# Comparative genomics reveals electron transfer and syntrophic mechanisms differentiating methanotrophic and methanogenic archaea

**DOI:** 10.1101/2021.09.25.461819

**Authors:** Grayson L Chadwick, Connor T Skennerton, Rafael Laso-Pérez, Andy O Leu, Daan R Speth, Hang Yu, Connor Morgan-Lang, Roland Hatzenpichler, Danielle Goudeau, Rex Malmstrom, William J Brazelton, Tanja Woyke, Steven J Hallam, Gene W Tyson, Gunter Wegener, Antje Boetius, Victoria J Orphan

**Author notes:** Address correspondence to Grayson L Chadwick,; Victoria J Orphan. These authors contributed equally to this work (Grayson L Chadwick, Connor T Skennerton). Department of Chemistry and Biochemistry, Thermal Biology Institute, and Center for Biofilm Engineering, Montana State University, Bozeman, MT, USA 59717. Department of Molecular and Cell Biology, University of California Berkeley, Berkeley, CA, USA 94720-3220.

## Abstract

The anaerobic oxidation of methane coupled to sulfate reduction is a microbially mediated process requiring a syntrophic partnership between anaerobic methanotrophic (ANME) archaea and sulfate reducing bacteria (SRB). Based on genome taxonomy, ANME lineages are polyphyletic within the phylum *Halobacterota*, none of which have been isolated in pure culture. Here we reconstruct 28 ANME genomes from environmental metagenomes and flow sorted syntrophic consortia. Together with a reanalysis of previously published datasets, these genomes enable a comparative analysis of all marine ANME clades. We review the genomic features which separate ANME from their methanogenic relatives and identify what differentiates ANME clades. Large multiheme cytochromes and bioenergetic complexes predicted to be involved in novel electron bifurcation reactions are well-distributed and conserved in the ANME archaea, while significant variations in the anabolic C1 pathways exists between clades. Our analysis raises the possibility that methylotrophic methanogenesis may have evolved from a methanotrophic ancestor.
