## Supplementary material for "Comparative genomics reveals electron transfer and syntrophic mechanisms differentiating methanotrophic and methanogenic archaea": S3 Data

### Sheet: Sheet1
		ANME-2a sp. Wang	ANME-2c sp. E20	ANME-1 sp. GB37	ANME-1 sp. GB60	ANME-2d sp. BLZ1
	McrA	2409	10.1282	9.20044	11.3398	57436		x = not present in genome
	McrB	4618	9.27475	9.19754	11.0564	31898		NM = not measured
	McrC	4112	9.23529	1.61103	4.13484	45848		NR = not reported
	McrD	3943	9.23957	x	x	NR
	McrG	3112	9.60829	9.38876	11.4629	26015
	MtrA1	1429	5.17201	4.64487	5.18799	1201
	MtrB1	608	5.05675	5.08906	6.03654	1018
	MtrC1	5359	4.74653	4.30464	5.56966	741
	MtrD1	5080	5.0899	5.03143	5.76211	720
	MtrE1	6057	4.82958	5.63371	6.14833	1268
	MtrF1	2948	5.25159	4.34911	6.03431	2117
	MtrG1	470	5.79923	4.91807	6.35781	1505
	MtrH1	1720	5.66142	4.33108	7.07907	1915
	MtrA2	230	0.728032	x	x	x
	MtrB2	NM	1.07366	x	x	x
	MtrC2	NM	0.760053	x	x	x
	MtrD2	173	0.715184	x	x	x
	MtrE2	5128	-0.335266	x	x	x
	MtrF2	NM	2.01086	x	x	x
	MtrG2	50		x	x	x
	MtrH2	167	1.01373	x	x	x
	Mer1	2652	7.73267	x	x	1575
	Mer2	393	-2.74092	x	x	x
	MetF	NR	x	3.39033	6.04258	NR
	MetV	NR	x	2.75318	5.03442	NR
	Mtd	66	7.14541	3.39443	3.5399	1130
	Mch1	x	5.23258	0.919454	2.69304	374
	Mch2	4872	3.62888	x	x	160
	Ftr1	1581	5.33219	2.42216	3.72879	1333
	Ftr2	NM	x	-1.92956	-0.0508131	x
	FwdA	6030	3.90561	2.44392	4.11198	404
	FwdB	3030	3.75829	1.90235	4.45918	511
	FwdC	7392	5.30571	2.8263	3.50149	691
	FwdD	4536	4.05541	3.29718	3.9773	296
	RnfA	622	3.44735	x	x	x
	RnfB	427	3.79073	x	x	x
	RnfC	1296	2.97049	x	x	x
	RnfD	492	2.21041	x	x	x
	RnfG	1012	2.26862	x	x	x
	RnfE	650	2.66101	x	x	x
	FpoA	2296	4.33005	1.67421	1.28929	304
	FpoB	NM	3.5198	3.07749	2.79279	664
	FpoC	NM	3.53007	x	x	393
	FpoD	2160	4.16953	x	x	672
	FpoH	1196	3.14992	2.29053	-	588
	FpoI	2265	3.36463	3.17889	-	705
	FpoJ1	NM	3.86857	0.724059	1.27079	645
	FpoJ2	x	4.29768	x	x	479
	FpoK	NM	4.82661	2.75988	3.04205	720
	FpoL	2320	3.9066	1.65613	2.04277	752
	FpoM	2484	3.76609	1.65971	2.29379	481
	FpoN	3135	4.15668	1.91457	0.963155	618
	FpoO	NM	x	x	x	730
	FpoX	x	5.23151	x	x	x
	FpoY	x	5.26536	x	x	x
	FpoF	4368	5.3571	3.04345	3.95709	964
	HdrD	2551	5.36123	x	x	946
	HdrE	1349	4.57158	x	x	1369
	HdrA1	1878	-0.757238	x	x
	HdrB1	1269	-1.086	x	x
	HdrC1	1241	-0.410873	x	x
	HdrD1	287	-3.62428	x	x
	?	NR	3.73029	x	x
	FdhA1	NM	3.49378	x	x
	FrhB3	1326	2.42107	x	x	368
	MvhD1	NR	2.79588	x	x
	HdrA2	NR	3.55223	x	x
	MvhD2	NM	4.17407	x	x
	HdrA3	1878	3.7475	x	x
	HdrB2	1269	2.94691	x	x
	HdrC2	760	3.25533	x	x
	HdrD2	NR	2.89875	x	x
	HdrA4	x	x	2.99107	x
	HdrB4	x	x	3.34773	x
	HdrC4	x	x	2.82781	x
	FrhB4	x	x	3.10323	x
	MvhD4	x	x	4.1699	x
	HdrA5 (11)	x	x	2.22737	4.78784
	HdrA4 (7)	x	x	2.68294	5.0229
	HdrB3	x	x	4.03399	5.527
	HdrC3	x	x	3.90554	5.70049
	AmcA/VhtC	1539	5.32462	x	x	x
	AmcB (cyt c)	NR	6.95479	x	x	x
	Acd	685
	FrhB6	x	x	x	2.0495
	PorB (FrhB6)	x	x	x	1.57928
	PorA (FrhB6)	x	x	0.690274	2.08654
	PorD (FrhB6)	x	x	0.195946	2.9897
	PorG (FrhB6)	x	x	0.525388	2.5898
	FrhB7	x	x	0.453251	4.24758
	CODHe (FrhB7)	x	x	1.79389	x
	CODHa (FrhB7)	x	x	1.29665	2.29405
	FrhB8	NR	-1.66294	0.461879	1.85166
	FrhB8	NR	0.615832	1.40063	2.45127
	FrhB8	NR	-0.224439	1.91783	2.82056
	FrhB9 (Fsr)	NR	3.80212	1.64135	x
	FrhB10	x	x	x	-0.535888
	FrhB10	x	x	x	0.847087
	PLTS01	NR	1.41066	x	x	NR
	PLTS02	NR	1.14592	x	x	NR
	PLTS03	NR	0.986552	x	x	NR
	PLTS04	NR	2.49412	x	x	NR
	PLTS05	NR	3.04644	x	x	NR
	PLTS06	NR	3.25919	x	x	NR
	PLTS07	NR	2.58856	x	x	NR
	PLTS08	NR	1.02999	x	x	NR
	PLTS09	NR	0.674401	x	x	NR
	PLTS10	NR	0.104092	x	x	NR
	PLTS11	NR	0.311366	x	x	NR
	PLTS12	NR	0.710266	x	x	NR
	PLTS13	NR	1.66801	x	x	NR
	PLTS14	NR	1.59607	x	x	NR
	PLTS15	NR	1.33981	x	x	NR
	PLTS16	NR	0.989996	x	x	NR
	PLTS17	NR	0.612522	x	x	NR
	PLTS18	NR	1.76701	x	x	NR
	Highest MHC (from S14 Fig)	x	5.99573	7.08818	6.68591	9148
	Highest MHC overall	x	7.23254	7.08818	6.75904	9148
