## Supplementary material for "Comparative genomics reveals electron transfer and syntrophic mechanisms differentiating methanotrophic and methanogenic archaea": S4 Data: ANME-1_cluster_archaeon_ex4572-4_d.csv.cohesin.csv

	Contig	Feature	Feature.Start.in.Contig	Feature.End.in.Contig	Feature.Direction.in.Contig	Domain.Accession	Domain.Start.in.Feature	Domain.End.in.Feature	E.value	Bit.Score	Domain.Coverage	Domain.Description
7057	NJEM01000058.1	MODKBIJC_00627	1048	3495	-	COG1404	75	416	5e-40	152	0.67	Serine protease, subtilisin family [Posttranslational modification, protein turnover, chaperones].
7058	NJEM01000058.1	MODKBIJC_00627	1048	3495	-	PF00082.17	131	378	5.6e-52	176.6	0.99645390070922	Subtilase family
7059	NJEM01000058.1	MODKBIJC_00627	1048	3495	-	cd00306	130	357	7e-56	191	0.95	Peptidase domain in the S8 and S53 families. Members of the peptidases S8 (subtilisin and kexin) and S53 (sedolisin) family include endopeptidases and exopeptidases. The S8 family has an Asp/His/Ser catalytic triad similar to that found in trypsin-like proteases, but do not share their three-dimensional structure and are not homologous to trypsin. Serine acts as a nucleophile, aspartate as an ele…
7060	NJEM01000058.1	MODKBIJC_00627	1048	3495	-	cd04059	101	349	1e-33	130	0.82	Peptidase S8 family domain in Protein convertases. Protein convertases, whose members include furins and kexins, are members of the peptidase S8 or Subtilase clan of proteases. They have an Asp/His/Ser catalytic triad that is not homologous to trypsin. Kexins are involved in the activation of peptide hormones, growth factors, and viral proteins. Furin cleaves cell surface vasoactive peptides and …
7061	NJEM01000058.1	MODKBIJC_00627	1048	3495	-	cd04077	110	362	2e-48	171	0.95	Peptidase S8 family domain in ProteinaseK-like proteins. The peptidase S8 or Subtilase clan of proteases have a Asp/His/Ser catalytic triad that is not homologous to trypsin. This CD contains several members of this clan including: PCSK9 (Proprotein convertase subtilisin/kexin type 9), Proteinase_K, Proteinase_T, and other subtilisin-like serine proteases. PCSK9 posttranslationally regulates hepa…
7062	NJEM01000058.1	MODKBIJC_00627	1048	3495	-	cd04842	131	341	3e-24	102	0.7	Peptidase S8 family domain in Kp43 proteases. Kp43 proteases are members of the peptidase S8 or Subtilase clan of proteases. They have an Asp/His/Ser catalytic triad similar to that found in trypsin-like proteases, but do not share their three-dimensional structure (an example of convergent evolution). Kp43 is topologically similar to kexin and furin both of which are proprotein convertases, but …
7063	NJEM01000058.1	MODKBIJC_00627	1048	3495	-	cd04843	115	357	6e-12	64.6	0.82	Peptidase S8 family domain, uncharacterized subfamily 11. This family is a member of the Peptidases S8 or Subtilases serine endo- and exo-peptidase clan. They have an Asp/His/Ser catalytic triad similar to that found in trypsin-like proteases, but do not share their three-dimensional structure and are not homologous to trypsin. The stability of subtilases may be enhanced by calcium, some members …
7064	NJEM01000058.1	MODKBIJC_00627	1048	3495	-	cd04847	131	354	6e-12	64.6	0.74	Peptidase S8 family domain in Subtilisin-like proteins. This family is a member of the Peptidases S8 or Subtilases serine endo- and exo-peptidase clan. They have an Asp/His/Ser catalytic triad similar to that found in trypsin-like proteases, but do not share their three-dimensional structure and are not homologous to trypsin. The stability of subtilases may be enhanced by calcium, some members ha…
7065	NJEM01000058.1	MODKBIJC_00627	1048	3495	-	cd04848	130	357	4e-38	142	0.85	Peptidase S8 family domain in Autotransporter serine proteases. Autotransporter serine proteases belong to Peptidase S8 or Subtilase family. Subtilases, or subtilisin-like serine proteases, have an Asp/His/Ser catalytic triad similar to that found in trypsin-like proteases, but do not share their three-dimensional structure (an example of convergent evolution). Autotransporters are a superfamily …
7066	NJEM01000058.1	MODKBIJC_00627	1048	3495	-	cd04852	108	347	1e-23	101	0.72	Peptidase S8 family domain, uncharacterized subfamily 3. This family is a member of the Peptidases S8 or Subtilases serine endo- and exo-peptidase clan. They have an Asp/His/Ser catalytic triad similar to that found in trypsin-like proteases, but do not share their three-dimensional structure and are not homologous to trypsin. The stability of subtilases may be enhanced by calcium, some members h…
7067	NJEM01000058.1	MODKBIJC_00627	1048	3495	-	cd04857	175	343	2e-07	51.5	0.4	Peptidase S8 family domain in Tripeptidyl aminopeptidases_II. Tripeptidyl aminopeptidases II are member of the peptidase S8 or Subtilase family. Subtilases, or subtilisin-like serine proteases, have an Asp/His/Ser catalytic triad similar to that found in trypsin-like proteases, but do not share their three-dimensional structure (an example of convergent evolution). Tripeptidyl aminopeptidase II r…
7068	NJEM01000058.1	MODKBIJC_00627	1048	3495	-	cd05561	130	363	4e-26	107	0.94	Peptidase S8 family domain, uncharacterized subfamily 4. This family is a member of the Peptidases S8 or Subtilases serine endo- and exo-peptidase clan. They have an Asp/His/Ser catalytic triad similar to that found in trypsin-like proteases, but do not share their three-dimensional structure and are not homologous to trypsin. The stability of subtilases may be enhanced by calcium, some members h…
7069	NJEM01000058.1	MODKBIJC_00627	1048	3495	-	cd05562	210	378	5e-13	67.7	0.62	Peptidase domain in the S53 family. Members of the peptidase S53 (sedolisin) family include endopeptidases and exopeptidases. The S53 family contains a catalytic triad Glu/Asp/Ser with an additional acidic residue Asp in the oxyanion hole, similar to that of Asn in subtilisin. The stability of these enzymes may be enhanced by calcium, some members have been shown to bind up to 4 ions via binding …
7070	NJEM01000058.1	MODKBIJC_00627	1048	3495	-	cd07473	129	357	4e-73	240	0.87	Peptidase S8 family domain in Subtilisin-like proteins. This family is a member of the Peptidases S8 or Subtilases serine endo- and exo-peptidase clan. They have an Asp/His/Ser catalytic triad similar to that found in trypsin-like proteases, but do not share their three-dimensional structure and are not homologous to trypsin. The stability of subtilases may be enhanced by calcium, some members ha…
7071	NJEM01000058.1	MODKBIJC_00627	1048	3495	-	cd07474	130	377	4e-44	160	0.81	Peptidase S8 family domain in Vpr-like proteins. The maturation of the peptide antibiotic (lantibiotic) subtilin in Bacillus subtilis ATCC 6633 includes posttranslational modifications of the propeptide and proteolytic cleavage of the leader peptide. Vpr was identified as one of the proteases, along with WprA, that are capable of processing subtilin. Asp, Ser, His triadPeptidases S8 or Subtilases…
7072	NJEM01000058.1	MODKBIJC_00627	1048	3495	-	cd07475	125	386	6e-42	155	0.71	Peptidase S8 family domain in Streptococcal C5a peptidases. Streptococcal C5a peptidase (SCP), is a highly specific protease and adhesin/invasin. The subtilisin-like protease domain is located at the N-terminus and contains a protease-associated domain inserted into a loop. There are three fibronectin type III (Fn) domains at the C-terminus. SCP binds to integrins with the help of Arg-Gly-Asp mot…
7073	NJEM01000058.1	MODKBIJC_00627	1048	3495	-	cd07476	119	344	2e-31	123	0.81	Peptidase S8 family domain in Thiazoline oxidase/subtilisin-like proteases. Thiazoline oxidase/subtilisin-like protease is produced by the symbiotic bacteria Prochloron spp. that inhabit didemnid family ascidians. The cyclic peptides of the patellamide class found in didemnid extracts are now known to be synthesized by the Prochloron spp. The prepatellamide is heterocyclized to form thiazole and …
7074	NJEM01000058.1	MODKBIJC_00627	1048	3495	-	cd07477	130	358	4e-91	287	0.98	Peptidase S8 family domain in Subtilisin proteins. This group is composed of many different subtilisins: Pro-TK-subtilisin, subtilisin Carlsberg, serine protease Pb92 subtilisin, and BPN subtilisins just to name a few. Pro-TK-subtilisin is a serine protease from the hyperthermophilic archaeon Thermococcus kodakaraensis and consists of a signal peptide, a propeptide, and a mature domain. TK-subtil…
7075	NJEM01000058.1	MODKBIJC_00627	1048	3495	-	cd07478	275	359	1e-11	64.9	0.19	Peptidase S8 family domain in CspA-like proteins. GSP (germination-specific protease) converts the spore peptidoglycan hydrolase (SleC) precursor to an active enzyme during germination of Clostridium perfringens S40 spores. Analysis of an enzyme fraction of GSP showed that it was composed of a gene cluster containing the processed forms of products of cspA, cspB, and cspC which are positioned in …
7076	NJEM01000058.1	MODKBIJC_00627	1048	3495	-	cd07479	121	347	2e-08	54	0.82	Peptidase S8 family domain in SKI-1-like proteins. SKI-1 (type I membrane-bound subtilisin-kexin-isoenzyme) proteins are secretory Ca2+-dependent serine proteinases cleave at nonbasic residues: Thr, Leu, and Lys. SKI-1s play a critical role in the regulation of the synthesis and metabolism of cholesterol and fatty acid metabolism. Members of the peptidases S8 and S35 clan include endopeptidases, …
7077	NJEM01000058.1	MODKBIJC_00627	1048	3495	-	cd07480	130	349	1e-33	130	0.7	Peptidase S8 family domain, uncharacterized subfamily 12. This family is a member of the Peptidases S8 or Subtilases serine endo- and exo-peptidase clan. They have an Asp/His/Ser catalytic triad similar to that found in trypsin-like proteases, but do not share their three-dimensional structure and are not homologous to trypsin. The stability of subtilases may be enhanced by calcium, some members …
7078	NJEM01000058.1	MODKBIJC_00627	1048	3495	-	cd07481	128	348	7e-31	121	0.82	Peptidase S8 family domain in BacillopeptidaseF-like proteins. Bacillus subtilis produces and secretes proteases and other types of exoenzymes at the end of the exponential phase of growth. The ones that make up this group is known as bacillopeptidase F, encoded by bpr, a serine protease with high esterolytic activity which is inhibited by PMSF. Like other members of the peptidases S8 family thes…
7079	NJEM01000058.1	MODKBIJC_00627	1048	3495	-	cd07482	129	359	1e-31	124	0.78	Peptidase S8 family domain in Lantiobiotic (lanthionine-containing antibiotics) specific proteases. Lantiobiotic (lanthionine-containing antibiotics) specific proteases are very similar in structure to serine proteases. Lantibiotics are ribosomally synthesised antimicrobial agents derived from ribosomally synthesised peptides with antimicrobial activities against Gram-positive bacteria. The prote…
7080	NJEM01000058.1	MODKBIJC_00627	1048	3495	-	cd07483	128	355	9e-45	162	0.77	Peptidase S8 family domain in Subtilisin_Novo-like proteins. Subtilisins are a group of alkaline proteinases originating from different strains of Bacillus subtilis. Novo is one of the strains that produced enzymes belonging to this group. The enzymes obtained from the Novo and BPN' strains are identical. The Carlsburg and Novo subtilisins are thought to have arisen from a common ancestral protei…
7081	NJEM01000058.1	MODKBIJC_00627	1048	3495	-	cd07484	100	357	5e-100	311	0.97	Peptidase S8 family domain in Thermitase-like proteins. Thermitase is a non-specific, trypsin-related serine protease with a very high specific activity. It contains a subtilisin like domain. The tertiary structure of thermitase is similar to that of subtilisin BPN'. It contains a Asp/His/Ser catalytic triad. Members of the peptidases S8 (subtilisin and kexin) and S53 (sedolisin) clan include end…
7082	NJEM01000058.1	MODKBIJC_00627	1048	3495	-	cd07485	119	357	1e-48	172	0.87	Peptidase S8 family domain in Fervidolysin. Fervidolysin found in Fervidobacterium pennivorans is an extracellular subtilisin-like keratinase. It is contains a signal peptide, a propeptide, and a catalytic region. The tertiary structure of fervidolysin is similar to that of subtilisin. It contains a Asp/His/Ser catalytic triad and is a member of the peptidase S8 (subtilisin and kexin) family. The…
7083	NJEM01000058.1	MODKBIJC_00627	1048	3495	-	cd07487	130	359	1e-46	166	0.86	Peptidase S8 family domain, uncharacterized subfamily 1. This family is a member of the Peptidases S8 or Subtilases serine endo- and exo-peptidase clan. They have an Asp/His/Ser catalytic triad similar to that found in trypsin-like proteases, but do not share their three-dimensional structure and are not homologous to trypsin. The stability of subtilases may be enhanced by calcium, some members h…
7084	NJEM01000058.1	MODKBIJC_00627	1048	3495	-	cd07489	130	380	8e-43	157	0.75	Peptidase S8 family domain, uncharacterized subfamily 5. gap in seq This family is a member of the Peptidases S8 or Subtilases serine endo- and exo-peptidase clan. They have an Asp/His/Ser catalytic triad similar to that found in trypsin-like proteases, but do not share their three-dimensional structure and are not homologous to trypsin. The stability of subtilases may be enhanced by calcium, som…
7085	NJEM01000058.1	MODKBIJC_00627	1048	3495	-	cd07490	130	357	3e-31	122	0.84	Peptidase S8 family domain, uncharacterized subfamily 6. This family is a member of the Peptidases S8 or Subtilases serine endo- and exo-peptidase clan. They have an Asp/His/Ser catalytic triad similar to that found in trypsin-like proteases, but do not share their three-dimensional structure and are not homologous to trypsin. The stability of subtilases may be enhanced by calcium, some members h…
7086	NJEM01000058.1	MODKBIJC_00627	1048	3495	-	cd07491	129	341	3e-11	62	0.8	Peptidase S8 family domain, uncharacterized subfamily 7. This family is a member of the Peptidases S8 or Subtilases serine endo- and exo-peptidase clan. They have an Asp/His/Ser catalytic triad similar to that found in trypsin-like proteases, but do not share their three-dimensional structure and are not homologous to trypsin. The stability of subtilases may be enhanced by calcium, some members h…
7087	NJEM01000058.1	MODKBIJC_00627	1048	3495	-	cd07492	130	362	6e-33	126	0.98	Peptidase S8 family domain, uncharacterized subfamily 8. This family is a member of the Peptidases S8 or Subtilases serine endo- and exo-peptidase clan. They have an Asp/His/Ser catalytic triad similar to that found in trypsin-like proteases, but do not share their three-dimensional structure and are not homologous to trypsin. The stability of subtilases may be enhanced by calcium, some members h…
7088	NJEM01000058.1	MODKBIJC_00627	1048	3495	-	cd07493	129	355	6e-19	85.8	0.85	Peptidase S8 family domain, uncharacterized subfamily 9. This family is a member of the Peptidases S8 or Subtilases serine endo- and exo-peptidase clan. They have an Asp/His/Ser catalytic triad similar to that found in trypsin-like proteases, but do not share their three-dimensional structure and are not homologous to trypsin. The stability of subtilases may be enhanced by calcium, some members h…
7089	NJEM01000058.1	MODKBIJC_00627	1048	3495	-	cd07494	130	363	9e-10	58.3	0.72	Peptidase S8 family domain, uncharacterized subfamily 10. This family is a member of the Peptidases S8 or Subtilases serine endo- and exo-peptidase clan. They have an Asp/His/Ser catalytic triad similar to that found in trypsin-like proteases, but do not share their three-dimensional structure and are not homologous to trypsin. The stability of subtilases may be enhanced by calcium, some members …
7090	NJEM01000058.1	MODKBIJC_00627	1048	3495	-	cd07496	129	357	5e-46	165	0.8	Peptidase S8 family domain, uncharacterized subfamily 13. This family is a member of the Peptidases S8 or Subtilases serine endo- and exo-peptidase clan. They have an Asp/His/Ser catalytic triad similar to that found in trypsin-like proteases, but do not share their three-dimensional structure and are not homologous to trypsin. The stability of subtilases may be enhanced by calcium, some members …
7091	NJEM01000058.1	MODKBIJC_00627	1048	3495	-	cd07497	128	184	1e-05	45.9	0.19	Peptidase S8 family domain, uncharacterized subfamily 14. This family is a member of the Peptidases S8 or Subtilases serine endo- and exo-peptidase clan. They have an Asp/His/Ser catalytic triad similar to that found in trypsin-like proteases, but do not share their three-dimensional structure and are not homologous to trypsin. The stability of subtilases may be enhanced by calcium, some members …
7092	NJEM01000058.1	MODKBIJC_00627	1048	3495	-	cd07498	130	354	5e-56	191	0.91	Peptidase S8 family domain, uncharacterized subfamily 15. This family is a member of the Peptidases S8 or Subtilases serine endo- and exo-peptidase clan. They have an Asp/His/Ser catalytic triad similar to that found in trypsin-like proteases, but do not share their three-dimensional structure and are not homologous to trypsin. The stability of subtilases may be enhanced by calcium, some members …
7093	NJEM01000058.1	MODKBIJC_00627	1048	3495	-	cd08547	389	503	7e-08	50.5	0.82	Type II cohesin domain, interaction partner of dockerin. Bacterial cohesin domains bind to a complementary protein domain named dockerin, and this interaction is required for the formation of the cellulosome, a cellulose-degrading complex. The cellulosome consists of scaffoldin, a noncatalytic scaffolding polypeptide, that comprises repeating cohesion modules and a single carbohydrate-binding mod…
7094	NJEM01000058.1	MODKBIJC_00629	3986	5155	-	cd14256	331	379	7e-06	42.1	0.86	Type I dockerin repeat domain. Bacterial cohesin domains bind to a complementary protein domain named dockerin, and this interaction is required for the formation of the cellulosome, a cellulose-degrading complex. The cellulosome consists of scaffoldin, a noncatalytic scaffolding polypeptide, that comprises repeating cohesion modules and a single carbohydrate-binding module (CBM). Specific calciu…
