## Supplementary material for "Comparative genomics reveals electron transfer and syntrophic mechanisms differentiating methanotrophic and methanogenic archaea": S4 Data: ANME-1_sp._AggC03_d.csv.cohesin.csv

	Contig	Feature	Feature.Start.in.Contig	Feature.End.in.Contig	Feature.Direction.in.Contig	Domain.Accession	Domain.Start.in.Feature	Domain.End.in.Feature	E.value	Bit.Score	Domain.Coverage	Domain.Description
10952	AggC03_258	ELOBDJJN_01707	4447	5847	+	PF00963.17	206	304	3.6e-07	30.3	0.74468085106383	Cohesin domain
10953	AggC03_258	ELOBDJJN_01707	4447	5847	+	cd08547	200	328	8e-13	64.3	0.94	Type II cohesin domain, interaction partner of dockerin. Bacterial cohesin domains bind to a complementary protein domain named dockerin, and this interaction is required for the formation of the cellulosome, a cellulose-degrading complex. The cellulosome consists of scaffoldin, a noncatalytic scaffolding polypeptide, that comprises repeating cohesion modules and a single carbohydrate-binding mod…
10954	AggC03_258	ELOBDJJN_01707	4447	5847	+	cd08548	208	299	2e-05	41.9	0.69	Type I cohesin domain, interaction partner of dockerin. Bacterial cohesin domains bind to a complementary protein domain named dockerin, and this interaction is required for the formation of the cellulosome, a cellulose-degrading complex. The cellulosome consists of scaffoldin, a noncatalytic scaffolding polypeptide, that comprises repeating cohesion modules and a single carbohydrate-binding modu…
13714	AggC03_286	ELOBDJJN_01293	213	1166	-	PF00963.17	41	169	5.7e-09	36.1	0.943262411347518	Cohesin domain
13715	AggC03_286	ELOBDJJN_01293	213	1166	-	cd08547	32	172	7e-08	48.9	0.96	Type II cohesin domain, interaction partner of dockerin. Bacterial cohesin domains bind to a complementary protein domain named dockerin, and this interaction is required for the formation of the cellulosome, a cellulose-degrading complex. The cellulosome consists of scaffoldin, a noncatalytic scaffolding polypeptide, that comprises repeating cohesion modules and a single carbohydrate-binding mod…
15129	AggC03_306	ELOBDJJN_00488	94	1701	-	PF00963.17	33	128	1.2e-06	28.6	0.723404255319149	Cohesin domain
15130	AggC03_306	ELOBDJJN_00488	94	1701	-	cd08548	33	138	6e-06	43.8	0.78	Type I cohesin domain, interaction partner of dockerin. Bacterial cohesin domains bind to a complementary protein domain named dockerin, and this interaction is required for the formation of the cellulosome, a cellulose-degrading complex. The cellulosome consists of scaffoldin, a noncatalytic scaffolding polypeptide, that comprises repeating cohesion modules and a single carbohydrate-binding modu…
20375	AggC03_38	ELOBDJJN_00162	80	1894	-	COG1572	45	529	3e-26	110	0.68	Serine protease, subtilase family [Posttranslational modification, protein turnover, chaperones].
20376	AggC03_38	ELOBDJJN_00162	80	1894	-	COG1572	250	395	8e-16	77.6	0.25	Serine protease, subtilase family [Posttranslational modification, protein turnover, chaperones].
20377	AggC03_38	ELOBDJJN_00162	80	1894	-	PF07705.10	278	376	3.8e-26	91.2	0.990196078431373	CARDB
20378	AggC03_38	ELOBDJJN_00162	80	1894	-	PF07705.10	385	510	4.2e-16	59	0.990196078431373	CARDB
20379	AggC03_38	ELOBDJJN_00162	80	1894	-	cd08547	134	272	6e-15	71.3	0.98	Type II cohesin domain, interaction partner of dockerin. Bacterial cohesin domains bind to a complementary protein domain named dockerin, and this interaction is required for the formation of the cellulosome, a cellulose-degrading complex. The cellulosome consists of scaffoldin, a noncatalytic scaffolding polypeptide, that comprises repeating cohesion modules and a single carbohydrate-binding mod…
20597	AggC03_40	ELOBDJJN_01487	875	1999	+	COG3420	20	220	7e-09	54	0.47	Nitrous oxidase accessory protein NosD, contains tandem CASH domains [Inorganic ion transport and metabolism].
20598	AggC03_40	ELOBDJJN_01487	875	1999	+	PF05048.12	6	209	4.5e-47	160.2	0.825726141078838	Periplasmic copper-binding protein (NosD)
20599	AggC03_40	ELOBDJJN_01487	875	1999	+	TIGR03804	7	48	7e-11	39.6	0.954545454545455	para_beta_helix: parallel beta-helix repeat
20600	AggC03_40	ELOBDJJN_01487	875	1999	+	TIGR03804	28	70	6.7e-13	46.1	0.977272727272727	para_beta_helix: parallel beta-helix repeat
20601	AggC03_40	ELOBDJJN_01487	875	1999	+	TIGR03804	50	96	5.2e-06	24	0.977272727272727	para_beta_helix: parallel beta-helix repeat
20602	AggC03_40	ELOBDJJN_01487	875	1999	+	TIGR03804	79	120	4e-05	21.2	0.931818181818182	para_beta_helix: parallel beta-helix repeat
20603	AggC03_40	ELOBDJJN_01487	875	1999	+	TIGR03804	99	143	2.6e-06	25	1	para_beta_helix: parallel beta-helix repeat
20604	AggC03_40	ELOBDJJN_01487	875	1999	+	cd14256	320	364	1e-05	41.8	0.79	Type I dockerin repeat domain. Bacterial cohesin domains bind to a complementary protein domain named dockerin, and this interaction is required for the formation of the cellulosome, a cellulose-degrading complex. The cellulosome consists of scaffoldin, a noncatalytic scaffolding polypeptide, that comprises repeating cohesion modules and a single carbohydrate-binding module (CBM). Specific calciu…
23243	AggC03_96	ELOBDJJN_01556	210	1175	+	PF13620.5	179	258	3e-12	46.5	0.975609756097561	Carboxypeptidase regulatory-like domain
23244	AggC03_96	ELOBDJJN_01556	210	1175	+	cd08548	35	146	9e-06	42.3	0.82	Type I cohesin domain, interaction partner of dockerin. Bacterial cohesin domains bind to a complementary protein domain named dockerin, and this interaction is required for the formation of the cellulosome, a cellulose-degrading complex. The cellulosome consists of scaffoldin, a noncatalytic scaffolding polypeptide, that comprises repeating cohesion modules and a single carbohydrate-binding modu…
23245	AggC03_96	ELOBDJJN_01557	1369	2238	+	PF00963.17	41	150	1e-11	45	0.737588652482269	Cohesin domain
23246	AggC03_96	ELOBDJJN_01557	1369	2238	+	cd08548	41	146	1e-09	53.4	0.78	Type I cohesin domain, interaction partner of dockerin. Bacterial cohesin domains bind to a complementary protein domain named dockerin, and this interaction is required for the formation of the cellulosome, a cellulose-degrading complex. The cellulosome consists of scaffoldin, a noncatalytic scaffolding polypeptide, that comprises repeating cohesion modules and a single carbohydrate-binding modu…
23247	AggC03_96	ELOBDJJN_01558	2539	3120	+	PF00963.17	47	166	5.3e-08	32.9	0.822695035460993	Cohesin domain
23248	AggC03_96	ELOBDJJN_01558	2539	3120	+	cd08548	44	164	9e-08	46.9	0.83	Type I cohesin domain, interaction partner of dockerin. Bacterial cohesin domains bind to a complementary protein domain named dockerin, and this interaction is required for the formation of the cellulosome, a cellulose-degrading complex. The cellulosome consists of scaffoldin, a noncatalytic scaffolding polypeptide, that comprises repeating cohesion modules and a single carbohydrate-binding modu…
