## Supplementary material for "Comparative genomics reveals electron transfer and syntrophic mechanisms differentiating methanotrophic and methanogenic archaea": S4 Data: ANME-1_sp._CONS3730F07p2b1_d.csv.cohesin.csv

	Contig	Feature	Feature.Start.in.Contig	Feature.End.in.Contig	Feature.Direction.in.Contig	Domain.Accession	Domain.Start.in.Feature	Domain.End.in.Feature	E.value	Bit.Score	Domain.Coverage	Domain.Description
4485	Ga0123293_1019	KDDAFPDD_02152	9174	10082	+	PF13620.1	180	260	4.7e-12	45.7	0.98780487804878	Carboxypeptidase regulatory-like domain
4486	Ga0123293_1019	KDDAFPDD_02152	9174	10082	+	cd08548	35	136	4e-06	43.4	0.76	Type I cohesin domain, interaction partner of dockerin. Bacterial cohesin domains bind to a complementary protein domain named dockerin, and this interaction is required for the formation of the cellulosome, a cellulose-degrading complex. The cellulosome consists of scaffoldin, a noncatalytic scaffolding polypeptide, that comprises repeating cohesion modules and a single carbohydrate-binding modu…
4487	Ga0123293_1019	KDDAFPDD_02153	10870	11835	+	PF13620.1	178	258	4e-13	49.2	0.98780487804878	Carboxypeptidase regulatory-like domain
4488	Ga0123293_1019	KDDAFPDD_02153	10870	11835	+	cd08548	35	146	8e-06	42.3	0.82	Type I cohesin domain, interaction partner of dockerin. Bacterial cohesin domains bind to a complementary protein domain named dockerin, and this interaction is required for the formation of the cellulosome, a cellulose-degrading complex. The cellulosome consists of scaffoldin, a noncatalytic scaffolding polypeptide, that comprises repeating cohesion modules and a single carbohydrate-binding modu…
4489	Ga0123293_1019	KDDAFPDD_02154	12030	12899	+	PF00963.13	41	150	9.1e-12	45	0.737588652482269	Cohesin domain
4490	Ga0123293_1019	KDDAFPDD_02154	12030	12899	+	cd08548	41	146	1e-09	53.4	0.78	Type I cohesin domain, interaction partner of dockerin. Bacterial cohesin domains bind to a complementary protein domain named dockerin, and this interaction is required for the formation of the cellulosome, a cellulose-degrading complex. The cellulosome consists of scaffoldin, a noncatalytic scaffolding polypeptide, that comprises repeating cohesion modules and a single carbohydrate-binding modu…
4491	Ga0123293_1019	KDDAFPDD_02155	13200	13781	+	PF00963.13	47	166	4.7e-08	32.9	0.822695035460993	Cohesin domain
4492	Ga0123293_1019	KDDAFPDD_02155	13200	13781	+	cd08548	44	164	8e-08	46.9	0.83	Type I cohesin domain, interaction partner of dockerin. Bacterial cohesin domains bind to a complementary protein domain named dockerin, and this interaction is required for the formation of the cellulosome, a cellulose-degrading complex. The cellulosome consists of scaffoldin, a noncatalytic scaffolding polypeptide, that comprises repeating cohesion modules and a single carbohydrate-binding modu…
8616	Ga0123293_1041	KDDAFPDD_01869	2040	3440	-	PF00963.13	206	304	3.2e-07	30.3	0.74468085106383	Cohesin domain
8617	Ga0123293_1041	KDDAFPDD_01869	2040	3440	-	cd08547	200	328	7e-13	64.3	0.94	Type II cohesin domain, interaction partner of dockerin. Bacterial cohesin domains bind to a complementary protein domain named dockerin, and this interaction is required for the formation of the cellulosome, a cellulose-degrading complex. The cellulosome consists of scaffoldin, a noncatalytic scaffolding polypeptide, that comprises repeating cohesion modules and a single carbohydrate-binding mod…
8618	Ga0123293_1041	KDDAFPDD_01869	2040	3440	-	cd08548	208	299	2e-05	41.9	0.69	Type I cohesin domain, interaction partner of dockerin. Bacterial cohesin domains bind to a complementary protein domain named dockerin, and this interaction is required for the formation of the cellulosome, a cellulose-degrading complex. The cellulosome consists of scaffoldin, a noncatalytic scaffolding polypeptide, that comprises repeating cohesion modules and a single carbohydrate-binding modu…
12058	Ga0123293_1082	KDDAFPDD_00249	6933	8540	+	PF00963.13	33	128	1.1e-06	28.6	0.723404255319149	Cohesin domain
12059	Ga0123293_1082	KDDAFPDD_00249	6933	8540	+	cd08548	33	138	6e-06	43.8	0.78	Type I cohesin domain, interaction partner of dockerin. Bacterial cohesin domains bind to a complementary protein domain named dockerin, and this interaction is required for the formation of the cellulosome, a cellulose-degrading complex. The cellulosome consists of scaffoldin, a noncatalytic scaffolding polypeptide, that comprises repeating cohesion modules and a single carbohydrate-binding modu…
13057	Ga0123293_1097	KDDAFPDD_00629	6403	6996	+	cd14254	148	196	6e-05	38	0.91	Type II dockerin repeat domain. Bacterial cohesin domains bind to a complementary protein domain named dockerin, and this interaction is required for the formation of the cellulosome, a cellulose-degrading complex. The cellulosome consists of scaffoldin, a noncatalytic scaffolding polypeptide, that comprises repeating cohesion modules and a single carbohydrate-binding module (CBM). Specific calci…
17840	Ga0123293_1216	KDDAFPDD_02207	3352	4041	-	PF13620.1	92	166	2.2e-09	37.2	0.98780487804878	Carboxypeptidase regulatory-like domain
17841	Ga0123293_1216	KDDAFPDD_02207	3352	4041	-	cd14256	169	220	8e-05	37.9	0.88	Type I dockerin repeat domain. Bacterial cohesin domains bind to a complementary protein domain named dockerin, and this interaction is required for the formation of the cellulosome, a cellulose-degrading complex. The cellulosome consists of scaffoldin, a noncatalytic scaffolding polypeptide, that comprises repeating cohesion modules and a single carbohydrate-binding module (CBM). Specific calciu…
19967	Ga0123293_1306	KDDAFPDD_02942	18	542	-	PF00963.13	52	157	2.2e-10	40.5	0.702127659574468	Cohesin domain
19968	Ga0123293_1306	KDDAFPDD_02942	18	542	-	cd08547	39	169	3e-09	50.5	0.89	Type II cohesin domain, interaction partner of dockerin. Bacterial cohesin domains bind to a complementary protein domain named dockerin, and this interaction is required for the formation of the cellulosome, a cellulose-degrading complex. The cellulosome consists of scaffoldin, a noncatalytic scaffolding polypeptide, that comprises repeating cohesion modules and a single carbohydrate-binding mod…
19969	Ga0123293_1306	KDDAFPDD_02943	545	1627	-	PF00963.13	166	299	1.6e-07	31.2	0.985815602836879	Cohesin domain
19970	Ga0123293_1306	KDDAFPDD_02943	545	1627	-	cd08547	168	303	1e-08	51.3	0.93	Type II cohesin domain, interaction partner of dockerin. Bacterial cohesin domains bind to a complementary protein domain named dockerin, and this interaction is required for the formation of the cellulosome, a cellulose-degrading complex. The cellulosome consists of scaffoldin, a noncatalytic scaffolding polypeptide, that comprises repeating cohesion modules and a single carbohydrate-binding mod…
19971	Ga0123293_1306	KDDAFPDD_02943	545	1627	-	cd08548	168	299	5e-06	43.4	0.95	Type I cohesin domain, interaction partner of dockerin. Bacterial cohesin domains bind to a complementary protein domain named dockerin, and this interaction is required for the formation of the cellulosome, a cellulose-degrading complex. The cellulosome consists of scaffoldin, a noncatalytic scaffolding polypeptide, that comprises repeating cohesion modules and a single carbohydrate-binding modu…
19972	Ga0123293_1306	KDDAFPDD_02943	545	1627	-	cd14254	307	359	9e-09	50.3	0.99	Type II dockerin repeat domain. Bacterial cohesin domains bind to a complementary protein domain named dockerin, and this interaction is required for the formation of the cellulosome, a cellulose-degrading complex. The cellulosome consists of scaffoldin, a noncatalytic scaffolding polypeptide, that comprises repeating cohesion modules and a single carbohydrate-binding module (CBM). Specific calci…
19973	Ga0123293_1306	KDDAFPDD_02943	545	1627	-	cd14256	308	354	5e-05	39.4	0.83	Type I dockerin repeat domain. Bacterial cohesin domains bind to a complementary protein domain named dockerin, and this interaction is required for the formation of the cellulosome, a cellulose-degrading complex. The cellulosome consists of scaffoldin, a noncatalytic scaffolding polypeptide, that comprises repeating cohesion modules and a single carbohydrate-binding module (CBM). Specific calciu…
20259	Ga0123293_1329	KDDAFPDD_01489	65	1189	+	COG3420	20	220	7e-09	54	0.47	Nitrous oxidase accessory protein NosD, contains tandem CASH domains [Inorganic ion transport and metabolism].
20260	Ga0123293_1329	KDDAFPDD_01489	65	1189	+	PF05048.8	4	209	5.3e-49	166.5	0.843220338983051	Periplasmic copper-binding protein (NosD)
20261	Ga0123293_1329	KDDAFPDD_01489	65	1189	+	TIGR03804	7	48	7e-11	39.6	0.954545454545455	para_beta_helix: parallel beta-helix repeat
20262	Ga0123293_1329	KDDAFPDD_01489	65	1189	+	TIGR03804	28	70	6.7e-13	46.1	0.977272727272727	para_beta_helix: parallel beta-helix repeat
20263	Ga0123293_1329	KDDAFPDD_01489	65	1189	+	TIGR03804	50	96	5.2e-06	24	0.977272727272727	para_beta_helix: parallel beta-helix repeat
20264	Ga0123293_1329	KDDAFPDD_01489	65	1189	+	TIGR03804	79	120	4e-05	21.2	0.931818181818182	para_beta_helix: parallel beta-helix repeat
20265	Ga0123293_1329	KDDAFPDD_01489	65	1189	+	TIGR03804	99	143	2.6e-06	25	1	para_beta_helix: parallel beta-helix repeat
20266	Ga0123293_1329	KDDAFPDD_01489	65	1189	+	cd14256	320	364	1e-05	41.8	0.79	Type I dockerin repeat domain. Bacterial cohesin domains bind to a complementary protein domain named dockerin, and this interaction is required for the formation of the cellulosome, a cellulose-degrading complex. The cellulosome consists of scaffoldin, a noncatalytic scaffolding polypeptide, that comprises repeating cohesion modules and a single carbohydrate-binding module (CBM). Specific calciu…
20910	Ga0123293_1355	KDDAFPDD_01566	29	775	+	PF00963.13	22	116	1.7e-09	37.6	0.695035460992908	Cohesin domain
20911	Ga0123293_1355	KDDAFPDD_01566	29	775	+	cd08547	27	137	5e-07	45.5	0.76	Type II cohesin domain, interaction partner of dockerin. Bacterial cohesin domains bind to a complementary protein domain named dockerin, and this interaction is required for the formation of the cellulosome, a cellulose-degrading complex. The cellulosome consists of scaffoldin, a noncatalytic scaffolding polypeptide, that comprises repeating cohesion modules and a single carbohydrate-binding mod…
20912	Ga0123293_1355	KDDAFPDD_01566	29	775	+	cd08548	21	112	5e-07	45.3	0.69	Type I cohesin domain, interaction partner of dockerin. Bacterial cohesin domains bind to a complementary protein domain named dockerin, and this interaction is required for the formation of the cellulosome, a cellulose-degrading complex. The cellulosome consists of scaffoldin, a noncatalytic scaffolding polypeptide, that comprises repeating cohesion modules and a single carbohydrate-binding modu…
