## Supplementary material for "Comparative genomics reveals electron transfer and syntrophic mechanisms differentiating methanotrophic and methanogenic archaea": S4 Data: ANME-1_sp._CONS3730H04p2b1_d.csv.cohesin.csv

	Contig	Feature	Feature.Start.in.Contig	Feature.End.in.Contig	Feature.Direction.in.Contig	Domain.Accession	Domain.Start.in.Feature	Domain.End.in.Feature	E.value	Bit.Score	Domain.Coverage	Domain.Description
8054	Ga0123297_1059	PIHLMDCC_02330	5456	7117	-	PF00963.13	33	94	1.6e-08	34.4	0.453900709219858	Cohesin domain
8055	Ga0123297_1059	PIHLMDCC_02330	5456	7117	-	cd08548	33	139	8e-07	46.5	0.78	Type I cohesin domain, interaction partner of dockerin. Bacterial cohesin domains bind to a complementary protein domain named dockerin, and this interaction is required for the formation of the cellulosome, a cellulose-degrading complex. The cellulosome consists of scaffoldin, a noncatalytic scaffolding polypeptide, that comprises repeating cohesion modules and a single carbohydrate-binding modu…
8312	Ga0123297_1062	PIHLMDCC_00326	1983	2576	+	cd14254	148	196	1e-05	39.9	0.91	Type II dockerin repeat domain. Bacterial cohesin domains bind to a complementary protein domain named dockerin, and this interaction is required for the formation of the cellulosome, a cellulose-degrading complex. The cellulosome consists of scaffoldin, a noncatalytic scaffolding polypeptide, that comprises repeating cohesion modules and a single carbohydrate-binding module (CBM). Specific calci…
10602	Ga0123297_1092	PIHLMDCC_01216	54	881	+	PF00963.13	154	274	2.6e-10	40.3	0.893617021276596	Cohesin domain
10603	Ga0123297_1092	PIHLMDCC_01216	54	881	+	TIGR01731	4	24	0.11	10.6	0.525	fil_hemag_20aa: adhesin HecA family 20-residue repeat (two copies)
10604	Ga0123297_1092	PIHLMDCC_01216	54	881	+	TIGR01731	195	214	0.25	9.4	0.5	fil_hemag_20aa: adhesin HecA family 20-residue repeat (two copies)
10605	Ga0123297_1092	PIHLMDCC_01216	54	881	+	cd08547	139	270	2e-08	50.1	0.92	Type II cohesin domain, interaction partner of dockerin. Bacterial cohesin domains bind to a complementary protein domain named dockerin, and this interaction is required for the formation of the cellulosome, a cellulose-degrading complex. The cellulosome consists of scaffoldin, a noncatalytic scaffolding polypeptide, that comprises repeating cohesion modules and a single carbohydrate-binding mod…
10606	Ga0123297_1092	PIHLMDCC_01216	54	881	+	cd08548	154	272	3e-05	40.7	0.86	Type I cohesin domain, interaction partner of dockerin. Bacterial cohesin domains bind to a complementary protein domain named dockerin, and this interaction is required for the formation of the cellulosome, a cellulose-degrading complex. The cellulosome consists of scaffoldin, a noncatalytic scaffolding polypeptide, that comprises repeating cohesion modules and a single carbohydrate-binding modu…
11886	Ga0123297_1109	PIHLMDCC_02455	4895	5905	-	COG3420	54	254	1e-09	56.4	0.48	Nitrous oxidase accessory protein NosD, contains tandem CASH domains [Inorganic ion transport and metabolism].
11887	Ga0123297_1109	PIHLMDCC_02455	4895	5905	-	PF05048.8	20	151	5.2e-17	61.7	0.546610169491525	Periplasmic copper-binding protein (NosD)
11888	Ga0123297_1109	PIHLMDCC_02455	4895	5905	-	PF05048.8	122	269	6.3e-41	140	0.622881355932203	Periplasmic copper-binding protein (NosD)
11889	Ga0123297_1109	PIHLMDCC_02455	4895	5905	-	TIGR03804	48	90	9.2e-12	42.5	0.977272727272727	para_beta_helix: parallel beta-helix repeat
11890	Ga0123297_1109	PIHLMDCC_02455	4895	5905	-	TIGR03804	94	136	3e-09	34.4	0.977272727272727	para_beta_helix: parallel beta-helix repeat
11891	Ga0123297_1109	PIHLMDCC_02455	4895	5905	-	TIGR03804	115	157	2.1e-09	34.9	0.977272727272727	para_beta_helix: parallel beta-helix repeat
11892	Ga0123297_1109	PIHLMDCC_02455	4895	5905	-	TIGR03804	162	206	1.8e-11	41.5	1	para_beta_helix: parallel beta-helix repeat
11893	Ga0123297_1109	PIHLMDCC_02455	4895	5905	-	cd14256	272	322	7e-05	39.1	0.9	Type I dockerin repeat domain. Bacterial cohesin domains bind to a complementary protein domain named dockerin, and this interaction is required for the formation of the cellulosome, a cellulose-degrading complex. The cellulosome consists of scaffoldin, a noncatalytic scaffolding polypeptide, that comprises repeating cohesion modules and a single carbohydrate-binding module (CBM). Specific calciu…
11894	Ga0123297_1109	PIHLMDCC_02457	6948	7988	-	COG3420	26	259	1e-11	62.5	0.54	Nitrous oxidase accessory protein NosD, contains tandem CASH domains [Inorganic ion transport and metabolism].
11895	Ga0123297_1109	PIHLMDCC_02457	6948	7988	-	PF05048.8	78	273	5.6e-53	179.5	0.830508474576271	Periplasmic copper-binding protein (NosD)
11896	Ga0123297_1109	PIHLMDCC_02457	6948	7988	-	TIGR03804	2	33	2.6e-07	28.2	0.704545454545455	para_beta_helix: parallel beta-helix repeat
11897	Ga0123297_1109	PIHLMDCC_02457	6948	7988	-	TIGR03804	121	163	4.7e-12	43.4	0.954545454545455	para_beta_helix: parallel beta-helix repeat
11898	Ga0123297_1109	PIHLMDCC_02457	6948	7988	-	TIGR03804	167	211	1.4e-10	38.6	1	para_beta_helix: parallel beta-helix repeat
11899	Ga0123297_1109	PIHLMDCC_02457	6948	7988	-	cd14256	280	333	1e-06	44.1	0.95	Type I dockerin repeat domain. Bacterial cohesin domains bind to a complementary protein domain named dockerin, and this interaction is required for the formation of the cellulosome, a cellulose-degrading complex. The cellulosome consists of scaffoldin, a noncatalytic scaffolding polypeptide, that comprises repeating cohesion modules and a single carbohydrate-binding module (CBM). Specific calciu…
11935	Ga0123297_1111	PIHLMDCC_02359	5142	5750	+	PF00963.13	53	148	7.5e-07	29	0.695035460992908	Cohesin domain
11936	Ga0123297_1111	PIHLMDCC_02359	5142	5750	+	cd08548	53	194	8e-05	38.8	0.92	Type I cohesin domain, interaction partner of dockerin. Bacterial cohesin domains bind to a complementary protein domain named dockerin, and this interaction is required for the formation of the cellulosome, a cellulose-degrading complex. The cellulosome consists of scaffoldin, a noncatalytic scaffolding polypeptide, that comprises repeating cohesion modules and a single carbohydrate-binding modu…
11959	Ga0123297_1112	PIHLMDCC_02815	122	1204	+	PF00963.13	97	199	3.1e-08	33.5	0.808510638297872	Cohesin domain
11960	Ga0123297_1112	PIHLMDCC_02815	122	1204	+	cd08547	94	222	3e-14	67.4	0.94	Type II cohesin domain, interaction partner of dockerin. Bacterial cohesin domains bind to a complementary protein domain named dockerin, and this interaction is required for the formation of the cellulosome, a cellulose-degrading complex. The cellulosome consists of scaffoldin, a noncatalytic scaffolding polypeptide, that comprises repeating cohesion modules and a single carbohydrate-binding mod…
11961	Ga0123297_1112	PIHLMDCC_02815	122	1204	+	cd08548	102	198	3e-06	44.2	0.72	Type I cohesin domain, interaction partner of dockerin. Bacterial cohesin domains bind to a complementary protein domain named dockerin, and this interaction is required for the formation of the cellulosome, a cellulose-degrading complex. The cellulosome consists of scaffoldin, a noncatalytic scaffolding polypeptide, that comprises repeating cohesion modules and a single carbohydrate-binding modu…
12262	Ga0123297_1120	PIHLMDCC_02828	147	1544	-	PF00963.13	33	156	2.8e-07	30.4	0.943262411347518	Cohesin domain
12263	Ga0123297_1120	PIHLMDCC_02828	147	1544	-	cd08546	24	134	6e-05	40.6	0.78	Cohesin domain, interaction parter of dockerin. Bacterial cohesin domains bind to a complementary protein domain named dockerin, and this interaction is required for the formation of the cellulosome, a cellulose-degrading complex. The cellulosome consists of scaffoldin, a noncatalytic scaffolding polypeptide, that comprises repeating cohesion modules and a single carbohydrate-binding module (CBM)…
12264	Ga0123297_1120	PIHLMDCC_02828	147	1544	-	cd08547	24	153	6e-11	59	0.93	Type II cohesin domain, interaction partner of dockerin. Bacterial cohesin domains bind to a complementary protein domain named dockerin, and this interaction is required for the formation of the cellulosome, a cellulose-degrading complex. The cellulosome consists of scaffoldin, a noncatalytic scaffolding polypeptide, that comprises repeating cohesion modules and a single carbohydrate-binding mod…
12265	Ga0123297_1120	PIHLMDCC_02828	147	1544	-	cd08548	38	155	3e-07	47.3	0.88	Type I cohesin domain, interaction partner of dockerin. Bacterial cohesin domains bind to a complementary protein domain named dockerin, and this interaction is required for the formation of the cellulosome, a cellulose-degrading complex. The cellulosome consists of scaffoldin, a noncatalytic scaffolding polypeptide, that comprises repeating cohesion modules and a single carbohydrate-binding modu…
12266	Ga0123297_1120	PIHLMDCC_02829	1551	2486	-	PF00963.13	35	161	1.5e-05	24.8	0.851063829787234	Cohesin domain
12267	Ga0123297_1120	PIHLMDCC_02829	1551	2486	-	cd08547	24	138	1e-07	47.8	0.75	Type II cohesin domain, interaction partner of dockerin. Bacterial cohesin domains bind to a complementary protein domain named dockerin, and this interaction is required for the formation of the cellulosome, a cellulose-degrading complex. The cellulosome consists of scaffoldin, a noncatalytic scaffolding polypeptide, that comprises repeating cohesion modules and a single carbohydrate-binding mod…
12268	Ga0123297_1120	PIHLMDCC_02830	2492	3586	-	COG0607	177	276	2e-18	77.7	0.88	Rhodanese-related sulfurtransferase [Inorganic ion transport and metabolism].
12269	Ga0123297_1120	PIHLMDCC_02830	2492	3586	-	PF00581.15	180	273	2.4e-12	47.1	0.964601769911504	Rhodanese-like domain
12270	Ga0123297_1120	PIHLMDCC_02830	2492	3586	-	cd00158	181	273	5e-23	90.4	0.98	Rhodanese Homology Domain (RHOD); an alpha beta fold domain found duplicated in the rhodanese protein. The cysteine containing enzymatically active version of the domain is also found in the Cdc25 class of protein phosphatases and a variety of proteins such as sulfide dehydrogenases and certain stress proteins such as senesence specific protein 1 in plants, PspE and GlpE in bacteria and cyanide a…
12271	Ga0123297_1120	PIHLMDCC_02830	2492	3586	-	cd01444	177	273	2e-11	58.8	0.96	GlpE sulfurtransferase (ST) and homologs are members of the Rhodanese Homology Domain superfamily. Unlike other rhodanese sulfurtransferases, GlpE is a single domain protein but indications are that it functions as a dimer. The active site contains a catalytically active cysteine.
12272	Ga0123297_1120	PIHLMDCC_02830	2492	3586	-	cd01447	177	272	2e-10	55.9	0.9	Polysulfide-sulfurtransferase - Rhodanese Homology Domain. This domain is believed to serve as a polysulfide binding and transferase domain in anaerobic gram-negative bacteria, functioning in oxidative phosphorylation with polysulfide-sulfur as a terminal electron acceptor. The active site contains the same conserved cysteine that is the catalytic residue in other Rhodanese Homology Domain protei…
12273	Ga0123297_1120	PIHLMDCC_02830	2492	3586	-	cd01518	175	268	4e-05	40.3	0.88	Member of the Rhodanese Homology Domain superfamily. This CD includes Escherichia coli YceA, Bacillus subtilis YbfQ, and similar uncharacterized proteins.
12274	Ga0123297_1120	PIHLMDCC_02830	2492	3586	-	cd01519	178	272	3e-05	40.7	0.85	Member of the Rhodanese Homology Domain superfamily. This CD includes the heat shock protein 67B2 of Drosophila melanogaster and other similar proteins, many of which are uncharacterized.
12275	Ga0123297_1120	PIHLMDCC_02830	2492	3586	-	cd01521	181	272	5e-06	43.1	0.79	Member of the Rhodanese Homology Domain superfamily. This CD includes the putative rhodanese-like protein, Psp2, of Yersinia pestis biovar Medievalis and other similar uncharacterized proteins.
12276	Ga0123297_1120	PIHLMDCC_02830	2492	3586	-	cd01522	180	268	1e-09	53.9	0.73	Member of the Rhodanese Homology Domain superfamily, subgroup 1. This CD includes the putative rhodanese-related sulfurtransferases of several uncharacterized proteins.
12277	Ga0123297_1120	PIHLMDCC_02830	2492	3586	-	cd01524	184	274	2e-19	80.4	0.96	Member of the Rhodanese Homology Domain superfamily. Included in this CD are the Lactococcus lactis NADH oxidase, Bacillus cereus NADH dehydrogenase, and Bacteroides thetaiotaomicron pyridine nucleotide-disulphide oxidoreductase, and similar rhodanese-like domains found C-terminal of the pyridine nucleotide-disulphide oxidoreductase (Pyr-redox) domain and the Pyr-redox dimerization domain.
12278	Ga0123297_1120	PIHLMDCC_02830	2492	3586	-	cd01527	175	275	2e-07	47.1	0.95	Member of the Rhodanese Homology Domain superfamily. This CD includes Escherichia coli YgaP, and similar uncharacterized putative rhodanese-related sulfurtransferases.
12279	Ga0123297_1120	PIHLMDCC_02830	2492	3586	-	cd01528	176	272	4e-14	66.6	0.93	Member of the Rhodanese Homology Domain superfamily, subgroup 2. Subgroup 2 includes uncharacterized putative rhodanese-related domains.
12280	Ga0123297_1120	PIHLMDCC_02830	2492	3586	-	cd08547	42	161	1e-12	62.8	0.84	Type II cohesin domain, interaction partner of dockerin. Bacterial cohesin domains bind to a complementary protein domain named dockerin, and this interaction is required for the formation of the cellulosome, a cellulose-degrading complex. The cellulosome consists of scaffoldin, a noncatalytic scaffolding polypeptide, that comprises repeating cohesion modules and a single carbohydrate-binding mod…
12281	Ga0123297_1120	PIHLMDCC_02830	2492	3586	-	smart00450	189	278	2e-17	72.1	0.86	Rhodanese Homology Domain. An alpha beta fold found duplicated in the Rhodanese protein. The the Cysteine containing enzymatically active version of the domain is also found in the CDC25 class of protein phosphatases and a variety of proteins such as sulfide dehydrogenases and stress proteins such as Senesence specific protein 1 in plants, PspE and GlpE in bacteria and cyanide and arsenate resist…
12282	Ga0123297_1120	PIHLMDCC_02831	3651	4628	-	PF00801.15	186	247	2.2e-06	27.3	0.753623188405797	PKD domain
12283	Ga0123297_1120	PIHLMDCC_02831	3651	4628	-	cd00146	175	255	1e-05	41.3	0.92	polycystic kidney disease I (PKD) domain; similar to other cell-surface modules, with an IG-like fold; domain probably functions as a ligand binding site in protein-protein or protein-carbohydrate interactions; a single instance of the repeat is presented here. The domain is also found in microbial collagenases and chitinases.
12284	Ga0123297_1120	PIHLMDCC_02831	3651	4628	-	cd08547	29	134	3e-07	46.6	0.77	Type II cohesin domain, interaction partner of dockerin. Bacterial cohesin domains bind to a complementary protein domain named dockerin, and this interaction is required for the formation of the cellulosome, a cellulose-degrading complex. The cellulosome consists of scaffoldin, a noncatalytic scaffolding polypeptide, that comprises repeating cohesion modules and a single carbohydrate-binding mod…
12285	Ga0123297_1120	PIHLMDCC_02831	3651	4628	-	smart00089	185	256	9e-08	44	0.78	Repeats in polycystic kidney disease 1 (PKD1) and other proteins. Polycystic kidney disease 1 protein contains 14 repeats, present elsewhere such as in microbial collagenases.
12286	Ga0123297_1120	PIHLMDCC_02832	4649	6673	-	PF00963.13	44	136	3.7e-07	30.1	0.652482269503546	Cohesin domain
12287	Ga0123297_1120	PIHLMDCC_02832	4649	6673	-	cd08547	33	169	2e-06	45.9	0.96	Type II cohesin domain, interaction partner of dockerin. Bacterial cohesin domains bind to a complementary protein domain named dockerin, and this interaction is required for the formation of the cellulosome, a cellulose-degrading complex. The cellulosome consists of scaffoldin, a noncatalytic scaffolding polypeptide, that comprises repeating cohesion modules and a single carbohydrate-binding mod…
12288	Ga0123297_1120	PIHLMDCC_02832	4649	6673	-	cd08547	362	458	3e-06	45.1	0.72	Type II cohesin domain, interaction partner of dockerin. Bacterial cohesin domains bind to a complementary protein domain named dockerin, and this interaction is required for the formation of the cellulosome, a cellulose-degrading complex. The cellulosome consists of scaffoldin, a noncatalytic scaffolding polypeptide, that comprises repeating cohesion modules and a single carbohydrate-binding mod…
12289	Ga0123297_1120	PIHLMDCC_02832	4649	6673	-	cd14256	610	665	1e-05	42.1	0.99	Type I dockerin repeat domain. Bacterial cohesin domains bind to a complementary protein domain named dockerin, and this interaction is required for the formation of the cellulosome, a cellulose-degrading complex. The cellulosome consists of scaffoldin, a noncatalytic scaffolding polypeptide, that comprises repeating cohesion modules and a single carbohydrate-binding module (CBM). Specific calciu…
12290	Ga0123297_1120	PIHLMDCC_02833	6704	7228	-	cd14256	107	162	1e-06	42.1	0.99	Type I dockerin repeat domain. Bacterial cohesin domains bind to a complementary protein domain named dockerin, and this interaction is required for the formation of the cellulosome, a cellulose-degrading complex. The cellulosome consists of scaffoldin, a noncatalytic scaffolding polypeptide, that comprises repeating cohesion modules and a single carbohydrate-binding module (CBM). Specific calciu…
15881	Ga0123297_1267	PIHLMDCC_02519	236	1072	+	PF13620.1	184	262	2.5e-12	46.6	0.963414634146341	Carboxypeptidase regulatory-like domain
15882	Ga0123297_1267	PIHLMDCC_02519	236	1072	+	cd08548	52	150	3e-05	40.3	0.74	Type I cohesin domain, interaction partner of dockerin. Bacterial cohesin domains bind to a complementary protein domain named dockerin, and this interaction is required for the formation of the cellulosome, a cellulose-degrading complex. The cellulosome consists of scaffoldin, a noncatalytic scaffolding polypeptide, that comprises repeating cohesion modules and a single carbohydrate-binding modu…
15883	Ga0123297_1267	PIHLMDCC_02520	1520	2386	+	PF00963.13	42	146	1.4e-10	41.2	0.737588652482269	Cohesin domain
15884	Ga0123297_1267	PIHLMDCC_02520	1520	2386	+	cd08548	42	133	2e-07	46.9	0.67	Type I cohesin domain, interaction partner of dockerin. Bacterial cohesin domains bind to a complementary protein domain named dockerin, and this interaction is required for the formation of the cellulosome, a cellulose-degrading complex. The cellulosome consists of scaffoldin, a noncatalytic scaffolding polypeptide, that comprises repeating cohesion modules and a single carbohydrate-binding modu…
15908	Ga0123297_1275	PIHLMDCC_02002	917	1558	+	cd14256	148	203	3e-07	44.5	0.99	Type I dockerin repeat domain. Bacterial cohesin domains bind to a complementary protein domain named dockerin, and this interaction is required for the formation of the cellulosome, a cellulose-degrading complex. The cellulosome consists of scaffoldin, a noncatalytic scaffolding polypeptide, that comprises repeating cohesion modules and a single carbohydrate-binding module (CBM). Specific calciu…
