## Supplementary material for "Comparative genomics reveals electron transfer and syntrophic mechanisms differentiating methanotrophic and methanogenic archaea": S4 Data: ANME-1_sp._ERB6_d.csv.cohesin.csv

	Contig	Feature	Feature.Start.in.Contig	Feature.End.in.Contig	Feature.Direction.in.Contig	Domain.Accession	Domain.Start.in.Feature	Domain.End.in.Feature	E.value	Bit.Score	Domain.Coverage	Domain.Description
1123	GZfos11E4_3435993_1	DDCGOPPO_02036	20548	21225	-	cd08547	79	197	1e-05	41.6	0.87	Type II cohesin domain, interaction partner of dockerin. Bacterial cohesin domains bind to a complementary protein domain named dockerin, and this interaction is required for the formation of the cellulosome, a cellulose-degrading complex. The cellulosome consists of scaffoldin, a noncatalytic scaffolding polypeptide, that comprises repeating cohesion modules and a single carbohydrate-binding mod…
1124	GZfos11E4_3435993_1	DDCGOPPO_02037	21222	21692	-	PF00963.13	51	129	2.9e-08	33.6	0.624113475177305	Cohesin domain
1125	GZfos11E4_3435993_1	DDCGOPPO_02037	21222	21692	-	cd08547	51	156	2e-10	53.2	0.78	Type II cohesin domain, interaction partner of dockerin. Bacterial cohesin domains bind to a complementary protein domain named dockerin, and this interaction is required for the formation of the cellulosome, a cellulose-degrading complex. The cellulosome consists of scaffoldin, a noncatalytic scaffolding polypeptide, that comprises repeating cohesion modules and a single carbohydrate-binding mod…
2279	GZfos12H4_3435996_1	DDCGOPPO_01524	15568	16824	-	COG0614	91	375	5e-36	133	0.85	ABC-type Fe3+-hydroxamate transport system, periplasmic component [Inorganic ion transport and metabolism].
2280	GZfos12H4_3435996_1	DDCGOPPO_01524	15568	16824	-	COG4558	107	375	2e-12	64.7	0.8	ABC-type hemin transport system, periplasmic component [Inorganic ion transport and metabolism].
2281	GZfos12H4_3435996_1	DDCGOPPO_01524	15568	16824	-	COG4607	90	356	4e-06	45.4	0.71	ABC-type enterochelin transport system, periplasmic component [Inorganic ion transport and metabolism].
2282	GZfos12H4_3435996_1	DDCGOPPO_01524	15568	16824	-	PF01497.13	113	354	1.2e-23	83.5	0.983193277310924	Periplasmic binding protein
2283	GZfos12H4_3435996_1	DDCGOPPO_01524	15568	16824	-	cd00636	109	257	1e-15	72.6	0.98	Helical backbone metal receptor (TroA-like domain). These proteins have been shown to function in the ABC transport of ferric siderophores and metal ions such as Mn2+, Fe3+, Cu2+ and/or Zn2+. Their ligand binding site is formed in the interface between two globular domains linked by a single helix. Many of these proteins also possess a low complexity region containing a metal-binding histidine-ri…
2284	GZfos12H4_3435996_1	DDCGOPPO_01524	15568	16824	-	cd01138	102	228	9e-08	50.4	0.48	Periplasmic binding protein FeuA. These proteins have predicted to function as initial receptors in ABC transport of metal ions in some eubacterial species. They belong to the TroA superfamily of periplasmic metal binding proteins that share a distinct fold and ligand binding mechanism. A typical TroA protein is comprised of two globular subdomains connected by a single helix and can bind their l…
2285	GZfos12H4_3435996_1	DDCGOPPO_01524	15568	16824	-	cd01139	92	407	8e-38	139	0.91	Periplasmic binding protein TroA_f. These proteins are predicted to function as initial receptors in the ABC metal ion uptake in eubacteria and archaea. They belong to the TroA superfamily of helical backbone metal receptor proteins that share a distinct fold and ligand binding mechanism. A typical TroA protein is comprised of two globular subdomains connected by a single helix and can bind their…
2286	GZfos12H4_3435996_1	DDCGOPPO_01524	15568	16824	-	cd01140	109	356	1e-07	50.3	0.83	Siderophore binding protein FatB. These proteins have been shown to function as ABC-type initial receptors in the siderophore-mediated iron uptake in some eubacterial species. They belong to the TroA superfamily of periplasmic metal binding proteins that share a distinct fold and ligand binding mechanism. A typical TroA protein is comprised of two globular subdomains connected by a single helix a…
2287	GZfos12H4_3435996_1	DDCGOPPO_01524	15568	16824	-	cd01141	102	284	6e-12	62.1	0.96	Periplasmic binding protein TroA_d. These proteins are predicted to function as initial receptors in the ABC metal ion uptake in eubacteria and archaea. They belong to the TroA superfamily of helical backbone metal receptor proteins that share a distinct fold and ligand binding mechanism. A typical TroA protein is comprised of two globular subdomains connected by a single helix and can bind their…
2288	GZfos12H4_3435996_1	DDCGOPPO_01524	15568	16824	-	cd01142	91	375	2e-22	94.3	0.92	Periplasmic binding protein TroA_e. These proteins are predicted to function as initial receptors in the ABC metal ion uptake in eubacteria and archaea. They belong to the TroA superfamily of helical backbone metal receptor proteins that share a distinct fold and ligand binding mechanism. A typical TroA protein is comprised of two globular subdomains connected by a single helix and can bind their…
2289	GZfos12H4_3435996_1	DDCGOPPO_01524	15568	16824	-	cd01143	125	306	5e-25	99.7	0.88	Periplasmic binding protein YvrC. These proteins are predicted to function as initial receptors in ABC transport of metal ions in eubacteria and archaea. They belong to the TroA superfamily of periplasmic metal binding proteins that share a distinct fold and ligand binding mechanism. A typical TroA protein is comprised of two globular subdomains connected by a single helix and can bind the metal …
2290	GZfos12H4_3435996_1	DDCGOPPO_01524	15568	16824	-	cd01144	109	371	1e-19	85.8	0.96	Cobalamin binding protein BtuF. These proteins have been shown to function as initial receptors in ABC transport of vitamin B12 (cobalamin) in eubacterial and some archaeal species. They belong to the TroA superfamily of helical backbone metal receptor proteins that share a distinct fold and ligand binding mechanism. A typical TroA protein is comprised of two globular subdomains connected by a si…
2291	GZfos12H4_3435996_1	DDCGOPPO_01524	15568	16824	-	cd01146	139	367	1e-05	43.8	0.78	Fe3+-siderophore binding domain FhuD. These proteins have been shown to function as initial receptors in ABC transport of Fe3+-siderophores in many eubacterial species. They belong to the TroA-like superfamily of helical backbone metal receptor proteins that share a distinct fold and ligand binding mechanism. A typical TroA-like protein is comprised of two globular subdomains connected by a long …
2292	GZfos12H4_3435996_1	DDCGOPPO_01524	15568	16824	-	cd01147	107	350	1e-36	134	0.89	Metal binding protein HemV-2. These proteins are predicted to function as initial receptors in ABC transport of metal ions. They belong to the TroA superfamily of helical backbone metal receptor proteins that share a distinct fold and ligand binding mechanism. A typical TroA protein is comprised of two globular subdomains connected by a single helix and can bind the metal ion in the cleft between…
2293	GZfos12H4_3435996_1	DDCGOPPO_01524	15568	16824	-	cd01148	95	370	1e-20	88.9	0.92	Metal binding protein TroA_a. These proteins are predicted to function as initial receptors in ABC transport of metal ions in eubacteria. They belong to the TroA superfamily of helical backbone metal receptor proteins that share a distinct fold and ligand binding mechanism. A typical TroA protein is comprised of two globular subdomains connected by a single helix and can bind the metal ion in the…
2294	GZfos12H4_3435996_1	DDCGOPPO_01524	15568	16824	-	cd01149	108	318	3e-08	51.9	0.83	Hemin binding protein HutB. These proteins have been shown to function as initial receptors in ABC transport of hemin and hemoproteins in many eubacterial species. They belong to the TroA superfamily of periplasmic metal binding proteins that share a distinct fold and ligand binding mechanism. A typical TroA protein is comprised of two globular subdomains connected by a single helix and can bind …
2295	GZfos12H4_3435996_1	DDCGOPPO_01524	15568	16824	-	cd14256	34	86	4e-07	46	0.93	Type I dockerin repeat domain. Bacterial cohesin domains bind to a complementary protein domain named dockerin, and this interaction is required for the formation of the cellulosome, a cellulose-degrading complex. The cellulosome consists of scaffoldin, a noncatalytic scaffolding polypeptide, that comprises repeating cohesion modules and a single carbohydrate-binding module (CBM). Specific calciu…
10462	GZfos24F9_3634194_1	DDCGOPPO_00773	16593	18359	+	cd08547	57	173	4e-15	71.7	0.86	Type II cohesin domain, interaction partner of dockerin. Bacterial cohesin domains bind to a complementary protein domain named dockerin, and this interaction is required for the formation of the cellulosome, a cellulose-degrading complex. The cellulosome consists of scaffoldin, a noncatalytic scaffolding polypeptide, that comprises repeating cohesion modules and a single carbohydrate-binding mod…
10463	GZfos24F9_3634194_1	DDCGOPPO_00773	16593	18359	+	cd08547	182	313	2e-13	66.7	0.94	Type II cohesin domain, interaction partner of dockerin. Bacterial cohesin domains bind to a complementary protein domain named dockerin, and this interaction is required for the formation of the cellulosome, a cellulose-degrading complex. The cellulosome consists of scaffoldin, a noncatalytic scaffolding polypeptide, that comprises repeating cohesion modules and a single carbohydrate-binding mod…
10464	GZfos24F9_3634194_1	DDCGOPPO_00773	16593	18359	+	cd08547	454	581	2e-13	66.7	0.91	Type II cohesin domain, interaction partner of dockerin. Bacterial cohesin domains bind to a complementary protein domain named dockerin, and this interaction is required for the formation of the cellulosome, a cellulose-degrading complex. The cellulosome consists of scaffoldin, a noncatalytic scaffolding polypeptide, that comprises repeating cohesion modules and a single carbohydrate-binding mod…
10465	GZfos24F9_3634194_1	DDCGOPPO_00773	16593	18359	+	cd08547	318	445	2e-13	66.3	0.91	Type II cohesin domain, interaction partner of dockerin. Bacterial cohesin domains bind to a complementary protein domain named dockerin, and this interaction is required for the formation of the cellulosome, a cellulose-degrading complex. The cellulosome consists of scaffoldin, a noncatalytic scaffolding polypeptide, that comprises repeating cohesion modules and a single carbohydrate-binding mod…
10466	GZfos24F9_3634194_1	DDCGOPPO_00774	18472	19545	+	PF00963.13	40	164	8.1e-13	48.4	0.872340425531915	Cohesin domain
10467	GZfos24F9_3634194_1	DDCGOPPO_00774	18472	19545	+	cd08547	37	172	5e-20	83.6	0.95	Type II cohesin domain, interaction partner of dockerin. Bacterial cohesin domains bind to a complementary protein domain named dockerin, and this interaction is required for the formation of the cellulosome, a cellulose-degrading complex. The cellulosome consists of scaffoldin, a noncatalytic scaffolding polypeptide, that comprises repeating cohesion modules and a single carbohydrate-binding mod…
10468	GZfos24F9_3634194_1	DDCGOPPO_00774	18472	19545	+	cd08548	39	170	5e-07	46.1	0.97	Type I cohesin domain, interaction partner of dockerin. Bacterial cohesin domains bind to a complementary protein domain named dockerin, and this interaction is required for the formation of the cellulosome, a cellulose-degrading complex. The cellulosome consists of scaffoldin, a noncatalytic scaffolding polypeptide, that comprises repeating cohesion modules and a single carbohydrate-binding modu…
10469	GZfos24F9_3634194_1	DDCGOPPO_00775	19720	20982	+	COG0614	96	389	1e-32	123	0.88	ABC-type Fe3+-hydroxamate transport system, periplasmic component [Inorganic ion transport and metabolism].
10470	GZfos24F9_3634194_1	DDCGOPPO_00775	19720	20982	+	COG4558	97	386	5e-15	72.4	0.87	ABC-type hemin transport system, periplasmic component [Inorganic ion transport and metabolism].
10471	GZfos24F9_3634194_1	DDCGOPPO_00775	19720	20982	+	COG4607	95	316	1e-06	47	0.63	ABC-type enterochelin transport system, periplasmic component [Inorganic ion transport and metabolism].
10472	GZfos24F9_3634194_1	DDCGOPPO_00775	19720	20982	+	PF01497.13	119	361	2.3e-24	85.8	0.970588235294118	Periplasmic binding protein
10473	GZfos24F9_3634194_1	DDCGOPPO_00775	19720	20982	+	cd00636	117	258	7e-15	70.3	0.96	Helical backbone metal receptor (TroA-like domain). These proteins have been shown to function in the ABC transport of ferric siderophores and metal ions such as Mn2+, Fe3+, Cu2+ and/or Zn2+. Their ligand binding site is formed in the interface between two globular domains linked by a single helix. Many of these proteins also possess a low complexity region containing a metal-binding histidine-ri…
10474	GZfos24F9_3634194_1	DDCGOPPO_00775	19720	20982	+	cd01138	135	363	2e-06	46.6	0.81	Periplasmic binding protein FeuA. These proteins have predicted to function as initial receptors in ABC transport of metal ions in some eubacterial species. They belong to the TroA superfamily of periplasmic metal binding proteins that share a distinct fold and ligand binding mechanism. A typical TroA protein is comprised of two globular subdomains connected by a single helix and can bind their l…
10475	GZfos24F9_3634194_1	DDCGOPPO_00775	19720	20982	+	cd01139	97	416	2e-33	127	0.91	Periplasmic binding protein TroA_f. These proteins are predicted to function as initial receptors in the ABC metal ion uptake in eubacteria and archaea. They belong to the TroA superfamily of helical backbone metal receptor proteins that share a distinct fold and ligand binding mechanism. A typical TroA protein is comprised of two globular subdomains connected by a single helix and can bind their…
10476	GZfos24F9_3634194_1	DDCGOPPO_00775	19720	20982	+	cd01140	121	364	7e-08	51.1	0.81	Siderophore binding protein FatB. These proteins have been shown to function as ABC-type initial receptors in the siderophore-mediated iron uptake in some eubacterial species. They belong to the TroA superfamily of periplasmic metal binding proteins that share a distinct fold and ligand binding mechanism. A typical TroA protein is comprised of two globular subdomains connected by a single helix a…
10477	GZfos24F9_3634194_1	DDCGOPPO_00775	19720	20982	+	cd01141	107	247	2e-06	45.5	0.71	Periplasmic binding protein TroA_d. These proteins are predicted to function as initial receptors in the ABC metal ion uptake in eubacteria and archaea. They belong to the TroA superfamily of helical backbone metal receptor proteins that share a distinct fold and ligand binding mechanism. A typical TroA protein is comprised of two globular subdomains connected by a single helix and can bind their…
10478	GZfos24F9_3634194_1	DDCGOPPO_00775	19720	20982	+	cd01142	96	389	2e-28	111	0.94	Periplasmic binding protein TroA_e. These proteins are predicted to function as initial receptors in the ABC metal ion uptake in eubacteria and archaea. They belong to the TroA superfamily of helical backbone metal receptor proteins that share a distinct fold and ligand binding mechanism. A typical TroA protein is comprised of two globular subdomains connected by a single helix and can bind their…
10479	GZfos24F9_3634194_1	DDCGOPPO_00775	19720	20982	+	cd01143	130	318	2e-17	78.5	0.87	Periplasmic binding protein YvrC. These proteins are predicted to function as initial receptors in ABC transport of metal ions in eubacteria and archaea. They belong to the TroA superfamily of periplasmic metal binding proteins that share a distinct fold and ligand binding mechanism. A typical TroA protein is comprised of two globular subdomains connected by a single helix and can bind the metal …
10480	GZfos24F9_3634194_1	DDCGOPPO_00775	19720	20982	+	cd01144	125	365	4e-16	75.4	0.86	Cobalamin binding protein BtuF. These proteins have been shown to function as initial receptors in ABC transport of vitamin B12 (cobalamin) in eubacterial and some archaeal species. They belong to the TroA superfamily of helical backbone metal receptor proteins that share a distinct fold and ligand binding mechanism. A typical TroA protein is comprised of two globular subdomains connected by a si…
10481	GZfos24F9_3634194_1	DDCGOPPO_00775	19720	20982	+	cd01146	117	359	4e-08	51.5	0.87	Fe3+-siderophore binding domain FhuD. These proteins have been shown to function as initial receptors in ABC transport of Fe3+-siderophores in many eubacterial species. They belong to the TroA-like superfamily of helical backbone metal receptor proteins that share a distinct fold and ligand binding mechanism. A typical TroA-like protein is comprised of two globular subdomains connected by a long …
10482	GZfos24F9_3634194_1	DDCGOPPO_00775	19720	20982	+	cd01147	112	362	3e-27	107	0.91	Metal binding protein HemV-2. These proteins are predicted to function as initial receptors in ABC transport of metal ions. They belong to the TroA superfamily of helical backbone metal receptor proteins that share a distinct fold and ligand binding mechanism. A typical TroA protein is comprised of two globular subdomains connected by a single helix and can bind the metal ion in the cleft between…
10483	GZfos24F9_3634194_1	DDCGOPPO_00775	19720	20982	+	cd01148	87	379	1e-15	74.3	0.91	Metal binding protein TroA_a. These proteins are predicted to function as initial receptors in ABC transport of metal ions in eubacteria. They belong to the TroA superfamily of helical backbone metal receptor proteins that share a distinct fold and ligand binding mechanism. A typical TroA protein is comprised of two globular subdomains connected by a single helix and can bind the metal ion in the…
10484	GZfos24F9_3634194_1	DDCGOPPO_00775	19720	20982	+	cd01149	114	317	3e-06	45.7	0.82	Hemin binding protein HutB. These proteins have been shown to function as initial receptors in ABC transport of hemin and hemoproteins in many eubacterial species. They belong to the TroA superfamily of periplasmic metal binding proteins that share a distinct fold and ligand binding mechanism. A typical TroA protein is comprised of two globular subdomains connected by a single helix and can bind …
10485	GZfos24F9_3634194_1	DDCGOPPO_00775	19720	20982	+	cd14256	39	91	2e-06	44.1	0.93	Type I dockerin repeat domain. Bacterial cohesin domains bind to a complementary protein domain named dockerin, and this interaction is required for the formation of the cellulosome, a cellulose-degrading complex. The cellulosome consists of scaffoldin, a noncatalytic scaffolding polypeptide, that comprises repeating cohesion modules and a single carbohydrate-binding module (CBM). Specific calciu…
18106	GZfos30B2_1	DDCGOPPO_02905	20780	21478	+	PF00963.13	106	206	3.4e-06	26.9	0.773049645390071	Cohesin domain
18107	GZfos30B2_1	DDCGOPPO_02905	20780	21478	+	cd08547	96	227	1e-13	64	0.97	Type II cohesin domain, interaction partner of dockerin. Bacterial cohesin domains bind to a complementary protein domain named dockerin, and this interaction is required for the formation of the cellulosome, a cellulose-degrading complex. The cellulosome consists of scaffoldin, a noncatalytic scaffolding polypeptide, that comprises repeating cohesion modules and a single carbohydrate-binding mod…
18108	GZfos30B2_1	DDCGOPPO_02906	21522	21977	+	PF00963.13	59	148	1.9e-07	31	0.680851063829787	Cohesin domain
18109	GZfos30B2_1	DDCGOPPO_02906	21522	21977	+	cd08547	50	149	1e-14	65.1	0.73	Type II cohesin domain, interaction partner of dockerin. Bacterial cohesin domains bind to a complementary protein domain named dockerin, and this interaction is required for the formation of the cellulosome, a cellulose-degrading complex. The cellulosome consists of scaffoldin, a noncatalytic scaffolding polypeptide, that comprises repeating cohesion modules and a single carbohydrate-binding mod…
18113	GZfos30B2_1	DDCGOPPO_02911	23883	24707	+	COG0747	134	272	8e-30	115	0.25	ABC-type transport system, periplasmic component [Amino acid transport and metabolism].
18114	GZfos30B2_1	DDCGOPPO_02911	23883	24707	+	COG4166	137	233	5e-11	59.7	0.18	ABC-type oligopeptide transport system, periplasmic component [Amino acid transport and metabolism].
18115	GZfos30B2_1	DDCGOPPO_02911	23883	24707	+	COG4533	135	191	2e-08	52	0.11	DNA-binding transcriptional regulator SgrR of sgrS sRNA, contains a MarR-type HTH domain and a periplasmic-type solute-binding domain [Transcription].
18116	GZfos30B2_1	DDCGOPPO_02911	23883	24707	+	PF00496.17	144	272	4.7e-20	71.7	0.328877005347594	Bacterial extracellular solute-binding proteins, family 5 Middle
18117	GZfos30B2_1	DDCGOPPO_02911	23883	24707	+	cd00995	134	272	2e-26	105	0.28	The substrate-binding domain of an ABC-type nickel/oligopeptide-like import system contains the type 2 periplasmic binding fold. This family represents the periplasmic substrate-binding domain of nickel/dipeptide/oligopeptide transport systems, which function in the import of nickel and peptides, and other closely related proteins. The oligopeptide-binding protein OppA is a periplasmic component …
18118	GZfos30B2_1	DDCGOPPO_02911	23883	24707	+	cd08489	134	272	5e-28	110	0.28	The substrate-binding component of an ABC-type nickel import system contains the type 2 periplasmic binding fold. This family represents the periplasmic substrate-binding domain of nickel transport system, which functions in the import of nickel and in the control of chemotactic response away from nickel. The ATP-binding cassette (ABC) type nickel transport system is comprised of five subunits Ni…
18119	GZfos30B2_1	DDCGOPPO_02911	23883	24707	+	cd08490	94	272	7e-21	89.6	0.33	The substrate-binding component of an uncharacterized ABC-type nickel/dipeptide/oligopeptide-like import system contains the type 2 periplasmic binding fold. This CD represents the substrate-binding domain of an uncharacterized ATP-binding cassette (ABC) type nickel/dipeptide/oligopeptide-like transporter. The oligopeptide-binding protein OppA and the dipeptide-binding protein DppA show significa…
18120	GZfos30B2_1	DDCGOPPO_02911	23883	24707	+	cd08491	124	220	1e-14	70.9	0.19	The substrate-binding component of an uncharacterized ABC-type nickel/dipeptide/oligopeptide-like import system contains the type 2 periplasmic binding fold. This CD represents the substrate-binding domain of an uncharacterized ATP-binding cassette (ABC) type nickel/dipeptide/oligopeptide-like transporter. The oligopeptide-binding protein OppA and the dipeptide-binding protein DppA show significa…
18121	GZfos30B2_1	DDCGOPPO_02911	23883	24707	+	cd08492	93	274	2e-35	130	0.34	The substrate-binding component of an uncharacterized ABC-type nickel/dipeptide/oligopeptide-like import system contains the type 2 periplasmic binding fold. This CD represents the substrate-binding domain of an uncharacterized ATP-binding cassette (ABC) type nickel/dipeptide/oligopeptide-like transporter. The oligopeptide-binding protein OppA and the dipeptide-binding protein DppA show significa…
18122	GZfos30B2_1	DDCGOPPO_02911	23883	24707	+	cd08493	107	224	1e-23	97.6	0.25	The substrate-binding component of an ABC-type dipeptide import system contains the type 2 periplasmic binding fold. This family represents the substrate-binding domain of an ATP-binding cassette (ABC)-type dipeptide import system. The DppA binds dipeptides and some tripeptides and is involved in chemotaxis toward dipeptides, whereas the OppA binds peptides of a wide range of lengths (2-35 amino …
18123	GZfos30B2_1	DDCGOPPO_02911	23883	24707	+	cd08494	95	220	1e-22	94.2	0.27	The substrate-binding component of an uncharacterized ABC-type nickel/dipeptide/oligopeptide-like import system contains the type 2 periplasmic binding fold. This CD represents the substrate-binding domain of an uncharacterized ATP-binding cassette (ABC) type nickel/dipeptide/oligopeptide-like transporter. The oligopeptide-binding protein OppA and the dipeptide-binding protein DppA show significa…
18124	GZfos30B2_1	DDCGOPPO_02911	23883	24707	+	cd08495	95	270	6e-18	80.8	0.33	The substrate-binding component of an uncharacterized ABC-type nickel/dipeptide/oligopeptide-like import system contains the type 2 periplasmic binding fold. This CD represents the substrate-binding domain of an uncharacterized ATP-binding cassette (ABC) type nickel/dipeptide/oligopeptide-like transporter. The oligopeptide-binding protein OppA and the dipeptide-binding protein DppA show significa…
18125	GZfos30B2_1	DDCGOPPO_02911	23883	24707	+	cd08496	134	272	6e-22	92.4	0.28	The substrate-binding component of an uncharacterized ABC-type nickel/dipeptide/oligopeptide-like import system contains the type 2 periplasmic binding fold. This CD represents the substrate-binding domain of an uncharacterized ATP-binding cassette (ABC) type nickel/dipeptide/oligopeptide-like transporter. The oligopeptide-binding protein OppA and the dipeptide-binding protein DppA show significa…
18126	GZfos30B2_1	DDCGOPPO_02911	23883	24707	+	cd08497	144	272	3e-15	72.6	0.24	The substrate-binding component of an uncharacterized ABC-type nickel/dipeptide/oligopeptide-like import system contains the type 2 periplasmic binding fold. This CD represents the substrate-binding domain of an uncharacterized ATP-binding cassette (ABC) type nickel/dipeptide/oligopeptide-like transporter. The oligopeptide-binding protein OppA and the dipeptide-binding protein DppA show significa…
18127	GZfos30B2_1	DDCGOPPO_02911	23883	24707	+	cd08498	95	272	3e-21	90.3	0.32	The substrate-binding component of an uncharacterized ABC-type nickel/dipeptide/oligopeptide-like import system contains the type 2 periplasmic binding fold. This CD represents the substrate-binding domain of an uncharacterized ATP-binding cassette (ABC) type nickel/dipeptide/oligopeptide-like transporter. The oligopeptide-binding protein OppA and the dipeptide-binding protein DppA show significa…
18128	GZfos30B2_1	DDCGOPPO_02911	23883	24707	+	cd08499	135	245	4e-24	98.8	0.23	The substrate-binding component of an uncharacterized ABC-type peptide import system Ylib contains the type 2 periplasmic binding fold. This family represents the periplasmic substrate-binding component of an uncharacterized ATP-binding cassette (ABC)-type peptide transport system YliB. Although the ligand specificity of Ylib protein is not known, it shares significant sequence similarity to the …
18129	GZfos30B2_1	DDCGOPPO_02911	23883	24707	+	cd08500	103	184	1e-16	77.3	0.16	The substrate-binding component of an uncharacterized ABC-type nickel/dipeptide/oligopeptide-like import system contains the type 2 periplasmic binding fold. This CD represents the substrate-binding domain of an uncharacterized ATP-binding cassette (ABC) type nickel/dipeptide/oligopeptide-like transporter. The oligopeptide-binding protein OppA and the dipeptide-binding protein DppA show significa…
18130	GZfos30B2_1	DDCGOPPO_02911	23883	24707	+	cd08502	135	188	5e-13	66.1	0.12	The substrate-binding component of an uncharacterized ABC-type nickel/dipeptide/oligopeptide-like import system contains the type 2 periplasmic binding fold. This CD represents the substrate-binding domain of an uncharacterized ATP-binding cassette (ABC) type nickel/dipeptide/oligopeptide-like transporter. The oligopeptide-binding protein OppA and the dipeptide-binding protein DppA show significa…
18131	GZfos30B2_1	DDCGOPPO_02911	23883	24707	+	cd08503	90	272	5e-25	101	0.36	The substrate-binding component of an uncharacterized ABC-type nickel/dipeptide/oligopeptide-like import system contains the type 2 periplasmic binding fold. This CD represents the substrate-binding domain of an uncharacterized ATP-binding cassette (ABC) type nickel/dipeptide/oligopeptide-like transporter. The oligopeptide-binding protein OppA and the dipeptide-binding protein DppA show significa…
18132	GZfos30B2_1	DDCGOPPO_02911	23883	24707	+	cd08504	135	272	1e-14	71	0.25	The substrate-binding component of an ABC-type oligopetide import system contains the type 2 periplasmic binding fold. This family represents the periplasmic substrate-binding component of an ATP-binding cassette (ABC)-type oligopeptide transport system comprised of 5 subunits. The transport system OppABCDEF contains two homologous integral membrane proteins OppB and OppF that form the translocat…
18133	GZfos30B2_1	DDCGOPPO_02911	23883	24707	+	cd08506	109	231	1e-09	55.7	0.22	The substrate-binding domain of an oligopeptide binding protein (OppA2) from the biosynthesis pathway of the beta-lactamase inhibitor clavulanic acid contains the type 2 periplasmic binding fold. Clavulanic acid (CA), a clinically important beta-lactamase inhibitor, is one of a family of clavams produced as secondary metabolites by fermentation of Streptomyces clavuligeru. The biosynthesis of CA …
18134	GZfos30B2_1	DDCGOPPO_02911	23883	24707	+	cd08507	135	270	7e-10	56.5	0.28	The C-terminal solute-binding domain of DNA-binding transcriptional regulator SgrR is related to the ABC-type oligopeptide-binding proteins and contains the type 2 periplasmic-binding fold. A novel family of SgrR transcriptional regulator contains a two-domain structure with an N terminal DNA-binding domain of the winged helix family and a C-terminal solute-binding domain. The C-terminal domain s…
18135	GZfos30B2_1	DDCGOPPO_02911	23883	24707	+	cd08508	146	221	1e-09	56.2	0.15	The substrate-binding component of an uncharacterized ABC-type nickel/dipeptide/oligopeptide-like import system contains the type 2 periplasmic binding fold. This CD represents the substrate-binding domain of an uncharacterized ATP-binding cassette (ABC) type nickel/dipeptide/oligopeptide-like transporter. The oligopeptide-binding protein OppA and the dipeptide-binding protein DppA show significa…
18136	GZfos30B2_1	DDCGOPPO_02911	23883	24707	+	cd08509	134	272	2e-21	91.6	0.26	The substrate binding domain of a cellulose-binding protein from Thermotoga maritima contains the type 2 periplasmic binding fold. This family represents the substrate-binding domain of a cellulose-binding protein from the hyperthermophilic bacterium Thermotoga maritima (TmCBP) and its closest related proteins. TmCBP binds a variety of lengths of beta-1,4-linked glucose oligomers, ranging from tw…
18137	GZfos30B2_1	DDCGOPPO_02911	23883	24707	+	cd08510	93	270	4e-09	54.2	0.31	The substrate binding component of an ABC-type lactococcal OppA-like transport system contains. This family represents the substrate binding domain of an ATP-binding cassette (ABC)-type oligopeptide import system from Lactococcus lactis and other gram-positive bacteria, as well as its closet homologs from gram-negative bacteria. Oligopeptide-binding protein (OppA) from Lactococcus lactis can bind…
18138	GZfos30B2_1	DDCGOPPO_02911	23883	24707	+	cd08511	94	230	5e-23	95.8	0.28	The substrate-binding component of an uncharacterized ABC-type nickel/dipeptide/oligopeptide-like import system contains the type 2 periplasmic binding fold. This family represents the substrate-binding domain of an uncharacterized ATP-binding cassette (ABC) type nickel/dipeptide/oligopeptide-like transporter. The oligopeptide-binding protein OppA and the dipeptide-binding protein DppA show signi…
18139	GZfos30B2_1	DDCGOPPO_02911	23883	24707	+	cd08512	134	224	1e-23	97.7	0.2	The substrate-binding component of an uncharacterized ABC-type nickel/dipeptide/oligopeptide-like import system contains the type 2 periplasmic binding fold. This CD represents the substrate-binding domain of an uncharacterized ATP-binding cassette (ABC) type nickel/dipeptide/oligopeptide-like transporter. The oligopeptide-binding protein OppA and the dipeptide-binding protein DppA show significa…
18140	GZfos30B2_1	DDCGOPPO_02911	23883	24707	+	cd08513	134	224	5e-19	84.3	0.19	The substrate-binding component of ABC-type thermophilic oligopeptide-binding protein Hb8-like import systems, contains the type 2 periplasmic binding fold. This family includes the substrate-binding domain of an ABC-type oligopeptide-binding protein Hb8 from Thermus thermophilius and its closest homologs from other bacteria. The structural topology of this substrate-binding domain is similar to …
18141	GZfos30B2_1	DDCGOPPO_02911	23883	24707	+	cd08514	95	270	2e-21	91.5	0.33	The substrate-binding component of the oligopeptide-binding protein, AppA, from Bacillus subtilis contains the type 2 periplasmic-binding fold. This family represents the substrate-binding domain of the oligopeptide-binding protein, AppA, from Bacillus subtilis and its closest homologs from other bacteria and archaea. Bacillus subtilis has three ABC-type peptide transport systems, a dipeptide-bin…
18142	GZfos30B2_1	DDCGOPPO_02911	23883	24707	+	cd08515	146	270	3e-13	66.5	0.26	The substrate-binding component of an uncharacterized ABC-type nickel/dipeptide/oligopeptide-like import system contains the type 2 periplasmic binding fold. This CD represents the substrate-binding domain of an uncharacterized ATP-binding cassette (ABC) type nickel/dipeptide/oligopeptide-like transporter. The oligopeptide-binding protein OppA and the dipeptide-binding protein DppA show significa…
18143	GZfos30B2_1	DDCGOPPO_02911	23883	24707	+	cd08516	121	272	4e-21	90	0.3	The substrate-binding component of an uncharacterized ABC-type nickel/dipeptide/oligopeptide-like import system contains the type 2 periplasmic binding fold. This CD represents the substrate-binding domain of an uncharacterized ATP-binding cassette (ABC) type nickel/dipeptide/oligopeptide-like transporter. The oligopeptide-binding protein OppA and the dipeptide-binding protein DppA show significa…
18144	GZfos30B2_1	DDCGOPPO_02911	23883	24707	+	cd08517	93	235	3e-22	93.4	0.26	The substrate-binding component of an uncharacterized ABC-type nickel/dipeptide/oligopeptide-like import system contains the type 2 periplasmic binding fold. This CD represents the substrate-binding domain of an uncharacterized ATP-binding cassette (ABC) type nickel/dipeptide/oligopeptide-like transporter. The oligopeptide-binding protein OppA and the dipeptide-binding protein DppA show significa…
18145	GZfos30B2_1	DDCGOPPO_02911	23883	24707	+	cd08518	95	272	1e-18	82.6	0.33	The substrate-binding component of an uncharacterized ABC-type nickel/dipeptide/oligopeptide-like import system contains the type 2 periplasmic binding fold. This CD represents the substrate-binding domain of an uncharacterized ATP-binding cassette (ABC) type nickel/dipeptide/oligopeptide-like transporter. The oligopeptide-binding protein OppA and the dipeptide-binding protein DppA show significa…
18146	GZfos30B2_1	DDCGOPPO_02911	23883	24707	+	cd08519	134	272	1e-16	76.9	0.27	The substrate-binding component of an uncharacterized ABC-type nickel/dipeptide/oligopeptide-like import system contains the type 2 periplasmic binding fold. This CD represents the substrate-binding domain of an uncharacterized ATP-binding cassette (ABC) type nickel/dipeptide/oligopeptide-like transporter. The oligopeptide-binding protein OppA and the dipeptide-binding protein DppA show significa…
18147	GZfos30B2_1	DDCGOPPO_02911	23883	24707	+	cd08520	132	221	9e-17	77.4	0.18	The substrate-binding component of an uncharacterized ABC-type nickel/dipeptide/oligopeptide-like import system contains the type 2 periplasmic binding fold. This CD represents the substrate-binding domain of an uncharacterized ATP-binding cassette (ABC) type nickel/dipeptide/oligopeptide-like transporter. The oligopeptide-binding protein OppA and the dipeptide-binding protein DppA show significa…
18148	GZfos30B2_1	DDCGOPPO_02911	23883	24707	+	cd14254	38	84	2e-07	45.7	0.88	Type II dockerin repeat domain. Bacterial cohesin domains bind to a complementary protein domain named dockerin, and this interaction is required for the formation of the cellulosome, a cellulose-degrading complex. The cellulosome consists of scaffoldin, a noncatalytic scaffolding polypeptide, that comprises repeating cohesion modules and a single carbohydrate-binding module (CBM). Specific calci…
18149	GZfos30B2_1	DDCGOPPO_02911	23883	24707	+	cd14256	37	89	6e-11	55.2	0.93	Type I dockerin repeat domain. Bacterial cohesin domains bind to a complementary protein domain named dockerin, and this interaction is required for the formation of the cellulosome, a cellulose-degrading complex. The cellulosome consists of scaffoldin, a noncatalytic scaffolding polypeptide, that comprises repeating cohesion modules and a single carbohydrate-binding module (CBM). Specific calciu…
