## Supplementary material for "Comparative genomics reveals electron transfer and syntrophic mechanisms differentiating methanotrophic and methanogenic archaea": S4 Data: ANME-1_sp._GB37_d.csv.cohesin.csv

	Contig	Feature	Feature.Start.in.Contig	Feature.End.in.Contig	Feature.Direction.in.Contig	Domain.Accession	Domain.Start.in.Feature	Domain.End.in.Feature	E.value	Bit.Score	Domain.Coverage	Domain.Description
1316	scaffold1|size602113	KNCLMAJC_00149	136363	137532	-	PF00963.13	61	146	2.8e-08	33.7	0.652482269503546	Cohesin domain
1317	scaffold1|size602113	KNCLMAJC_00149	136363	137532	-	cd08547	42	156	2e-14	68.6	0.85	Type II cohesin domain, interaction partner of dockerin. Bacterial cohesin domains bind to a complementary protein domain named dockerin, and this interaction is required for the formation of the cellulosome, a cellulose-degrading complex. The cellulosome consists of scaffoldin, a noncatalytic scaffolding polypeptide, that comprises repeating cohesion modules and a single carbohydrate-binding mod…
1318	scaffold1|size602113	KNCLMAJC_00149	136363	137532	-	cd08548	63	154	3e-08	50	0.68	Type I cohesin domain, interaction partner of dockerin. Bacterial cohesin domains bind to a complementary protein domain named dockerin, and this interaction is required for the formation of the cellulosome, a cellulose-degrading complex. The cellulosome consists of scaffoldin, a noncatalytic scaffolding polypeptide, that comprises repeating cohesion modules and a single carbohydrate-binding modu…
3322	scaffold1|size602113	KNCLMAJC_00350	331963	333183	+	cd14256	337	395	3e-05	40.2	0.95	Type I dockerin repeat domain. Bacterial cohesin domains bind to a complementary protein domain named dockerin, and this interaction is required for the formation of the cellulosome, a cellulose-degrading complex. The cellulosome consists of scaffoldin, a noncatalytic scaffolding polypeptide, that comprises repeating cohesion modules and a single carbohydrate-binding module (CBM). Specific calciu…
3323	scaffold1|size602113	KNCLMAJC_00351	333263	335431	+	PF13205.1	581	678	1.2e-07	32.2	0.962616822429907	Bacterial Ig-like domain
3324	scaffold1|size602113	KNCLMAJC_00351	333263	335431	+	cd08547	445	570	7e-05	40.9	0.92	Type II cohesin domain, interaction partner of dockerin. Bacterial cohesin domains bind to a complementary protein domain named dockerin, and this interaction is required for the formation of the cellulosome, a cellulose-degrading complex. The cellulosome consists of scaffoldin, a noncatalytic scaffolding polypeptide, that comprises repeating cohesion modules and a single carbohydrate-binding mod…
3325	scaffold1|size602113	KNCLMAJC_00352	335494	336210	+	cd08547	63	170	1e-08	50.1	0.78	Type II cohesin domain, interaction partner of dockerin. Bacterial cohesin domains bind to a complementary protein domain named dockerin, and this interaction is required for the formation of the cellulosome, a cellulose-degrading complex. The cellulosome consists of scaffoldin, a noncatalytic scaffolding polypeptide, that comprises repeating cohesion modules and a single carbohydrate-binding mod…
4331	scaffold1|size602113	KNCLMAJC_00479	473713	476088	+	COG3291	637	761	2e-09	56.4	0.4	PKD repeat [Function unknown].
4332	scaffold1|size602113	KNCLMAJC_00479	473713	476088	+	COG4870	93	282	8e-16	77.2	0.44	Cysteine protease, C1A family [Posttranslational modification, protein turnover, chaperones].
4333	scaffold1|size602113	KNCLMAJC_00479	473713	476088	+	PF00112.18	93	297	1.3e-46	159.1	0.922374429223744	Papain family cysteine protease
4334	scaffold1|size602113	KNCLMAJC_00479	473713	476088	+	cd00146	642	728	3e-14	68.7	1	polycystic kidney disease I (PKD) domain; similar to other cell-surface modules, with an IG-like fold; domain probably functions as a ligand binding site in protein-protein or protein-carbohydrate interactions; a single instance of the repeat is presented here. The domain is also found in microbial collagenases and chitinases.
4335	scaffold1|size602113	KNCLMAJC_00479	473713	476088	+	cd02248	94	282	2e-52	180	0.85	Peptidase C1A subfamily (MEROPS database nomenclature); composed of cysteine peptidases (CPs) similar to papain, including the mammalian CPs (cathepsins B, C, F, H, L, K, O, S, V, X and W). Papain is an endopeptidase with specific substrate preferences, primarily for bulky hydrophobic or aromatic residues at the S2 subsite, a hydrophobic pocket in papain that accommodates the P2 sidechain of the …
4336	scaffold1|size602113	KNCLMAJC_00479	473713	476088	+	cd02619	94	307	3e-31	121	0.94	C1 Peptidase family (MEROPS database nomenclature), also referred to as the papain family; composed of two subfamilies of cysteine peptidases (CPs), C1A (papain) and C1B (bleomycin hydrolase). Papain-like enzymes are mostly endopeptidases with some exceptions like cathepsins B, C, H and X, which are exopeptidases. Papain-like CPs have different functions in various organisms. Plant CPs are used t…
4337	scaffold1|size602113	KNCLMAJC_00479	473713	476088	+	cd02620	111	281	6e-27	109	0.7	Cathepsin B group; composed of cathepsin B and similar proteins, including tubulointerstitial nephritis antigen (TIN-Ag). Cathepsin B is a lysosomal papain-like cysteine peptidase which is expressed in all tissues and functions primarily as an exopeptidase through its carboxydipeptidyl activity. Together with other cathepsins, it is involved in the degradation of proteins, proenzyme activation, A…
4338	scaffold1|size602113	KNCLMAJC_00479	473713	476088	+	cd02621	94	281	2e-27	110	0.77	Cathepsin C; also known as Dipeptidyl Peptidase I (DPPI), an atypical papain-like cysteine peptidase with chloride dependency and dipeptidyl aminopeptidase activity, resulting from its tetrameric structure which limits substrate access. Each subunit of the tetramer is composed of three peptides: the heavy and light chains, which together adopts the papain fold and forms the catalytic domain; and …
4339	scaffold1|size602113	KNCLMAJC_00479	473713	476088	+	cd02698	93	281	7e-33	126	0.76	Cathepsin X; the only papain-like lysosomal cysteine peptidase exhibiting carboxymonopeptidase activity. It can also act as a carboxydipeptidase, like cathepsin B, but has been shown to preferentially cleave substrates through a monopeptidyl carboxypeptidase pathway. The propeptide region of cathepsin X, the shortest among papain-like peptidases, is covalently attached to the active site cysteine…
4340	scaffold1|size602113	KNCLMAJC_00479	473713	476088	+	cd14256	731	783	3e-08	50.6	0.93	Type I dockerin repeat domain. Bacterial cohesin domains bind to a complementary protein domain named dockerin, and this interaction is required for the formation of the cellulosome, a cellulose-degrading complex. The cellulosome consists of scaffoldin, a noncatalytic scaffolding polypeptide, that comprises repeating cohesion modules and a single carbohydrate-binding module (CBM). Specific calciu…
4341	scaffold1|size602113	KNCLMAJC_00479	473713	476088	+	smart00089	643	723	3e-17	73.6	0.94	Repeats in polycystic kidney disease 1 (PKD1) and other proteins. Polycystic kidney disease 1 protein contains 14 repeats, present elsewhere such as in microbial collagenases.
4342	scaffold1|size602113	KNCLMAJC_00479	473713	476088	+	smart00645	93	282	3e-33	122	0.79	Papain family cysteine protease.
7006	scaffold2|size403169	KNCLMAJC_01306	189407	191149	-	COG0747	92	578	2e-117	361	0.87	ABC-type transport system, periplasmic component [Amino acid transport and metabolism].
7007	scaffold2|size403169	KNCLMAJC_01306	189407	191149	-	COG4166	122	562	4e-54	192	0.78	ABC-type oligopeptide transport system, periplasmic component [Amino acid transport and metabolism].
7008	scaffold2|size403169	KNCLMAJC_01306	189407	191149	-	COG4533	123	457	4e-22	97.4	0.52	DNA-binding transcriptional regulator SgrR of sgrS sRNA, contains a MarR-type HTH domain and a periplasmic-type solute-binding domain [Transcription].
7009	scaffold2|size403169	KNCLMAJC_01306	189407	191149	-	PF00496.17	135	498	3.1e-95	319.1	0.994652406417112	Bacterial extracellular solute-binding proteins, family 5 Middle
7010	scaffold2|size403169	KNCLMAJC_01306	189407	191149	-	cd00995	95	562	3e-136	406	0.98	The substrate-binding domain of an ABC-type nickel/oligopeptide-like import system contains the type 2 periplasmic binding fold. This family represents the periplasmic substrate-binding domain of nickel/dipeptide/oligopeptide transport systems, which function in the import of nickel and peptides, and other closely related proteins. The oligopeptide-binding protein OppA is a periplasmic component …
7011	scaffold2|size403169	KNCLMAJC_01306	189407	191149	-	cd08489	123	563	1e-83	270	0.88	The substrate-binding component of an ABC-type nickel import system contains the type 2 periplasmic binding fold. This family represents the periplasmic substrate-binding domain of nickel transport system, which functions in the import of nickel and in the control of chemotactic response away from nickel. The ATP-binding cassette (ABC) type nickel transport system is comprised of five subunits Ni…
7012	scaffold2|size403169	KNCLMAJC_01306	189407	191149	-	cd08490	94	570	0	571	1	The substrate-binding component of an uncharacterized ABC-type nickel/dipeptide/oligopeptide-like import system contains the type 2 periplasmic binding fold. This CD represents the substrate-binding domain of an uncharacterized ATP-binding cassette (ABC) type nickel/dipeptide/oligopeptide-like transporter. The oligopeptide-binding protein OppA and the dipeptide-binding protein DppA show significa…
7013	scaffold2|size403169	KNCLMAJC_01306	189407	191149	-	cd08491	123	560	5e-75	247	0.87	The substrate-binding component of an uncharacterized ABC-type nickel/dipeptide/oligopeptide-like import system contains the type 2 periplasmic binding fold. This CD represents the substrate-binding domain of an uncharacterized ATP-binding cassette (ABC) type nickel/dipeptide/oligopeptide-like transporter. The oligopeptide-binding protein OppA and the dipeptide-binding protein DppA show significa…
7014	scaffold2|size403169	KNCLMAJC_01306	189407	191149	-	cd08492	93	561	3e-108	334	0.95	The substrate-binding component of an uncharacterized ABC-type nickel/dipeptide/oligopeptide-like import system contains the type 2 periplasmic binding fold. This CD represents the substrate-binding domain of an uncharacterized ATP-binding cassette (ABC) type nickel/dipeptide/oligopeptide-like transporter. The oligopeptide-binding protein OppA and the dipeptide-binding protein DppA show significa…
7015	scaffold2|size403169	KNCLMAJC_01306	189407	191149	-	cd08493	123	562	7e-123	372	0.88	The substrate-binding component of an ABC-type dipeptide import system contains the type 2 periplasmic binding fold. This family represents the substrate-binding domain of an ATP-binding cassette (ABC)-type dipeptide import system. The DppA binds dipeptides and some tripeptides and is involved in chemotaxis toward dipeptides, whereas the OppA binds peptides of a wide range of lengths (2-35 amino …
7016	scaffold2|size403169	KNCLMAJC_01306	189407	191149	-	cd08494	123	562	1e-90	287	0.91	The substrate-binding component of an uncharacterized ABC-type nickel/dipeptide/oligopeptide-like import system contains the type 2 periplasmic binding fold. This CD represents the substrate-binding domain of an uncharacterized ATP-binding cassette (ABC) type nickel/dipeptide/oligopeptide-like transporter. The oligopeptide-binding protein OppA and the dipeptide-binding protein DppA show significa…
7017	scaffold2|size403169	KNCLMAJC_01306	189407	191149	-	cd08495	95	561	2e-93	296	0.94	The substrate-binding component of an uncharacterized ABC-type nickel/dipeptide/oligopeptide-like import system contains the type 2 periplasmic binding fold. This CD represents the substrate-binding domain of an uncharacterized ATP-binding cassette (ABC) type nickel/dipeptide/oligopeptide-like transporter. The oligopeptide-binding protein OppA and the dipeptide-binding protein DppA show significa…
7018	scaffold2|size403169	KNCLMAJC_01306	189407	191149	-	cd08496	95	562	3e-86	276	0.98	The substrate-binding component of an uncharacterized ABC-type nickel/dipeptide/oligopeptide-like import system contains the type 2 periplasmic binding fold. This CD represents the substrate-binding domain of an uncharacterized ATP-binding cassette (ABC) type nickel/dipeptide/oligopeptide-like transporter. The oligopeptide-binding protein OppA and the dipeptide-binding protein DppA show significa…
7019	scaffold2|size403169	KNCLMAJC_01306	189407	191149	-	cd08497	89	538	2e-43	160	0.84	The substrate-binding component of an uncharacterized ABC-type nickel/dipeptide/oligopeptide-like import system contains the type 2 periplasmic binding fold. This CD represents the substrate-binding domain of an uncharacterized ATP-binding cassette (ABC) type nickel/dipeptide/oligopeptide-like transporter. The oligopeptide-binding protein OppA and the dipeptide-binding protein DppA show significa…
7020	scaffold2|size403169	KNCLMAJC_01306	189407	191149	-	cd08498	123	549	7e-111	341	0.85	The substrate-binding component of an uncharacterized ABC-type nickel/dipeptide/oligopeptide-like import system contains the type 2 periplasmic binding fold. This CD represents the substrate-binding domain of an uncharacterized ATP-binding cassette (ABC) type nickel/dipeptide/oligopeptide-like transporter. The oligopeptide-binding protein OppA and the dipeptide-binding protein DppA show significa…
7021	scaffold2|size403169	KNCLMAJC_01306	189407	191149	-	cd08499	123	569	4e-143	424	0.91	The substrate-binding component of an uncharacterized ABC-type peptide import system Ylib contains the type 2 periplasmic binding fold. This family represents the periplasmic substrate-binding component of an uncharacterized ATP-binding cassette (ABC)-type peptide transport system YliB. Although the ligand specificity of Ylib protein is not known, it shares significant sequence similarity to the …
7022	scaffold2|size403169	KNCLMAJC_01306	189407	191149	-	cd08500	123	562	4e-53	188	0.84	The substrate-binding component of an uncharacterized ABC-type nickel/dipeptide/oligopeptide-like import system contains the type 2 periplasmic binding fold. This CD represents the substrate-binding domain of an uncharacterized ATP-binding cassette (ABC) type nickel/dipeptide/oligopeptide-like transporter. The oligopeptide-binding protein OppA and the dipeptide-binding protein DppA show significa…
7023	scaffold2|size403169	KNCLMAJC_01306	189407	191149	-	cd08501	156	562	5e-52	185	0.82	The substrate-binding domain of mycobacterial lipoprotein Lpqw contains type 2 periplasmic binding fold. LpqW is one of key players in synthesis and transport of the unique components of the mycobacterial cell wall which is a complex structure rich in two related lipoglycans, the phosphatidylinositol mannosides (PIMs) and lipoarabinomannans (LAMs). Lpqw is a highly conserved lipoprotein that tran…
7024	scaffold2|size403169	KNCLMAJC_01306	189407	191149	-	cd08502	95	562	1e-78	257	0.95	The substrate-binding component of an uncharacterized ABC-type nickel/dipeptide/oligopeptide-like import system contains the type 2 periplasmic binding fold. This CD represents the substrate-binding domain of an uncharacterized ATP-binding cassette (ABC) type nickel/dipeptide/oligopeptide-like transporter. The oligopeptide-binding protein OppA and the dipeptide-binding protein DppA show significa…
7025	scaffold2|size403169	KNCLMAJC_01306	189407	191149	-	cd08503	92	562	3e-101	316	0.98	The substrate-binding component of an uncharacterized ABC-type nickel/dipeptide/oligopeptide-like import system contains the type 2 periplasmic binding fold. This CD represents the substrate-binding domain of an uncharacterized ATP-binding cassette (ABC) type nickel/dipeptide/oligopeptide-like transporter. The oligopeptide-binding protein OppA and the dipeptide-binding protein DppA show significa…
7026	scaffold2|size403169	KNCLMAJC_01306	189407	191149	-	cd08504	123	566	3e-81	264	0.86	The substrate-binding component of an ABC-type oligopetide import system contains the type 2 periplasmic binding fold. This family represents the periplasmic substrate-binding component of an ATP-binding cassette (ABC)-type oligopeptide transport system comprised of 5 subunits. The transport system OppABCDEF contains two homologous integral membrane proteins OppB and OppF that form the translocat…
7027	scaffold2|size403169	KNCLMAJC_01306	189407	191149	-	cd08505	105	548	2e-32	128	0.81	The substrate-binding component of an uncharacterized ABC-type nickel/dipeptide/oligopeptide-like import system contains the type 2 periplasmic binding fold. This CD represents the substrate-binding domain of an uncharacterized ATP-binding cassette (ABC) type nickel/dipeptide/oligopeptide-like transporter. The oligopeptide-binding protein OppA and the dipeptide-binding protein DppA show significa…
7028	scaffold2|size403169	KNCLMAJC_01306	189407	191149	-	cd08506	95	548	6e-58	201	0.88	The substrate-binding domain of an oligopeptide binding protein (OppA2) from the biosynthesis pathway of the beta-lactamase inhibitor clavulanic acid contains the type 2 periplasmic binding fold. Clavulanic acid (CA), a clinically important beta-lactamase inhibitor, is one of a family of clavams produced as secondary metabolites by fermentation of Streptomyces clavuligeru. The biosynthesis of CA …
7029	scaffold2|size403169	KNCLMAJC_01306	189407	191149	-	cd08507	123	474	1e-27	113	0.68	The C-terminal solute-binding domain of DNA-binding transcriptional regulator SgrR is related to the ABC-type oligopeptide-binding proteins and contains the type 2 periplasmic-binding fold. A novel family of SgrR transcriptional regulator contains a two-domain structure with an N terminal DNA-binding domain of the winged helix family and a C-terminal solute-binding domain. The C-terminal domain s…
7030	scaffold2|size403169	KNCLMAJC_01306	189407	191149	-	cd08508	106	562	2e-68	229	0.93	The substrate-binding component of an uncharacterized ABC-type nickel/dipeptide/oligopeptide-like import system contains the type 2 periplasmic binding fold. This CD represents the substrate-binding domain of an uncharacterized ATP-binding cassette (ABC) type nickel/dipeptide/oligopeptide-like transporter. The oligopeptide-binding protein OppA and the dipeptide-binding protein DppA show significa…
7031	scaffold2|size403169	KNCLMAJC_01306	189407	191149	-	cd08509	95	548	4e-71	237	0.89	The substrate binding domain of a cellulose-binding protein from Thermotoga maritima contains the type 2 periplasmic binding fold. This family represents the substrate-binding domain of a cellulose-binding protein from the hyperthermophilic bacterium Thermotoga maritima (TmCBP) and its closest related proteins. TmCBP binds a variety of lengths of beta-1,4-linked glucose oligomers, ranging from tw…
7032	scaffold2|size403169	KNCLMAJC_01306	189407	191149	-	cd08510	121	562	5e-51	183	0.84	The substrate binding component of an ABC-type lactococcal OppA-like transport system contains. This family represents the substrate binding domain of an ATP-binding cassette (ABC)-type oligopeptide import system from Lactococcus lactis and other gram-positive bacteria, as well as its closet homologs from gram-negative bacteria. Oligopeptide-binding protein (OppA) from Lactococcus lactis can bind…
7033	scaffold2|size403169	KNCLMAJC_01306	189407	191149	-	cd08511	94	569	2e-109	337	0.98	The substrate-binding component of an uncharacterized ABC-type nickel/dipeptide/oligopeptide-like import system contains the type 2 periplasmic binding fold. This family represents the substrate-binding domain of an uncharacterized ATP-binding cassette (ABC) type nickel/dipeptide/oligopeptide-like transporter. The oligopeptide-binding protein OppA and the dipeptide-binding protein DppA show signi…
7034	scaffold2|size403169	KNCLMAJC_01306	189407	191149	-	cd08512	92	562	5e-114	349	0.96	The substrate-binding component of an uncharacterized ABC-type nickel/dipeptide/oligopeptide-like import system contains the type 2 periplasmic binding fold. This CD represents the substrate-binding domain of an uncharacterized ATP-binding cassette (ABC) type nickel/dipeptide/oligopeptide-like transporter. The oligopeptide-binding protein OppA and the dipeptide-binding protein DppA show significa…
7035	scaffold2|size403169	KNCLMAJC_01306	189407	191149	-	cd08513	123	562	2e-93	296	0.9	The substrate-binding component of ABC-type thermophilic oligopeptide-binding protein Hb8-like import systems, contains the type 2 periplasmic binding fold. This family includes the substrate-binding domain of an ABC-type oligopeptide-binding protein Hb8 from Thermus thermophilius and its closest homologs from other bacteria. The structural topology of this substrate-binding domain is similar to …
7036	scaffold2|size403169	KNCLMAJC_01306	189407	191149	-	cd08514	123	565	7e-106	328	0.91	The substrate-binding component of the oligopeptide-binding protein, AppA, from Bacillus subtilis contains the type 2 periplasmic-binding fold. This family represents the substrate-binding domain of the oligopeptide-binding protein, AppA, from Bacillus subtilis and its closest homologs from other bacteria and archaea. Bacillus subtilis has three ABC-type peptide transport systems, a dipeptide-bin…
7037	scaffold2|size403169	KNCLMAJC_01306	189407	191149	-	cd08515	123	560	1e-92	293	0.9	The substrate-binding component of an uncharacterized ABC-type nickel/dipeptide/oligopeptide-like import system contains the type 2 periplasmic binding fold. This CD represents the substrate-binding domain of an uncharacterized ATP-binding cassette (ABC) type nickel/dipeptide/oligopeptide-like transporter. The oligopeptide-binding protein OppA and the dipeptide-binding protein DppA show significa…
7038	scaffold2|size403169	KNCLMAJC_01306	189407	191149	-	cd08516	95	562	2e-116	355	0.99	The substrate-binding component of an uncharacterized ABC-type nickel/dipeptide/oligopeptide-like import system contains the type 2 periplasmic binding fold. This CD represents the substrate-binding domain of an uncharacterized ATP-binding cassette (ABC) type nickel/dipeptide/oligopeptide-like transporter. The oligopeptide-binding protein OppA and the dipeptide-binding protein DppA show significa…
7039	scaffold2|size403169	KNCLMAJC_01306	189407	191149	-	cd08517	93	556	5e-88	282	0.94	The substrate-binding component of an uncharacterized ABC-type nickel/dipeptide/oligopeptide-like import system contains the type 2 periplasmic binding fold. This CD represents the substrate-binding domain of an uncharacterized ATP-binding cassette (ABC) type nickel/dipeptide/oligopeptide-like transporter. The oligopeptide-binding protein OppA and the dipeptide-binding protein DppA show significa…
7040	scaffold2|size403169	KNCLMAJC_01306	189407	191149	-	cd08518	95	552	1e-81	264	0.95	The substrate-binding component of an uncharacterized ABC-type nickel/dipeptide/oligopeptide-like import system contains the type 2 periplasmic binding fold. This CD represents the substrate-binding domain of an uncharacterized ATP-binding cassette (ABC) type nickel/dipeptide/oligopeptide-like transporter. The oligopeptide-binding protein OppA and the dipeptide-binding protein DppA show significa…
7041	scaffold2|size403169	KNCLMAJC_01306	189407	191149	-	cd08519	106	544	2e-73	243	0.89	The substrate-binding component of an uncharacterized ABC-type nickel/dipeptide/oligopeptide-like import system contains the type 2 periplasmic binding fold. This CD represents the substrate-binding domain of an uncharacterized ATP-binding cassette (ABC) type nickel/dipeptide/oligopeptide-like transporter. The oligopeptide-binding protein OppA and the dipeptide-binding protein DppA show significa…
7042	scaffold2|size403169	KNCLMAJC_01306	189407	191149	-	cd08520	117	548	8e-76	249	0.89	The substrate-binding component of an uncharacterized ABC-type nickel/dipeptide/oligopeptide-like import system contains the type 2 periplasmic binding fold. This CD represents the substrate-binding domain of an uncharacterized ATP-binding cassette (ABC) type nickel/dipeptide/oligopeptide-like transporter. The oligopeptide-binding protein OppA and the dipeptide-binding protein DppA show significa…
7043	scaffold2|size403169	KNCLMAJC_01306	189407	191149	-	cd14252	35	86	5e-05	40.4	0.92	Dockerin repeat domains and domains resembling dockerin repeats. Dockerins are modules in the cellulosome complex that often anchor catalytic subunits by binding to cohesin domains of scaffolding proteins. Three types of dockerins and their corresponding cohesin have been described in the literature. This alignment models two consecutive dockerin repeats, the functional unit.
7044	scaffold2|size403169	KNCLMAJC_01306	189407	191149	-	cd14253	35	83	5e-05	40.5	0.88	Dockerin repeat domain. Dockerins are modules in the cellulosome complex that often anchor catalytic subunits by binding to cohesin domains of scaffolding proteins. Three types of dockerins and their corresponding cohesin have been described in the literature. This alignment models two consecutive dockerin repeats, the functional unit.
7045	scaffold2|size403169	KNCLMAJC_01306	189407	191149	-	cd14254	35	79	1e-06	45.3	0.82	Type II dockerin repeat domain. Bacterial cohesin domains bind to a complementary protein domain named dockerin, and this interaction is required for the formation of the cellulosome, a cellulose-degrading complex. The cellulosome consists of scaffoldin, a noncatalytic scaffolding polypeptide, that comprises repeating cohesion modules and a single carbohydrate-binding module (CBM). Specific calci…
7046	scaffold2|size403169	KNCLMAJC_01306	189407	191149	-	cd14256	34	86	5e-13	63.7	0.93	Type I dockerin repeat domain. Bacterial cohesin domains bind to a complementary protein domain named dockerin, and this interaction is required for the formation of the cellulosome, a cellulose-degrading complex. The cellulosome consists of scaffoldin, a noncatalytic scaffolding polypeptide, that comprises repeating cohesion modules and a single carbohydrate-binding module (CBM). Specific calciu…
7047	scaffold2|size403169	KNCLMAJC_01308	191366	192529	-	PF00963.13	55	149	6.3e-11	42.3	0.716312056737589	Cohesin domain
7048	scaffold2|size403169	KNCLMAJC_01308	191366	192529	-	cd08547	45	155	5e-19	80.9	0.8	Type II cohesin domain, interaction partner of dockerin. Bacterial cohesin domains bind to a complementary protein domain named dockerin, and this interaction is required for the formation of the cellulosome, a cellulose-degrading complex. The cellulosome consists of scaffoldin, a noncatalytic scaffolding polypeptide, that comprises repeating cohesion modules and a single carbohydrate-binding mod…
7049	scaffold2|size403169	KNCLMAJC_01308	191366	192529	-	cd08548	47	149	3e-08	50.4	0.77	Type I cohesin domain, interaction partner of dockerin. Bacterial cohesin domains bind to a complementary protein domain named dockerin, and this interaction is required for the formation of the cellulosome, a cellulose-degrading complex. The cellulosome consists of scaffoldin, a noncatalytic scaffolding polypeptide, that comprises repeating cohesion modules and a single carbohydrate-binding modu…
7050	scaffold2|size403169	KNCLMAJC_01309	192570	194012	-	PF00963.13	64	163	1.6e-06	28	0.75177304964539	Cohesin domain
7051	scaffold2|size403169	KNCLMAJC_01309	192570	194012	-	PF00963.13	197	292	1.1e-08	35	0.723404255319149	Cohesin domain
7052	scaffold2|size403169	KNCLMAJC_01309	192570	194012	-	cd08546	196	317	5e-05	41	0.85	Cohesin domain, interaction parter of dockerin. Bacterial cohesin domains bind to a complementary protein domain named dockerin, and this interaction is required for the formation of the cellulosome, a cellulose-degrading complex. The cellulosome consists of scaffoldin, a noncatalytic scaffolding polypeptide, that comprises repeating cohesion modules and a single carbohydrate-binding module (CBM)…
7053	scaffold2|size403169	KNCLMAJC_01309	192570	194012	-	cd08547	189	309	1e-15	72.4	0.89	Type II cohesin domain, interaction partner of dockerin. Bacterial cohesin domains bind to a complementary protein domain named dockerin, and this interaction is required for the formation of the cellulosome, a cellulose-degrading complex. The cellulosome consists of scaffoldin, a noncatalytic scaffolding polypeptide, that comprises repeating cohesion modules and a single carbohydrate-binding mod…
7054	scaffold2|size403169	KNCLMAJC_01309	192570	194012	-	cd08547	56	187	5e-11	59	0.97	Type II cohesin domain, interaction partner of dockerin. Bacterial cohesin domains bind to a complementary protein domain named dockerin, and this interaction is required for the formation of the cellulosome, a cellulose-degrading complex. The cellulosome consists of scaffoldin, a noncatalytic scaffolding polypeptide, that comprises repeating cohesion modules and a single carbohydrate-binding mod…
12229	scaffold4|size236626	KNCLMAJC_01053	152583	155030	-	COG1404	75	416	9e-39	149	0.67	Serine protease, subtilisin family [Posttranslational modification, protein turnover, chaperones].
12230	scaffold4|size236626	KNCLMAJC_01053	152583	155030	-	PF00082.17	131	378	2.9e-51	174.2	0.99645390070922	Subtilase family
12231	scaffold4|size236626	KNCLMAJC_01053	152583	155030	-	cd00306	130	357	4e-55	189	0.95	Peptidase domain in the S8 and S53 families. Members of the peptidases S8 (subtilisin and kexin) and S53 (sedolisin) family include endopeptidases and exopeptidases. The S8 family has an Asp/His/Ser catalytic triad similar to that found in trypsin-like proteases, but do not share their three-dimensional structure and are not homologous to trypsin. Serine acts as a nucleophile, aspartate as an ele…
12232	scaffold4|size236626	KNCLMAJC_01053	152583	155030	-	cd04059	101	349	8e-37	139	0.82	Peptidase S8 family domain in Protein convertases. Protein convertases, whose members include furins and kexins, are members of the peptidase S8 or Subtilase clan of proteases. They have an Asp/His/Ser catalytic triad that is not homologous to trypsin. Kexins are involved in the activation of peptide hormones, growth factors, and viral proteins. Furin cleaves cell surface vasoactive peptides and …
12233	scaffold4|size236626	KNCLMAJC_01053	152583	155030	-	cd04077	110	362	2e-47	168	0.95	Peptidase S8 family domain in ProteinaseK-like proteins. The peptidase S8 or Subtilase clan of proteases have a Asp/His/Ser catalytic triad that is not homologous to trypsin. This CD contains several members of this clan including: PCSK9 (Proprotein convertase subtilisin/kexin type 9), Proteinase_K, Proteinase_T, and other subtilisin-like serine proteases. PCSK9 posttranslationally regulates hepa…
12234	scaffold4|size236626	KNCLMAJC_01053	152583	155030	-	cd04842	131	341	6e-23	98.6	0.7	Peptidase S8 family domain in Kp43 proteases. Kp43 proteases are members of the peptidase S8 or Subtilase clan of proteases. They have an Asp/His/Ser catalytic triad similar to that found in trypsin-like proteases, but do not share their three-dimensional structure (an example of convergent evolution). Kp43 is topologically similar to kexin and furin both of which are proprotein convertases, but …
12235	scaffold4|size236626	KNCLMAJC_01053	152583	155030	-	cd04843	115	357	6e-12	64.6	0.84	Peptidase S8 family domain, uncharacterized subfamily 11. This family is a member of the Peptidases S8 or Subtilases serine endo- and exo-peptidase clan. They have an Asp/His/Ser catalytic triad similar to that found in trypsin-like proteases, but do not share their three-dimensional structure and are not homologous to trypsin. The stability of subtilases may be enhanced by calcium, some members …
12236	scaffold4|size236626	KNCLMAJC_01053	152583	155030	-	cd04847	131	354	2e-12	66.2	0.73	Peptidase S8 family domain in Subtilisin-like proteins. This family is a member of the Peptidases S8 or Subtilases serine endo- and exo-peptidase clan. They have an Asp/His/Ser catalytic triad similar to that found in trypsin-like proteases, but do not share their three-dimensional structure and are not homologous to trypsin. The stability of subtilases may be enhanced by calcium, some members ha…
12237	scaffold4|size236626	KNCLMAJC_01053	152583	155030	-	cd04848	130	357	9e-38	141	0.85	Peptidase S8 family domain in Autotransporter serine proteases. Autotransporter serine proteases belong to Peptidase S8 or Subtilase family. Subtilases, or subtilisin-like serine proteases, have an Asp/His/Ser catalytic triad similar to that found in trypsin-like proteases, but do not share their three-dimensional structure (an example of convergent evolution). Autotransporters are a superfamily …
12238	scaffold4|size236626	KNCLMAJC_01053	152583	155030	-	cd04852	108	347	2e-21	94.6	0.74	Peptidase S8 family domain, uncharacterized subfamily 3. This family is a member of the Peptidases S8 or Subtilases serine endo- and exo-peptidase clan. They have an Asp/His/Ser catalytic triad similar to that found in trypsin-like proteases, but do not share their three-dimensional structure and are not homologous to trypsin. The stability of subtilases may be enhanced by calcium, some members h…
12239	scaffold4|size236626	KNCLMAJC_01053	152583	155030	-	cd04857	175	343	4e-05	44.2	0.4	Peptidase S8 family domain in Tripeptidyl aminopeptidases_II. Tripeptidyl aminopeptidases II are member of the peptidase S8 or Subtilase family. Subtilases, or subtilisin-like serine proteases, have an Asp/His/Ser catalytic triad similar to that found in trypsin-like proteases, but do not share their three-dimensional structure (an example of convergent evolution). Tripeptidyl aminopeptidase II r…
12240	scaffold4|size236626	KNCLMAJC_01053	152583	155030	-	cd05561	130	363	4e-26	107	0.93	Peptidase S8 family domain, uncharacterized subfamily 4. This family is a member of the Peptidases S8 or Subtilases serine endo- and exo-peptidase clan. They have an Asp/His/Ser catalytic triad similar to that found in trypsin-like proteases, but do not share their three-dimensional structure and are not homologous to trypsin. The stability of subtilases may be enhanced by calcium, some members h…
12241	scaffold4|size236626	KNCLMAJC_01053	152583	155030	-	cd05562	210	378	1e-14	72.7	0.62	Peptidase domain in the S53 family. Members of the peptidase S53 (sedolisin) family include endopeptidases and exopeptidases. The S53 family contains a catalytic triad Glu/Asp/Ser with an additional acidic residue Asp in the oxyanion hole, similar to that of Asn in subtilisin. The stability of these enzymes may be enhanced by calcium, some members have been shown to bind up to 4 ions via binding …
12242	scaffold4|size236626	KNCLMAJC_01053	152583	155030	-	cd07473	129	357	9e-74	242	0.87	Peptidase S8 family domain in Subtilisin-like proteins. This family is a member of the Peptidases S8 or Subtilases serine endo- and exo-peptidase clan. They have an Asp/His/Ser catalytic triad similar to that found in trypsin-like proteases, but do not share their three-dimensional structure and are not homologous to trypsin. The stability of subtilases may be enhanced by calcium, some members ha…
12243	scaffold4|size236626	KNCLMAJC_01053	152583	155030	-	cd07474	130	377	3e-41	152	0.81	Peptidase S8 family domain in Vpr-like proteins. The maturation of the peptide antibiotic (lantibiotic) subtilin in Bacillus subtilis ATCC 6633 includes posttranslational modifications of the propeptide and proteolytic cleavage of the leader peptide. Vpr was identified as one of the proteases, along with WprA, that are capable of processing subtilin. Asp, Ser, His triadPeptidases S8 or Subtilases…
12244	scaffold4|size236626	KNCLMAJC_01053	152583	155030	-	cd07475	125	386	1e-42	157	0.71	Peptidase S8 family domain in Streptococcal C5a peptidases. Streptococcal C5a peptidase (SCP), is a highly specific protease and adhesin/invasin. The subtilisin-like protease domain is located at the N-terminus and contains a protease-associated domain inserted into a loop. There are three fibronectin type III (Fn) domains at the C-terminus. SCP binds to integrins with the help of Arg-Gly-Asp mot…
12245	scaffold4|size236626	KNCLMAJC_01053	152583	155030	-	cd07476	119	344	4e-30	119	0.82	Peptidase S8 family domain in Thiazoline oxidase/subtilisin-like proteases. Thiazoline oxidase/subtilisin-like protease is produced by the symbiotic bacteria Prochloron spp. that inhabit didemnid family ascidians. The cyclic peptides of the patellamide class found in didemnid extracts are now known to be synthesized by the Prochloron spp. The prepatellamide is heterocyclized to form thiazole and …
12246	scaffold4|size236626	KNCLMAJC_01053	152583	155030	-	cd07477	130	358	1e-90	285	0.98	Peptidase S8 family domain in Subtilisin proteins. This group is composed of many different subtilisins: Pro-TK-subtilisin, subtilisin Carlsberg, serine protease Pb92 subtilisin, and BPN subtilisins just to name a few. Pro-TK-subtilisin is a serine protease from the hyperthermophilic archaeon Thermococcus kodakaraensis and consists of a signal peptide, a propeptide, and a mature domain. TK-subtil…
12247	scaffold4|size236626	KNCLMAJC_01053	152583	155030	-	cd07478	275	359	2e-11	64.2	0.19	Peptidase S8 family domain in CspA-like proteins. GSP (germination-specific protease) converts the spore peptidoglycan hydrolase (SleC) precursor to an active enzyme during germination of Clostridium perfringens S40 spores. Analysis of an enzyme fraction of GSP showed that it was composed of a gene cluster containing the processed forms of products of cspA, cspB, and cspC which are positioned in …
12248	scaffold4|size236626	KNCLMAJC_01053	152583	155030	-	cd07479	121	347	1e-08	54.4	0.82	Peptidase S8 family domain in SKI-1-like proteins. SKI-1 (type I membrane-bound subtilisin-kexin-isoenzyme) proteins are secretory Ca2+-dependent serine proteinases cleave at nonbasic residues: Thr, Leu, and Lys. SKI-1s play a critical role in the regulation of the synthesis and metabolism of cholesterol and fatty acid metabolism. Members of the peptidases S8 and S35 clan include endopeptidases, …
12249	scaffold4|size236626	KNCLMAJC_01053	152583	155030	-	cd07480	130	349	1e-35	135	0.7	Peptidase S8 family domain, uncharacterized subfamily 12. This family is a member of the Peptidases S8 or Subtilases serine endo- and exo-peptidase clan. They have an Asp/His/Ser catalytic triad similar to that found in trypsin-like proteases, but do not share their three-dimensional structure and are not homologous to trypsin. The stability of subtilases may be enhanced by calcium, some members …
12250	scaffold4|size236626	KNCLMAJC_01053	152583	155030	-	cd07481	128	348	3e-28	114	0.81	Peptidase S8 family domain in BacillopeptidaseF-like proteins. Bacillus subtilis produces and secretes proteases and other types of exoenzymes at the end of the exponential phase of growth. The ones that make up this group is known as bacillopeptidase F, encoded by bpr, a serine protease with high esterolytic activity which is inhibited by PMSF. Like other members of the peptidases S8 family thes…
12251	scaffold4|size236626	KNCLMAJC_01053	152583	155030	-	cd07482	129	359	2e-32	126	0.77	Peptidase S8 family domain in Lantiobiotic (lanthionine-containing antibiotics) specific proteases. Lantiobiotic (lanthionine-containing antibiotics) specific proteases are very similar in structure to serine proteases. Lantibiotics are ribosomally synthesised antimicrobial agents derived from ribosomally synthesised peptides with antimicrobial activities against Gram-positive bacteria. The prote…
12252	scaffold4|size236626	KNCLMAJC_01053	152583	155030	-	cd07483	128	355	3e-42	154	0.77	Peptidase S8 family domain in Subtilisin_Novo-like proteins. Subtilisins are a group of alkaline proteinases originating from different strains of Bacillus subtilis. Novo is one of the strains that produced enzymes belonging to this group. The enzymes obtained from the Novo and BPN' strains are identical. The Carlsburg and Novo subtilisins are thought to have arisen from a common ancestral protei…
12253	scaffold4|size236626	KNCLMAJC_01053	152583	155030	-	cd07484	100	357	2e-100	313	0.97	Peptidase S8 family domain in Thermitase-like proteins. Thermitase is a non-specific, trypsin-related serine protease with a very high specific activity. It contains a subtilisin like domain. The tertiary structure of thermitase is similar to that of subtilisin BPN'. It contains a Asp/His/Ser catalytic triad. Members of the peptidases S8 (subtilisin and kexin) and S53 (sedolisin) clan include end…
12254	scaffold4|size236626	KNCLMAJC_01053	152583	155030	-	cd07485	119	357	6e-47	167	0.87	Peptidase S8 family domain in Fervidolysin. Fervidolysin found in Fervidobacterium pennivorans is an extracellular subtilisin-like keratinase. It is contains a signal peptide, a propeptide, and a catalytic region. The tertiary structure of fervidolysin is similar to that of subtilisin. It contains a Asp/His/Ser catalytic triad and is a member of the peptidase S8 (subtilisin and kexin) family. The…
12255	scaffold4|size236626	KNCLMAJC_01053	152583	155030	-	cd07487	130	359	8e-46	164	0.86	Peptidase S8 family domain, uncharacterized subfamily 1. This family is a member of the Peptidases S8 or Subtilases serine endo- and exo-peptidase clan. They have an Asp/His/Ser catalytic triad similar to that found in trypsin-like proteases, but do not share their three-dimensional structure and are not homologous to trypsin. The stability of subtilases may be enhanced by calcium, some members h…
12256	scaffold4|size236626	KNCLMAJC_01053	152583	155030	-	cd07489	130	380	1e-39	148	0.75	Peptidase S8 family domain, uncharacterized subfamily 5. gap in seq This family is a member of the Peptidases S8 or Subtilases serine endo- and exo-peptidase clan. They have an Asp/His/Ser catalytic triad similar to that found in trypsin-like proteases, but do not share their three-dimensional structure and are not homologous to trypsin. The stability of subtilases may be enhanced by calcium, som…
12257	scaffold4|size236626	KNCLMAJC_01053	152583	155030	-	cd07490	130	357	5e-30	119	0.85	Peptidase S8 family domain, uncharacterized subfamily 6. This family is a member of the Peptidases S8 or Subtilases serine endo- and exo-peptidase clan. They have an Asp/His/Ser catalytic triad similar to that found in trypsin-like proteases, but do not share their three-dimensional structure and are not homologous to trypsin. The stability of subtilases may be enhanced by calcium, some members h…
12258	scaffold4|size236626	KNCLMAJC_01053	152583	155030	-	cd07491	129	341	1e-12	66.2	0.8	Peptidase S8 family domain, uncharacterized subfamily 7. This family is a member of the Peptidases S8 or Subtilases serine endo- and exo-peptidase clan. They have an Asp/His/Ser catalytic triad similar to that found in trypsin-like proteases, but do not share their three-dimensional structure and are not homologous to trypsin. The stability of subtilases may be enhanced by calcium, some members h…
12259	scaffold4|size236626	KNCLMAJC_01053	152583	155030	-	cd07492	130	362	6e-31	120	0.98	Peptidase S8 family domain, uncharacterized subfamily 8. This family is a member of the Peptidases S8 or Subtilases serine endo- and exo-peptidase clan. They have an Asp/His/Ser catalytic triad similar to that found in trypsin-like proteases, but do not share their three-dimensional structure and are not homologous to trypsin. The stability of subtilases may be enhanced by calcium, some members h…
12260	scaffold4|size236626	KNCLMAJC_01053	152583	155030	-	cd07493	129	355	2e-21	93.9	0.84	Peptidase S8 family domain, uncharacterized subfamily 9. This family is a member of the Peptidases S8 or Subtilases serine endo- and exo-peptidase clan. They have an Asp/His/Ser catalytic triad similar to that found in trypsin-like proteases, but do not share their three-dimensional structure and are not homologous to trypsin. The stability of subtilases may be enhanced by calcium, some members h…
12261	scaffold4|size236626	KNCLMAJC_01053	152583	155030	-	cd07494	130	363	2e-10	60.6	0.72	Peptidase S8 family domain, uncharacterized subfamily 10. This family is a member of the Peptidases S8 or Subtilases serine endo- and exo-peptidase clan. They have an Asp/His/Ser catalytic triad similar to that found in trypsin-like proteases, but do not share their three-dimensional structure and are not homologous to trypsin. The stability of subtilases may be enhanced by calcium, some members …
12262	scaffold4|size236626	KNCLMAJC_01053	152583	155030	-	cd07496	129	357	3e-43	157	0.8	Peptidase S8 family domain, uncharacterized subfamily 13. This family is a member of the Peptidases S8 or Subtilases serine endo- and exo-peptidase clan. They have an Asp/His/Ser catalytic triad similar to that found in trypsin-like proteases, but do not share their three-dimensional structure and are not homologous to trypsin. The stability of subtilases may be enhanced by calcium, some members …
12263	scaffold4|size236626	KNCLMAJC_01053	152583	155030	-	cd07497	128	184	1e-05	45.5	0.18	Peptidase S8 family domain, uncharacterized subfamily 14. This family is a member of the Peptidases S8 or Subtilases serine endo- and exo-peptidase clan. They have an Asp/His/Ser catalytic triad similar to that found in trypsin-like proteases, but do not share their three-dimensional structure and are not homologous to trypsin. The stability of subtilases may be enhanced by calcium, some members …
12264	scaffold4|size236626	KNCLMAJC_01053	152583	155030	-	cd07498	130	354	6e-58	197	0.91	Peptidase S8 family domain, uncharacterized subfamily 15. This family is a member of the Peptidases S8 or Subtilases serine endo- and exo-peptidase clan. They have an Asp/His/Ser catalytic triad similar to that found in trypsin-like proteases, but do not share their three-dimensional structure and are not homologous to trypsin. The stability of subtilases may be enhanced by calcium, some members …
12265	scaffold4|size236626	KNCLMAJC_01053	152583	155030	-	cd08547	389	503	8e-08	50.1	0.82	Type II cohesin domain, interaction partner of dockerin. Bacterial cohesin domains bind to a complementary protein domain named dockerin, and this interaction is required for the formation of the cellulosome, a cellulose-degrading complex. The cellulosome consists of scaffoldin, a noncatalytic scaffolding polypeptide, that comprises repeating cohesion modules and a single carbohydrate-binding mod…
12266	scaffold4|size236626	KNCLMAJC_01055	155541	156710	-	cd14256	331	379	7e-06	42.1	0.86	Type I dockerin repeat domain. Bacterial cohesin domains bind to a complementary protein domain named dockerin, and this interaction is required for the formation of the cellulosome, a cellulose-degrading complex. The cellulosome consists of scaffoldin, a noncatalytic scaffolding polypeptide, that comprises repeating cohesion modules and a single carbohydrate-binding module (CBM). Specific calciu…
