## Supplementary material for "Comparative genomics reveals electron transfer and syntrophic mechanisms differentiating methanotrophic and methanogenic archaea": S4 Data: ANME-1_sp._GB60_d.csv.cohesin.csv

	Contig	Feature	Feature.Start.in.Contig	Feature.End.in.Contig	Feature.Direction.in.Contig	Domain.Accession	Domain.Start.in.Feature	Domain.End.in.Feature	E.value	Bit.Score	Domain.Coverage	Domain.Description
8302	scaffold2|size165901	LKMMPKBE_00494	147811	148887	-	PF00963.13	50	106	2.6e-08	33.8	0.354609929078014	Cohesin domain
8303	scaffold2|size165901	LKMMPKBE_00494	147811	148887	-	cd08546	48	102	2e-06	44.5	0.39	Cohesin domain, interaction parter of dockerin. Bacterial cohesin domains bind to a complementary protein domain named dockerin, and this interaction is required for the formation of the cellulosome, a cellulose-degrading complex. The cellulosome consists of scaffoldin, a noncatalytic scaffolding polypeptide, that comprises repeating cohesion modules and a single carbohydrate-binding module (CBM)…
8304	scaffold2|size165901	LKMMPKBE_00494	147811	148887	-	cd08547	62	160	6e-08	49.3	0.71	Type II cohesin domain, interaction partner of dockerin. Bacterial cohesin domains bind to a complementary protein domain named dockerin, and this interaction is required for the formation of the cellulosome, a cellulose-degrading complex. The cellulosome consists of scaffoldin, a noncatalytic scaffolding polypeptide, that comprises repeating cohesion modules and a single carbohydrate-binding mod…
8305	scaffold2|size165901	LKMMPKBE_00494	147811	148887	-	cd08548	51	157	2e-06	44.6	0.77	Type I cohesin domain, interaction partner of dockerin. Bacterial cohesin domains bind to a complementary protein domain named dockerin, and this interaction is required for the formation of the cellulosome, a cellulose-degrading complex. The cellulosome consists of scaffoldin, a noncatalytic scaffolding polypeptide, that comprises repeating cohesion modules and a single carbohydrate-binding modu…
13789	scaffold6|size85015	LKMMPKBE_00263	72681	73673	-	PF13620.1	183	251	1.7e-12	47.2	0.829268292682927	Carboxypeptidase regulatory-like domain
13790	scaffold6|size85015	LKMMPKBE_00263	72681	73673	-	cd08548	46	155	8e-05	39.6	0.78	Type I cohesin domain, interaction partner of dockerin. Bacterial cohesin domains bind to a complementary protein domain named dockerin, and this interaction is required for the formation of the cellulosome, a cellulose-degrading complex. The cellulosome consists of scaffoldin, a noncatalytic scaffolding polypeptide, that comprises repeating cohesion modules and a single carbohydrate-binding modu…
13872	scaffold7|size64670	LKMMPKBE_01087	1032	1859	+	PF00963.13	41	130	5.1e-07	29.6	0.716312056737589	Cohesin domain
13873	scaffold7|size64670	LKMMPKBE_01087	1032	1859	+	cd08547	34	130	7e-07	45.5	0.71	Type II cohesin domain, interaction partner of dockerin. Bacterial cohesin domains bind to a complementary protein domain named dockerin, and this interaction is required for the formation of the cellulosome, a cellulose-degrading complex. The cellulosome consists of scaffoldin, a noncatalytic scaffolding polypeptide, that comprises repeating cohesion modules and a single carbohydrate-binding mod…
13874	scaffold7|size64670	LKMMPKBE_01088	1856	2803	+	PF00963.13	48	149	1.9e-07	31	0.773049645390071	Cohesin domain
13875	scaffold7|size64670	LKMMPKBE_01088	1856	2803	+	cd08547	48	149	3e-10	55.5	0.74	Type II cohesin domain, interaction partner of dockerin. Bacterial cohesin domains bind to a complementary protein domain named dockerin, and this interaction is required for the formation of the cellulosome, a cellulose-degrading complex. The cellulosome consists of scaffoldin, a noncatalytic scaffolding polypeptide, that comprises repeating cohesion modules and a single carbohydrate-binding mod…
13876	scaffold7|size64670	LKMMPKBE_01088	1856	2803	+	cd08548	48	170	5e-06	43	0.88	Type I cohesin domain, interaction partner of dockerin. Bacterial cohesin domains bind to a complementary protein domain named dockerin, and this interaction is required for the formation of the cellulosome, a cellulose-degrading complex. The cellulosome consists of scaffoldin, a noncatalytic scaffolding polypeptide, that comprises repeating cohesion modules and a single carbohydrate-binding modu…
13877	scaffold7|size64670	LKMMPKBE_01089	2867	4312	+	PF00963.13	34	128	3.8e-09	36.5	0.673758865248227	Cohesin domain
13878	scaffold7|size64670	LKMMPKBE_01089	2867	4312	+	cd08546	26	168	7e-05	40.6	0.97	Cohesin domain, interaction parter of dockerin. Bacterial cohesin domains bind to a complementary protein domain named dockerin, and this interaction is required for the formation of the cellulosome, a cellulose-degrading complex. The cellulosome consists of scaffoldin, a noncatalytic scaffolding polypeptide, that comprises repeating cohesion modules and a single carbohydrate-binding module (CBM)…
13879	scaffold7|size64670	LKMMPKBE_01089	2867	4312	+	cd08547	25	169	4e-16	74	1	Type II cohesin domain, interaction partner of dockerin. Bacterial cohesin domains bind to a complementary protein domain named dockerin, and this interaction is required for the formation of the cellulosome, a cellulose-degrading complex. The cellulosome consists of scaffoldin, a noncatalytic scaffolding polypeptide, that comprises repeating cohesion modules and a single carbohydrate-binding mod…
