## Supplementary material for "Comparative genomics reveals electron transfer and syntrophic mechanisms differentiating methanotrophic and methanogenic archaea": S4 Data: ANME-1_sp._GoMg2_d.csv.cohesin.csv

	Contig	Feature	Feature.Start.in.Contig	Feature.End.in.Contig	Feature.Direction.in.Contig	Domain.Accession	Domain.Start.in.Feature	Domain.End.in.Feature	E.value	Bit.Score	Domain.Coverage	Domain.Description
8909	GOMG2_30	HDHOBHIL_00088	14996	15808	-	PF00963.13	37	135	2.2e-10	40.5	0.730496453900709	Cohesin domain
8910	GOMG2_30	HDHOBHIL_00088	14996	15808	-	cd08547	43	153	4e-07	45.9	0.78	Type II cohesin domain, interaction partner of dockerin. Bacterial cohesin domains bind to a complementary protein domain named dockerin, and this interaction is required for the formation of the cellulosome, a cellulose-degrading complex. The cellulosome consists of scaffoldin, a noncatalytic scaffolding polypeptide, that comprises repeating cohesion modules and a single carbohydrate-binding mod…
8911	GOMG2_30	HDHOBHIL_00088	14996	15808	-	cd08548	36	128	2e-08	49.6	0.68	Type I cohesin domain, interaction partner of dockerin. Bacterial cohesin domains bind to a complementary protein domain named dockerin, and this interaction is required for the formation of the cellulosome, a cellulose-degrading complex. The cellulosome consists of scaffoldin, a noncatalytic scaffolding polypeptide, that comprises repeating cohesion modules and a single carbohydrate-binding modu…
8912	GOMG2_30	HDHOBHIL_00089	15820	16749	-	PF00963.13	46	151	3.8e-10	39.7	0.787234042553192	Cohesin domain
8913	GOMG2_30	HDHOBHIL_00089	15820	16749	-	cd08547	53	171	3e-09	52.4	0.85	Type II cohesin domain, interaction partner of dockerin. Bacterial cohesin domains bind to a complementary protein domain named dockerin, and this interaction is required for the formation of the cellulosome, a cellulose-degrading complex. The cellulosome consists of scaffoldin, a noncatalytic scaffolding polypeptide, that comprises repeating cohesion modules and a single carbohydrate-binding mod…
8914	GOMG2_30	HDHOBHIL_00089	15820	16749	-	cd08548	46	173	7e-08	48.4	0.94	Type I cohesin domain, interaction partner of dockerin. Bacterial cohesin domains bind to a complementary protein domain named dockerin, and this interaction is required for the formation of the cellulosome, a cellulose-degrading complex. The cellulosome consists of scaffoldin, a noncatalytic scaffolding polypeptide, that comprises repeating cohesion modules and a single carbohydrate-binding modu…
8915	GOMG2_30	HDHOBHIL_00090	17050	18108	-	PF00963.13	37	148	6.7e-09	35.7	0.75886524822695	Cohesin domain
8916	GOMG2_30	HDHOBHIL_00090	17050	18108	-	cd08548	37	170	1e-08	51.5	0.97	Type I cohesin domain, interaction partner of dockerin. Bacterial cohesin domains bind to a complementary protein domain named dockerin, and this interaction is required for the formation of the cellulosome, a cellulose-degrading complex. The cellulosome consists of scaffoldin, a noncatalytic scaffolding polypeptide, that comprises repeating cohesion modules and a single carbohydrate-binding modu…
8942	GOMG2_31	HDHOBHIL_01852	6452	7045	-	cd14254	148	196	1e-06	42.2	0.91	Type II dockerin repeat domain. Bacterial cohesin domains bind to a complementary protein domain named dockerin, and this interaction is required for the formation of the cellulosome, a cellulose-degrading complex. The cellulosome consists of scaffoldin, a noncatalytic scaffolding polypeptide, that comprises repeating cohesion modules and a single carbohydrate-binding module (CBM). Specific calci…
9923	GOMG2_37	HDHOBHIL_01120	9062	10021	+	PF13620.1	177	256	2.1e-15	56.5	0.975609756097561	Carboxypeptidase regulatory-like domain
9924	GOMG2_37	HDHOBHIL_01120	9062	10021	+	cd08548	39	148	2e-06	44.2	0.81	Type I cohesin domain, interaction partner of dockerin. Bacterial cohesin domains bind to a complementary protein domain named dockerin, and this interaction is required for the formation of the cellulosome, a cellulose-degrading complex. The cellulosome consists of scaffoldin, a noncatalytic scaffolding polypeptide, that comprises repeating cohesion modules and a single carbohydrate-binding modu…
9925	GOMG2_37	HDHOBHIL_01122	10599	11435	+	PF00963.13	34	138	4.4e-09	36.3	0.75177304964539	Cohesin domain
9926	GOMG2_37	HDHOBHIL_01122	10599	11435	+	cd08547	43	154	9e-06	42	0.79	Type II cohesin domain, interaction partner of dockerin. Bacterial cohesin domains bind to a complementary protein domain named dockerin, and this interaction is required for the formation of the cellulosome, a cellulose-degrading complex. The cellulosome consists of scaffoldin, a noncatalytic scaffolding polypeptide, that comprises repeating cohesion modules and a single carbohydrate-binding mod…
9927	GOMG2_37	HDHOBHIL_01122	10599	11435	+	cd08548	31	143	3e-07	46.5	0.82	Type I cohesin domain, interaction partner of dockerin. Bacterial cohesin domains bind to a complementary protein domain named dockerin, and this interaction is required for the formation of the cellulosome, a cellulose-degrading complex. The cellulosome consists of scaffoldin, a noncatalytic scaffolding polypeptide, that comprises repeating cohesion modules and a single carbohydrate-binding modu…
9928	GOMG2_37	HDHOBHIL_01123	11548	12456	+	PF00963.13	35	93	1.9e-05	24.5	0.418439716312057	Cohesin domain
9929	GOMG2_37	HDHOBHIL_01123	11548	12456	+	cd08547	46	156	7e-05	39.7	0.8	Type II cohesin domain, interaction partner of dockerin. Bacterial cohesin domains bind to a complementary protein domain named dockerin, and this interaction is required for the formation of the cellulosome, a cellulose-degrading complex. The cellulosome consists of scaffoldin, a noncatalytic scaffolding polypeptide, that comprises repeating cohesion modules and a single carbohydrate-binding mod…
9930	GOMG2_37	HDHOBHIL_01123	11548	12456	+	cd08548	35	139	5e-06	43	0.77	Type I cohesin domain, interaction partner of dockerin. Bacterial cohesin domains bind to a complementary protein domain named dockerin, and this interaction is required for the formation of the cellulosome, a cellulose-degrading complex. The cellulosome consists of scaffoldin, a noncatalytic scaffolding polypeptide, that comprises repeating cohesion modules and a single carbohydrate-binding modu…
11712	GOMG2_53	HDHOBHIL_00346	9798	11081	+	cd08547	160	289	2e-09	53.9	0.95	Type II cohesin domain, interaction partner of dockerin. Bacterial cohesin domains bind to a complementary protein domain named dockerin, and this interaction is required for the formation of the cellulosome, a cellulose-degrading complex. The cellulosome consists of scaffoldin, a noncatalytic scaffolding polypeptide, that comprises repeating cohesion modules and a single carbohydrate-binding mod…
11713	GOMG2_53	HDHOBHIL_00346	9798	11081	+	cd08548	168	283	3e-05	41.1	0.86	Type I cohesin domain, interaction partner of dockerin. Bacterial cohesin domains bind to a complementary protein domain named dockerin, and this interaction is required for the formation of the cellulosome, a cellulose-degrading complex. The cellulosome consists of scaffoldin, a noncatalytic scaffolding polypeptide, that comprises repeating cohesion modules and a single carbohydrate-binding modu…
14273	GOMG2_78	HDHOBHIL_01806	3581	5527	+	COG1572	494	585	8e-05	42.5	0.15	Serine protease, subtilase family [Posttranslational modification, protein turnover, chaperones].
14274	GOMG2_78	HDHOBHIL_01806	3581	5527	+	COG4870	9	363	1e-38	144	0.87	Cysteine protease, C1A family [Posttranslational modification, protein turnover, chaperones].
14275	GOMG2_78	HDHOBHIL_01806	3581	5527	+	PF00112.18	81	306	1e-38	133.3	0.963470319634703	Papain family cysteine protease
14276	GOMG2_78	HDHOBHIL_01806	3581	5527	+	cd02248	82	310	1e-45	160	0.99	Peptidase C1A subfamily (MEROPS database nomenclature); composed of cysteine peptidases (CPs) similar to papain, including the mammalian CPs (cathepsins B, C, F, H, L, K, O, S, V, X and W). Papain is an endopeptidase with specific substrate preferences, primarily for bulky hydrophobic or aromatic residues at the S2 subsite, a hydrophobic pocket in papain that accommodates the P2 sidechain of the …
14277	GOMG2_78	HDHOBHIL_01806	3581	5527	+	cd02619	84	302	1e-38	141	0.93	C1 Peptidase family (MEROPS database nomenclature), also referred to as the papain family; composed of two subfamilies of cysteine peptidases (CPs), C1A (papain) and C1B (bleomycin hydrolase). Papain-like enzymes are mostly endopeptidases with some exceptions like cathepsins B, C, H and X, which are exopeptidases. Papain-like CPs have different functions in various organisms. Plant CPs are used t…
14278	GOMG2_78	HDHOBHIL_01806	3581	5527	+	cd02620	82	295	2e-16	77.3	0.79	Cathepsin B group; composed of cathepsin B and similar proteins, including tubulointerstitial nephritis antigen (TIN-Ag). Cathepsin B is a lysosomal papain-like cysteine peptidase which is expressed in all tissues and functions primarily as an exopeptidase through its carboxydipeptidyl activity. Together with other cathepsins, it is involved in the degradation of proteins, proenzyme activation, A…
14279	GOMG2_78	HDHOBHIL_01806	3581	5527	+	cd02621	81	295	3e-16	77	0.81	Cathepsin C; also known as Dipeptidyl Peptidase I (DPPI), an atypical papain-like cysteine peptidase with chloride dependency and dipeptidyl aminopeptidase activity, resulting from its tetrameric structure which limits substrate access. Each subunit of the tetramer is composed of three peptides: the heavy and light chains, which together adopts the papain fold and forms the catalytic domain; and …
14280	GOMG2_78	HDHOBHIL_01806	3581	5527	+	cd02698	81	295	4e-22	94.8	0.82	Cathepsin X; the only papain-like lysosomal cysteine peptidase exhibiting carboxymonopeptidase activity. It can also act as a carboxydipeptidase, like cathepsin B, but has been shown to preferentially cleave substrates through a monopeptidyl carboxypeptidase pathway. The propeptide region of cathepsin X, the shortest among papain-like peptidases, is covalently attached to the active site cysteine…
14281	GOMG2_78	HDHOBHIL_01806	3581	5527	+	cd14253	582	634	2e-05	41.6	0.95	Dockerin repeat domain. Dockerins are modules in the cellulosome complex that often anchor catalytic subunits by binding to cohesin domains of scaffolding proteins. Three types of dockerins and their corresponding cohesin have been described in the literature. This alignment models two consecutive dockerin repeats, the functional unit.
14282	GOMG2_78	HDHOBHIL_01806	3581	5527	+	cd14254	582	635	4e-06	43.7	0.99	Type II dockerin repeat domain. Bacterial cohesin domains bind to a complementary protein domain named dockerin, and this interaction is required for the formation of the cellulosome, a cellulose-degrading complex. The cellulosome consists of scaffoldin, a noncatalytic scaffolding polypeptide, that comprises repeating cohesion modules and a single carbohydrate-binding module (CBM). Specific calci…
14283	GOMG2_78	HDHOBHIL_01806	3581	5527	+	cd14256	582	635	1e-09	54.1	0.95	Type I dockerin repeat domain. Bacterial cohesin domains bind to a complementary protein domain named dockerin, and this interaction is required for the formation of the cellulosome, a cellulose-degrading complex. The cellulosome consists of scaffoldin, a noncatalytic scaffolding polypeptide, that comprises repeating cohesion modules and a single carbohydrate-binding module (CBM). Specific calciu…
14284	GOMG2_78	HDHOBHIL_01806	3581	5527	+	smart00645	81	303	2e-26	101	0.92	Papain family cysteine protease.
14285	GOMG2_78	HDHOBHIL_01807	5533	7602	+	COG3420	308	615	6e-11	62.1	0.73	Nitrous oxidase accessory protein NosD, contains tandem CASH domains [Inorganic ion transport and metabolism].
14286	GOMG2_78	HDHOBHIL_01807	5533	7602	+	PF05048.8	303	463	2.9e-13	49.5	0.605932203389831	Periplasmic copper-binding protein (NosD)
14287	GOMG2_78	HDHOBHIL_01807	5533	7602	+	PF05048.8	419	622	2.3e-55	187.3	0.847457627118644	Periplasmic copper-binding protein (NosD)
14288	GOMG2_78	HDHOBHIL_01807	5533	7602	+	TIGR03804	375	418	3e-09	34.4	0.977272727272727	para_beta_helix: parallel beta-helix repeat
14289	GOMG2_78	HDHOBHIL_01807	5533	7602	+	TIGR03804	426	465	3e-11	40.8	0.909090909090909	para_beta_helix: parallel beta-helix repeat
14290	GOMG2_78	HDHOBHIL_01807	5533	7602	+	TIGR03804	444	486	9.6e-12	42.4	0.977272727272727	para_beta_helix: parallel beta-helix repeat
14291	GOMG2_78	HDHOBHIL_01807	5533	7602	+	TIGR03804	466	512	1.8e-05	22.3	0.977272727272727	para_beta_helix: parallel beta-helix repeat
14292	GOMG2_78	HDHOBHIL_01807	5533	7602	+	TIGR03804	491	535	5.2e-10	36.9	0.977272727272727	para_beta_helix: parallel beta-helix repeat
14293	GOMG2_78	HDHOBHIL_01807	5533	7602	+	TIGR03804	515	559	3e-10	37.6	1	para_beta_helix: parallel beta-helix repeat
14294	GOMG2_78	HDHOBHIL_01807	5533	7602	+	cd14253	625	677	5e-05	40.5	0.95	Dockerin repeat domain. Dockerins are modules in the cellulosome complex that often anchor catalytic subunits by binding to cohesin domains of scaffolding proteins. Three types of dockerins and their corresponding cohesin have been described in the literature. This alignment models two consecutive dockerin repeats, the functional unit.
14295	GOMG2_78	HDHOBHIL_01807	5533	7602	+	cd14256	625	678	2e-08	50.6	0.95	Type I dockerin repeat domain. Bacterial cohesin domains bind to a complementary protein domain named dockerin, and this interaction is required for the formation of the cellulosome, a cellulose-degrading complex. The cellulosome consists of scaffoldin, a noncatalytic scaffolding polypeptide, that comprises repeating cohesion modules and a single carbohydrate-binding module (CBM). Specific calciu…
