## Supplementary material for "Comparative genomics reveals electron transfer and syntrophic mechanisms differentiating methanotrophic and methanogenic archaea": S4 Data: ANME-1_sp._GoMg4_d.csv.cohesin.csv

	Contig	Feature	Feature.Start.in.Contig	Feature.End.in.Contig	Feature.Direction.in.Contig	Domain.Accession	Domain.Start.in.Feature	Domain.End.in.Feature	E.value	Bit.Score	Domain.Coverage	Domain.Description
1337	GOMG4_12	IGEAHBHF_01284	8116	9465	+	PF13205.1	160	260	3e-09	37.4	0.981308411214953	Bacterial Ig-like domain
1338	GOMG4_12	IGEAHBHF_01284	8116	9465	+	cd14253	387	442	2e-06	44	1	Dockerin repeat domain. Dockerins are modules in the cellulosome complex that often anchor catalytic subunits by binding to cohesin domains of scaffolding proteins. Three types of dockerins and their corresponding cohesin have been described in the literature. This alignment models two consecutive dockerin repeats, the functional unit.
1339	GOMG4_12	IGEAHBHF_01284	8116	9465	+	cd14256	387	442	5e-10	54.5	0.99	Type I dockerin repeat domain. Bacterial cohesin domains bind to a complementary protein domain named dockerin, and this interaction is required for the formation of the cellulosome, a cellulose-degrading complex. The cellulosome consists of scaffoldin, a noncatalytic scaffolding polypeptide, that comprises repeating cohesion modules and a single carbohydrate-binding module (CBM). Specific calciu…
