## Supplementary material for "Comparative genomics reveals electron transfer and syntrophic mechanisms differentiating methanotrophic and methanogenic archaea": S4 Data: ANME-1_sp._SCGC_AAA252-L18_d.csv.cohesin.csv

	Contig	Feature	Feature.Start.in.Contig	Feature.End.in.Contig	Feature.Direction.in.Contig	Domain.Accession	Domain.Start.in.Feature	Domain.End.in.Feature	E.value	Bit.Score	Domain.Coverage	Domain.Description
1070	gnl|CIT|PRJEB7694_contig000006	NEADNPEN_00819	6242	6799	-	cd08547	34	162	4e-10	52.8	0.95	Type II cohesin domain, interaction partner of dockerin. Bacterial cohesin domains bind to a complementary protein domain named dockerin, and this interaction is required for the formation of the cellulosome, a cellulose-degrading complex. The cellulosome consists of scaffoldin, a noncatalytic scaffolding polypeptide, that comprises repeating cohesion modules and a single carbohydrate-binding mod…
1071	gnl|CIT|PRJEB7694_contig000006	NEADNPEN_00820	6804	7973	-	PF00963.13	30	119	1.4e-08	34.7	0.716312056737589	Cohesin domain
1072	gnl|CIT|PRJEB7694_contig000006	NEADNPEN_00820	6804	7973	-	PF00963.13	201	291	1e-04	22.1	0.723404255319149	Cohesin domain
1073	gnl|CIT|PRJEB7694_contig000006	NEADNPEN_00820	6804	7973	-	cd08547	32	148	4e-09	52.8	0.87	Type II cohesin domain, interaction partner of dockerin. Bacterial cohesin domains bind to a complementary protein domain named dockerin, and this interaction is required for the formation of the cellulosome, a cellulose-degrading complex. The cellulosome consists of scaffoldin, a noncatalytic scaffolding polypeptide, that comprises repeating cohesion modules and a single carbohydrate-binding mod…
1074	gnl|CIT|PRJEB7694_contig000006	NEADNPEN_00820	6804	7973	-	cd08547	201	322	8e-09	52	0.9	Type II cohesin domain, interaction partner of dockerin. Bacterial cohesin domains bind to a complementary protein domain named dockerin, and this interaction is required for the formation of the cellulosome, a cellulose-degrading complex. The cellulosome consists of scaffoldin, a noncatalytic scaffolding polypeptide, that comprises repeating cohesion modules and a single carbohydrate-binding mod…
1077	gnl|CIT|PRJEB7694_contig000006	NEADNPEN_00824	9390	12710	-	COG1572	809	971	2e-11	64.9	0.25	Serine protease, subtilase family [Posttranslational modification, protein turnover, chaperones].
1078	gnl|CIT|PRJEB7694_contig000006	NEADNPEN_00824	9390	12710	-	COG1572	763	914	1e-07	52.9	0.26	Serine protease, subtilase family [Posttranslational modification, protein turnover, chaperones].
1079	gnl|CIT|PRJEB7694_contig000006	NEADNPEN_00824	9390	12710	-	PF05048.8	48	311	4.3e-27	94.7	0.98728813559322	Periplasmic copper-binding protein (NosD)
1080	gnl|CIT|PRJEB7694_contig000006	NEADNPEN_00824	9390	12710	-	PF05048.8	392	537	1.3e-07	30.9	0.478813559322034	Periplasmic copper-binding protein (NosD)
1081	gnl|CIT|PRJEB7694_contig000006	NEADNPEN_00824	9390	12710	-	TIGR03804	498	537	9e-05	20.1	0.863636363636364	para_beta_helix: parallel beta-helix repeat
1082	gnl|CIT|PRJEB7694_contig000006	NEADNPEN_00824	9390	12710	-	TIGR03804	561	594	1.8e-05	22.3	0.772727272727273	para_beta_helix: parallel beta-helix repeat
1083	gnl|CIT|PRJEB7694_contig000006	NEADNPEN_00824	9390	12710	-	cd08547	933	1020	1e-06	47	0.65	Type II cohesin domain, interaction partner of dockerin. Bacterial cohesin domains bind to a complementary protein domain named dockerin, and this interaction is required for the formation of the cellulosome, a cellulose-degrading complex. The cellulosome consists of scaffoldin, a noncatalytic scaffolding polypeptide, that comprises repeating cohesion modules and a single carbohydrate-binding mod…
1084	gnl|CIT|PRJEB7694_contig000006	NEADNPEN_00824	9390	12710	-	cd14256	1050	1102	6e-07	47.2	0.93	Type I dockerin repeat domain. Bacterial cohesin domains bind to a complementary protein domain named dockerin, and this interaction is required for the formation of the cellulosome, a cellulose-degrading complex. The cellulosome consists of scaffoldin, a noncatalytic scaffolding polypeptide, that comprises repeating cohesion modules and a single carbohydrate-binding module (CBM). Specific calciu…
1088	gnl|CIT|PRJEB7694_contig000006	NEADNPEN_00828	16469	18685	-	COG3291	404	664	9e-36	135	0.83	PKD repeat [Function unknown].
1089	gnl|CIT|PRJEB7694_contig000006	NEADNPEN_00828	16469	18685	-	COG3291	497	669	4e-33	128	0.56	PKD repeat [Function unknown].
1090	gnl|CIT|PRJEB7694_contig000006	NEADNPEN_00828	16469	18685	-	COG3291	400	573	3e-16	77.2	0.56	PKD repeat [Function unknown].
1091	gnl|CIT|PRJEB7694_contig000006	NEADNPEN_00828	16469	18685	-	PF00801.15	406	470	1.3e-09	37.6	0.869565217391304	PKD domain
1092	gnl|CIT|PRJEB7694_contig000006	NEADNPEN_00828	16469	18685	-	PF00801.15	508	562	1.1e-11	44.2	0.840579710144927	PKD domain
1093	gnl|CIT|PRJEB7694_contig000006	NEADNPEN_00828	16469	18685	-	PF00801.15	591	653	3.9e-16	58.5	0.91304347826087	PKD domain
1094	gnl|CIT|PRJEB7694_contig000006	NEADNPEN_00828	16469	18685	-	TIGR03804	293	328	7.3e-05	20.4	0.818181818181818	para_beta_helix: parallel beta-helix repeat
1095	gnl|CIT|PRJEB7694_contig000006	NEADNPEN_00828	16469	18685	-	cd00146	599	662	2e-11	60.2	0.78	polycystic kidney disease I (PKD) domain; similar to other cell-surface modules, with an IG-like fold; domain probably functions as a ligand binding site in protein-protein or protein-carbohydrate interactions; a single instance of the repeat is presented here. The domain is also found in microbial collagenases and chitinases.
1096	gnl|CIT|PRJEB7694_contig000006	NEADNPEN_00828	16469	18685	-	cd00146	494	572	3e-11	59.8	0.97	polycystic kidney disease I (PKD) domain; similar to other cell-surface modules, with an IG-like fold; domain probably functions as a ligand binding site in protein-protein or protein-carbohydrate interactions; a single instance of the repeat is presented here. The domain is also found in microbial collagenases and chitinases.
1097	gnl|CIT|PRJEB7694_contig000006	NEADNPEN_00828	16469	18685	-	cd00146	418	487	2e-06	45.2	0.81	polycystic kidney disease I (PKD) domain; similar to other cell-surface modules, with an IG-like fold; domain probably functions as a ligand binding site in protein-protein or protein-carbohydrate interactions; a single instance of the repeat is presented here. The domain is also found in microbial collagenases and chitinases.
1098	gnl|CIT|PRJEB7694_contig000006	NEADNPEN_00828	16469	18685	-	cd14253	671	724	2e-05	41.6	0.97	Dockerin repeat domain. Dockerins are modules in the cellulosome complex that often anchor catalytic subunits by binding to cohesin domains of scaffolding proteins. Three types of dockerins and their corresponding cohesin have been described in the literature. This alignment models two consecutive dockerin repeats, the functional unit.
1099	gnl|CIT|PRJEB7694_contig000006	NEADNPEN_00828	16469	18685	-	cd14256	671	725	5e-06	44.1	0.97	Type I dockerin repeat domain. Bacterial cohesin domains bind to a complementary protein domain named dockerin, and this interaction is required for the formation of the cellulosome, a cellulose-degrading complex. The cellulosome consists of scaffoldin, a noncatalytic scaffolding polypeptide, that comprises repeating cohesion modules and a single carbohydrate-binding module (CBM). Specific calciu…
1100	gnl|CIT|PRJEB7694_contig000006	NEADNPEN_00828	16469	18685	-	smart00089	588	661	5e-17	72.5	0.94	Repeats in polycystic kidney disease 1 (PKD1) and other proteins. Polycystic kidney disease 1 protein contains 14 repeats, present elsewhere such as in microbial collagenases.
1101	gnl|CIT|PRJEB7694_contig000006	NEADNPEN_00828	16469	18685	-	smart00089	496	571	1e-14	65.9	0.95	Repeats in polycystic kidney disease 1 (PKD1) and other proteins. Polycystic kidney disease 1 protein contains 14 repeats, present elsewhere such as in microbial collagenases.
1102	gnl|CIT|PRJEB7694_contig000006	NEADNPEN_00828	16469	18685	-	smart00089	402	482	1e-10	54	0.95	Repeats in polycystic kidney disease 1 (PKD1) and other proteins. Polycystic kidney disease 1 protein contains 14 repeats, present elsewhere such as in microbial collagenases.
1107	gnl|CIT|PRJEB7694_contig000006	NEADNPEN_00836	21527	24769	-	COG3420	741	999	1e-10	61.7	0.61	Nitrous oxidase accessory protein NosD, contains tandem CASH domains [Inorganic ion transport and metabolism].
1108	gnl|CIT|PRJEB7694_contig000006	NEADNPEN_00836	21527	24769	-	COG3420	368	694	4e-05	44.4	0.74	Nitrous oxidase accessory protein NosD, contains tandem CASH domains [Inorganic ion transport and metabolism].
1109	gnl|CIT|PRJEB7694_contig000006	NEADNPEN_00836	21527	24769	-	PF05048.8	450	587	2.3e-05	23.6	0.470338983050847	Periplasmic copper-binding protein (NosD)
1110	gnl|CIT|PRJEB7694_contig000006	NEADNPEN_00836	21527	24769	-	PF05048.8	545	691	2.5e-08	33.3	0.555084745762712	Periplasmic copper-binding protein (NosD)
1111	gnl|CIT|PRJEB7694_contig000006	NEADNPEN_00836	21527	24769	-	PF05048.8	736	852	1.3e-08	34.2	0.508474576271186	Periplasmic copper-binding protein (NosD)
1112	gnl|CIT|PRJEB7694_contig000006	NEADNPEN_00836	21527	24769	-	PF05048.8	767	1002	4.1e-44	150.5	0.936440677966102	Periplasmic copper-binding protein (NosD)
1113	gnl|CIT|PRJEB7694_contig000006	NEADNPEN_00836	21527	24769	-	TIGR03804	819	861	5.5e-11	40	0.977272727272727	para_beta_helix: parallel beta-helix repeat
1114	gnl|CIT|PRJEB7694_contig000006	NEADNPEN_00836	21527	24769	-	TIGR03804	841	882	2.2e-10	38	0.954545454545455	para_beta_helix: parallel beta-helix repeat
1115	gnl|CIT|PRJEB7694_contig000006	NEADNPEN_00836	21527	24769	-	TIGR03804	863	905	1.5e-07	29	0.977272727272727	para_beta_helix: parallel beta-helix repeat
1116	gnl|CIT|PRJEB7694_contig000006	NEADNPEN_00836	21527	24769	-	cd14253	1013	1066	9e-05	40.5	0.97	Dockerin repeat domain. Dockerins are modules in the cellulosome complex that often anchor catalytic subunits by binding to cohesin domains of scaffolding proteins. Three types of dockerins and their corresponding cohesin have been described in the literature. This alignment models two consecutive dockerin repeats, the functional unit.
1117	gnl|CIT|PRJEB7694_contig000006	NEADNPEN_00836	21527	24769	-	cd14256	1013	1067	2e-05	42.9	0.97	Type I dockerin repeat domain. Bacterial cohesin domains bind to a complementary protein domain named dockerin, and this interaction is required for the formation of the cellulosome, a cellulose-degrading complex. The cellulosome consists of scaffoldin, a noncatalytic scaffolding polypeptide, that comprises repeating cohesion modules and a single carbohydrate-binding module (CBM). Specific calciu…
2620	gnl|CIT|PRJEB7694_contig000016	NEADNPEN_02456	9274	11484	+	COG3420	69	369	2e-11	63.3	0.67	Nitrous oxidase accessory protein NosD, contains tandem CASH domains [Inorganic ion transport and metabolism].
2621	gnl|CIT|PRJEB7694_contig000016	NEADNPEN_02456	9274	11484	+	PF05048.8	137	376	6.9e-38	130.1	0.940677966101695	Periplasmic copper-binding protein (NosD)
2622	gnl|CIT|PRJEB7694_contig000016	NEADNPEN_02456	9274	11484	+	cd14251	196	280	3e-08	53.8	0.23	Polysaccharide Lyase Family 6. Polysaccharide Lyase Family 6 is a family of beta-helical polysaccharide lyases. Members include alginate lyase (EC 4.2.2.3) and chondroitinase B (EC 4.2.2.19). Chondroitinase B is an enzyme that only cleaves the beta-(1,4)-linkage of dermatan sulfate (DS), leading to 4,5-unsaturated dermatan sulfate disaccharides as the product. DS is a highly sulfated, unbranched …
2623	gnl|CIT|PRJEB7694_contig000016	NEADNPEN_02456	9274	11484	+	cd14251	63	340	7e-06	46.4	0.7	Polysaccharide Lyase Family 6. Polysaccharide Lyase Family 6 is a family of beta-helical polysaccharide lyases. Members include alginate lyase (EC 4.2.2.3) and chondroitinase B (EC 4.2.2.19). Chondroitinase B is an enzyme that only cleaves the beta-(1,4)-linkage of dermatan sulfate (DS), leading to 4,5-unsaturated dermatan sulfate disaccharides as the product. DS is a highly sulfated, unbranched …
2624	gnl|CIT|PRJEB7694_contig000016	NEADNPEN_02456	9274	11484	+	cd14253	670	716	4e-05	41.3	0.84	Dockerin repeat domain. Dockerins are modules in the cellulosome complex that often anchor catalytic subunits by binding to cohesin domains of scaffolding proteins. Three types of dockerins and their corresponding cohesin have been described in the literature. This alignment models two consecutive dockerin repeats, the functional unit.
2625	gnl|CIT|PRJEB7694_contig000016	NEADNPEN_02456	9274	11484	+	cd14256	670	717	1e-08	51.4	0.85	Type I dockerin repeat domain. Bacterial cohesin domains bind to a complementary protein domain named dockerin, and this interaction is required for the formation of the cellulosome, a cellulose-degrading complex. The cellulosome consists of scaffoldin, a noncatalytic scaffolding polypeptide, that comprises repeating cohesion modules and a single carbohydrate-binding module (CBM). Specific calciu…
2626	gnl|CIT|PRJEB7694_contig000016	NEADNPEN_02458	12916	14298	+	cd14256	395	450	7e-08	48.3	0.97	Type I dockerin repeat domain. Bacterial cohesin domains bind to a complementary protein domain named dockerin, and this interaction is required for the formation of the cellulosome, a cellulose-degrading complex. The cellulosome consists of scaffoldin, a noncatalytic scaffolding polypeptide, that comprises repeating cohesion modules and a single carbohydrate-binding module (CBM). Specific calciu…
2705	gnl|CIT|PRJEB7694_contig000018	NEADNPEN_02218	5662	6930	+	COG3420	160	339	4e-08	52.1	0.38	Nitrous oxidase accessory protein NosD, contains tandem CASH domains [Inorganic ion transport and metabolism].
2706	gnl|CIT|PRJEB7694_contig000018	NEADNPEN_02218	5662	6930	+	PF05048.8	113	348	2.6e-35	121.6	0.919491525423729	Periplasmic copper-binding protein (NosD)
2707	gnl|CIT|PRJEB7694_contig000018	NEADNPEN_02218	5662	6930	+	cd14253	361	412	2e-07	46.6	0.93	Dockerin repeat domain. Dockerins are modules in the cellulosome complex that often anchor catalytic subunits by binding to cohesin domains of scaffolding proteins. Three types of dockerins and their corresponding cohesin have been described in the literature. This alignment models two consecutive dockerin repeats, the functional unit.
2708	gnl|CIT|PRJEB7694_contig000018	NEADNPEN_02218	5662	6930	+	cd14254	361	412	7e-06	42.2	0.93	Type II dockerin repeat domain. Bacterial cohesin domains bind to a complementary protein domain named dockerin, and this interaction is required for the formation of the cellulosome, a cellulose-degrading complex. The cellulosome consists of scaffoldin, a noncatalytic scaffolding polypeptide, that comprises repeating cohesion modules and a single carbohydrate-binding module (CBM). Specific calci…
2709	gnl|CIT|PRJEB7694_contig000018	NEADNPEN_02218	5662	6930	+	cd14256	361	414	4e-10	54.5	0.95	Type I dockerin repeat domain. Bacterial cohesin domains bind to a complementary protein domain named dockerin, and this interaction is required for the formation of the cellulosome, a cellulose-degrading complex. The cellulosome consists of scaffoldin, a noncatalytic scaffolding polypeptide, that comprises repeating cohesion modules and a single carbohydrate-binding module (CBM). Specific calciu…
2710	gnl|CIT|PRJEB7694_contig000018	NEADNPEN_02219	6930	9215	+	COG1572	192	576	8e-36	140	0.64	Serine protease, subtilase family [Posttranslational modification, protein turnover, chaperones].
2711	gnl|CIT|PRJEB7694_contig000018	NEADNPEN_02219	6930	9215	+	COG1572	189	580	1e-26	112	0.64	Serine protease, subtilase family [Posttranslational modification, protein turnover, chaperones].
2712	gnl|CIT|PRJEB7694_contig000018	NEADNPEN_02219	6930	9215	+	COG1572	182	363	1e-19	90.7	0.31	Serine protease, subtilase family [Posttranslational modification, protein turnover, chaperones].
2713	gnl|CIT|PRJEB7694_contig000018	NEADNPEN_02219	6930	9215	+	PF07705.6	165	263	1.1e-20	73.5	0.98019801980198	CARDB
2714	gnl|CIT|PRJEB7694_contig000018	NEADNPEN_02219	6930	9215	+	PF07705.6	273	370	1.3e-19	70.1	0.97029702970297	CARDB
2715	gnl|CIT|PRJEB7694_contig000018	NEADNPEN_02219	6930	9215	+	PF07705.6	379	477	2.5e-15	56.3	0.98019801980198	CARDB
2716	gnl|CIT|PRJEB7694_contig000018	NEADNPEN_02219	6930	9215	+	PF07705.6	484	583	3.1e-20	72.1	0.99009900990099	CARDB
2717	gnl|CIT|PRJEB7694_contig000018	NEADNPEN_02219	6930	9215	+	cd08547	34	166	6e-09	53.6	0.96	Type II cohesin domain, interaction partner of dockerin. Bacterial cohesin domains bind to a complementary protein domain named dockerin, and this interaction is required for the formation of the cellulosome, a cellulose-degrading complex. The cellulosome consists of scaffoldin, a noncatalytic scaffolding polypeptide, that comprises repeating cohesion modules and a single carbohydrate-binding mod…
14469	gnl|CIT|PRJEB7694_contig000200	NEADNPEN_01561	45	3773	-	PF13205.1	438	543	4.2e-20	72.3	1	Bacterial Ig-like domain
14470	gnl|CIT|PRJEB7694_contig000200	NEADNPEN_01561	45	3773	-	cd08547	546	644	4e-06	45.5	0.73	Type II cohesin domain, interaction partner of dockerin. Bacterial cohesin domains bind to a complementary protein domain named dockerin, and this interaction is required for the formation of the cellulosome, a cellulose-degrading complex. The cellulosome consists of scaffoldin, a noncatalytic scaffolding polypeptide, that comprises repeating cohesion modules and a single carbohydrate-binding mod…
14772	gnl|CIT|PRJEB7694_contig000209	NEADNPEN_01767	3348	3578	-	cd14253	11	63	4e-05	35.5	0.93	Dockerin repeat domain. Dockerins are modules in the cellulosome complex that often anchor catalytic subunits by binding to cohesin domains of scaffolding proteins. Three types of dockerins and their corresponding cohesin have been described in the literature. This alignment models two consecutive dockerin repeats, the functional unit.
14773	gnl|CIT|PRJEB7694_contig000209	NEADNPEN_01767	3348	3578	-	cd14254	11	66	1e-06	39.9	0.99	Type II dockerin repeat domain. Bacterial cohesin domains bind to a complementary protein domain named dockerin, and this interaction is required for the formation of the cellulosome, a cellulose-degrading complex. The cellulosome consists of scaffoldin, a noncatalytic scaffolding polypeptide, that comprises repeating cohesion modules and a single carbohydrate-binding module (CBM). Specific calci…
14774	gnl|CIT|PRJEB7694_contig000209	NEADNPEN_01767	3348	3578	-	cd14256	11	64	4e-06	38.3	0.86	Type I dockerin repeat domain. Bacterial cohesin domains bind to a complementary protein domain named dockerin, and this interaction is required for the formation of the cellulosome, a cellulose-degrading complex. The cellulosome consists of scaffoldin, a noncatalytic scaffolding polypeptide, that comprises repeating cohesion modules and a single carbohydrate-binding module (CBM). Specific calciu…
15057	gnl|CIT|PRJEB7694_contig000220	NEADNPEN_01891	2133	3167	-	PF00963.13	28	73	3.4e-05	23.7	0.333333333333333	Cohesin domain
15058	gnl|CIT|PRJEB7694_contig000220	NEADNPEN_01891	2133	3167	-	cd08547	25	135	2e-05	41.6	0.82	Type II cohesin domain, interaction partner of dockerin. Bacterial cohesin domains bind to a complementary protein domain named dockerin, and this interaction is required for the formation of the cellulosome, a cellulose-degrading complex. The cellulosome consists of scaffoldin, a noncatalytic scaffolding polypeptide, that comprises repeating cohesion modules and a single carbohydrate-binding mod…
16258	gnl|CIT|PRJEB7694_contig000281	NEADNPEN_02608	817	2565	-	COG2866	102	337	2e-11	62.9	0.55	Murein tripeptide amidase MpaA [Cell wall/membrane/envelope biogenesis].
16259	gnl|CIT|PRJEB7694_contig000281	NEADNPEN_02608	817	2565	-	COG3291	360	475	3e-09	55.7	0.37	PKD repeat [Function unknown].
16260	gnl|CIT|PRJEB7694_contig000281	NEADNPEN_02608	817	2565	-	COG3291	369	467	4e-08	52.2	0.33	PKD repeat [Function unknown].
16261	gnl|CIT|PRJEB7694_contig000281	NEADNPEN_02608	817	2565	-	COG3979	267	435	4e-06	44.8	0.86	Chitodextrinase [Carbohydrate transport and metabolism].
16262	gnl|CIT|PRJEB7694_contig000281	NEADNPEN_02608	817	2565	-	PF00246.19	57	343	7.1e-77	258.7	0.985663082437276	Zinc carboxypeptidase
16263	gnl|CIT|PRJEB7694_contig000281	NEADNPEN_02608	817	2565	-	cd00146	363	439	1e-12	62.9	0.96	polycystic kidney disease I (PKD) domain; similar to other cell-surface modules, with an IG-like fold; domain probably functions as a ligand binding site in protein-protein or protein-carbohydrate interactions; a single instance of the repeat is presented here. The domain is also found in microbial collagenases and chitinases.
16264	gnl|CIT|PRJEB7694_contig000281	NEADNPEN_02608	817	2565	-	cd00596	108	335	2e-52	178	0.99	M14 family of metallocarboxypeptidases and related proteins. The M14 family of metallocarboxypeptidases (MCPs), also known as funnelins, are zinc-binding carboxypeptidases (CPs) which hydrolyze single, C-terminal amino acids from polypeptide chains, and have a recognition site for the free C-terminal carboxyl group, which is a key determinant of specificity. Two major subfamilies of the M14 famil…
16265	gnl|CIT|PRJEB7694_contig000281	NEADNPEN_02608	817	2565	-	cd03858	48	261	7e-41	148	0.66	Peptidase M14 carboxypeptidase subfamily N/E-like. Carboxypeptidase (CP) N/E-like subfamily of the M14 family of metallocarboxypeptidases (MCPs). The M14 family are zinc-binding CPs which hydrolyze single, C-terminal amino acids from polypeptide chains, and have a recognition site for the free C-terminal carboxyl group, which is a key determinant of specificity. The N/E subfamily includes eight m…
16266	gnl|CIT|PRJEB7694_contig000281	NEADNPEN_02608	817	2565	-	cd03859	46	345	2e-107	326	0.96	Peptidase M14 Carboxypeptidase T subfamily. Peptidase M14-like domain of carboxypeptidase (CP) T (CPT), CPT belongs to the M14 family of metallocarboxypeptidases (MCPs). The M14 family are zinc-binding CPs which hydrolyze single, C-terminal amino acids from polypeptide chains, and have a recognition site for the free C-terminal carboxyl group, which is a key determinant of specificity. CPT has mo…
16267	gnl|CIT|PRJEB7694_contig000281	NEADNPEN_02608	817	2565	-	cd03860	48	340	3e-105	320	0.95	Peptidase M14 carboxypeptidase subfamily A/B-like. The Peptidase M14 Carboxypeptidase (CP) A/B subfamily is one of two main M14 CP subfamilies defined by sequence and structural homology, the other being the N/E subfamily. CPs hydrolyze single, C-terminal amino acids from polypeptide chains. They have a recognition site for the free C-terminal carboxyl group, which is a key determinant of specifi…
16268	gnl|CIT|PRJEB7694_contig000281	NEADNPEN_02608	817	2565	-	cd03862	89	319	6e-15	72.7	0.76	Peptidase M14-like domain; uncharacterized subfamily. A functionally uncharacterized subgroup of the M14 family of metallocarboxypeptidases (MCPs). The M14 family are zinc-binding carboxypeptidases (CPs) which hydrolyze single, C-terminal amino acids from polypeptide chains, and have a recognition site for the free C-terminal carboxyl group, which is a key determinant of specificity. Two major su…
16269	gnl|CIT|PRJEB7694_contig000281	NEADNPEN_02608	817	2565	-	cd03863	48	314	7e-32	123	0.82	Peptidase M14 carboxypeptidase subfamily N/E-like; Carboxypeptidase D, domain II subgroup. The second carboxypeptidase (CP)-like domain of Carboxypeptidase D (CPD; EC 3.4.17.22), domain II. CPD differs from all other metallocarboxypeptidases in that it contains multiple CP-like domains. CPD belongs to the N/E-like subfamily of the M14 family of metallocarboxypeptidases (MCPs).The M14 family are z…
16270	gnl|CIT|PRJEB7694_contig000281	NEADNPEN_02608	817	2565	-	cd03864	48	255	5e-19	85.7	0.63	Peptidase M14 carboxypeptidase subfamily N/E-like; Carboxypeptidase N subgroup. Peptidase M14 Carboxypeptidase N (CPN, also known as kininase I, creatine kinase conversion factor, plasma carboxypeptidase B, arginine carboxypeptidase, and protaminase; EC 3.4.17.3) is an extracellular glycoprotein synthesized in the liver and released into the blood, where it is present in high concentrations. CPN …
16271	gnl|CIT|PRJEB7694_contig000281	NEADNPEN_02608	817	2565	-	cd03865	48	260	2e-23	99.3	0.63	Peptidase M14 carboxypeptidase subfamily N/E-like; Carboxypeptidase E subgroup. Peptidase M14 Carboxypeptidase (CP) E (CPE, also known as carboxypeptidase H, and enkephalin convertase; EC 3.4.17.10) belongs to the N/E subfamily of the M14 family of metallocarboxypeptidases (MCPs).The M14 family are zinc-binding CPs which hydrolyze single, C-terminal amino acids from polypeptide chains, and have a…
16272	gnl|CIT|PRJEB7694_contig000281	NEADNPEN_02608	817	2565	-	cd03866	48	250	3e-17	80.3	0.61	Peptidase M14 carboxypeptidase subfamily N/E-like; Carboxypeptidase M subgroup. Peptidase M14 Carboxypeptidase (CP) M (CPM) belongs to the N/E subfamily of the M14 family of metallocarboxypeptidases (MCPs).The M14 family are zinc-binding CPs which hydrolyze single, C-terminal amino acids from polypeptide chains, and have a recognition site for the free C-terminal carboxyl group, which is a key de…
16273	gnl|CIT|PRJEB7694_contig000281	NEADNPEN_02608	817	2565	-	cd03867	48	350	4e-26	107	0.89	Peptidase M14 carboxypeptidase subfamily N/E-like; Carboxypeptidase Z subgroup. Peptidase M14-like domain of carboxypeptidase (CP) Z (CPZ), CPZ belongs to the N/E subfamily of the M14 family of metallocarboxypeptidases (MCPs). The M14 family are zinc-binding CPs which hydrolyze single, C-terminal amino acids from polypeptide chains, and have a recognition site for the free C-terminal carboxyl gro…
16274	gnl|CIT|PRJEB7694_contig000281	NEADNPEN_02608	817	2565	-	cd03868	48	269	1e-35	133	0.68	Peptidase M14 carboxypeptidase subfamily N/E-like; Carboxypeptidase D, domain I subgroup. The first carboxypeptidase (CP)-like domain of Carboxypeptidase D (CPD; EC 3.4.17.22), domain I. CPD differs from all other metallocarboxypeptidases in that it contains multiple CP-like domains. CPD belongs to the N/E-like subfamily of the M14 family of metallocarboxypeptidases (MCPs).The M14 family are zinc…
16275	gnl|CIT|PRJEB7694_contig000281	NEADNPEN_02608	817	2565	-	cd03869	48	262	3e-17	80.7	0.62	Peptidase M14 carboxypeptidase subfamily N/E-like; Carboxypeptidase X subgroup. Peptidase M14-like domain of carboxypeptidase (CP)-like protein X (CPX), CPX forms a distinct subgroup of the N/E subfamily of the M14 family of metallocarboxypeptidases (MCPs). The M14 family are zinc-binding CPs which hydrolyze single, C-terminal amino acids from polypeptide chains, and have a recognition site for t…
16276	gnl|CIT|PRJEB7694_contig000281	NEADNPEN_02608	817	2565	-	cd03870	46	350	7e-68	223	0.97	Peptidase M14 carboxypeptidase subfamily A/B-like; Carboxypeptidase A subgroup. Peptidase M14 Carboxypeptidase (CP) A (CPA) belongs to the A/B subfamily of the M14 family of metallocarboxypeptidases (MCPs). The M14 family are zinc-binding CPs which hydrolyze single, C-terminal amino acids from polypeptide chains, and have a recognition site for the free C-terminal carboxyl group, which is a key d…
16277	gnl|CIT|PRJEB7694_contig000281	NEADNPEN_02608	817	2565	-	cd03871	44	348	2e-63	211	0.97	Peptidase M14 carboxypeptidase subfamily A/B-like; Carboxypeptidase B subgroup. Peptidase M14 Carboxypeptidase B (CPB) belongs to the carboxypeptidase A/B subfamily of the M14 family of metallocarboxypeptidases (MCPs). The M14 family are zinc-binding CPs which hydrolyze single, C-terminal amino acids from polypeptide chains, and have a recognition site for the free C-terminal carboxyl group, whic…
16278	gnl|CIT|PRJEB7694_contig000281	NEADNPEN_02608	817	2565	-	cd03872	48	344	4e-47	166	0.95	Peptidase M14 carboxypeptidase subfamily A/B-like; Carboxypeptidase A6 subgroup. Carboxypeptidase (CP) A6 (CPA6, also known as CPAH; EC 3.4.17.1), belongs to the carboxypeptidase A/B subfamily of the M14 family of metallocarboxypeptidases (MCPs). The M14 family are zinc-binding CPs which hydrolyze single, C-terminal amino acids from polypeptide chains, and have a recognition site for the free C-t…
16279	gnl|CIT|PRJEB7694_contig000281	NEADNPEN_02608	817	2565	-	cd06226	65	347	2e-81	258	0.91	Peptidase M14 Carboxypeptidase T-like subfamily. Peptidase M14-like domain of an uncharacterized group of Peptidase M14 Carboxypeptidase (CP) T (CPT)-like proteins. This group belongs to the M14 family of metallocarboxypeptidases (MCPs). The M14 family are zinc-binding CPs which hydrolyze single, C-terminal amino acids from polypeptide chains, and have a recognition site for the free C-terminal c…
16280	gnl|CIT|PRJEB7694_contig000281	NEADNPEN_02608	817	2565	-	cd06227	48	314	2e-34	130	0.9	Peptidase M14-like domain; uncharacterized subfamily. A functionally uncharacterized subgroup of the M14 family of metallocarboxypeptidases (MCPs). The M14 family are zinc-binding carboxypeptidases (CPs) which hydrolyze single, C-terminal amino acids from polypeptide chains, and have a recognition site for the free C-terminal carboxyl group, which is a key determinant of specificity. Two major su…
16281	gnl|CIT|PRJEB7694_contig000281	NEADNPEN_02608	817	2565	-	cd06228	104	313	3e-39	145	0.63	Peptidase M14-like domain; uncharacterized subfamily. A functionally uncharacterized subgroup of the M14 family of metallocarboxypeptidases (MCPs). The M14 family are zinc-binding carboxypeptidases (CPs) which hydrolyze single, C-terminal amino acids from polypeptide chains, and have a recognition site for the free C-terminal carboxyl group, which is a key determinant of specificity. Two major su…
16282	gnl|CIT|PRJEB7694_contig000281	NEADNPEN_02608	817	2565	-	cd06229	86	314	4e-27	108	0.79	Peptidase M14 carboxypeptidase family-like domain of Endopeptidase I. Peptidase M14-like domain of Gamma-D-glutamyl-L-diamino acid endopeptidase 1 (also known as Gamma-D-glutamyl-meso-diaminopimelate peptidase I, and Endopeptidase I (ENP1); EC 3.4.19.11). ENP1 is a member of the M14 family of metallocarboxypeptidases (MCPs). However it has an exceptional type of activity of hydrolyzing the gamma-…
16283	gnl|CIT|PRJEB7694_contig000281	NEADNPEN_02608	817	2565	-	cd06237	151	318	8e-05	42.1	0.52	Peptidase M14-like domain of ATP/GTP binding proteins and cytosolic carboxypeptidases; uncharacterized bacterial subgroup. A bacterial subgroup of the Peptidase M14-like domain of Nna-1 (Nervous system Nuclear protein induced by Axotomy), also known as ATP/GTP binding protein (AGTPBP-1) and cytosolic carboxypeptidase (CCP),-like proteins. The Peptidase M14 family of metallocarboxypeptidases are z…
16284	gnl|CIT|PRJEB7694_contig000281	NEADNPEN_02608	817	2565	-	cd06242	50	190	2e-07	50.5	0.45	Peptidase M14-like domain; uncharacterized subgroup. Peptidase M14-like domain of a functionally uncharacterized subgroup of the M14 family of metallocarboxypeptidases (MCPs). The M14 family are zinc-binding carboxypeptidases (CPs) which hydrolyze single, C-terminal amino acids from polypeptide chains, and have a recognition site for the free C-terminal carboxyl group, which is a key determinant …
16285	gnl|CIT|PRJEB7694_contig000281	NEADNPEN_02608	817	2565	-	cd06245	48	278	9e-28	111	0.73	Peptidase M14 carboxypeptidase subfamily N/E-like; Carboxypeptidase D, domain III subgroup. The third carboxypeptidase (CP)-like domain of Carboxypeptidase D (CPD; EC 3.4.17.22), domain III. CPD differs from all other metallocarboxypeptidases in that it contains multiple CP-like domains. CPD belongs to the N/E-like subfamily of the M14 family of metallocarboxypeptidases (MCPs).The M14 family are …
16286	gnl|CIT|PRJEB7694_contig000281	NEADNPEN_02608	817	2565	-	cd06246	48	345	1e-60	204	0.95	Peptidase M14 carboxypeptidase subfamily A/B-like; Carboxypeptidase B2 subgroup. Peptidase M14 Carboxypeptidase (CP) B2 (CPB2, also known as plasma carboxypeptidase B, carboxypeptidase U, and CPU), belongs to the carboxpeptidase A/B subfamily of the M14 family of metallocarboxypeptidases (MCPs). The M14 family are zinc-binding CPs which hydrolyze single, C-terminal amino acids from polypeptide ch…
16287	gnl|CIT|PRJEB7694_contig000281	NEADNPEN_02608	817	2565	-	cd06247	46	350	7e-55	188	0.97	Peptidase M14 carboxypeptidase subfamily A/B-like; Carboxypeptidase O subgroup. Peptidase M14 carboxypeptidase (CP) O (CPO, also known as metallocarboxypeptidase C; EC 3.4.17.) belongs to the carboxypeptidase A/B subfamily of the M14 family of metallocarboxypeptidases (MCPs). The M14 family are zinc-binding CPs which hydrolyze single, C-terminal amino acids from polypeptide chains, and have a rec…
16288	gnl|CIT|PRJEB7694_contig000281	NEADNPEN_02608	817	2565	-	cd06248	46	348	2e-89	279	0.96	Peptidase M14 carboxypeptidase subfamily A/B-like; uncharacterized subgroup. The Peptidase M14 Carboxypeptidase A/B-like subfamily is one of two main M14 carboxypeptidase subfamilies, defined by sequence and structural homology, the other being N/E. Carboxypeptidases (CPs) hydrolyze single, C-terminal amino acids from polypeptide chains. They have a recognition site for the free C-terminal carbox…
16289	gnl|CIT|PRJEB7694_contig000281	NEADNPEN_02608	817	2565	-	cd06904	108	314	4e-15	72.4	0.89	Peptidase M14-like domain of Escherichia coli Murein Peptide Amidase A and related proteins. Peptidase M14-like domain of Escherichia coli Murein Peptide Amidase A (MpaA) and related proteins. MpaA is a member of the M14 family of metallocarboxypeptidases (MCPs), however it has an exceptional type of activity, it hydrolyzes the gamma-D-glutamyl-meso-diaminopimelic acid (gamma-D-Glu-Dap) bond in m…
16290	gnl|CIT|PRJEB7694_contig000281	NEADNPEN_02608	817	2565	-	cd06905	46	327	9e-32	124	0.73	Peptidase M14-like domain; uncharacterized subfamily. A functionally uncharacterized subgroup of the M14 family of metallocarboxypeptidases (MCPs). The M14 family are zinc-binding carboxypeptidases (CPs) which hydrolyze single, C-terminal amino acids from polypeptide chains, and have a recognition site for the free C-terminal carboxyl group, which is a key determinant of specificity. Two major su…
16291	gnl|CIT|PRJEB7694_contig000281	NEADNPEN_02608	817	2565	-	cd08547	446	556	9e-17	76.3	0.81	Type II cohesin domain, interaction partner of dockerin. Bacterial cohesin domains bind to a complementary protein domain named dockerin, and this interaction is required for the formation of the cellulosome, a cellulose-degrading complex. The cellulosome consists of scaffoldin, a noncatalytic scaffolding polypeptide, that comprises repeating cohesion modules and a single carbohydrate-binding mod…
16292	gnl|CIT|PRJEB7694_contig000281	NEADNPEN_02608	817	2565	-	smart00089	362	439	7e-17	71.7	0.98	Repeats in polycystic kidney disease 1 (PKD1) and other proteins. Polycystic kidney disease 1 protein contains 14 repeats, present elsewhere such as in microbial collagenases.
16293	gnl|CIT|PRJEB7694_contig000281	NEADNPEN_02608	817	2565	-	smart00631	48	338	7e-106	318	0.99	Zn_pept domain.
17798	gnl|CIT|PRJEB7694_contig000358	NEADNPEN_01323	347	1876	-	cd08547	1	105	1e-07	49.3	0.78	Type II cohesin domain, interaction partner of dockerin. Bacterial cohesin domains bind to a complementary protein domain named dockerin, and this interaction is required for the formation of the cellulosome, a cellulose-degrading complex. The cellulosome consists of scaffoldin, a noncatalytic scaffolding polypeptide, that comprises repeating cohesion modules and a single carbohydrate-binding mod…
19351	gnl|CIT|PRJEB7694_contig000560	NEADNPEN_01063	288	1187	-	PF00963.13	58	156	5.1e-07	29.6	0.773049645390071	Cohesin domain
19352	gnl|CIT|PRJEB7694_contig000560	NEADNPEN_01063	288	1187	-	cd08547	55	153	3e-06	43.5	0.73	Type II cohesin domain, interaction partner of dockerin. Bacterial cohesin domains bind to a complementary protein domain named dockerin, and this interaction is required for the formation of the cellulosome, a cellulose-degrading complex. The cellulosome consists of scaffoldin, a noncatalytic scaffolding polypeptide, that comprises repeating cohesion modules and a single carbohydrate-binding mod…
