## Supplementary material for "Comparative genomics reveals electron transfer and syntrophic mechanisms differentiating methanotrophic and methanogenic archaea": S4 Data: ANME-2a_sp._CONS7142G09b1_d.csv.cohesin.csv

	Contig	Feature	Feature.Start.in.Contig	Feature.End.in.Contig	Feature.Direction.in.Contig	Domain.Accession	Domain.Start.in.Feature	Domain.End.in.Feature	E.value	Bit.Score	Domain.Coverage	Domain.Description
12440	Ga0123279_1119	KEMCBELL_01630	1757	2335	+	PF00963.13	38	137	1.6e-09	37.7	0.75886524822695	Cohesin domain
12441	Ga0123279_1119	KEMCBELL_01630	1757	2335	+	TIGR04126	167	188	2.1e-07	28.5	0.785714285714286	PGF_CTERM: PGF-CTERM archaeal protein-sorting signal
12442	Ga0123279_1119	KEMCBELL_01630	1757	2335	+	cd08547	37	158	3e-17	73.2	0.9	Type II cohesin domain, interaction partner of dockerin. Bacterial cohesin domains bind to a complementary protein domain named dockerin, and this interaction is required for the formation of the cellulosome, a cellulose-degrading complex. The cellulosome consists of scaffoldin, a noncatalytic scaffolding polypeptide, that comprises repeating cohesion modules and a single carbohydrate-binding mod…
