## Supplementary material for "Comparative genomics reveals electron transfer and syntrophic mechanisms differentiating methanotrophic and methanogenic archaea": S4 Data: ANME-2b_sp._CONS3730D10UFb2_d.csv.cohesin.csv

	Contig	Feature	Feature.Start.in.Contig	Feature.End.in.Contig	Feature.Direction.in.Contig	Domain.Accession	Domain.Start.in.Feature	Domain.End.in.Feature	E.value	Bit.Score	Domain.Coverage	Domain.Description
3144	Ga0123268_1101	PHEOPIEK_00704	3744	7523	+	PF04886.7	240	269	1.9e-07	30.2	0.833333333333333	PT repeat
3145	Ga0123268_1101	PHEOPIEK_00704	3744	7523	+	PF04886.7	259	293	1.3e-05	24.4	0.972222222222222	PT repeat
3146	Ga0123268_1101	PHEOPIEK_00704	3744	7523	+	cd14254	141	185	6e-06	44.5	0.84	Type II dockerin repeat domain. Bacterial cohesin domains bind to a complementary protein domain named dockerin, and this interaction is required for the formation of the cellulosome, a cellulose-degrading complex. The cellulosome consists of scaffoldin, a noncatalytic scaffolding polypeptide, that comprises repeating cohesion modules and a single carbohydrate-binding module (CBM). Specific calci…
3147	Ga0123268_1101	PHEOPIEK_00704	3744	7523	+	cd14256	142	185	3e-05	42.5	0.78	Type I dockerin repeat domain. Bacterial cohesin domains bind to a complementary protein domain named dockerin, and this interaction is required for the formation of the cellulosome, a cellulose-degrading complex. The cellulosome consists of scaffoldin, a noncatalytic scaffolding polypeptide, that comprises repeating cohesion modules and a single carbohydrate-binding module (CBM). Specific calciu…
