## Supplementary material for "Comparative genomics reveals electron transfer and syntrophic mechanisms differentiating methanotrophic and methanogenic archaea": S4 Data: ANME-2b_sp._CONS3730E01UFb2_d.csv.cohesin.csv

	Contig	Feature	Feature.Start.in.Contig	Feature.End.in.Contig	Feature.Direction.in.Contig	Domain.Accession	Domain.Start.in.Feature	Domain.End.in.Feature	E.value	Bit.Score	Domain.Coverage	Domain.Description
3488	Ga0123269_1038	IJLPOMFG_00540	243	1979	+	COG0747	97	576	2e-106	331	0.86	ABC-type transport system, periplasmic component [Amino acid transport and metabolism].
3489	Ga0123269_1038	IJLPOMFG_00540	243	1979	+	COG4166	119	577	2e-44	164	0.8	ABC-type oligopeptide transport system, periplasmic component [Amino acid transport and metabolism].
3490	Ga0123269_1038	IJLPOMFG_00540	243	1979	+	COG4533	115	552	2e-24	104	0.68	DNA-binding transcriptional regulator SgrR of sgrS sRNA, contains a MarR-type HTH domain and a periplasmic-type solute-binding domain [Transcription].
3491	Ga0123269_1038	IJLPOMFG_00540	243	1979	+	PF00496.17	132	493	3.1e-89	299.3	0.989304812834225	Bacterial extracellular solute-binding proteins, family 5 Middle
3492	Ga0123269_1038	IJLPOMFG_00540	243	1979	+	cd00995	97	561	3e-127	383	0.98	The substrate-binding domain of an ABC-type nickel/oligopeptide-like import system contains the type 2 periplasmic binding fold. This family represents the periplasmic substrate-binding domain of nickel/dipeptide/oligopeptide transport systems, which function in the import of nickel and peptides, and other closely related proteins. The oligopeptide-binding protein OppA is a periplasmic component …
3493	Ga0123269_1038	IJLPOMFG_00540	243	1979	+	cd08489	117	561	2e-91	291	0.9	The substrate-binding component of an ABC-type nickel import system contains the type 2 periplasmic binding fold. This family represents the periplasmic substrate-binding domain of nickel transport system, which functions in the import of nickel and in the control of chemotactic response away from nickel. The ATP-binding cassette (ABC) type nickel transport system is comprised of five subunits Ni…
3494	Ga0123269_1038	IJLPOMFG_00540	243	1979	+	cd08490	90	569	6e-178	513	1	The substrate-binding component of an uncharacterized ABC-type nickel/dipeptide/oligopeptide-like import system contains the type 2 periplasmic binding fold. This CD represents the substrate-binding domain of an uncharacterized ATP-binding cassette (ABC) type nickel/dipeptide/oligopeptide-like transporter. The oligopeptide-binding protein OppA and the dipeptide-binding protein DppA show significa…
3495	Ga0123269_1038	IJLPOMFG_00540	243	1979	+	cd08491	103	547	1e-59	206	0.87	The substrate-binding component of an uncharacterized ABC-type nickel/dipeptide/oligopeptide-like import system contains the type 2 periplasmic binding fold. This CD represents the substrate-binding domain of an uncharacterized ATP-binding cassette (ABC) type nickel/dipeptide/oligopeptide-like transporter. The oligopeptide-binding protein OppA and the dipeptide-binding protein DppA show significa…
3496	Ga0123269_1038	IJLPOMFG_00540	243	1979	+	cd08492	103	560	1e-106	331	0.93	The substrate-binding component of an uncharacterized ABC-type nickel/dipeptide/oligopeptide-like import system contains the type 2 periplasmic binding fold. This CD represents the substrate-binding domain of an uncharacterized ATP-binding cassette (ABC) type nickel/dipeptide/oligopeptide-like transporter. The oligopeptide-binding protein OppA and the dipeptide-binding protein DppA show significa…
3497	Ga0123269_1038	IJLPOMFG_00540	243	1979	+	cd08493	120	561	1e-105	328	0.88	The substrate-binding component of an ABC-type dipeptide import system contains the type 2 periplasmic binding fold. This family represents the substrate-binding domain of an ATP-binding cassette (ABC)-type dipeptide import system. The DppA binds dipeptides and some tripeptides and is involved in chemotaxis toward dipeptides, whereas the OppA binds peptides of a wide range of lengths (2-35 amino …
3498	Ga0123269_1038	IJLPOMFG_00540	243	1979	+	cd08494	91	546	2e-80	261	0.93	The substrate-binding component of an uncharacterized ABC-type nickel/dipeptide/oligopeptide-like import system contains the type 2 periplasmic binding fold. This CD represents the substrate-binding domain of an uncharacterized ATP-binding cassette (ABC) type nickel/dipeptide/oligopeptide-like transporter. The oligopeptide-binding protein OppA and the dipeptide-binding protein DppA show significa…
3499	Ga0123269_1038	IJLPOMFG_00540	243	1979	+	cd08495	94	553	6e-82	266	0.92	The substrate-binding component of an uncharacterized ABC-type nickel/dipeptide/oligopeptide-like import system contains the type 2 periplasmic binding fold. This CD represents the substrate-binding domain of an uncharacterized ATP-binding cassette (ABC) type nickel/dipeptide/oligopeptide-like transporter. The oligopeptide-binding protein OppA and the dipeptide-binding protein DppA show significa…
3500	Ga0123269_1038	IJLPOMFG_00540	243	1979	+	cd08496	104	546	4e-88	281	0.93	The substrate-binding component of an uncharacterized ABC-type nickel/dipeptide/oligopeptide-like import system contains the type 2 periplasmic binding fold. This CD represents the substrate-binding domain of an uncharacterized ATP-binding cassette (ABC) type nickel/dipeptide/oligopeptide-like transporter. The oligopeptide-binding protein OppA and the dipeptide-binding protein DppA show significa…
3501	Ga0123269_1038	IJLPOMFG_00540	243	1979	+	cd08497	127	532	2e-32	128	0.76	The substrate-binding component of an uncharacterized ABC-type nickel/dipeptide/oligopeptide-like import system contains the type 2 periplasmic binding fold. This CD represents the substrate-binding domain of an uncharacterized ATP-binding cassette (ABC) type nickel/dipeptide/oligopeptide-like transporter. The oligopeptide-binding protein OppA and the dipeptide-binding protein DppA show significa…
3502	Ga0123269_1038	IJLPOMFG_00540	243	1979	+	cd08498	122	548	8e-92	292	0.86	The substrate-binding component of an uncharacterized ABC-type nickel/dipeptide/oligopeptide-like import system contains the type 2 periplasmic binding fold. This CD represents the substrate-binding domain of an uncharacterized ATP-binding cassette (ABC) type nickel/dipeptide/oligopeptide-like transporter. The oligopeptide-binding protein OppA and the dipeptide-binding protein DppA show significa…
3503	Ga0123269_1038	IJLPOMFG_00540	243	1979	+	cd08499	117	568	1e-118	361	0.92	The substrate-binding component of an uncharacterized ABC-type peptide import system Ylib contains the type 2 periplasmic binding fold. This family represents the periplasmic substrate-binding component of an uncharacterized ATP-binding cassette (ABC)-type peptide transport system YliB. Although the ligand specificity of Ylib protein is not known, it shares significant sequence similarity to the …
3504	Ga0123269_1038	IJLPOMFG_00540	243	1979	+	cd08500	122	545	3e-44	163	0.81	The substrate-binding component of an uncharacterized ABC-type nickel/dipeptide/oligopeptide-like import system contains the type 2 periplasmic binding fold. This CD represents the substrate-binding domain of an uncharacterized ATP-binding cassette (ABC) type nickel/dipeptide/oligopeptide-like transporter. The oligopeptide-binding protein OppA and the dipeptide-binding protein DppA show significa…
3505	Ga0123269_1038	IJLPOMFG_00540	243	1979	+	cd08501	123	550	2e-38	145	0.86	The substrate-binding domain of mycobacterial lipoprotein Lpqw contains type 2 periplasmic binding fold. LpqW is one of key players in synthesis and transport of the unique components of the mycobacterial cell wall which is a complex structure rich in two related lipoglycans, the phosphatidylinositol mannosides (PIMs) and lipoarabinomannans (LAMs). Lpqw is a highly conserved lipoprotein that tran…
3506	Ga0123269_1038	IJLPOMFG_00540	243	1979	+	cd08502	99	561	2e-64	218	0.91	The substrate-binding component of an uncharacterized ABC-type nickel/dipeptide/oligopeptide-like import system contains the type 2 periplasmic binding fold. This CD represents the substrate-binding domain of an uncharacterized ATP-binding cassette (ABC) type nickel/dipeptide/oligopeptide-like transporter. The oligopeptide-binding protein OppA and the dipeptide-binding protein DppA show significa…
3507	Ga0123269_1038	IJLPOMFG_00540	243	1979	+	cd08503	88	561	1e-87	280	0.98	The substrate-binding component of an uncharacterized ABC-type nickel/dipeptide/oligopeptide-like import system contains the type 2 periplasmic binding fold. This CD represents the substrate-binding domain of an uncharacterized ATP-binding cassette (ABC) type nickel/dipeptide/oligopeptide-like transporter. The oligopeptide-binding protein OppA and the dipeptide-binding protein DppA show significa…
3508	Ga0123269_1038	IJLPOMFG_00540	243	1979	+	cd08504	102	577	1e-68	230	0.89	The substrate-binding component of an ABC-type oligopetide import system contains the type 2 periplasmic binding fold. This family represents the periplasmic substrate-binding component of an ATP-binding cassette (ABC)-type oligopeptide transport system comprised of 5 subunits. The transport system OppABCDEF contains two homologous integral membrane proteins OppB and OppF that form the translocat…
3509	Ga0123269_1038	IJLPOMFG_00540	243	1979	+	cd08505	99	547	2e-26	111	0.81	The substrate-binding component of an uncharacterized ABC-type nickel/dipeptide/oligopeptide-like import system contains the type 2 periplasmic binding fold. This CD represents the substrate-binding domain of an uncharacterized ATP-binding cassette (ABC) type nickel/dipeptide/oligopeptide-like transporter. The oligopeptide-binding protein OppA and the dipeptide-binding protein DppA show significa…
3510	Ga0123269_1038	IJLPOMFG_00540	243	1979	+	cd08506	103	550	5e-54	190	0.88	The substrate-binding domain of an oligopeptide binding protein (OppA2) from the biosynthesis pathway of the beta-lactamase inhibitor clavulanic acid contains the type 2 periplasmic binding fold. Clavulanic acid (CA), a clinically important beta-lactamase inhibitor, is one of a family of clavams produced as secondary metabolites by fermentation of Streptomyces clavuligeru. The biosynthesis of CA …
3511	Ga0123269_1038	IJLPOMFG_00540	243	1979	+	cd08507	103	552	6e-32	126	0.87	The C-terminal solute-binding domain of DNA-binding transcriptional regulator SgrR is related to the ABC-type oligopeptide-binding proteins and contains the type 2 periplasmic-binding fold. A novel family of SgrR transcriptional regulator contains a two-domain structure with an N terminal DNA-binding domain of the winged helix family and a C-terminal solute-binding domain. The C-terminal domain s…
3512	Ga0123269_1038	IJLPOMFG_00540	243	1979	+	cd08508	103	554	2e-53	188	0.91	The substrate-binding component of an uncharacterized ABC-type nickel/dipeptide/oligopeptide-like import system contains the type 2 periplasmic binding fold. This CD represents the substrate-binding domain of an uncharacterized ATP-binding cassette (ABC) type nickel/dipeptide/oligopeptide-like transporter. The oligopeptide-binding protein OppA and the dipeptide-binding protein DppA show significa…
3513	Ga0123269_1038	IJLPOMFG_00540	243	1979	+	cd08509	110	541	7e-65	221	0.85	The substrate binding domain of a cellulose-binding protein from Thermotoga maritima contains the type 2 periplasmic binding fold. This family represents the substrate-binding domain of a cellulose-binding protein from the hyperthermophilic bacterium Thermotoga maritima (TmCBP) and its closest related proteins. TmCBP binds a variety of lengths of beta-1,4-linked glucose oligomers, ranging from tw…
3514	Ga0123269_1038	IJLPOMFG_00540	243	1979	+	cd08510	118	541	4e-47	172	0.78	The substrate binding component of an ABC-type lactococcal OppA-like transport system contains. This family represents the substrate binding domain of an ATP-binding cassette (ABC)-type oligopeptide import system from Lactococcus lactis and other gram-positive bacteria, as well as its closet homologs from gram-negative bacteria. Oligopeptide-binding protein (OppA) from Lactococcus lactis can bind…
3515	Ga0123269_1038	IJLPOMFG_00540	243	1979	+	cd08511	90	568	3e-96	303	0.98	The substrate-binding component of an uncharacterized ABC-type nickel/dipeptide/oligopeptide-like import system contains the type 2 periplasmic binding fold. This family represents the substrate-binding domain of an uncharacterized ATP-binding cassette (ABC) type nickel/dipeptide/oligopeptide-like transporter. The oligopeptide-binding protein OppA and the dipeptide-binding protein DppA show signi…
3516	Ga0123269_1038	IJLPOMFG_00540	243	1979	+	cd08512	94	561	3e-99	311	0.95	The substrate-binding component of an uncharacterized ABC-type nickel/dipeptide/oligopeptide-like import system contains the type 2 periplasmic binding fold. This CD represents the substrate-binding domain of an uncharacterized ATP-binding cassette (ABC) type nickel/dipeptide/oligopeptide-like transporter. The oligopeptide-binding protein OppA and the dipeptide-binding protein DppA show significa…
3517	Ga0123269_1038	IJLPOMFG_00540	243	1979	+	cd08513	122	561	6e-89	284	0.91	The substrate-binding component of ABC-type thermophilic oligopeptide-binding protein Hb8-like import systems, contains the type 2 periplasmic binding fold. This family includes the substrate-binding domain of an ABC-type oligopeptide-binding protein Hb8 from Thermus thermophilius and its closest homologs from other bacteria. The structural topology of this substrate-binding domain is similar to …
3518	Ga0123269_1038	IJLPOMFG_00540	243	1979	+	cd08514	120	546	9e-88	281	0.88	The substrate-binding component of the oligopeptide-binding protein, AppA, from Bacillus subtilis contains the type 2 periplasmic-binding fold. This family represents the substrate-binding domain of the oligopeptide-binding protein, AppA, from Bacillus subtilis and its closest homologs from other bacteria and archaea. Bacillus subtilis has three ABC-type peptide transport systems, a dipeptide-bin…
3519	Ga0123269_1038	IJLPOMFG_00540	243	1979	+	cd08515	103	558	6e-84	270	0.93	The substrate-binding component of an uncharacterized ABC-type nickel/dipeptide/oligopeptide-like import system contains the type 2 periplasmic binding fold. This CD represents the substrate-binding domain of an uncharacterized ATP-binding cassette (ABC) type nickel/dipeptide/oligopeptide-like transporter. The oligopeptide-binding protein OppA and the dipeptide-binding protein DppA show significa…
3520	Ga0123269_1038	IJLPOMFG_00540	243	1979	+	cd08516	120	561	5e-100	312	0.93	The substrate-binding component of an uncharacterized ABC-type nickel/dipeptide/oligopeptide-like import system contains the type 2 periplasmic binding fold. This CD represents the substrate-binding domain of an uncharacterized ATP-binding cassette (ABC) type nickel/dipeptide/oligopeptide-like transporter. The oligopeptide-binding protein OppA and the dipeptide-binding protein DppA show significa…
3521	Ga0123269_1038	IJLPOMFG_00540	243	1979	+	cd08517	120	546	3e-80	261	0.84	The substrate-binding component of an uncharacterized ABC-type nickel/dipeptide/oligopeptide-like import system contains the type 2 periplasmic binding fold. This CD represents the substrate-binding domain of an uncharacterized ATP-binding cassette (ABC) type nickel/dipeptide/oligopeptide-like transporter. The oligopeptide-binding protein OppA and the dipeptide-binding protein DppA show significa…
3522	Ga0123269_1038	IJLPOMFG_00540	243	1979	+	cd08518	100	545	5e-67	225	0.9	The substrate-binding component of an uncharacterized ABC-type nickel/dipeptide/oligopeptide-like import system contains the type 2 periplasmic binding fold. This CD represents the substrate-binding domain of an uncharacterized ATP-binding cassette (ABC) type nickel/dipeptide/oligopeptide-like transporter. The oligopeptide-binding protein OppA and the dipeptide-binding protein DppA show significa…
3523	Ga0123269_1038	IJLPOMFG_00540	243	1979	+	cd08519	103	541	3e-69	231	0.87	The substrate-binding component of an uncharacterized ABC-type nickel/dipeptide/oligopeptide-like import system contains the type 2 periplasmic binding fold. This CD represents the substrate-binding domain of an uncharacterized ATP-binding cassette (ABC) type nickel/dipeptide/oligopeptide-like transporter. The oligopeptide-binding protein OppA and the dipeptide-binding protein DppA show significa…
3524	Ga0123269_1038	IJLPOMFG_00540	243	1979	+	cd08520	114	541	6e-67	225	0.85	The substrate-binding component of an uncharacterized ABC-type nickel/dipeptide/oligopeptide-like import system contains the type 2 periplasmic binding fold. This CD represents the substrate-binding domain of an uncharacterized ATP-binding cassette (ABC) type nickel/dipeptide/oligopeptide-like transporter. The oligopeptide-binding protein OppA and the dipeptide-binding protein DppA show significa…
3525	Ga0123269_1038	IJLPOMFG_00540	243	1979	+	cd14254	31	77	9e-06	42.6	0.88	Type II dockerin repeat domain. Bacterial cohesin domains bind to a complementary protein domain named dockerin, and this interaction is required for the formation of the cellulosome, a cellulose-degrading complex. The cellulosome consists of scaffoldin, a noncatalytic scaffolding polypeptide, that comprises repeating cohesion modules and a single carbohydrate-binding module (CBM). Specific calci…
3526	Ga0123269_1038	IJLPOMFG_00540	243	1979	+	cd14256	30	82	2e-08	50.6	0.93	Type I dockerin repeat domain. Bacterial cohesin domains bind to a complementary protein domain named dockerin, and this interaction is required for the formation of the cellulosome, a cellulose-degrading complex. The cellulosome consists of scaffoldin, a noncatalytic scaffolding polypeptide, that comprises repeating cohesion modules and a single carbohydrate-binding module (CBM). Specific calciu…
5082	Ga0123269_1047	IJLPOMFG_02053	18081	20168	+	COG2002	3	46	2e-08	50.8	0.5	Bifunctional DNA-binding transcriptional regulator of stationary/sporulation/toxin gene expression and antitoxin component of the YhaV-PrlF toxin-antitoxin module [Transcription, Defense mechanisms].
5083	Ga0123269_1047	IJLPOMFG_02053	18081	20168	+	PF13205.1	283	377	3.9e-17	62.7	0.981308411214953	Bacterial Ig-like domain
5084	Ga0123269_1047	IJLPOMFG_02053	18081	20168	+	TIGR01439	8	44	1.8e-12	44.7	0.863636363636364	lp_hng_hel_AbrB: transcriptional regulator, AbrB family
5085	Ga0123269_1047	IJLPOMFG_02053	18081	20168	+	cd08547	387	494	2e-06	45.5	0.8	Type II cohesin domain, interaction partner of dockerin. Bacterial cohesin domains bind to a complementary protein domain named dockerin, and this interaction is required for the formation of the cellulosome, a cellulose-degrading complex. The cellulosome consists of scaffoldin, a noncatalytic scaffolding polypeptide, that comprises repeating cohesion modules and a single carbohydrate-binding mod…
5086	Ga0123269_1047	IJLPOMFG_02053	18081	20168	+	cd14256	624	688	8e-06	42.9	0.99	Type I dockerin repeat domain. Bacterial cohesin domains bind to a complementary protein domain named dockerin, and this interaction is required for the formation of the cellulosome, a cellulose-degrading complex. The cellulosome consists of scaffoldin, a noncatalytic scaffolding polypeptide, that comprises repeating cohesion modules and a single carbohydrate-binding module (CBM). Specific calciu…
5087	Ga0123269_1047	IJLPOMFG_02053	18081	20168	+	smart00966	7	42	2e-11	56	0.8	SpoVT / AbrB like domain. This domain is found in AbrB from Bacillus subtilis. The product of the abrB gene is an ambiactive repressor and activator of the transcription of genes expressed during the transition state between vegetative growth and the onset of stationary phase and sporulation. AbrB is thought to interact directly with the transcription initiation regions of genes under its control…
15311	Ga0123269_1428	IJLPOMFG_00121	3549	4727	+	COG0388	75	234	5e-06	44.8	0.53	Predicted amidohydrolase [General function prediction only].
15312	Ga0123269_1428	IJLPOMFG_00121	3549	4727	+	COG0815	113	197	1e-05	44.3	0.14	Apolipoprotein N-acyltransferase [Cell wall/membrane/envelope biogenesis].
15313	Ga0123269_1428	IJLPOMFG_00121	3549	4727	+	PF00795.17	101	234	7.3e-10	38.4	0.768817204301075	Carbon-nitrogen hydrolase
15314	Ga0123269_1428	IJLPOMFG_00121	3549	4727	+	cd07197	77	234	3e-18	81.2	0.57	Nitrilase superfamily, including nitrile- or amide-hydrolyzing enzymes and amide-condensing enzymes. This superfamily (also known as the C-N hydrolase superfamily) contains hydrolases that break carbon-nitrogen bonds; it includes nitrilases, cyanide dihydratases, aliphatic amidases, N-terminal amidases, beta-ureidopropionases, biotinidases, pantotheinase, N-carbamyl-D-amino acid amidohydrolases, …
15315	Ga0123269_1428	IJLPOMFG_00121	3549	4727	+	cd07571	101	230	1e-06	47.2	0.43	Apolipoprotein N-acyl transferase (class 9 nitrilases). ALP N-acyl transferase (Lnt), is an essential membrane-bound enzyme in gram-negative bacteria, which catalyzes the N-acylation of apolipoproteins, the final step in lipoprotein maturation. This is a reverse amidase (i.e. condensation) reaction. This subgroup belongs to a larger nitrilase superfamily comprised of nitrile- or amide-hydrolyzing…
15316	Ga0123269_1428	IJLPOMFG_00121	3549	4727	+	cd07572	104	232	7e-11	59.7	0.45	Nit1, Nit 2, and related proteins, and the Nit1-like domain of NitFhit (class 10 nitrilases). This subgroup includes mammalian Nit1 and Nit2, the Nit1-like domain of the invertebrate NitFhit, and various uncharacterized bacterial and archaeal Nit-like proteins. Nit1 and Nit2 are candidate tumor suppressor proteins. In NitFhit, the Nit1-like domain is encoded as a fusion protein with the non-homol…
15317	Ga0123269_1428	IJLPOMFG_00121	3549	4727	+	cd07574	75	232	1e-05	43.7	0.52	Uncharacterized subgroup of the nitrilase superfamily; some members of this subgroup have an N-terminal RimI domain (class 12 nitrilases). Some members of this subgroup are implicated in post-translational modification, as they contain an N-terminal GCN5-related N-acetyltransferase (GNAT) protein RimI family domain. The nitrilase superfamily is comprised of nitrile- or amide-hydrolyzing enzymes a…
15318	Ga0123269_1428	IJLPOMFG_00121	3549	4727	+	cd07576	76	232	9e-06	44.5	0.55	Pseudomonas sp. MCI3434 R-amidase and related proteins (putative class 13 nitrilases). Pseudomonas sp. MCI3434 R-amidase hydrolyzes (R,S)-piperazine-2-tert-butylcarboxamide to form (R)-piperazine-2-carboxylic acid. It does so with strict R-stereoselectively. Its preferred substrates are carboxamide compounds which have the amino or imino group connected to their beta- or gamma-carbon. This subgro…
15319	Ga0123269_1428	IJLPOMFG_00121	3549	4727	+	cd07577	76	232	2e-07	49.6	0.54	Pyrococcus horikoshii Ph0642 and related proteins, members of the nitrilase superfamily (putative class 13 nitrilases). Uncharacterized subgroup of the nitrilase superfamily. This superfamily is comprised of nitrile- or amide-hydrolyzing enzymes and amide-condensing enzymes, which depend on a Glu-Lys-Cys catalytic triad. Pyrococcus horikoshii Ph0642 is a hypothetical protein belonging to this sub…
15320	Ga0123269_1428	IJLPOMFG_00121	3549	4727	+	cd07578	101	234	5e-08	51.4	0.49	First nitrilase domain of an uncharacterized subgroup of the nitrilase superfamily (putative class 13 nitrilases). Members of this subgroup have two nitrilase domains. This is the first of those two domains. The nitrilase superfamily is comprised of nitrile- or amide-hydrolyzing enzymes and amide-condensing enzymes, which depend on a Glu-Lys-Cys catalytic triad. This superfamily has been classifi…
15321	Ga0123269_1428	IJLPOMFG_00121	3549	4727	+	cd07579	93	232	1e-05	44.1	0.46	Second nitrilase domain of an uncharacterized subgroup of the nitrilase superfamily (putative class 13 nitrilases). Members of this subgroup have two nitrilase domains. This is the second of those two domains. The nitrilase superfamily is comprised of nitrile- or amide-hydrolyzing enzymes and amide-condensing enzymes, which depend on a Glu-Lys-Cys catalytic triad. This superfamily has been classi…
15322	Ga0123269_1428	IJLPOMFG_00121	3549	4727	+	cd07580	100	232	2e-07	49.7	0.47	Uncharacterized subgroup of the nitrilase superfamily (putative class 13 nitrilases). The nitrilase superfamily is comprised of nitrile- or amide-hydrolyzing enzymes and amide-condensing enzymes, which depend on a Glu-Lys-Cys catalytic triad. This superfamily has been classified in the literature based on global and structure based sequence analysis into thirteen different enzyme classes (referre…
15323	Ga0123269_1428	IJLPOMFG_00121	3549	4727	+	cd07581	105	232	1e-07	49.9	0.47	Uncharacterized subgroup of the nitrilase superfamily (putative class 13 nitrilases). The nitrilase superfamily is comprised of nitrile- or amide-hydrolyzing enzymes and amide-condensing enzymes, which depend on a Glu-Lys-Cys catalytic triad. This superfamily has been classified in the literature based on global and structure based sequence analysis into thirteen different enzyme classes (referre…
15324	Ga0123269_1428	IJLPOMFG_00121	3549	4727	+	cd07583	107	232	3e-10	57.9	0.46	Uncharacterized subgroup of the nitrilase superfamily (putative class 13 nitrilases). The nitrilase superfamily is comprised of nitrile- or amide-hydrolyzing enzymes and amide-condensing enzymes, which depend on a Glu-Lys-Cys catalytic triad. This superfamily has been classified in the literature based on global and structure based sequence analysis into thirteen different enzyme classes (referre…
15325	Ga0123269_1428	IJLPOMFG_00121	3549	4727	+	cd07584	104	232	2e-13	67.8	0.48	Uncharacterized subgroup of the nitrilase superfamily (putative class 13 nitrilases). The nitrilase superfamily is comprised of nitrile- or amide-hydrolyzing enzymes and amide-condensing enzymes, which depend on a Glu-Lys-Cys catalytic triad. This superfamily has been classified in the literature based on global and structure based sequence analysis into thirteen different enzyme classes (referre…
15326	Ga0123269_1428	IJLPOMFG_00121	3549	4727	+	cd07585	101	234	5e-08	51.2	0.48	Uncharacterized subgroup of the nitrilase superfamily (putative class 13 nitrilases). The nitrilase superfamily is comprised of nitrile- or amide-hydrolyzing enzymes and amide-condensing enzymes, which depend on a Glu-Lys-Cys catalytic triad. This superfamily has been classified in the literature based on global and structure based sequence analysis into thirteen different enzyme classes (referre…
15327	Ga0123269_1428	IJLPOMFG_00121	3549	4727	+	cd14256	328	381	2e-06	44.1	0.95	Type I dockerin repeat domain. Bacterial cohesin domains bind to a complementary protein domain named dockerin, and this interaction is required for the formation of the cellulosome, a cellulose-degrading complex. The cellulosome consists of scaffoldin, a noncatalytic scaffolding polypeptide, that comprises repeating cohesion modules and a single carbohydrate-binding module (CBM). Specific calciu…
16381	Ga0123269_1562	IJLPOMFG_00578	350	895	+	PF00963.13	51	151	1.8e-10	40.8	0.687943262411348	Cohesin domain
16382	Ga0123269_1562	IJLPOMFG_00578	350	895	+	cd08547	51	177	1e-07	46.2	0.93	Type II cohesin domain, interaction partner of dockerin. Bacterial cohesin domains bind to a complementary protein domain named dockerin, and this interaction is required for the formation of the cellulosome, a cellulose-degrading complex. The cellulosome consists of scaffoldin, a noncatalytic scaffolding polypeptide, that comprises repeating cohesion modules and a single carbohydrate-binding mod…
16383	Ga0123269_1562	IJLPOMFG_00578	350	895	+	cd08548	50	170	1e-05	40.7	0.89	Type I cohesin domain, interaction partner of dockerin. Bacterial cohesin domains bind to a complementary protein domain named dockerin, and this interaction is required for the formation of the cellulosome, a cellulose-degrading complex. The cellulosome consists of scaffoldin, a noncatalytic scaffolding polypeptide, that comprises repeating cohesion modules and a single carbohydrate-binding modu…
