## Supplementary material for "Comparative genomics reveals electron transfer and syntrophic mechanisms differentiating methanotrophic and methanogenic archaea": S4 Data: ANME-2b_sp._CONS3730F09p3b1_d.csv.cohesin.csv

	Contig	Feature	Feature.Start.in.Contig	Feature.End.in.Contig	Feature.Direction.in.Contig	Domain.Accession	Domain.Start.in.Feature	Domain.End.in.Feature	E.value	Bit.Score	Domain.Coverage	Domain.Description
516	Ga0123308_1004	CBFPCKKN_00587	2054	2683	-	COG0747	103	194	9e-23	93.5	0.17	ABC-type transport system, periplasmic component [Amino acid transport and metabolism].
517	Ga0123308_1004	CBFPCKKN_00587	2054	2683	-	COG4533	120	194	3e-12	62.4	0.14	DNA-binding transcriptional regulator SgrR of sgrS sRNA, contains a MarR-type HTH domain and a periplasmic-type solute-binding domain [Transcription].
518	Ga0123308_1004	CBFPCKKN_00587	2054	2683	-	PF00496.17	132	190	2e-15	56.5	0.163101604278075	Bacterial extracellular solute-binding proteins, family 5 Middle
519	Ga0123308_1004	CBFPCKKN_00587	2054	2683	-	cd00995	103	194	1e-23	95.8	0.2	The substrate-binding domain of an ABC-type nickel/oligopeptide-like import system contains the type 2 periplasmic binding fold. This family represents the periplasmic substrate-binding domain of nickel/dipeptide/oligopeptide transport systems, which function in the import of nickel and peptides, and other closely related proteins. The oligopeptide-binding protein OppA is a periplasmic component …
520	Ga0123308_1004	CBFPCKKN_00587	2054	2683	-	cd08489	104	194	1e-15	73	0.19	The substrate-binding component of an ABC-type nickel import system contains the type 2 periplasmic binding fold. This family represents the periplasmic substrate-binding domain of nickel transport system, which functions in the import of nickel and in the control of chemotactic response away from nickel. The ATP-binding cassette (ABC) type nickel transport system is comprised of five subunits Ni…
521	Ga0123308_1004	CBFPCKKN_00587	2054	2683	-	cd08490	90	186	9e-34	124	0.21	The substrate-binding component of an uncharacterized ABC-type nickel/dipeptide/oligopeptide-like import system contains the type 2 periplasmic binding fold. This CD represents the substrate-binding domain of an uncharacterized ATP-binding cassette (ABC) type nickel/dipeptide/oligopeptide-like transporter. The oligopeptide-binding protein OppA and the dipeptide-binding protein DppA show significa…
522	Ga0123308_1004	CBFPCKKN_00587	2054	2683	-	cd08491	103	179	5e-17	77	0.17	The substrate-binding component of an uncharacterized ABC-type nickel/dipeptide/oligopeptide-like import system contains the type 2 periplasmic binding fold. This CD represents the substrate-binding domain of an uncharacterized ATP-binding cassette (ABC) type nickel/dipeptide/oligopeptide-like transporter. The oligopeptide-binding protein OppA and the dipeptide-binding protein DppA show significa…
523	Ga0123308_1004	CBFPCKKN_00587	2054	2683	-	cd08492	97	194	6e-20	85.4	0.2	The substrate-binding component of an uncharacterized ABC-type nickel/dipeptide/oligopeptide-like import system contains the type 2 periplasmic binding fold. This CD represents the substrate-binding domain of an uncharacterized ATP-binding cassette (ABC) type nickel/dipeptide/oligopeptide-like transporter. The oligopeptide-binding protein OppA and the dipeptide-binding protein DppA show significa…
524	Ga0123308_1004	CBFPCKKN_00587	2054	2683	-	cd08493	120	186	2e-18	80.7	0.14	The substrate-binding component of an ABC-type dipeptide import system contains the type 2 periplasmic binding fold. This family represents the substrate-binding domain of an ATP-binding cassette (ABC)-type dipeptide import system. The DppA binds dipeptides and some tripeptides and is involved in chemotaxis toward dipeptides, whereas the OppA binds peptides of a wide range of lengths (2-35 amino …
525	Ga0123308_1004	CBFPCKKN_00587	2054	2683	-	cd08494	122	194	6e-15	70.7	0.17	The substrate-binding component of an uncharacterized ABC-type nickel/dipeptide/oligopeptide-like import system contains the type 2 periplasmic binding fold. This CD represents the substrate-binding domain of an uncharacterized ATP-binding cassette (ABC) type nickel/dipeptide/oligopeptide-like transporter. The oligopeptide-binding protein OppA and the dipeptide-binding protein DppA show significa…
526	Ga0123308_1004	CBFPCKKN_00587	2054	2683	-	cd08495	94	186	2e-18	81.2	0.19	The substrate-binding component of an uncharacterized ABC-type nickel/dipeptide/oligopeptide-like import system contains the type 2 periplasmic binding fold. This CD represents the substrate-binding domain of an uncharacterized ATP-binding cassette (ABC) type nickel/dipeptide/oligopeptide-like transporter. The oligopeptide-binding protein OppA and the dipeptide-binding protein DppA show significa…
527	Ga0123308_1004	CBFPCKKN_00587	2054	2683	-	cd08496	93	194	2e-19	83.9	0.22	The substrate-binding component of an uncharacterized ABC-type nickel/dipeptide/oligopeptide-like import system contains the type 2 periplasmic binding fold. This CD represents the substrate-binding domain of an uncharacterized ATP-binding cassette (ABC) type nickel/dipeptide/oligopeptide-like transporter. The oligopeptide-binding protein OppA and the dipeptide-binding protein DppA show significa…
528	Ga0123308_1004	CBFPCKKN_00587	2054	2683	-	cd08497	127	194	1e-05	42.9	0.14	The substrate-binding component of an uncharacterized ABC-type nickel/dipeptide/oligopeptide-like import system contains the type 2 periplasmic binding fold. This CD represents the substrate-binding domain of an uncharacterized ATP-binding cassette (ABC) type nickel/dipeptide/oligopeptide-like transporter. The oligopeptide-binding protein OppA and the dipeptide-binding protein DppA show significa…
529	Ga0123308_1004	CBFPCKKN_00587	2054	2683	-	cd08498	102	194	4e-28	108	0.19	The substrate-binding component of an uncharacterized ABC-type nickel/dipeptide/oligopeptide-like import system contains the type 2 periplasmic binding fold. This CD represents the substrate-binding domain of an uncharacterized ATP-binding cassette (ABC) type nickel/dipeptide/oligopeptide-like transporter. The oligopeptide-binding protein OppA and the dipeptide-binding protein DppA show significa…
530	Ga0123308_1004	CBFPCKKN_00587	2054	2683	-	cd08499	103	194	1e-23	96.1	0.2	The substrate-binding component of an uncharacterized ABC-type peptide import system Ylib contains the type 2 periplasmic binding fold. This family represents the periplasmic substrate-binding component of an uncharacterized ATP-binding cassette (ABC)-type peptide transport system YliB. Although the ligand specificity of Ylib protein is not known, it shares significant sequence similarity to the …
531	Ga0123308_1004	CBFPCKKN_00587	2054	2683	-	cd08500	122	182	6e-09	52.6	0.13	The substrate-binding component of an uncharacterized ABC-type nickel/dipeptide/oligopeptide-like import system contains the type 2 periplasmic binding fold. This CD represents the substrate-binding domain of an uncharacterized ATP-binding cassette (ABC) type nickel/dipeptide/oligopeptide-like transporter. The oligopeptide-binding protein OppA and the dipeptide-binding protein DppA show significa…
532	Ga0123308_1004	CBFPCKKN_00587	2054	2683	-	cd08502	103	176	4e-17	76.8	0.16	The substrate-binding component of an uncharacterized ABC-type nickel/dipeptide/oligopeptide-like import system contains the type 2 periplasmic binding fold. This CD represents the substrate-binding domain of an uncharacterized ATP-binding cassette (ABC) type nickel/dipeptide/oligopeptide-like transporter. The oligopeptide-binding protein OppA and the dipeptide-binding protein DppA show significa…
533	Ga0123308_1004	CBFPCKKN_00587	2054	2683	-	cd08503	88	184	8e-22	90.7	0.21	The substrate-binding component of an uncharacterized ABC-type nickel/dipeptide/oligopeptide-like import system contains the type 2 periplasmic binding fold. This CD represents the substrate-binding domain of an uncharacterized ATP-binding cassette (ABC) type nickel/dipeptide/oligopeptide-like transporter. The oligopeptide-binding protein OppA and the dipeptide-binding protein DppA show significa…
534	Ga0123308_1004	CBFPCKKN_00587	2054	2683	-	cd08504	103	179	5e-09	52.9	0.16	The substrate-binding component of an ABC-type oligopetide import system contains the type 2 periplasmic binding fold. This family represents the periplasmic substrate-binding component of an ATP-binding cassette (ABC)-type oligopeptide transport system comprised of 5 subunits. The transport system OppABCDEF contains two homologous integral membrane proteins OppB and OppF that form the translocat…
535	Ga0123308_1004	CBFPCKKN_00587	2054	2683	-	cd08505	103	179	2e-05	42.3	0.15	The substrate-binding component of an uncharacterized ABC-type nickel/dipeptide/oligopeptide-like import system contains the type 2 periplasmic binding fold. This CD represents the substrate-binding domain of an uncharacterized ATP-binding cassette (ABC) type nickel/dipeptide/oligopeptide-like transporter. The oligopeptide-binding protein OppA and the dipeptide-binding protein DppA show significa…
536	Ga0123308_1004	CBFPCKKN_00587	2054	2683	-	cd08506	103	177	3e-13	65.4	0.16	The substrate-binding domain of an oligopeptide binding protein (OppA2) from the biosynthesis pathway of the beta-lactamase inhibitor clavulanic acid contains the type 2 periplasmic binding fold. Clavulanic acid (CA), a clinically important beta-lactamase inhibitor, is one of a family of clavams produced as secondary metabolites by fermentation of Streptomyces clavuligeru. The biosynthesis of CA …
537	Ga0123308_1004	CBFPCKKN_00587	2054	2683	-	cd08507	123	194	1e-14	69.6	0.16	The C-terminal solute-binding domain of DNA-binding transcriptional regulator SgrR is related to the ABC-type oligopeptide-binding proteins and contains the type 2 periplasmic-binding fold. A novel family of SgrR transcriptional regulator contains a two-domain structure with an N terminal DNA-binding domain of the winged helix family and a C-terminal solute-binding domain. The C-terminal domain s…
538	Ga0123308_1004	CBFPCKKN_00587	2054	2683	-	cd08508	103	194	1e-06	45.5	0.2	The substrate-binding component of an uncharacterized ABC-type nickel/dipeptide/oligopeptide-like import system contains the type 2 periplasmic binding fold. This CD represents the substrate-binding domain of an uncharacterized ATP-binding cassette (ABC) type nickel/dipeptide/oligopeptide-like transporter. The oligopeptide-binding protein OppA and the dipeptide-binding protein DppA show significa…
539	Ga0123308_1004	CBFPCKKN_00587	2054	2683	-	cd08509	110	175	4e-12	62.3	0.13	The substrate binding domain of a cellulose-binding protein from Thermotoga maritima contains the type 2 periplasmic binding fold. This family represents the substrate-binding domain of a cellulose-binding protein from the hyperthermophilic bacterium Thermotoga maritima (TmCBP) and its closest related proteins. TmCBP binds a variety of lengths of beta-1,4-linked glucose oligomers, ranging from tw…
540	Ga0123308_1004	CBFPCKKN_00587	2054	2683	-	cd08510	117	175	1e-06	45.7	0.12	The substrate binding component of an ABC-type lactococcal OppA-like transport system contains. This family represents the substrate binding domain of an ATP-binding cassette (ABC)-type oligopeptide import system from Lactococcus lactis and other gram-positive bacteria, as well as its closet homologs from gram-negative bacteria. Oligopeptide-binding protein (OppA) from Lactococcus lactis can bind…
541	Ga0123308_1004	CBFPCKKN_00587	2054	2683	-	cd08511	90	194	3e-21	89.3	0.23	The substrate-binding component of an uncharacterized ABC-type nickel/dipeptide/oligopeptide-like import system contains the type 2 periplasmic binding fold. This family represents the substrate-binding domain of an uncharacterized ATP-binding cassette (ABC) type nickel/dipeptide/oligopeptide-like transporter. The oligopeptide-binding protein OppA and the dipeptide-binding protein DppA show signi…
542	Ga0123308_1004	CBFPCKKN_00587	2054	2683	-	cd08512	94	177	7e-17	76.5	0.18	The substrate-binding component of an uncharacterized ABC-type nickel/dipeptide/oligopeptide-like import system contains the type 2 periplasmic binding fold. This CD represents the substrate-binding domain of an uncharacterized ATP-binding cassette (ABC) type nickel/dipeptide/oligopeptide-like transporter. The oligopeptide-binding protein OppA and the dipeptide-binding protein DppA show significa…
543	Ga0123308_1004	CBFPCKKN_00587	2054	2683	-	cd08513	122	194	2e-12	63.1	0.16	The substrate-binding component of ABC-type thermophilic oligopeptide-binding protein Hb8-like import systems, contains the type 2 periplasmic binding fold. This family includes the substrate-binding domain of an ABC-type oligopeptide-binding protein Hb8 from Thermus thermophilius and its closest homologs from other bacteria. The structural topology of this substrate-binding domain is similar to …
544	Ga0123308_1004	CBFPCKKN_00587	2054	2683	-	cd08514	120	206	2e-11	59.9	0.19	The substrate-binding component of the oligopeptide-binding protein, AppA, from Bacillus subtilis contains the type 2 periplasmic-binding fold. This family represents the substrate-binding domain of the oligopeptide-binding protein, AppA, from Bacillus subtilis and its closest homologs from other bacteria and archaea. Bacillus subtilis has three ABC-type peptide transport systems, a dipeptide-bin…
545	Ga0123308_1004	CBFPCKKN_00587	2054	2683	-	cd08515	103	180	7e-17	76.5	0.17	The substrate-binding component of an uncharacterized ABC-type nickel/dipeptide/oligopeptide-like import system contains the type 2 periplasmic binding fold. This CD represents the substrate-binding domain of an uncharacterized ATP-binding cassette (ABC) type nickel/dipeptide/oligopeptide-like transporter. The oligopeptide-binding protein OppA and the dipeptide-binding protein DppA show significa…
546	Ga0123308_1004	CBFPCKKN_00587	2054	2683	-	cd08516	120	194	3e-19	83.5	0.17	The substrate-binding component of an uncharacterized ABC-type nickel/dipeptide/oligopeptide-like import system contains the type 2 periplasmic binding fold. This CD represents the substrate-binding domain of an uncharacterized ATP-binding cassette (ABC) type nickel/dipeptide/oligopeptide-like transporter. The oligopeptide-binding protein OppA and the dipeptide-binding protein DppA show significa…
547	Ga0123308_1004	CBFPCKKN_00587	2054	2683	-	cd08517	120	194	1e-13	66.8	0.16	The substrate-binding component of an uncharacterized ABC-type nickel/dipeptide/oligopeptide-like import system contains the type 2 periplasmic binding fold. This CD represents the substrate-binding domain of an uncharacterized ATP-binding cassette (ABC) type nickel/dipeptide/oligopeptide-like transporter. The oligopeptide-binding protein OppA and the dipeptide-binding protein DppA show significa…
548	Ga0123308_1004	CBFPCKKN_00587	2054	2683	-	cd08518	94	194	1e-15	72.6	0.21	The substrate-binding component of an uncharacterized ABC-type nickel/dipeptide/oligopeptide-like import system contains the type 2 periplasmic binding fold. This CD represents the substrate-binding domain of an uncharacterized ATP-binding cassette (ABC) type nickel/dipeptide/oligopeptide-like transporter. The oligopeptide-binding protein OppA and the dipeptide-binding protein DppA show significa…
549	Ga0123308_1004	CBFPCKKN_00587	2054	2683	-	cd08519	103	177	2e-18	81.1	0.16	The substrate-binding component of an uncharacterized ABC-type nickel/dipeptide/oligopeptide-like import system contains the type 2 periplasmic binding fold. This CD represents the substrate-binding domain of an uncharacterized ATP-binding cassette (ABC) type nickel/dipeptide/oligopeptide-like transporter. The oligopeptide-binding protein OppA and the dipeptide-binding protein DppA show significa…
550	Ga0123308_1004	CBFPCKKN_00587	2054	2683	-	cd08520	114	175	9e-06	43.1	0.14	The substrate-binding component of an uncharacterized ABC-type nickel/dipeptide/oligopeptide-like import system contains the type 2 periplasmic binding fold. This CD represents the substrate-binding domain of an uncharacterized ATP-binding cassette (ABC) type nickel/dipeptide/oligopeptide-like transporter. The oligopeptide-binding protein OppA and the dipeptide-binding protein DppA show significa…
551	Ga0123308_1004	CBFPCKKN_00587	2054	2683	-	cd14252	31	82	4e-06	41.1	0.92	Dockerin repeat domains and domains resembling dockerin repeats. Dockerins are modules in the cellulosome complex that often anchor catalytic subunits by binding to cohesin domains of scaffolding proteins. Three types of dockerins and their corresponding cohesin have been described in the literature. This alignment models two consecutive dockerin repeats, the functional unit.
552	Ga0123308_1004	CBFPCKKN_00587	2054	2683	-	cd14253	31	76	4e-05	38.6	0.83	Dockerin repeat domain. Dockerins are modules in the cellulosome complex that often anchor catalytic subunits by binding to cohesin domains of scaffolding proteins. Three types of dockerins and their corresponding cohesin have been described in the literature. This alignment models two consecutive dockerin repeats, the functional unit.
553	Ga0123308_1004	CBFPCKKN_00587	2054	2683	-	cd14254	31	79	3e-07	44.5	0.91	Type II dockerin repeat domain. Bacterial cohesin domains bind to a complementary protein domain named dockerin, and this interaction is required for the formation of the cellulosome, a cellulose-degrading complex. The cellulosome consists of scaffoldin, a noncatalytic scaffolding polypeptide, that comprises repeating cohesion modules and a single carbohydrate-binding module (CBM). Specific calci…
554	Ga0123308_1004	CBFPCKKN_00587	2054	2683	-	cd14256	30	82	7e-11	54.1	0.93	Type I dockerin repeat domain. Bacterial cohesin domains bind to a complementary protein domain named dockerin, and this interaction is required for the formation of the cellulosome, a cellulose-degrading complex. The cellulosome consists of scaffoldin, a noncatalytic scaffolding polypeptide, that comprises repeating cohesion modules and a single carbohydrate-binding module (CBM). Specific calciu…
555	Ga0123308_1004	CBFPCKKN_00588	2680	3138	-	PF00963.13	6	77	2.2e-06	27.5	0.560283687943262	Cohesin domain
556	Ga0123308_1004	CBFPCKKN_00588	2680	3138	-	cd08547	7	104	4e-10	52.4	0.73	Type II cohesin domain, interaction partner of dockerin. Bacterial cohesin domains bind to a complementary protein domain named dockerin, and this interaction is required for the formation of the cellulosome, a cellulose-degrading complex. The cellulosome consists of scaffoldin, a noncatalytic scaffolding polypeptide, that comprises repeating cohesion modules and a single carbohydrate-binding mod…
9700	Ga0123308_1063	CBFPCKKN_02069	6654	8738	+	COG2002	3	46	4e-09	53.2	0.5	Bifunctional DNA-binding transcriptional regulator of stationary/sporulation/toxin gene expression and antitoxin component of the YhaV-PrlF toxin-antitoxin module [Transcription, Defense mechanisms].
9701	Ga0123308_1063	CBFPCKKN_02069	6654	8738	+	PF13205.1	282	376	9.4e-18	64.7	0.981308411214953	Bacterial Ig-like domain
9702	Ga0123308_1063	CBFPCKKN_02069	6654	8738	+	TIGR01439	5	44	7.5e-13	46	0.931818181818182	lp_hng_hel_AbrB: transcriptional regulator, AbrB family
9703	Ga0123308_1063	CBFPCKKN_02069	6654	8738	+	cd08547	386	493	2e-06	45.9	0.8	Type II cohesin domain, interaction partner of dockerin. Bacterial cohesin domains bind to a complementary protein domain named dockerin, and this interaction is required for the formation of the cellulosome, a cellulose-degrading complex. The cellulosome consists of scaffoldin, a noncatalytic scaffolding polypeptide, that comprises repeating cohesion modules and a single carbohydrate-binding mod…
9704	Ga0123308_1063	CBFPCKKN_02069	6654	8738	+	cd14256	623	687	8e-06	42.9	0.99	Type I dockerin repeat domain. Bacterial cohesin domains bind to a complementary protein domain named dockerin, and this interaction is required for the formation of the cellulosome, a cellulose-degrading complex. The cellulosome consists of scaffoldin, a noncatalytic scaffolding polypeptide, that comprises repeating cohesion modules and a single carbohydrate-binding module (CBM). Specific calciu…
9705	Ga0123308_1063	CBFPCKKN_02069	6654	8738	+	smart00966	5	42	1e-12	59.1	0.85	SpoVT / AbrB like domain. This domain is found in AbrB from Bacillus subtilis. The product of the abrB gene is an ambiactive repressor and activator of the transcription of genes expressed during the transition state between vegetative growth and the onset of stationary phase and sporulation. AbrB is thought to interact directly with the transcription initiation regions of genes under its control…
15286	Ga0123308_1160	CBFPCKKN_00940	396	932	+	PF05345.7	63	104	5.5e-08	32.7	0.979591836734694	Putative Ig domain
15287	Ga0123308_1160	CBFPCKKN_00940	396	932	+	cd14253	123	174	1e-05	39.3	0.92	Dockerin repeat domain. Dockerins are modules in the cellulosome complex that often anchor catalytic subunits by binding to cohesin domains of scaffolding proteins. Three types of dockerins and their corresponding cohesin have been described in the literature. This alignment models two consecutive dockerin repeats, the functional unit.
15288	Ga0123308_1160	CBFPCKKN_00940	396	932	+	cd14254	122	174	2e-13	60.7	0.99	Type II dockerin repeat domain. Bacterial cohesin domains bind to a complementary protein domain named dockerin, and this interaction is required for the formation of the cellulosome, a cellulose-degrading complex. The cellulosome consists of scaffoldin, a noncatalytic scaffolding polypeptide, that comprises repeating cohesion modules and a single carbohydrate-binding module (CBM). Specific calci…
15289	Ga0123308_1160	CBFPCKKN_00940	396	932	+	cd14255	123	176	4e-05	38.1	0.84	Type III dockerin repeat domain. Bacterial cohesin domains bind to a complementary protein domain named dockerin, and this interaction is required for the formation of the cellulosome, a cellulose-degrading complex. Two specific calcium-dependent interactions between cohesin and dockerin appear to be essential for cellulosome assembly, type I and type II. This subfamily represents the atypical ty…
15290	Ga0123308_1160	CBFPCKKN_00940	396	932	+	cd14256	123	172	2e-09	49.5	0.88	Type I dockerin repeat domain. Bacterial cohesin domains bind to a complementary protein domain named dockerin, and this interaction is required for the formation of the cellulosome, a cellulose-degrading complex. The cellulosome consists of scaffoldin, a noncatalytic scaffolding polypeptide, that comprises repeating cohesion modules and a single carbohydrate-binding module (CBM). Specific calciu…
15291	Ga0123308_1160	CBFPCKKN_00940	396	932	+	smart00736	37	116	2e-12	55.4	0.83	Dystroglycan-type cadherin-like domains. Cadherin-homologous domains present in metazoan dystroglycans and alpha/epsilon sarcoglycans, yeast Axl2p and in a very large protein from magnetotactic bacteria. Likely to bind calcium ions.
16928	Ga0123308_1229	CBFPCKKN_00663	254	958	+	PF06848.6	2	75	7e-23	80.9	0.406593406593407	Disaggregatase related repeat
16929	Ga0123308_1229	CBFPCKKN_00663	254	958	+	cd14254	178	230	5e-13	59.9	0.99	Type II dockerin repeat domain. Bacterial cohesin domains bind to a complementary protein domain named dockerin, and this interaction is required for the formation of the cellulosome, a cellulose-degrading complex. The cellulosome consists of scaffoldin, a noncatalytic scaffolding polypeptide, that comprises repeating cohesion modules and a single carbohydrate-binding module (CBM). Specific calci…
16930	Ga0123308_1229	CBFPCKKN_00663	254	958	+	cd14256	179	222	3e-07	44.8	0.78	Type I dockerin repeat domain. Bacterial cohesin domains bind to a complementary protein domain named dockerin, and this interaction is required for the formation of the cellulosome, a cellulose-degrading complex. The cellulosome consists of scaffoldin, a noncatalytic scaffolding polypeptide, that comprises repeating cohesion modules and a single carbohydrate-binding module (CBM). Specific calciu…
16931	Ga0123308_1229	CBFPCKKN_00663	254	958	+	smart00736	93	172	5e-12	55	0.83	Dystroglycan-type cadherin-like domains. Cadherin-homologous domains present in metazoan dystroglycans and alpha/epsilon sarcoglycans, yeast Axl2p and in a very large protein from magnetotactic bacteria. Likely to bind calcium ions.
