## Supplementary material for "Comparative genomics reveals electron transfer and syntrophic mechanisms differentiating methanotrophic and methanogenic archaea": S4 Data: ANME-2b_sp._HR1_d.csv.cohesin.csv

	Contig	Feature	Feature.Start.in.Contig	Feature.End.in.Contig	Feature.Direction.in.Contig	Domain.Accession	Domain.Start.in.Feature	Domain.End.in.Feature	E.value	Bit.Score	Domain.Coverage	Domain.Description
12455	5133_contig_4595	KGKDIAMO_00406	79	411	+	PF05345.7	2	36	1.2e-06	28.3	0.73469387755102	Putative Ig domain
12456	5133_contig_4595	KGKDIAMO_00406	79	411	+	cd14253	55	106	2e-05	37	0.92	Dockerin repeat domain. Dockerins are modules in the cellulosome complex that often anchor catalytic subunits by binding to cohesin domains of scaffolding proteins. Three types of dockerins and their corresponding cohesin have been described in the literature. This alignment models two consecutive dockerin repeats, the functional unit.
12457	5133_contig_4595	KGKDIAMO_00406	79	411	+	cd14254	54	106	7e-13	57.6	0.99	Type II dockerin repeat domain. Bacterial cohesin domains bind to a complementary protein domain named dockerin, and this interaction is required for the formation of the cellulosome, a cellulose-degrading complex. The cellulosome consists of scaffoldin, a noncatalytic scaffolding polypeptide, that comprises repeating cohesion modules and a single carbohydrate-binding module (CBM). Specific calci…
12458	5133_contig_4595	KGKDIAMO_00406	79	411	+	cd14255	55	108	5e-05	36.2	0.84	Type III dockerin repeat domain. Bacterial cohesin domains bind to a complementary protein domain named dockerin, and this interaction is required for the formation of the cellulosome, a cellulose-degrading complex. Two specific calcium-dependent interactions between cohesin and dockerin appear to be essential for cellulosome assembly, type I and type II. This subfamily represents the atypical ty…
12459	5133_contig_4595	KGKDIAMO_00406	79	411	+	cd14256	55	104	5e-09	47.2	0.88	Type I dockerin repeat domain. Bacterial cohesin domains bind to a complementary protein domain named dockerin, and this interaction is required for the formation of the cellulosome, a cellulose-degrading complex. The cellulosome consists of scaffoldin, a noncatalytic scaffolding polypeptide, that comprises repeating cohesion modules and a single carbohydrate-binding module (CBM). Specific calciu…
12460	5133_contig_4595	KGKDIAMO_00406	79	411	+	smart00736	6	48	7e-06	35.4	0.45	Dystroglycan-type cadherin-like domains. Cadherin-homologous domains present in metazoan dystroglycans and alpha/epsilon sarcoglycans, yeast Axl2p and in a very large protein from magnetotactic bacteria. Likely to bind calcium ions.
