## Supplementary material for "Comparative genomics reveals electron transfer and syntrophic mechanisms differentiating methanotrophic and methanogenic archaea": S4 Data: ANME-2c_sp._AMVER4-21_d.csv.cohesin.csv

	Contig	Feature	Feature.Start.in.Contig	Feature.End.in.Contig	Feature.Direction.in.Contig	Domain.Accession	Domain.Start.in.Feature	Domain.End.in.Feature	E.value	Bit.Score	Domain.Coverage	Domain.Description
1771	KMMCEEHM_15	IEEDILNN_01452	15330	22433	+	COG3420	1199	1437	4e-13	70.6	0.56	Nitrous oxidase accessory protein NosD, contains tandem CASH domains [Inorganic ion transport and metabolism].
1772	KMMCEEHM_15	IEEDILNN_01452	15330	22433	+	PF05048.8	1253	1460	7.8e-30	103.7	0.864406779661017	Periplasmic copper-binding protein (NosD)
1773	KMMCEEHM_15	IEEDILNN_01452	15330	22433	+	TIGR03804	1289	1318	9.3e-05	20	0.681818181818182	para_beta_helix: parallel beta-helix repeat
1774	KMMCEEHM_15	IEEDILNN_01452	15330	22433	+	cd11308	1558	1625	6e-06	45.6	0.87	Peptidase associated domain: C-terminal domain of M14 N/E carboxypeptidase; putative folding, regulation, or interaction domain. This domain is found C-terminal to the M14 carboxypeptidase (CP) N/E subfamily containing zinc-binding enzymes that hydrolyze single C-terminal amino acids from polypeptide chains, and have a recognition site for the free C-terminal carboxyl group, which is a key determ…
1775	KMMCEEHM_15	IEEDILNN_01452	15330	22433	+	cd14256	2306	2359	2e-10	58.3	0.95	Type I dockerin repeat domain. Bacterial cohesin domains bind to a complementary protein domain named dockerin, and this interaction is required for the formation of the cellulosome, a cellulose-degrading complex. The cellulosome consists of scaffoldin, a noncatalytic scaffolding polypeptide, that comprises repeating cohesion modules and a single carbohydrate-binding module (CBM). Specific calciu…
1835	KMMCEEHM_15	IEEDILNN_01462	30250	30738	-	cd14256	89	136	5e-07	42.5	0.85	Type I dockerin repeat domain. Bacterial cohesin domains bind to a complementary protein domain named dockerin, and this interaction is required for the formation of the cellulosome, a cellulose-degrading complex. The cellulosome consists of scaffoldin, a noncatalytic scaffolding polypeptide, that comprises repeating cohesion modules and a single carbohydrate-binding module (CBM). Specific calciu…
5130	KMMCEEHM_27	IEEDILNN_00776	710	982	+	cd14256	32	80	7e-06	37.9	0.86	Type I dockerin repeat domain. Bacterial cohesin domains bind to a complementary protein domain named dockerin, and this interaction is required for the formation of the cellulosome, a cellulose-degrading complex. The cellulosome consists of scaffoldin, a noncatalytic scaffolding polypeptide, that comprises repeating cohesion modules and a single carbohydrate-binding module (CBM). Specific calciu…
5441	KMMCEEHM_29	IEEDILNN_00774	18058	20760	+	COG1404	137	395	1e-16	81.1	0.48	Serine protease, subtilisin family [Posttranslational modification, protein turnover, chaperones].
5442	KMMCEEHM_29	IEEDILNN_00774	18058	20760	+	PF00082.17	247	426	4.1e-15	55.6	0.609929078014184	Subtilase family
5443	KMMCEEHM_29	IEEDILNN_00774	18058	20760	+	cd00306	246	415	4e-20	89.6	0.64	Peptidase domain in the S8 and S53 families. Members of the peptidases S8 (subtilisin and kexin) and S53 (sedolisin) family include endopeptidases and exopeptidases. The S8 family has an Asp/His/Ser catalytic triad similar to that found in trypsin-like proteases, but do not share their three-dimensional structure and are not homologous to trypsin. Serine acts as a nucleophile, aspartate as an ele…
5444	KMMCEEHM_29	IEEDILNN_00774	18058	20760	+	cd04059	240	325	2e-12	66.4	0.28	Peptidase S8 family domain in Protein convertases. Protein convertases, whose members include furins and kexins, are members of the peptidase S8 or Subtilase clan of proteases. They have an Asp/His/Ser catalytic triad that is not homologous to trypsin. Kexins are involved in the activation of peptide hormones, growth factors, and viral proteins. Furin cleaves cell surface vasoactive peptides and …
5445	KMMCEEHM_29	IEEDILNN_00774	18058	20760	+	cd04077	242	339	4e-18	83.3	0.34	Peptidase S8 family domain in ProteinaseK-like proteins. The peptidase S8 or Subtilase clan of proteases have a Asp/His/Ser catalytic triad that is not homologous to trypsin. This CD contains several members of this clan including: PCSK9 (Proprotein convertase subtilisin/kexin type 9), Proteinase_K, Proteinase_T, and other subtilisin-like serine proteases. PCSK9 posttranslationally regulates hepa…
5446	KMMCEEHM_29	IEEDILNN_00774	18058	20760	+	cd04842	238	320	2e-12	66.6	0.28	Peptidase S8 family domain in Kp43 proteases. Kp43 proteases are members of the peptidase S8 or Subtilase clan of proteases. They have an Asp/His/Ser catalytic triad similar to that found in trypsin-like proteases, but do not share their three-dimensional structure (an example of convergent evolution). Kp43 is topologically similar to kexin and furin both of which are proprotein convertases, but …
5447	KMMCEEHM_29	IEEDILNN_00774	18058	20760	+	cd04847	247	299	6e-05	43.4	0.17	Peptidase S8 family domain in Subtilisin-like proteins. This family is a member of the Peptidases S8 or Subtilases serine endo- and exo-peptidase clan. They have an Asp/His/Ser catalytic triad similar to that found in trypsin-like proteases, but do not share their three-dimensional structure and are not homologous to trypsin. The stability of subtilases may be enhanced by calcium, some members ha…
5448	KMMCEEHM_29	IEEDILNN_00774	18058	20760	+	cd04848	242	395	2e-12	65.8	0.56	Peptidase S8 family domain in Autotransporter serine proteases. Autotransporter serine proteases belong to Peptidase S8 or Subtilase family. Subtilases, or subtilisin-like serine proteases, have an Asp/His/Ser catalytic triad similar to that found in trypsin-like proteases, but do not share their three-dimensional structure (an example of convergent evolution). Autotransporters are a superfamily …
5449	KMMCEEHM_29	IEEDILNN_00774	18058	20760	+	cd04852	242	395	7e-13	68	0.46	Peptidase S8 family domain, uncharacterized subfamily 3. This family is a member of the Peptidases S8 or Subtilases serine endo- and exo-peptidase clan. They have an Asp/His/Ser catalytic triad similar to that found in trypsin-like proteases, but do not share their three-dimensional structure and are not homologous to trypsin. The stability of subtilases may be enhanced by calcium, some members h…
5450	KMMCEEHM_29	IEEDILNN_00774	18058	20760	+	cd07473	245	339	3e-15	74.5	0.37	Peptidase S8 family domain in Subtilisin-like proteins. This family is a member of the Peptidases S8 or Subtilases serine endo- and exo-peptidase clan. They have an Asp/His/Ser catalytic triad similar to that found in trypsin-like proteases, but do not share their three-dimensional structure and are not homologous to trypsin. The stability of subtilases may be enhanced by calcium, some members ha…
5451	KMMCEEHM_29	IEEDILNN_00774	18058	20760	+	cd07474	243	339	9e-16	76.6	0.33	Peptidase S8 family domain in Vpr-like proteins. The maturation of the peptide antibiotic (lantibiotic) subtilin in Bacillus subtilis ATCC 6633 includes posttranslational modifications of the propeptide and proteolytic cleavage of the leader peptide. Vpr was identified as one of the proteases, along with WprA, that are capable of processing subtilin. Asp, Ser, His triadPeptidases S8 or Subtilases…
5452	KMMCEEHM_29	IEEDILNN_00774	18058	20760	+	cd07475	248	435	3e-09	57.7	0.5	Peptidase S8 family domain in Streptococcal C5a peptidases. Streptococcal C5a peptidase (SCP), is a highly specific protease and adhesin/invasin. The subtilisin-like protease domain is located at the N-terminus and contains a protease-associated domain inserted into a loop. There are three fibronectin type III (Fn) domains at the C-terminus. SCP binds to integrins with the help of Arg-Gly-Asp mot…
5453	KMMCEEHM_29	IEEDILNN_00774	18058	20760	+	cd07477	245	339	6e-19	86	0.39	Peptidase S8 family domain in Subtilisin proteins. This group is composed of many different subtilisins: Pro-TK-subtilisin, subtilisin Carlsberg, serine protease Pb92 subtilisin, and BPN subtilisins just to name a few. Pro-TK-subtilisin is a serine protease from the hyperthermophilic archaeon Thermococcus kodakaraensis and consists of a signal peptide, a propeptide, and a mature domain. TK-subtil…
5454	KMMCEEHM_29	IEEDILNN_00774	18058	20760	+	cd07478	243	340	1e-12	68.4	0.22	Peptidase S8 family domain in CspA-like proteins. GSP (germination-specific protease) converts the spore peptidoglycan hydrolase (SleC) precursor to an active enzyme during germination of Clostridium perfringens S40 spores. Analysis of an enzyme fraction of GSP showed that it was composed of a gene cluster containing the processed forms of products of cspA, cspB, and cspC which are positioned in …
5455	KMMCEEHM_29	IEEDILNN_00774	18058	20760	+	cd07480	242	339	2e-15	75.9	0.31	Peptidase S8 family domain, uncharacterized subfamily 12. This family is a member of the Peptidases S8 or Subtilases serine endo- and exo-peptidase clan. They have an Asp/His/Ser catalytic triad similar to that found in trypsin-like proteases, but do not share their three-dimensional structure and are not homologous to trypsin. The stability of subtilases may be enhanced by calcium, some members …
5456	KMMCEEHM_29	IEEDILNN_00774	18058	20760	+	cd07481	243	321	1e-08	54.7	0.3	Peptidase S8 family domain in BacillopeptidaseF-like proteins. Bacillus subtilis produces and secretes proteases and other types of exoenzymes at the end of the exponential phase of growth. The ones that make up this group is known as bacillopeptidase F, encoded by bpr, a serine protease with high esterolytic activity which is inhibited by PMSF. Like other members of the peptidases S8 family thes…
5457	KMMCEEHM_29	IEEDILNN_00774	18058	20760	+	cd07482	246	338	2e-06	48.1	0.31	Peptidase S8 family domain in Lantiobiotic (lanthionine-containing antibiotics) specific proteases. Lantiobiotic (lanthionine-containing antibiotics) specific proteases are very similar in structure to serine proteases. Lantibiotics are ribosomally synthesised antimicrobial agents derived from ribosomally synthesised peptides with antimicrobial activities against Gram-positive bacteria. The prote…
5458	KMMCEEHM_29	IEEDILNN_00774	18058	20760	+	cd07484	243	338	3e-17	81.2	0.35	Peptidase S8 family domain in Thermitase-like proteins. Thermitase is a non-specific, trypsin-related serine protease with a very high specific activity. It contains a subtilisin like domain. The tertiary structure of thermitase is similar to that of subtilisin BPN'. It contains a Asp/His/Ser catalytic triad. Members of the peptidases S8 (subtilisin and kexin) and S53 (sedolisin) clan include end…
5459	KMMCEEHM_29	IEEDILNN_00774	18058	20760	+	cd07487	243	339	4e-28	113	0.35	Peptidase S8 family domain, uncharacterized subfamily 1. This family is a member of the Peptidases S8 or Subtilases serine endo- and exo-peptidase clan. They have an Asp/His/Ser catalytic triad similar to that found in trypsin-like proteases, but do not share their three-dimensional structure and are not homologous to trypsin. The stability of subtilases may be enhanced by calcium, some members h…
5460	KMMCEEHM_29	IEEDILNN_00774	18058	20760	+	cd07489	240	337	3e-10	60.3	0.32	Peptidase S8 family domain, uncharacterized subfamily 5. gap in seq This family is a member of the Peptidases S8 or Subtilases serine endo- and exo-peptidase clan. They have an Asp/His/Ser catalytic triad similar to that found in trypsin-like proteases, but do not share their three-dimensional structure and are not homologous to trypsin. The stability of subtilases may be enhanced by calcium, som…
5461	KMMCEEHM_29	IEEDILNN_00774	18058	20760	+	cd07490	246	339	1e-13	69.9	0.35	Peptidase S8 family domain, uncharacterized subfamily 6. This family is a member of the Peptidases S8 or Subtilases serine endo- and exo-peptidase clan. They have an Asp/His/Ser catalytic triad similar to that found in trypsin-like proteases, but do not share their three-dimensional structure and are not homologous to trypsin. The stability of subtilases may be enhanced by calcium, some members h…
5462	KMMCEEHM_29	IEEDILNN_00774	18058	20760	+	cd07492	246	357	1e-06	47.7	0.41	Peptidase S8 family domain, uncharacterized subfamily 8. This family is a member of the Peptidases S8 or Subtilases serine endo- and exo-peptidase clan. They have an Asp/His/Ser catalytic triad similar to that found in trypsin-like proteases, but do not share their three-dimensional structure and are not homologous to trypsin. The stability of subtilases may be enhanced by calcium, some members h…
5463	KMMCEEHM_29	IEEDILNN_00774	18058	20760	+	cd07496	245	395	3e-05	44.6	0.5	Peptidase S8 family domain, uncharacterized subfamily 13. This family is a member of the Peptidases S8 or Subtilases serine endo- and exo-peptidase clan. They have an Asp/His/Ser catalytic triad similar to that found in trypsin-like proteases, but do not share their three-dimensional structure and are not homologous to trypsin. The stability of subtilases may be enhanced by calcium, some members …
5464	KMMCEEHM_29	IEEDILNN_00774	18058	20760	+	cd07497	243	395	7e-06	46.7	0.47	Peptidase S8 family domain, uncharacterized subfamily 14. This family is a member of the Peptidases S8 or Subtilases serine endo- and exo-peptidase clan. They have an Asp/His/Ser catalytic triad similar to that found in trypsin-like proteases, but do not share their three-dimensional structure and are not homologous to trypsin. The stability of subtilases may be enhanced by calcium, some members …
5465	KMMCEEHM_29	IEEDILNN_00774	18058	20760	+	cd07498	246	339	1e-10	60	0.38	Peptidase S8 family domain, uncharacterized subfamily 15. This family is a member of the Peptidases S8 or Subtilases serine endo- and exo-peptidase clan. They have an Asp/His/Ser catalytic triad similar to that found in trypsin-like proteases, but do not share their three-dimensional structure and are not homologous to trypsin. The stability of subtilases may be enhanced by calcium, some members …
5466	KMMCEEHM_29	IEEDILNN_00774	18058	20760	+	cd14256	844	892	2e-05	42.1	0.86	Type I dockerin repeat domain. Bacterial cohesin domains bind to a complementary protein domain named dockerin, and this interaction is required for the formation of the cellulosome, a cellulose-degrading complex. The cellulosome consists of scaffoldin, a noncatalytic scaffolding polypeptide, that comprises repeating cohesion modules and a single carbohydrate-binding module (CBM). Specific calciu…
7304	KMMCEEHM_35	IEEDILNN_00018	14925	15797	-	cd14256	263	290	1e-04	38.3	0.5	Type I dockerin repeat domain. Bacterial cohesin domains bind to a complementary protein domain named dockerin, and this interaction is required for the formation of the cellulosome, a cellulose-degrading complex. The cellulosome consists of scaffoldin, a noncatalytic scaffolding polypeptide, that comprises repeating cohesion modules and a single carbohydrate-binding module (CBM). Specific calciu…
7412	KMMCEEHM_36	IEEDILNN_02012	12745	16947	-	PF00801.15	1240	1308	6.4e-07	29	0.884057971014493	PKD domain
7413	KMMCEEHM_36	IEEDILNN_02012	12745	16947	-	cd00146	1245	1316	2e-06	46.3	0.82	polycystic kidney disease I (PKD) domain; similar to other cell-surface modules, with an IG-like fold; domain probably functions as a ligand binding site in protein-protein or protein-carbohydrate interactions; a single instance of the repeat is presented here. The domain is also found in microbial collagenases and chitinases.
7414	KMMCEEHM_36	IEEDILNN_02012	12745	16947	-	cd14256	1321	1369	7e-06	44.5	0.86	Type I dockerin repeat domain. Bacterial cohesin domains bind to a complementary protein domain named dockerin, and this interaction is required for the formation of the cellulosome, a cellulose-degrading complex. The cellulosome consists of scaffoldin, a noncatalytic scaffolding polypeptide, that comprises repeating cohesion modules and a single carbohydrate-binding module (CBM). Specific calciu…
7415	KMMCEEHM_36	IEEDILNN_02012	12745	16947	-	smart00089	1240	1317	7e-06	40.9	0.88	Repeats in polycystic kidney disease 1 (PKD1) and other proteins. Polycystic kidney disease 1 protein contains 14 repeats, present elsewhere such as in microbial collagenases.
8289	KMMCEEHM_4	IEEDILNN_01744	52371	54896	-	COG0420	200	395	5e-08	52.9	0.47	DNA repair exonuclease SbcCD nuclease subunit [Replication, recombination and repair].
8290	KMMCEEHM_4	IEEDILNN_01744	52371	54896	-	COG1409	198	501	1e-15	75.8	0.82	3',5'-cyclic AMP phosphodiesterase CpdA [Signal transduction mechanisms].
8291	KMMCEEHM_4	IEEDILNN_01744	52371	54896	-	PF00149.23	198	440	3.7e-11	42.7	0.995	Calcineurin-like phosphoesterase
8292	KMMCEEHM_4	IEEDILNN_01744	52371	54896	-	cd00838	201	279	2e-05	43	0.52	metallophosphatase superfamily, metallophosphatase domain. Metallophosphatases (MPPs), also known as metallophosphoesterases, phosphodiesterases (PDEs), binuclear metallophosphoesterases, and dimetal-containing phosphoesterases (DMPs), represent a diverse superfamily of enzymes with a conserved domain containing an active site consisting of two metal ions (usually manganese, iron, or zinc) coordi…
8293	KMMCEEHM_4	IEEDILNN_01744	52371	54896	-	cd00840	200	279	5e-07	48.4	0.4	Mre11 nuclease, N-terminal metallophosphatase domain. Mre11 (also known as SbcD in Escherichia coli) is a subunit of the MRX protein complex. This complex includes: Mre11, Rad50, and Xrs2/Nbs1, and plays a vital role in several nuclear processes including DNA double-strand break repair, telomere length maintenance, cell cycle checkpoint control, and meiotic recombination, in eukaryotes. During do…
8294	KMMCEEHM_4	IEEDILNN_01744	52371	54896	-	cd07385	197	279	7e-07	48.4	0.32	Bacillus subtilis YkuE and related proteins, C-terminal metallophosphatase domain. YkuE is an uncharacterized Bacillus subtilis protein with a C-terminal metallophosphatase domain and an N-terminal twin-arginine (RR) motif. An RR-signal peptide derived from the Bacillus subtilis YkuE protein can direct Tat-dependent secretion of agarase in Streptomyces lividans. This is an indication that YkuE is…
8295	KMMCEEHM_4	IEEDILNN_01744	52371	54896	-	cd07402	200	442	1e-15	75.4	0.77	Enterobacter aerogenes GpdQ and related proteins, metallophosphatase domain. GpdQ (glycerophosphodiesterase Q, also known as Rv0805 in Mycobacterium tuberculosis) is a binuclear metallophosphoesterase from Enterobacter aerogenes that catalyzes the hydrolysis of mono-, di-, and triester substrates, including some organophosphate pesticides and products of the degradation of nerve agents. The GpdQ …
8296	KMMCEEHM_4	IEEDILNN_01744	52371	54896	-	cd14256	777	825	3e-08	50.6	0.86	Type I dockerin repeat domain. Bacterial cohesin domains bind to a complementary protein domain named dockerin, and this interaction is required for the formation of the cellulosome, a cellulose-degrading complex. The cellulosome consists of scaffoldin, a noncatalytic scaffolding polypeptide, that comprises repeating cohesion modules and a single carbohydrate-binding module (CBM). Specific calciu…
8323	KMMCEEHM_4	IEEDILNN_01756	62955	63245	-	PF00404.13	71	86	0.00023	20.7	0.761904761904762	Dockerin type I repeat
8324	KMMCEEHM_4	IEEDILNN_01756	62955	63245	-	cd14256	33	88	3e-09	47.5	0.95	Type I dockerin repeat domain. Bacterial cohesin domains bind to a complementary protein domain named dockerin, and this interaction is required for the formation of the cellulosome, a cellulose-degrading complex. The cellulosome consists of scaffoldin, a noncatalytic scaffolding polypeptide, that comprises repeating cohesion modules and a single carbohydrate-binding module (CBM). Specific calciu…
8988	KMMCEEHM_46	IEEDILNN_00714	96	2411	+	COG5306	388	560	2e-11	64.5	0.26	Uncharacterized protein [Function unknown].
8989	KMMCEEHM_46	IEEDILNN_00714	96	2411	+	PF10102.4	434	510	1.5e-25	89.1	0.855555555555556	Domain of unknown function (DUF2341)
8990	KMMCEEHM_46	IEEDILNN_00714	96	2411	+	cd02549	27	139	6e-10	56.6	0.75	A sub-family of peptidase family C39. Peptidase family C39 mostly contains bacteriocin-processing endopeptidases from bacteria. The cysteine peptidases in family C39 cleave the "double-glycine" leader peptides from the precursors of various bacteriocins (mostly non-lantibiotic). The cleavage is mediated by the transporter as part of the secretion process. Bacteriocins are antibiotic proteins secr…
8991	KMMCEEHM_46	IEEDILNN_00714	96	2411	+	cd14256	709	763	4e-06	44.1	0.95	Type I dockerin repeat domain. Bacterial cohesin domains bind to a complementary protein domain named dockerin, and this interaction is required for the formation of the cellulosome, a cellulose-degrading complex. The cellulosome consists of scaffoldin, a noncatalytic scaffolding polypeptide, that comprises repeating cohesion modules and a single carbohydrate-binding module (CBM). Specific calciu…
9193	KMMCEEHM_5	IEEDILNN_00407	18147	18578	-	COG3420	5	76	3e-07	45.2	0.18	Nitrous oxidase accessory protein NosD, contains tandem CASH domains [Inorganic ion transport and metabolism].
9194	KMMCEEHM_5	IEEDILNN_00407	18147	18578	-	PF05048.8	4	74	6.1e-16	58.2	0.347457627118644	Periplasmic copper-binding protein (NosD)
9195	KMMCEEHM_5	IEEDILNN_00407	18147	18578	-	cd14256	81	135	8e-08	44.5	0.95	Type I dockerin repeat domain. Bacterial cohesin domains bind to a complementary protein domain named dockerin, and this interaction is required for the formation of the cellulosome, a cellulose-degrading complex. The cellulosome consists of scaffoldin, a noncatalytic scaffolding polypeptide, that comprises repeating cohesion modules and a single carbohydrate-binding module (CBM). Specific calciu…
9930	KMMCEEHM_57	IEEDILNN_00305	337	1281	-	COG3420	175	231	3e-05	42.1	0.14	Nitrous oxidase accessory protein NosD, contains tandem CASH domains [Inorganic ion transport and metabolism].
9931	KMMCEEHM_57	IEEDILNN_00305	337	1281	-	PF05048.8	36	250	5.9e-21	74.6	0.758474576271186	Periplasmic copper-binding protein (NosD)
9932	KMMCEEHM_57	IEEDILNN_00305	337	1281	-	TIGR03804	37	55	1.2e-05	22.9	0.431818181818182	para_beta_helix: parallel beta-helix repeat
9933	KMMCEEHM_57	IEEDILNN_00305	337	1281	-	cd14256	258	306	4e-08	48.3	0.86	Type I dockerin repeat domain. Bacterial cohesin domains bind to a complementary protein domain named dockerin, and this interaction is required for the formation of the cellulosome, a cellulose-degrading complex. The cellulosome consists of scaffoldin, a noncatalytic scaffolding polypeptide, that comprises repeating cohesion modules and a single carbohydrate-binding module (CBM). Specific calciu…
10186	KMMCEEHM_6	IEEDILNN_00252	29485	29715	-	cd14256	20	68	2e-07	42.1	0.86	Type I dockerin repeat domain. Bacterial cohesin domains bind to a complementary protein domain named dockerin, and this interaction is required for the formation of the cellulosome, a cellulose-degrading complex. The cellulosome consists of scaffoldin, a noncatalytic scaffolding polypeptide, that comprises repeating cohesion modules and a single carbohydrate-binding module (CBM). Specific calciu…
10192	KMMCEEHM_6	IEEDILNN_00257	31448	33721	-	cd08547	38	145	1e-07	49.3	0.79	Type II cohesin domain, interaction partner of dockerin. Bacterial cohesin domains bind to a complementary protein domain named dockerin, and this interaction is required for the formation of the cellulosome, a cellulose-degrading complex. The cellulosome consists of scaffoldin, a noncatalytic scaffolding polypeptide, that comprises repeating cohesion modules and a single carbohydrate-binding mod…
10193	KMMCEEHM_6	IEEDILNN_00257	31448	33721	-	cd14256	701	749	1e-05	42.5	0.86	Type I dockerin repeat domain. Bacterial cohesin domains bind to a complementary protein domain named dockerin, and this interaction is required for the formation of the cellulosome, a cellulose-degrading complex. The cellulosome consists of scaffoldin, a noncatalytic scaffolding polypeptide, that comprises repeating cohesion modules and a single carbohydrate-binding module (CBM). Specific calciu…
10585	KMMCEEHM_66	IEEDILNN_00513	3666	5921	-	COG1520	139	448	2e-17	82.2	0.75	Outer membrane protein assembly factor BamB, contains PQQ-like beta-propeller repeat [Cell wall/membrane/envelope biogenesis].
10586	KMMCEEHM_66	IEEDILNN_00513	3666	5921	-	PF13517.1	244	304	2.8e-06	27.5	0.983606557377049	Repeat domain in Vibrio, Colwellia, Bradyrhizobium and Shewanella
10587	KMMCEEHM_66	IEEDILNN_00513	3666	5921	-	cd00216	251	380	1e-06	48.8	0.3	PQQ-dependent dehydrogenases and related proteins. This family is composed of dehydrogenases with pyrroloquinoline quinone (PQQ) as a cofactor, such as ethanol, methanol, and membrane-bound glucose dehydrogenases. The alignment model contains an 8-bladed beta-propeller, and the family also includes distantly related proteins which are not enzymatically active and do not bind PQQ.
10588	KMMCEEHM_66	IEEDILNN_00513	3666	5921	-	cd02258	14	105	3e-10	60.4	0.24	Peptidase C25 family N-terminal domain, found in Arg-gingipain (Rgp), Lys-gingipain (Kgp) and related proteins. Peptidase family C25 is a unique class of cysteine proteases, exemplified by gingipain, which is produced by Porphyromonas gingivalis. P. gingivalis is one of the primary gram-negative pathogens that causes periodontitis, a disease that is also associated with other diseases such as dia…
10589	KMMCEEHM_66	IEEDILNN_00513	3666	5921	-	cd10276	201	459	3e-11	63.5	0.64	Beta-barrel assembly machinery (Bam) complex component B and related proteins. BamB (YflG) is a non-essential component of the beta-barrel assembly machinery (Bam), a multi-subunit complex that inserts proteins with beta-barrel topology into the outer membrane. BamB has been found to interact with BamA, which in turn binds and stabilizes pre-folded beta-barrel proteins; it has been suggested that…
10590	KMMCEEHM_66	IEEDILNN_00513	3666	5921	-	cd10318	137	392	1e-08	55.7	0.37	Rhamnogalacturonan lyase of the polysaccharide lyase family 11. The rhamnogalacturonan lyase of the polysaccharide lyase family 11 (RGL11) cleaves glycoside bonds in polygalacturonan as well as RG (rhamnogalacturonan) type-I through a beta-elimination reaction. Functionally characterized members of this family, YesW and YesX from Bacillus subtilis, cleave glycoside bonds between rhamnose and gala…
10591	KMMCEEHM_66	IEEDILNN_00513	3666	5921	-	cd14256	710	750	5e-05	41	0.72	Type I dockerin repeat domain. Bacterial cohesin domains bind to a complementary protein domain named dockerin, and this interaction is required for the formation of the cellulosome, a cellulose-degrading complex. The cellulosome consists of scaffoldin, a noncatalytic scaffolding polypeptide, that comprises repeating cohesion modules and a single carbohydrate-binding module (CBM). Specific calciu…
10670	KMMCEEHM_7	IEEDILNN_01191	2502	3902	-	cd08547	31	148	4e-06	44.3	0.72	Type II cohesin domain, interaction partner of dockerin. Bacterial cohesin domains bind to a complementary protein domain named dockerin, and this interaction is required for the formation of the cellulosome, a cellulose-degrading complex. The cellulosome consists of scaffoldin, a noncatalytic scaffolding polypeptide, that comprises repeating cohesion modules and a single carbohydrate-binding mod…
10671	KMMCEEHM_7	IEEDILNN_01192	3910	4731	-	PF00963.13	55	141	3.6e-07	30.1	0.659574468085106	Cohesin domain
10672	KMMCEEHM_7	IEEDILNN_01192	3910	4731	-	cd08547	43	151	2e-13	63.6	0.78	Type II cohesin domain, interaction partner of dockerin. Bacterial cohesin domains bind to a complementary protein domain named dockerin, and this interaction is required for the formation of the cellulosome, a cellulose-degrading complex. The cellulosome consists of scaffoldin, a noncatalytic scaffolding polypeptide, that comprises repeating cohesion modules and a single carbohydrate-binding mod…
10686	KMMCEEHM_7	IEEDILNN_01195	6901	8640	-	COG0747	94	576	4e-112	346	0.86	ABC-type transport system, periplasmic component [Amino acid transport and metabolism].
10687	KMMCEEHM_7	IEEDILNN_01195	6901	8640	-	COG4166	119	577	1e-40	152	0.8	ABC-type oligopeptide transport system, periplasmic component [Amino acid transport and metabolism].
10688	KMMCEEHM_7	IEEDILNN_01195	6901	8640	-	COG4533	120	395	9e-23	99.3	0.45	DNA-binding transcriptional regulator SgrR of sgrS sRNA, contains a MarR-type HTH domain and a periplasmic-type solute-binding domain [Transcription].
10689	KMMCEEHM_7	IEEDILNN_01195	6901	8640	-	PF00496.17	132	494	4.2e-87	292.4	0.991978609625668	Bacterial extracellular solute-binding proteins, family 5 Middle
10690	KMMCEEHM_7	IEEDILNN_01195	6901	8640	-	cd00995	94	561	6e-128	385	0.98	The substrate-binding domain of an ABC-type nickel/oligopeptide-like import system contains the type 2 periplasmic binding fold. This family represents the periplasmic substrate-binding domain of nickel/dipeptide/oligopeptide transport systems, which function in the import of nickel and peptides, and other closely related proteins. The oligopeptide-binding protein OppA is a periplasmic component …
10691	KMMCEEHM_7	IEEDILNN_01195	6901	8640	-	cd08489	94	562	8e-82	266	0.95	The substrate-binding component of an ABC-type nickel import system contains the type 2 periplasmic binding fold. This family represents the periplasmic substrate-binding domain of nickel transport system, which functions in the import of nickel and in the control of chemotactic response away from nickel. The ATP-binding cassette (ABC) type nickel transport system is comprised of five subunits Ni…
10692	KMMCEEHM_7	IEEDILNN_01195	6901	8640	-	cd08490	90	569	0	532	1	The substrate-binding component of an uncharacterized ABC-type nickel/dipeptide/oligopeptide-like import system contains the type 2 periplasmic binding fold. This CD represents the substrate-binding domain of an uncharacterized ATP-binding cassette (ABC) type nickel/dipeptide/oligopeptide-like transporter. The oligopeptide-binding protein OppA and the dipeptide-binding protein DppA show significa…
10693	KMMCEEHM_7	IEEDILNN_01195	6901	8640	-	cd08491	94	554	4e-63	215	0.88	The substrate-binding component of an uncharacterized ABC-type nickel/dipeptide/oligopeptide-like import system contains the type 2 periplasmic binding fold. This CD represents the substrate-binding domain of an uncharacterized ATP-binding cassette (ABC) type nickel/dipeptide/oligopeptide-like transporter. The oligopeptide-binding protein OppA and the dipeptide-binding protein DppA show significa…
10694	KMMCEEHM_7	IEEDILNN_01195	6901	8640	-	cd08492	89	560	4e-109	337	0.96	The substrate-binding component of an uncharacterized ABC-type nickel/dipeptide/oligopeptide-like import system contains the type 2 periplasmic binding fold. This CD represents the substrate-binding domain of an uncharacterized ATP-binding cassette (ABC) type nickel/dipeptide/oligopeptide-like transporter. The oligopeptide-binding protein OppA and the dipeptide-binding protein DppA show significa…
10695	KMMCEEHM_7	IEEDILNN_01195	6901	8640	-	cd08493	102	561	4e-110	339	0.92	The substrate-binding component of an ABC-type dipeptide import system contains the type 2 periplasmic binding fold. This family represents the substrate-binding domain of an ATP-binding cassette (ABC)-type dipeptide import system. The DppA binds dipeptides and some tripeptides and is involved in chemotaxis toward dipeptides, whereas the OppA binds peptides of a wide range of lengths (2-35 amino …
10696	KMMCEEHM_7	IEEDILNN_01195	6901	8640	-	cd08494	120	561	4e-79	257	0.91	The substrate-binding component of an uncharacterized ABC-type nickel/dipeptide/oligopeptide-like import system contains the type 2 periplasmic binding fold. This CD represents the substrate-binding domain of an uncharacterized ATP-binding cassette (ABC) type nickel/dipeptide/oligopeptide-like transporter. The oligopeptide-binding protein OppA and the dipeptide-binding protein DppA show significa…
10697	KMMCEEHM_7	IEEDILNN_01195	6901	8640	-	cd08495	94	560	1e-93	296	0.94	The substrate-binding component of an uncharacterized ABC-type nickel/dipeptide/oligopeptide-like import system contains the type 2 periplasmic binding fold. This CD represents the substrate-binding domain of an uncharacterized ATP-binding cassette (ABC) type nickel/dipeptide/oligopeptide-like transporter. The oligopeptide-binding protein OppA and the dipeptide-binding protein DppA show significa…
10698	KMMCEEHM_7	IEEDILNN_01195	6901	8640	-	cd08496	104	561	2e-83	269	0.96	The substrate-binding component of an uncharacterized ABC-type nickel/dipeptide/oligopeptide-like import system contains the type 2 periplasmic binding fold. This CD represents the substrate-binding domain of an uncharacterized ATP-binding cassette (ABC) type nickel/dipeptide/oligopeptide-like transporter. The oligopeptide-binding protein OppA and the dipeptide-binding protein DppA show significa…
10699	KMMCEEHM_7	IEEDILNN_01195	6901	8640	-	cd08497	120	522	2e-33	131	0.75	The substrate-binding component of an uncharacterized ABC-type nickel/dipeptide/oligopeptide-like import system contains the type 2 periplasmic binding fold. This CD represents the substrate-binding domain of an uncharacterized ATP-binding cassette (ABC) type nickel/dipeptide/oligopeptide-like transporter. The oligopeptide-binding protein OppA and the dipeptide-binding protein DppA show significa…
10700	KMMCEEHM_7	IEEDILNN_01195	6901	8640	-	cd08498	120	558	3e-100	314	0.89	The substrate-binding component of an uncharacterized ABC-type nickel/dipeptide/oligopeptide-like import system contains the type 2 periplasmic binding fold. This CD represents the substrate-binding domain of an uncharacterized ATP-binding cassette (ABC) type nickel/dipeptide/oligopeptide-like transporter. The oligopeptide-binding protein OppA and the dipeptide-binding protein DppA show significa…
10701	KMMCEEHM_7	IEEDILNN_01195	6901	8640	-	cd08499	103	568	2e-129	389	0.95	The substrate-binding component of an uncharacterized ABC-type peptide import system Ylib contains the type 2 periplasmic binding fold. This family represents the periplasmic substrate-binding component of an uncharacterized ATP-binding cassette (ABC)-type peptide transport system YliB. Although the ligand specificity of Ylib protein is not known, it shares significant sequence similarity to the …
10702	KMMCEEHM_7	IEEDILNN_01195	6901	8640	-	cd08500	120	558	2e-50	180	0.85	The substrate-binding component of an uncharacterized ABC-type nickel/dipeptide/oligopeptide-like import system contains the type 2 periplasmic binding fold. This CD represents the substrate-binding domain of an uncharacterized ATP-binding cassette (ABC) type nickel/dipeptide/oligopeptide-like transporter. The oligopeptide-binding protein OppA and the dipeptide-binding protein DppA show significa…
10703	KMMCEEHM_7	IEEDILNN_01195	6901	8640	-	cd08501	108	561	6e-40	150	0.92	The substrate-binding domain of mycobacterial lipoprotein Lpqw contains type 2 periplasmic binding fold. LpqW is one of key players in synthesis and transport of the unique components of the mycobacterial cell wall which is a complex structure rich in two related lipoglycans, the phosphatidylinositol mannosides (PIMs) and lipoarabinomannans (LAMs). Lpqw is a highly conserved lipoprotein that tran…
10704	KMMCEEHM_7	IEEDILNN_01195	6901	8640	-	cd08502	92	561	4e-70	234	0.94	The substrate-binding component of an uncharacterized ABC-type nickel/dipeptide/oligopeptide-like import system contains the type 2 periplasmic binding fold. This CD represents the substrate-binding domain of an uncharacterized ATP-binding cassette (ABC) type nickel/dipeptide/oligopeptide-like transporter. The oligopeptide-binding protein OppA and the dipeptide-binding protein DppA show significa…
10705	KMMCEEHM_7	IEEDILNN_01195	6901	8640	-	cd08503	86	561	9e-85	272	0.96	The substrate-binding component of an uncharacterized ABC-type nickel/dipeptide/oligopeptide-like import system contains the type 2 periplasmic binding fold. This CD represents the substrate-binding domain of an uncharacterized ATP-binding cassette (ABC) type nickel/dipeptide/oligopeptide-like transporter. The oligopeptide-binding protein OppA and the dipeptide-binding protein DppA show significa…
10706	KMMCEEHM_7	IEEDILNN_01195	6901	8640	-	cd08504	94	577	2e-63	217	0.93	The substrate-binding component of an ABC-type oligopetide import system contains the type 2 periplasmic binding fold. This family represents the periplasmic substrate-binding component of an ATP-binding cassette (ABC)-type oligopeptide transport system comprised of 5 subunits. The transport system OppABCDEF contains two homologous integral membrane proteins OppB and OppF that form the translocat…
10707	KMMCEEHM_7	IEEDILNN_01195	6901	8640	-	cd08505	100	561	1e-29	120	0.83	The substrate-binding component of an uncharacterized ABC-type nickel/dipeptide/oligopeptide-like import system contains the type 2 periplasmic binding fold. This CD represents the substrate-binding domain of an uncharacterized ATP-binding cassette (ABC) type nickel/dipeptide/oligopeptide-like transporter. The oligopeptide-binding protein OppA and the dipeptide-binding protein DppA show significa…
10708	KMMCEEHM_7	IEEDILNN_01195	6901	8640	-	cd08506	94	549	2e-48	174	0.91	The substrate-binding domain of an oligopeptide binding protein (OppA2) from the biosynthesis pathway of the beta-lactamase inhibitor clavulanic acid contains the type 2 periplasmic binding fold. Clavulanic acid (CA), a clinically important beta-lactamase inhibitor, is one of a family of clavams produced as secondary metabolites by fermentation of Streptomyces clavuligeru. The biosynthesis of CA …
10709	KMMCEEHM_7	IEEDILNN_01195	6901	8640	-	cd08507	120	452	1e-26	110	0.64	The C-terminal solute-binding domain of DNA-binding transcriptional regulator SgrR is related to the ABC-type oligopeptide-binding proteins and contains the type 2 periplasmic-binding fold. A novel family of SgrR transcriptional regulator contains a two-domain structure with an N terminal DNA-binding domain of the winged helix family and a C-terminal solute-binding domain. The C-terminal domain s…
10710	KMMCEEHM_7	IEEDILNN_01195	6901	8640	-	cd08508	102	561	3e-60	207	0.93	The substrate-binding component of an uncharacterized ABC-type nickel/dipeptide/oligopeptide-like import system contains the type 2 periplasmic binding fold. This CD represents the substrate-binding domain of an uncharacterized ATP-binding cassette (ABC) type nickel/dipeptide/oligopeptide-like transporter. The oligopeptide-binding protein OppA and the dipeptide-binding protein DppA show significa…
10711	KMMCEEHM_7	IEEDILNN_01195	6901	8640	-	cd08509	95	567	1e-66	226	0.91	The substrate binding domain of a cellulose-binding protein from Thermotoga maritima contains the type 2 periplasmic binding fold. This family represents the substrate-binding domain of a cellulose-binding protein from the hyperthermophilic bacterium Thermotoga maritima (TmCBP) and its closest related proteins. TmCBP binds a variety of lengths of beta-1,4-linked glucose oligomers, ranging from tw…
10712	KMMCEEHM_7	IEEDILNN_01195	6901	8640	-	cd08510	118	561	6e-45	165	0.82	The substrate binding component of an ABC-type lactococcal OppA-like transport system contains. This family represents the substrate binding domain of an ATP-binding cassette (ABC)-type oligopeptide import system from Lactococcus lactis and other gram-positive bacteria, as well as its closet homologs from gram-negative bacteria. Oligopeptide-binding protein (OppA) from Lactococcus lactis can bind…
10713	KMMCEEHM_7	IEEDILNN_01195	6901	8640	-	cd08511	103	568	7e-94	296	0.96	The substrate-binding component of an uncharacterized ABC-type nickel/dipeptide/oligopeptide-like import system contains the type 2 periplasmic binding fold. This family represents the substrate-binding domain of an uncharacterized ATP-binding cassette (ABC) type nickel/dipeptide/oligopeptide-like transporter. The oligopeptide-binding protein OppA and the dipeptide-binding protein DppA show signi…
10714	KMMCEEHM_7	IEEDILNN_01195	6901	8640	-	cd08512	103	561	2e-97	306	0.94	The substrate-binding component of an uncharacterized ABC-type nickel/dipeptide/oligopeptide-like import system contains the type 2 periplasmic binding fold. This CD represents the substrate-binding domain of an uncharacterized ATP-binding cassette (ABC) type nickel/dipeptide/oligopeptide-like transporter. The oligopeptide-binding protein OppA and the dipeptide-binding protein DppA show significa…
10715	KMMCEEHM_7	IEEDILNN_01195	6901	8640	-	cd08513	120	561	4e-85	274	0.91	The substrate-binding component of ABC-type thermophilic oligopeptide-binding protein Hb8-like import systems, contains the type 2 periplasmic binding fold. This family includes the substrate-binding domain of an ABC-type oligopeptide-binding protein Hb8 from Thermus thermophilius and its closest homologs from other bacteria. The structural topology of this substrate-binding domain is similar to …
10716	KMMCEEHM_7	IEEDILNN_01195	6901	8640	-	cd08514	120	564	6e-86	276	0.91	The substrate-binding component of the oligopeptide-binding protein, AppA, from Bacillus subtilis contains the type 2 periplasmic-binding fold. This family represents the substrate-binding domain of the oligopeptide-binding protein, AppA, from Bacillus subtilis and its closest homologs from other bacteria and archaea. Bacillus subtilis has three ABC-type peptide transport systems, a dipeptide-bin…
10717	KMMCEEHM_7	IEEDILNN_01195	6901	8640	-	cd08515	102	558	1e-77	254	0.94	The substrate-binding component of an uncharacterized ABC-type nickel/dipeptide/oligopeptide-like import system contains the type 2 periplasmic binding fold. This CD represents the substrate-binding domain of an uncharacterized ATP-binding cassette (ABC) type nickel/dipeptide/oligopeptide-like transporter. The oligopeptide-binding protein OppA and the dipeptide-binding protein DppA show significa…
10718	KMMCEEHM_7	IEEDILNN_01195	6901	8640	-	cd08516	120	561	2e-101	316	0.93	The substrate-binding component of an uncharacterized ABC-type nickel/dipeptide/oligopeptide-like import system contains the type 2 periplasmic binding fold. This CD represents the substrate-binding domain of an uncharacterized ATP-binding cassette (ABC) type nickel/dipeptide/oligopeptide-like transporter. The oligopeptide-binding protein OppA and the dipeptide-binding protein DppA show significa…
10719	KMMCEEHM_7	IEEDILNN_01195	6901	8640	-	cd08517	89	561	6e-79	258	0.95	The substrate-binding component of an uncharacterized ABC-type nickel/dipeptide/oligopeptide-like import system contains the type 2 periplasmic binding fold. This CD represents the substrate-binding domain of an uncharacterized ATP-binding cassette (ABC) type nickel/dipeptide/oligopeptide-like transporter. The oligopeptide-binding protein OppA and the dipeptide-binding protein DppA show significa…
10720	KMMCEEHM_7	IEEDILNN_01195	6901	8640	-	cd08518	96	558	3e-76	250	0.95	The substrate-binding component of an uncharacterized ABC-type nickel/dipeptide/oligopeptide-like import system contains the type 2 periplasmic binding fold. This CD represents the substrate-binding domain of an uncharacterized ATP-binding cassette (ABC) type nickel/dipeptide/oligopeptide-like transporter. The oligopeptide-binding protein OppA and the dipeptide-binding protein DppA show significa…
10721	KMMCEEHM_7	IEEDILNN_01195	6901	8640	-	cd08519	102	541	2e-63	216	0.89	The substrate-binding component of an uncharacterized ABC-type nickel/dipeptide/oligopeptide-like import system contains the type 2 periplasmic binding fold. This CD represents the substrate-binding domain of an uncharacterized ATP-binding cassette (ABC) type nickel/dipeptide/oligopeptide-like transporter. The oligopeptide-binding protein OppA and the dipeptide-binding protein DppA show significa…
10722	KMMCEEHM_7	IEEDILNN_01195	6901	8640	-	cd08520	114	561	1e-65	222	0.9	The substrate-binding component of an uncharacterized ABC-type nickel/dipeptide/oligopeptide-like import system contains the type 2 periplasmic binding fold. This CD represents the substrate-binding domain of an uncharacterized ATP-binding cassette (ABC) type nickel/dipeptide/oligopeptide-like transporter. The oligopeptide-binding protein OppA and the dipeptide-binding protein DppA show significa…
10723	KMMCEEHM_7	IEEDILNN_01195	6901	8640	-	cd14256	30	82	2e-05	41.4	0.93	Type I dockerin repeat domain. Bacterial cohesin domains bind to a complementary protein domain named dockerin, and this interaction is required for the formation of the cellulosome, a cellulose-degrading complex. The cellulosome consists of scaffoldin, a noncatalytic scaffolding polypeptide, that comprises repeating cohesion modules and a single carbohydrate-binding module (CBM). Specific calciu…
