## Supplementary material for "Comparative genomics reveals electron transfer and syntrophic mechanisms differentiating methanotrophic and methanogenic archaea": S4 Data: ANME-2c_sp._AMVER4-31_d.csv.cohesin.csv

	Contig	Feature	Feature.Start.in.Contig	Feature.End.in.Contig	Feature.Direction.in.Contig	Domain.Accession	Domain.Start.in.Feature	Domain.End.in.Feature	E.value	Bit.Score	Domain.Coverage	Domain.Description
1620	DKPBABLC_13	JMKAEJJP_00104	7499	10222	+	COG3420	561	845	2e-09	57.5	0.62	Nitrous oxidase accessory protein NosD, contains tandem CASH domains [Inorganic ion transport and metabolism].
1621	DKPBABLC_13	JMKAEJJP_00104	7499	10222	+	COG3420	241	446	8e-09	55.6	0.51	Nitrous oxidase accessory protein NosD, contains tandem CASH domains [Inorganic ion transport and metabolism].
1622	DKPBABLC_13	JMKAEJJP_00104	7499	10222	+	COG3420	513	693	6e-07	49.8	0.39	Nitrous oxidase accessory protein NosD, contains tandem CASH domains [Inorganic ion transport and metabolism].
1623	DKPBABLC_13	JMKAEJJP_00104	7499	10222	+	PF05048.8	230	357	4.6e-09	35.7	0.483050847457627	Periplasmic copper-binding protein (NosD)
1624	DKPBABLC_13	JMKAEJJP_00104	7499	10222	+	PF05048.8	351	460	1.8e-16	60	0.466101694915254	Periplasmic copper-binding protein (NosD)
1625	DKPBABLC_13	JMKAEJJP_00104	7499	10222	+	PF05048.8	494	606	2.8e-13	49.5	0.48728813559322	Periplasmic copper-binding protein (NosD)
1626	DKPBABLC_13	JMKAEJJP_00104	7499	10222	+	PF05048.8	623	842	6.1e-43	146.6	0.944915254237288	Periplasmic copper-binding protein (NosD)
1627	DKPBABLC_13	JMKAEJJP_00104	7499	10222	+	TIGR03804	299	341	3.3e-10	37.5	0.977272727272727	para_beta_helix: parallel beta-helix repeat
1628	DKPBABLC_13	JMKAEJJP_00104	7499	10222	+	TIGR03804	382	425	4.2e-09	34	0.977272727272727	para_beta_helix: parallel beta-helix repeat
1629	DKPBABLC_13	JMKAEJJP_00104	7499	10222	+	TIGR03804	427	459	2.7e-05	21.8	0.727272727272727	para_beta_helix: parallel beta-helix repeat
1630	DKPBABLC_13	JMKAEJJP_00104	7499	10222	+	TIGR03804	497	536	5.2e-08	30.5	0.931818181818182	para_beta_helix: parallel beta-helix repeat
1631	DKPBABLC_13	JMKAEJJP_00104	7499	10222	+	TIGR03804	538	582	2.1e-11	41.3	1	para_beta_helix: parallel beta-helix repeat
1632	DKPBABLC_13	JMKAEJJP_00104	7499	10222	+	TIGR03804	652	694	3.2e-07	27.9	0.977272727272727	para_beta_helix: parallel beta-helix repeat
1633	DKPBABLC_13	JMKAEJJP_00104	7499	10222	+	TIGR03804	674	716	1.8e-08	31.9	0.977272727272727	para_beta_helix: parallel beta-helix repeat
1634	DKPBABLC_13	JMKAEJJP_00104	7499	10222	+	TIGR03804	718	762	1.6e-10	38.5	0.977272727272727	para_beta_helix: parallel beta-helix repeat
1635	DKPBABLC_13	JMKAEJJP_00104	7499	10222	+	TIGR03804	745	786	6.5e-06	23.7	0.909090909090909	para_beta_helix: parallel beta-helix repeat
1636	DKPBABLC_13	JMKAEJJP_00104	7499	10222	+	cd14256	850	898	4e-06	44.5	0.86	Type I dockerin repeat domain. Bacterial cohesin domains bind to a complementary protein domain named dockerin, and this interaction is required for the formation of the cellulosome, a cellulose-degrading complex. The cellulosome consists of scaffoldin, a noncatalytic scaffolding polypeptide, that comprises repeating cohesion modules and a single carbohydrate-binding module (CBM). Specific calciu…
2048	DKPBABLC_15	JMKAEJJP_01469	19628	21055	+	PF00963.13	96	180	2.6e-07	30.6	0.645390070921986	Cohesin domain
2049	DKPBABLC_15	JMKAEJJP_01469	19628	21055	+	PF00963.13	229	307	0.00014	21.7	0.602836879432624	Cohesin domain
2050	DKPBABLC_15	JMKAEJJP_01469	19628	21055	+	PF00963.13	358	475	8.4e-07	28.9	0.907801418439716	Cohesin domain
2051	DKPBABLC_15	JMKAEJJP_01469	19628	21055	+	cd08547	346	471	1e-11	60.5	0.92	Type II cohesin domain, interaction partner of dockerin. Bacterial cohesin domains bind to a complementary protein domain named dockerin, and this interaction is required for the formation of the cellulosome, a cellulose-degrading complex. The cellulosome consists of scaffoldin, a noncatalytic scaffolding polypeptide, that comprises repeating cohesion modules and a single carbohydrate-binding mod…
2052	DKPBABLC_15	JMKAEJJP_01469	19628	21055	+	cd08547	215	328	4e-10	56.3	0.84	Type II cohesin domain, interaction partner of dockerin. Bacterial cohesin domains bind to a complementary protein domain named dockerin, and this interaction is required for the formation of the cellulosome, a cellulose-degrading complex. The cellulosome consists of scaffoldin, a noncatalytic scaffolding polypeptide, that comprises repeating cohesion modules and a single carbohydrate-binding mod…
2053	DKPBABLC_15	JMKAEJJP_01469	19628	21055	+	cd08547	85	216	2e-09	53.9	0.96	Type II cohesin domain, interaction partner of dockerin. Bacterial cohesin domains bind to a complementary protein domain named dockerin, and this interaction is required for the formation of the cellulosome, a cellulose-degrading complex. The cellulosome consists of scaffoldin, a noncatalytic scaffolding polypeptide, that comprises repeating cohesion modules and a single carbohydrate-binding mod…
2054	DKPBABLC_15	JMKAEJJP_01469	19628	21055	+	cd08548	348	473	3e-05	41.1	0.91	Type I cohesin domain, interaction partner of dockerin. Bacterial cohesin domains bind to a complementary protein domain named dockerin, and this interaction is required for the formation of the cellulosome, a cellulose-degrading complex. The cellulosome consists of scaffoldin, a noncatalytic scaffolding polypeptide, that comprises repeating cohesion modules and a single carbohydrate-binding modu…
2055	DKPBABLC_15	JMKAEJJP_01469	19628	21055	+	cd08548	114	191	4e-05	41.1	0.58	Type I cohesin domain, interaction partner of dockerin. Bacterial cohesin domains bind to a complementary protein domain named dockerin, and this interaction is required for the formation of the cellulosome, a cellulose-degrading complex. The cellulosome consists of scaffoldin, a noncatalytic scaffolding polypeptide, that comprises repeating cohesion modules and a single carbohydrate-binding modu…
2056	DKPBABLC_15	JMKAEJJP_01469	19628	21055	+	cd14256	30	80	4e-05	40.6	0.9	Type I dockerin repeat domain. Bacterial cohesin domains bind to a complementary protein domain named dockerin, and this interaction is required for the formation of the cellulosome, a cellulose-degrading complex. The cellulosome consists of scaffoldin, a noncatalytic scaffolding polypeptide, that comprises repeating cohesion modules and a single carbohydrate-binding module (CBM). Specific calciu…
2211	DKPBABLC_16	JMKAEJJP_00425	26958	28271	+	COG1520	48	386	5e-24	99	0.8	Outer membrane protein assembly factor BamB, contains PQQ-like beta-propeller repeat [Cell wall/membrane/envelope biogenesis].
2212	DKPBABLC_16	JMKAEJJP_00425	26958	28271	+	COG1520	150	413	5e-22	94.2	0.71	Outer membrane protein assembly factor BamB, contains PQQ-like beta-propeller repeat [Cell wall/membrane/envelope biogenesis].
2213	DKPBABLC_16	JMKAEJJP_00425	26958	28271	+	COG1520	37	342	7e-21	90.7	0.73	Outer membrane protein assembly factor BamB, contains PQQ-like beta-propeller repeat [Cell wall/membrane/envelope biogenesis].
2214	DKPBABLC_16	JMKAEJJP_00425	26958	28271	+	PF13570.1	49	84	8.3e-05	22.7	0.775	PQQ-like domain
2215	DKPBABLC_16	JMKAEJJP_00425	26958	28271	+	PF13570.1	94	136	1.1e-06	28.7	1	PQQ-like domain
2216	DKPBABLC_16	JMKAEJJP_00425	26958	28271	+	PF13570.1	182	228	0.00028	21	1	PQQ-like domain
2217	DKPBABLC_16	JMKAEJJP_00425	26958	28271	+	PF13570.1	267	303	2.6e-05	24.3	0.95	PQQ-like domain
2218	DKPBABLC_16	JMKAEJJP_00425	26958	28271	+	PF13570.1	306	343	2.7e-08	33.8	0.95	PQQ-like domain
2219	DKPBABLC_16	JMKAEJJP_00425	26958	28271	+	PF13570.1	346	381	2.5e-06	27.5	0.9	PQQ-like domain
2220	DKPBABLC_16	JMKAEJJP_00425	26958	28271	+	cd00216	62	362	2e-10	59.9	0.68	PQQ-dependent dehydrogenases and related proteins. This family is composed of dehydrogenases with pyrroloquinoline quinone (PQQ) as a cofactor, such as ethanol, methanol, and membrane-bound glucose dehydrogenases. The alignment model contains an 8-bladed beta-propeller, and the family also includes distantly related proteins which are not enzymatically active and do not bind PQQ.
2221	DKPBABLC_16	JMKAEJJP_00425	26958	28271	+	cd00216	280	401	3e-06	46.8	0.26	PQQ-dependent dehydrogenases and related proteins. This family is composed of dehydrogenases with pyrroloquinoline quinone (PQQ) as a cofactor, such as ethanol, methanol, and membrane-bound glucose dehydrogenases. The alignment model contains an 8-bladed beta-propeller, and the family also includes distantly related proteins which are not enzymatically active and do not bind PQQ.
2222	DKPBABLC_16	JMKAEJJP_00425	26958	28271	+	cd10276	45	383	1e-42	153	0.9	Beta-barrel assembly machinery (Bam) complex component B and related proteins. BamB (YflG) is a non-essential component of the beta-barrel assembly machinery (Bam), a multi-subunit complex that inserts proteins with beta-barrel topology into the outer membrane. BamB has been found to interact with BamA, which in turn binds and stabilizes pre-folded beta-barrel proteins; it has been suggested that…
2223	DKPBABLC_16	JMKAEJJP_00425	26958	28271	+	cd10277	224	351	2e-06	47.7	0.23	Ethanol dehydrogenase, a bacterial quinoprotein (PQQ-dependent type I alcohol dehydrogenase). This bacterial family of homodimeric ethanol dehydrogenases utilize pyrroloquinoline quinone (PQQ) as a cofactor. It represents proteins whose expression may be induced by ethanol, and which are similar to quinoprotein methanol dehydrogenases, but have higher specificities for ethanol and other primary a…
2224	DKPBABLC_16	JMKAEJJP_00425	26958	28271	+	cd10279	205	350	6e-05	42.6	0.22	PQQ_like domain of the quinohemoprotein alcohol dehydrogenase (type II). This family of monomeric and soluble type II alcohol dehydrogenases utilizes pyrroloquinoline quinone (PQQ) as a cofactor and is related to ethanol, methanol, and membrane-bound glucose dehydrogenases. The alignment model contains an 8-bladed beta-propeller.
2225	DKPBABLC_16	JMKAEJJP_00425	26958	28271	+	cd14256	388	428	7e-05	39.4	0.72	Type I dockerin repeat domain. Bacterial cohesin domains bind to a complementary protein domain named dockerin, and this interaction is required for the formation of the cellulosome, a cellulose-degrading complex. The cellulosome consists of scaffoldin, a noncatalytic scaffolding polypeptide, that comprises repeating cohesion modules and a single carbohydrate-binding module (CBM). Specific calciu…
2918	DKPBABLC_2	JMKAEJJP_00318	4065	6548	+	PF11369.3	135	820	7.8e-238	790.9	0.998415213946117	Protein of unknown function (DUF3160)
2919	DKPBABLC_2	JMKAEJJP_00318	4065	6548	+	cd14256	29	80	7e-09	52.5	0.92	Type I dockerin repeat domain. Bacterial cohesin domains bind to a complementary protein domain named dockerin, and this interaction is required for the formation of the cellulosome, a cellulose-degrading complex. The cellulosome consists of scaffoldin, a noncatalytic scaffolding polypeptide, that comprises repeating cohesion modules and a single carbohydrate-binding module (CBM). Specific calciu…
3533	DKPBABLC_22	JMKAEJJP_00162	11951	12763	+	PF00963.13	43	132	1.1e-09	38.3	0.687943262411348	Cohesin domain
3534	DKPBABLC_22	JMKAEJJP_00162	11951	12763	+	cd08547	31	176	6e-16	70.9	0.92	Type II cohesin domain, interaction partner of dockerin. Bacterial cohesin domains bind to a complementary protein domain named dockerin, and this interaction is required for the formation of the cellulosome, a cellulose-degrading complex. The cellulosome consists of scaffoldin, a noncatalytic scaffolding polypeptide, that comprises repeating cohesion modules and a single carbohydrate-binding mod…
3535	DKPBABLC_22	JMKAEJJP_00162	11951	12763	+	cd08548	43	137	4e-05	40	0.71	Type I cohesin domain, interaction partner of dockerin. Bacterial cohesin domains bind to a complementary protein domain named dockerin, and this interaction is required for the formation of the cellulosome, a cellulose-degrading complex. The cellulosome consists of scaffoldin, a noncatalytic scaffolding polypeptide, that comprises repeating cohesion modules and a single carbohydrate-binding modu…
3536	DKPBABLC_22	JMKAEJJP_00163	12784	14121	+	PF00963.13	26	129	3.1e-09	36.8	0.737588652482269	Cohesin domain
3537	DKPBABLC_22	JMKAEJJP_00163	12784	14121	+	cd08547	23	168	1e-10	57.8	0.95	Type II cohesin domain, interaction partner of dockerin. Bacterial cohesin domains bind to a complementary protein domain named dockerin, and this interaction is required for the formation of the cellulosome, a cellulose-degrading complex. The cellulosome consists of scaffoldin, a noncatalytic scaffolding polypeptide, that comprises repeating cohesion modules and a single carbohydrate-binding mod…
3542	DKPBABLC_22	JMKAEJJP_00168	16408	17526	-	COG3420	87	286	9e-12	62.9	0.45	Nitrous oxidase accessory protein NosD, contains tandem CASH domains [Inorganic ion transport and metabolism].
3543	DKPBABLC_22	JMKAEJJP_00168	16408	17526	-	PF05048.8	50	302	1.8e-25	89.5	0.978813559322034	Periplasmic copper-binding protein (NosD)
3544	DKPBABLC_22	JMKAEJJP_00168	16408	17526	-	TIGR03804	153	189	1e-06	26.3	0.840909090909091	para_beta_helix: parallel beta-helix repeat
3545	DKPBABLC_22	JMKAEJJP_00168	16408	17526	-	cd14256	312	364	3e-08	49.1	0.93	Type I dockerin repeat domain. Bacterial cohesin domains bind to a complementary protein domain named dockerin, and this interaction is required for the formation of the cellulosome, a cellulose-degrading complex. The cellulosome consists of scaffoldin, a noncatalytic scaffolding polypeptide, that comprises repeating cohesion modules and a single carbohydrate-binding module (CBM). Specific calciu…
4178	DKPBABLC_27	JMKAEJJP_00238	286	537	+	cd14256	21	75	4e-06	38.7	0.93	Type I dockerin repeat domain. Bacterial cohesin domains bind to a complementary protein domain named dockerin, and this interaction is required for the formation of the cellulosome, a cellulose-degrading complex. The cellulosome consists of scaffoldin, a noncatalytic scaffolding polypeptide, that comprises repeating cohesion modules and a single carbohydrate-binding module (CBM). Specific calciu…
5058	DKPBABLC_31	JMKAEJJP_01376	3510	5288	-	PF00404.13	567	582	3.8e-05	23.1	0.761904761904762	Dockerin type I repeat
5059	DKPBABLC_31	JMKAEJJP_01376	3510	5288	-	cd14256	537	584	1e-07	48.3	0.85	Type I dockerin repeat domain. Bacterial cohesin domains bind to a complementary protein domain named dockerin, and this interaction is required for the formation of the cellulosome, a cellulose-degrading complex. The cellulosome consists of scaffoldin, a noncatalytic scaffolding polypeptide, that comprises repeating cohesion modules and a single carbohydrate-binding module (CBM). Specific calciu…
6070	DKPBABLC_37	JMKAEJJP_01272	2484	2759	-	cd14256	52	90	6e-07	41	0.69	Type I dockerin repeat domain. Bacterial cohesin domains bind to a complementary protein domain named dockerin, and this interaction is required for the formation of the cellulosome, a cellulose-degrading complex. The cellulosome consists of scaffoldin, a noncatalytic scaffolding polypeptide, that comprises repeating cohesion modules and a single carbohydrate-binding module (CBM). Specific calciu…
6889	DKPBABLC_4	JMKAEJJP_01647	36960	38339	+	COG3420	101	378	1e-08	53.7	0.62	Nitrous oxidase accessory protein NosD, contains tandem CASH domains [Inorganic ion transport and metabolism].
6890	DKPBABLC_4	JMKAEJJP_01647	36960	38339	+	PF05048.8	95	230	2.4e-07	30.1	0.521186440677966	Periplasmic copper-binding protein (NosD)
6891	DKPBABLC_4	JMKAEJJP_01647	36960	38339	+	PF05048.8	194	393	4.7e-31	107.7	0.796610169491525	Periplasmic copper-binding protein (NosD)
6892	DKPBABLC_4	JMKAEJJP_01647	36960	38339	+	TIGR03804	271	306	3.7e-06	24.5	0.795454545454545	para_beta_helix: parallel beta-helix repeat
6893	DKPBABLC_4	JMKAEJJP_01647	36960	38339	+	TIGR03804	285	326	1.3e-09	35.5	0.954545454545455	para_beta_helix: parallel beta-helix repeat
6894	DKPBABLC_4	JMKAEJJP_01647	36960	38339	+	cd14256	398	451	2e-08	49.8	0.95	Type I dockerin repeat domain. Bacterial cohesin domains bind to a complementary protein domain named dockerin, and this interaction is required for the formation of the cellulosome, a cellulose-degrading complex. The cellulosome consists of scaffoldin, a noncatalytic scaffolding polypeptide, that comprises repeating cohesion modules and a single carbohydrate-binding module (CBM). Specific calciu…
7307	DKPBABLC_40	JMKAEJJP_01438	12201	13055	+	cd14256	50	97	1e-08	49.5	0.85	Type I dockerin repeat domain. Bacterial cohesin domains bind to a complementary protein domain named dockerin, and this interaction is required for the formation of the cellulosome, a cellulose-degrading complex. The cellulosome consists of scaffoldin, a noncatalytic scaffolding polypeptide, that comprises repeating cohesion modules and a single carbohydrate-binding module (CBM). Specific calciu…
7309	DKPBABLC_41	JMKAEJJP_00508	501	4799	-	COG1404	13	230	5e-09	57.3	0.42	Serine protease, subtilisin family [Posttranslational modification, protein turnover, chaperones].
7310	DKPBABLC_41	JMKAEJJP_00508	501	4799	-	COG1470	541	605	9e-06	47.1	0.13	Uncharacterized membrane protein [Function unknown].
7311	DKPBABLC_41	JMKAEJJP_00508	501	4799	-	PF00082.17	25	158	5.7e-29	101.1	0.457446808510638	Subtilase family
7312	DKPBABLC_41	JMKAEJJP_00508	501	4799	-	cd00306	24	130	4e-12	65.7	0.4	Peptidase domain in the S8 and S53 families. Members of the peptidases S8 (subtilisin and kexin) and S53 (sedolisin) family include endopeptidases and exopeptidases. The S8 family has an Asp/His/Ser catalytic triad similar to that found in trypsin-like proteases, but do not share their three-dimensional structure and are not homologous to trypsin. Serine acts as a nucleophile, aspartate as an ele…
7313	DKPBABLC_41	JMKAEJJP_00508	501	4799	-	cd04077	28	133	5e-14	71.8	0.37	Peptidase S8 family domain in ProteinaseK-like proteins. The peptidase S8 or Subtilase clan of proteases have a Asp/His/Ser catalytic triad that is not homologous to trypsin. This CD contains several members of this clan including: PCSK9 (Proprotein convertase subtilisin/kexin type 9), Proteinase_K, Proteinase_T, and other subtilisin-like serine proteases. PCSK9 posttranslationally regulates hepa…
7314	DKPBABLC_41	JMKAEJJP_00508	501	4799	-	cd04842	27	102	2e-17	82.8	0.26	Peptidase S8 family domain in Kp43 proteases. Kp43 proteases are members of the peptidase S8 or Subtilase clan of proteases. They have an Asp/His/Ser catalytic triad similar to that found in trypsin-like proteases, but do not share their three-dimensional structure (an example of convergent evolution). Kp43 is topologically similar to kexin and furin both of which are proprotein convertases, but …
7315	DKPBABLC_41	JMKAEJJP_00508	501	4799	-	cd04847	24	103	7e-06	47.3	0.28	Peptidase S8 family domain in Subtilisin-like proteins. This family is a member of the Peptidases S8 or Subtilases serine endo- and exo-peptidase clan. They have an Asp/His/Ser catalytic triad similar to that found in trypsin-like proteases, but do not share their three-dimensional structure and are not homologous to trypsin. The stability of subtilases may be enhanced by calcium, some members ha…
7316	DKPBABLC_41	JMKAEJJP_00508	501	4799	-	cd04852	63	132	5e-08	53.8	0.23	Peptidase S8 family domain, uncharacterized subfamily 3. This family is a member of the Peptidases S8 or Subtilases serine endo- and exo-peptidase clan. They have an Asp/His/Ser catalytic triad similar to that found in trypsin-like proteases, but do not share their three-dimensional structure and are not homologous to trypsin. The stability of subtilases may be enhanced by calcium, some members h…
7317	DKPBABLC_41	JMKAEJJP_00508	501	4799	-	cd07473	37	131	2e-09	57.6	0.31	Peptidase S8 family domain in Subtilisin-like proteins. This family is a member of the Peptidases S8 or Subtilases serine endo- and exo-peptidase clan. They have an Asp/His/Ser catalytic triad similar to that found in trypsin-like proteases, but do not share their three-dimensional structure and are not homologous to trypsin. The stability of subtilases may be enhanced by calcium, some members ha…
7318	DKPBABLC_41	JMKAEJJP_00508	501	4799	-	cd07474	3	157	7e-22	96.6	0.5	Peptidase S8 family domain in Vpr-like proteins. The maturation of the peptide antibiotic (lantibiotic) subtilin in Bacillus subtilis ATCC 6633 includes posttranslational modifications of the propeptide and proteolytic cleavage of the leader peptide. Vpr was identified as one of the proteases, along with WprA, that are capable of processing subtilin. Asp, Ser, His triadPeptidases S8 or Subtilases…
7319	DKPBABLC_41	JMKAEJJP_00508	501	4799	-	cd07475	27	157	3e-13	70.8	0.35	Peptidase S8 family domain in Streptococcal C5a peptidases. Streptococcal C5a peptidase (SCP), is a highly specific protease and adhesin/invasin. The subtilisin-like protease domain is located at the N-terminus and contains a protease-associated domain inserted into a loop. There are three fibronectin type III (Fn) domains at the C-terminus. SCP binds to integrins with the help of Arg-Gly-Asp mot…
7320	DKPBABLC_41	JMKAEJJP_00508	501	4799	-	cd07477	37	130	6e-11	61.8	0.35	Peptidase S8 family domain in Subtilisin proteins. This group is composed of many different subtilisins: Pro-TK-subtilisin, subtilisin Carlsberg, serine protease Pb92 subtilisin, and BPN subtilisins just to name a few. Pro-TK-subtilisin is a serine protease from the hyperthermophilic archaeon Thermococcus kodakaraensis and consists of a signal peptide, a propeptide, and a mature domain. TK-subtil…
7321	DKPBABLC_41	JMKAEJJP_00508	501	4799	-	cd07478	27	104	4e-14	74.2	0.16	Peptidase S8 family domain in CspA-like proteins. GSP (germination-specific protease) converts the spore peptidoglycan hydrolase (SleC) precursor to an active enzyme during germination of Clostridium perfringens S40 spores. Analysis of an enzyme fraction of GSP showed that it was composed of a gene cluster containing the processed forms of products of cspA, cspB, and cspC which are positioned in …
7322	DKPBABLC_41	JMKAEJJP_00508	501	4799	-	cd07480	39	102	4e-06	47.8	0.18	Peptidase S8 family domain, uncharacterized subfamily 12. This family is a member of the Peptidases S8 or Subtilases serine endo- and exo-peptidase clan. They have an Asp/His/Ser catalytic triad similar to that found in trypsin-like proteases, but do not share their three-dimensional structure and are not homologous to trypsin. The stability of subtilases may be enhanced by calcium, some members …
7323	DKPBABLC_41	JMKAEJJP_00508	501	4799	-	cd07481	27	104	1e-14	73.6	0.27	Peptidase S8 family domain in BacillopeptidaseF-like proteins. Bacillus subtilis produces and secretes proteases and other types of exoenzymes at the end of the exponential phase of growth. The ones that make up this group is known as bacillopeptidase F, encoded by bpr, a serine protease with high esterolytic activity which is inhibited by PMSF. Like other members of the peptidases S8 family thes…
7324	DKPBABLC_41	JMKAEJJP_00508	501	4799	-	cd07484	37	134	5e-07	50.3	0.32	Peptidase S8 family domain in Thermitase-like proteins. Thermitase is a non-specific, trypsin-related serine protease with a very high specific activity. It contains a subtilisin like domain. The tertiary structure of thermitase is similar to that of subtilisin BPN'. It contains a Asp/His/Ser catalytic triad. Members of the peptidases S8 (subtilisin and kexin) and S53 (sedolisin) clan include end…
7325	DKPBABLC_41	JMKAEJJP_00508	501	4799	-	cd07487	27	132	1e-28	116	0.41	Peptidase S8 family domain, uncharacterized subfamily 1. This family is a member of the Peptidases S8 or Subtilases serine endo- and exo-peptidase clan. They have an Asp/His/Ser catalytic triad similar to that found in trypsin-like proteases, but do not share their three-dimensional structure and are not homologous to trypsin. The stability of subtilases may be enhanced by calcium, some members h…
7326	DKPBABLC_41	JMKAEJJP_00508	501	4799	-	cd07489	27	160	4e-11	63.4	0.4	Peptidase S8 family domain, uncharacterized subfamily 5. gap in seq This family is a member of the Peptidases S8 or Subtilases serine endo- and exo-peptidase clan. They have an Asp/His/Ser catalytic triad similar to that found in trypsin-like proteases, but do not share their three-dimensional structure and are not homologous to trypsin. The stability of subtilases may be enhanced by calcium, som…
7327	DKPBABLC_41	JMKAEJJP_00508	501	4799	-	cd07490	27	132	1e-15	76.8	0.4	Peptidase S8 family domain, uncharacterized subfamily 6. This family is a member of the Peptidases S8 or Subtilases serine endo- and exo-peptidase clan. They have an Asp/His/Ser catalytic triad similar to that found in trypsin-like proteases, but do not share their three-dimensional structure and are not homologous to trypsin. The stability of subtilases may be enhanced by calcium, some members h…
7328	DKPBABLC_41	JMKAEJJP_00508	501	4799	-	cd07493	27	102	3e-14	72.3	0.26	Peptidase S8 family domain, uncharacterized subfamily 9. This family is a member of the Peptidases S8 or Subtilases serine endo- and exo-peptidase clan. They have an Asp/His/Ser catalytic triad similar to that found in trypsin-like proteases, but do not share their three-dimensional structure and are not homologous to trypsin. The stability of subtilases may be enhanced by calcium, some members h…
7329	DKPBABLC_41	JMKAEJJP_00508	501	4799	-	cd07496	24	130	9e-09	56.1	0.36	Peptidase S8 family domain, uncharacterized subfamily 13. This family is a member of the Peptidases S8 or Subtilases serine endo- and exo-peptidase clan. They have an Asp/His/Ser catalytic triad similar to that found in trypsin-like proteases, but do not share their three-dimensional structure and are not homologous to trypsin. The stability of subtilases may be enhanced by calcium, some members …
7330	DKPBABLC_41	JMKAEJJP_00508	501	4799	-	cd07498	10	130	5e-11	62	0.48	Peptidase S8 family domain, uncharacterized subfamily 15. This family is a member of the Peptidases S8 or Subtilases serine endo- and exo-peptidase clan. They have an Asp/His/Ser catalytic triad similar to that found in trypsin-like proteases, but do not share their three-dimensional structure and are not homologous to trypsin. The stability of subtilases may be enhanced by calcium, some members …
7331	DKPBABLC_41	JMKAEJJP_00508	501	4799	-	cd14256	1380	1427	2e-06	45.6	0.85	Type I dockerin repeat domain. Bacterial cohesin domains bind to a complementary protein domain named dockerin, and this interaction is required for the formation of the cellulosome, a cellulose-degrading complex. The cellulosome consists of scaffoldin, a noncatalytic scaffolding polypeptide, that comprises repeating cohesion modules and a single carbohydrate-binding module (CBM). Specific calciu…
7604	DKPBABLC_43	JMKAEJJP_00142	5162	7285	-	PF00174.14	382	506	2.8e-05	23.6	0.633136094674556	Oxidoreductase molybdopterin binding domain
7605	DKPBABLC_43	JMKAEJJP_00142	5162	7285	-	cd14256	650	699	2e-07	47.9	0.88	Type I dockerin repeat domain. Bacterial cohesin domains bind to a complementary protein domain named dockerin, and this interaction is required for the formation of the cellulosome, a cellulose-degrading complex. The cellulosome consists of scaffoldin, a noncatalytic scaffolding polypeptide, that comprises repeating cohesion modules and a single carbohydrate-binding module (CBM). Specific calciu…
8053	DKPBABLC_47	JMKAEJJP_00504	9583	11103	+	COG5276	37	372	8e-85	267	0.88	Uncharacterized conserved protein [Function unknown].
8054	DKPBABLC_47	JMKAEJJP_00504	9583	11103	+	COG5276	60	295	2e-60	203	0.64	Uncharacterized conserved protein [Function unknown].
8055	DKPBABLC_47	JMKAEJJP_00504	9583	11103	+	COG5276	58	212	7e-34	129	0.42	Uncharacterized conserved protein [Function unknown].
8056	DKPBABLC_47	JMKAEJJP_00504	9583	11103	+	PF08309.6	59	99	4.5e-12	44.7	1	LVIVD repeat
8057	DKPBABLC_47	JMKAEJJP_00504	9583	11103	+	PF08309.6	101	141	3.9e-19	67.3	0.976190476190476	LVIVD repeat
8058	DKPBABLC_47	JMKAEJJP_00504	9583	11103	+	PF08309.6	146	183	5.7e-15	54	0.928571428571429	LVIVD repeat
8059	DKPBABLC_47	JMKAEJJP_00504	9583	11103	+	PF08309.6	184	225	8.9e-20	69.4	1	LVIVD repeat
8060	DKPBABLC_47	JMKAEJJP_00504	9583	11103	+	PF08309.6	230	266	3e-16	58.1	0.928571428571429	LVIVD repeat
8061	DKPBABLC_47	JMKAEJJP_00504	9583	11103	+	PF08309.6	267	308	3.4e-19	67.5	1	LVIVD repeat
8062	DKPBABLC_47	JMKAEJJP_00504	9583	11103	+	PF08309.6	316	338	6.5e-09	34.6	0.547619047619048	LVIVD repeat
8063	DKPBABLC_47	JMKAEJJP_00504	9583	11103	+	cd02110	353	426	7e-06	45.8	0.24	Subgroup of sulfite oxidase (SO) family molybdopterin binding domains that contains conserved dimerization domain. This molybdopterin cofactor (Moco) binding domain is found in a variety of oxidoreductases, main members of this family are nitrate reductase (NR) and sulfite oxidase (SO).
8064	DKPBABLC_47	JMKAEJJP_00504	9583	11103	+	cd14256	434	489	2e-05	41	0.92	Type I dockerin repeat domain. Bacterial cohesin domains bind to a complementary protein domain named dockerin, and this interaction is required for the formation of the cellulosome, a cellulose-degrading complex. The cellulosome consists of scaffoldin, a noncatalytic scaffolding polypeptide, that comprises repeating cohesion modules and a single carbohydrate-binding module (CBM). Specific calciu…
8245	DKPBABLC_5	JMKAEJJP_00613	17689	20424	+	PF07752.6	36	308	2.3e-59	200.7	0.984555984555985	S-layer protein
8246	DKPBABLC_5	JMKAEJJP_00613	17689	20424	+	PF07752.6	339	431	1.7e-07	30.7	0.355212355212355	S-layer protein
8247	DKPBABLC_5	JMKAEJJP_00613	17689	20424	+	PF07752.6	656	744	3.1e-15	56	0.343629343629344	S-layer protein
8248	DKPBABLC_5	JMKAEJJP_00613	17689	20424	+	TIGR01567	48	311	1.3e-55	186.5	0.94980694980695	S_layer_rel_Mac: S-layer family duplication domain
8249	DKPBABLC_5	JMKAEJJP_00613	17689	20424	+	cd14254	856	903	3e-06	44.5	0.89	Type II dockerin repeat domain. Bacterial cohesin domains bind to a complementary protein domain named dockerin, and this interaction is required for the formation of the cellulosome, a cellulose-degrading complex. The cellulosome consists of scaffoldin, a noncatalytic scaffolding polypeptide, that comprises repeating cohesion modules and a single carbohydrate-binding module (CBM). Specific calci…
8250	DKPBABLC_5	JMKAEJJP_00613	17689	20424	+	cd14256	855	903	2e-10	57.2	0.86	Type I dockerin repeat domain. Bacterial cohesin domains bind to a complementary protein domain named dockerin, and this interaction is required for the formation of the cellulosome, a cellulose-degrading complex. The cellulosome consists of scaffoldin, a noncatalytic scaffolding polypeptide, that comprises repeating cohesion modules and a single carbohydrate-binding module (CBM). Specific calciu…
8251	DKPBABLC_5	JMKAEJJP_00613	17689	20424	+	smart00736	784	851	4e-06	41.2	0.69	Dystroglycan-type cadherin-like domains. Cadherin-homologous domains present in metazoan dystroglycans and alpha/epsilon sarcoglycans, yeast Axl2p and in a very large protein from magnetotactic bacteria. Likely to bind calcium ions.
9237	DKPBABLC_59	JMKAEJJP_00054	452	2248	-	PF13517.1	114	171	5.6e-09	36.2	0.983606557377049	Repeat domain in Vibrio, Colwellia, Bradyrhizobium and Shewanella
9238	DKPBABLC_59	JMKAEJJP_00054	452	2248	-	PF13517.1	161	229	1.5e-06	28.4	1	Repeat domain in Vibrio, Colwellia, Bradyrhizobium and Shewanella
9239	DKPBABLC_59	JMKAEJJP_00054	452	2248	-	PF13517.1	377	440	3.4e-06	27.3	0.983606557377049	Repeat domain in Vibrio, Colwellia, Bradyrhizobium and Shewanella
9240	DKPBABLC_59	JMKAEJJP_00054	452	2248	-	cd14256	545	593	4e-07	46.8	0.86	Type I dockerin repeat domain. Bacterial cohesin domains bind to a complementary protein domain named dockerin, and this interaction is required for the formation of the cellulosome, a cellulose-degrading complex. The cellulosome consists of scaffoldin, a noncatalytic scaffolding polypeptide, that comprises repeating cohesion modules and a single carbohydrate-binding module (CBM). Specific calciu…
9365	DKPBABLC_6	JMKAEJJP_01166	22261	25728	+	cd14253	1073	1126	4e-07	47.8	0.97	Dockerin repeat domain. Dockerins are modules in the cellulosome complex that often anchor catalytic subunits by binding to cohesin domains of scaffolding proteins. Three types of dockerins and their corresponding cohesin have been described in the literature. This alignment models two consecutive dockerin repeats, the functional unit.
9366	DKPBABLC_6	JMKAEJJP_01166	22261	25728	+	cd14256	1073	1126	2e-09	54.5	0.95	Type I dockerin repeat domain. Bacterial cohesin domains bind to a complementary protein domain named dockerin, and this interaction is required for the formation of the cellulosome, a cellulose-degrading complex. The cellulosome consists of scaffoldin, a noncatalytic scaffolding polypeptide, that comprises repeating cohesion modules and a single carbohydrate-binding module (CBM). Specific calciu…
9367	DKPBABLC_6	JMKAEJJP_01167	25800	27494	+	PF00963.13	31	155	5.2e-09	36	0.99290780141844	Cohesin domain
9368	DKPBABLC_6	JMKAEJJP_01167	25800	27494	+	PF00963.13	166	288	1e-09	38.4	0.985815602836879	Cohesin domain
9369	DKPBABLC_6	JMKAEJJP_01167	25800	27494	+	cd08548	164	286	2e-08	51.1	0.92	Type I cohesin domain, interaction partner of dockerin. Bacterial cohesin domains bind to a complementary protein domain named dockerin, and this interaction is required for the formation of the cellulosome, a cellulose-degrading complex. The cellulosome consists of scaffoldin, a noncatalytic scaffolding polypeptide, that comprises repeating cohesion modules and a single carbohydrate-binding modu…
9370	DKPBABLC_6	JMKAEJJP_01167	25800	27494	+	cd08548	31	153	6e-06	43.8	0.92	Type I cohesin domain, interaction partner of dockerin. Bacterial cohesin domains bind to a complementary protein domain named dockerin, and this interaction is required for the formation of the cellulosome, a cellulose-degrading complex. The cellulosome consists of scaffoldin, a noncatalytic scaffolding polypeptide, that comprises repeating cohesion modules and a single carbohydrate-binding modu…
11405	DKPBABLC_77	JMKAEJJP_00549	5275	6339	-	PF00963.13	247	327	1.7e-05	24.7	0.617021276595745	Cohesin domain
11406	DKPBABLC_77	JMKAEJJP_00549	5275	6339	-	cd08547	235	350	3e-14	67.4	0.85	Type II cohesin domain, interaction partner of dockerin. Bacterial cohesin domains bind to a complementary protein domain named dockerin, and this interaction is required for the formation of the cellulosome, a cellulose-degrading complex. The cellulosome consists of scaffoldin, a noncatalytic scaffolding polypeptide, that comprises repeating cohesion modules and a single carbohydrate-binding mod…
11407	DKPBABLC_77	JMKAEJJP_00549	5275	6339	-	cd08548	237	341	5e-05	40.3	0.75	Type I cohesin domain, interaction partner of dockerin. Bacterial cohesin domains bind to a complementary protein domain named dockerin, and this interaction is required for the formation of the cellulosome, a cellulose-degrading complex. The cellulosome consists of scaffoldin, a noncatalytic scaffolding polypeptide, that comprises repeating cohesion modules and a single carbohydrate-binding modu…
11657	DKPBABLC_8	JMKAEJJP_00826	8602	13155	+	COG2138	523	781	4e-09	56.3	0.95	Sirohydrochlorin ferrochelatase [Coenzyme transport and metabolism].
11658	DKPBABLC_8	JMKAEJJP_00826	8602	13155	+	COG2138	960	1277	2e-06	47.8	0.92	Sirohydrochlorin ferrochelatase [Coenzyme transport and metabolism].
11659	DKPBABLC_8	JMKAEJJP_00826	8602	13155	+	COG2191	792	951	4e-06	46.7	0.7	Formylmethanofuran dehydrogenase subunit E [Energy production and conversion].
11660	DKPBABLC_8	JMKAEJJP_00826	8602	13155	+	PF01903.12	530	641	1.5e-11	44.3	0.990476190476191	CbiX
11661	DKPBABLC_8	JMKAEJJP_00826	8602	13155	+	PF01903.12	968	1044	1.2e-10	41.4	0.742857142857143	CbiX
11662	DKPBABLC_8	JMKAEJJP_00826	8602	13155	+	cd03409	524	601	5e-05	42.4	0.75	Class II Chelatase: a family of ATP-independent monomeric or homodimeric enzymes that catalyze the insertion of metal into protoporphyrin rings. This family includes protoporphyrin IX ferrochelatase (HemH), sirohydrochlorin ferrochelatase (SirB) and the cobaltochelatases, CbiK and CbiX. HemH and SirB are involved in heme and siroheme biosynthesis, respectively, while the cobaltochelatases are ass…
11663	DKPBABLC_8	JMKAEJJP_00826	8602	13155	+	cd03416	962	1029	7e-10	57.2	0.67	Sirohydrochlorin cobalt chelatase (CbiX) and sirohydrochlorin iron chelatase (SirB), N-terminal domain. SirB catalyzes the ferro-chelation of sirohydrochlorin to siroheme, the prosthetic group of sulfite and nitrite reductases. CbiX is a cobaltochelatase, responsible for the chelation of Co2+ into sirohydrochlorin, an important step in the vitamin B12 biosynthetic pathway. CbiX often contains a C…
11664	DKPBABLC_8	JMKAEJJP_00826	8602	13155	+	cd03416	524	598	8e-10	56.8	0.73	Sirohydrochlorin cobalt chelatase (CbiX) and sirohydrochlorin iron chelatase (SirB), N-terminal domain. SirB catalyzes the ferro-chelation of sirohydrochlorin to siroheme, the prosthetic group of sulfite and nitrite reductases. CbiX is a cobaltochelatase, responsible for the chelation of Co2+ into sirohydrochlorin, an important step in the vitamin B12 biosynthetic pathway. CbiX often contains a C…
11665	DKPBABLC_8	JMKAEJJP_00826	8602	13155	+	cd14256	1462	1509	7e-07	47.5	0.85	Type I dockerin repeat domain. Bacterial cohesin domains bind to a complementary protein domain named dockerin, and this interaction is required for the formation of the cellulosome, a cellulose-degrading complex. The cellulosome consists of scaffoldin, a noncatalytic scaffolding polypeptide, that comprises repeating cohesion modules and a single carbohydrate-binding module (CBM). Specific calciu…
11825	DKPBABLC_80	JMKAEJJP_00790	745	1161	-	cd14256	83	131	1e-08	46.4	0.86	Type I dockerin repeat domain. Bacterial cohesin domains bind to a complementary protein domain named dockerin, and this interaction is required for the formation of the cellulosome, a cellulose-degrading complex. The cellulosome consists of scaffoldin, a noncatalytic scaffolding polypeptide, that comprises repeating cohesion modules and a single carbohydrate-binding module (CBM). Specific calciu…
12173	DKPBABLC_9	JMKAEJJP_01496	16914	19265	-	PF08308.6	165	234	2.8e-18	65.4	0.985915492957746	PEGA domain
12174	DKPBABLC_9	JMKAEJJP_01496	16914	19265	-	PF08308.6	236	303	7.4e-20	70.5	0.957746478873239	PEGA domain
12175	DKPBABLC_9	JMKAEJJP_01496	16914	19265	-	PF08308.6	308	376	1.3e-18	66.5	0.971830985915493	PEGA domain
12176	DKPBABLC_9	JMKAEJJP_01496	16914	19265	-	PF08308.6	382	449	1.7e-19	69.3	0.957746478873239	PEGA domain
12177	DKPBABLC_9	JMKAEJJP_01496	16914	19265	-	PF08308.6	456	523	6.1e-21	73.9	0.957746478873239	PEGA domain
12178	DKPBABLC_9	JMKAEJJP_01496	16914	19265	-	cd08547	24	153	2e-07	48.9	0.95	Type II cohesin domain, interaction partner of dockerin. Bacterial cohesin domains bind to a complementary protein domain named dockerin, and this interaction is required for the formation of the cellulosome, a cellulose-degrading complex. The cellulosome consists of scaffoldin, a noncatalytic scaffolding polypeptide, that comprises repeating cohesion modules and a single carbohydrate-binding mod…
12520	DKPBABLC_93	JMKAEJJP_00480	569	2077	+	COG1520	61	444	6e-44	158	0.92	Outer membrane protein assembly factor BamB, contains PQQ-like beta-propeller repeat [Cell wall/membrane/envelope biogenesis].
12521	DKPBABLC_93	JMKAEJJP_00480	569	2077	+	PF13570.1	54	88	2.1e-05	24.6	0.9	PQQ-like domain
12522	DKPBABLC_93	JMKAEJJP_00480	569	2077	+	PF13570.1	91	132	3e-06	27.3	1	PQQ-like domain
12523	DKPBABLC_93	JMKAEJJP_00480	569	2077	+	PF13570.1	283	320	0.00018	21.6	0.875	PQQ-like domain
12524	DKPBABLC_93	JMKAEJJP_00480	569	2077	+	PF13570.1	322	394	0.0012	19	0.9	PQQ-like domain
12525	DKPBABLC_93	JMKAEJJP_00480	569	2077	+	PF13570.1	402	439	3e-07	30.4	0.9	PQQ-like domain
12526	DKPBABLC_93	JMKAEJJP_00480	569	2077	+	cd00216	50	152	3e-07	50.3	0.23	PQQ-dependent dehydrogenases and related proteins. This family is composed of dehydrogenases with pyrroloquinoline quinone (PQQ) as a cofactor, such as ethanol, methanol, and membrane-bound glucose dehydrogenases. The alignment model contains an 8-bladed beta-propeller, and the family also includes distantly related proteins which are not enzymatically active and do not bind PQQ.
12527	DKPBABLC_93	JMKAEJJP_00480	569	2077	+	cd00216	51	181	6e-07	49.1	0.31	PQQ-dependent dehydrogenases and related proteins. This family is composed of dehydrogenases with pyrroloquinoline quinone (PQQ) as a cofactor, such as ethanol, methanol, and membrane-bound glucose dehydrogenases. The alignment model contains an 8-bladed beta-propeller, and the family also includes distantly related proteins which are not enzymatically active and do not bind PQQ.
12528	DKPBABLC_93	JMKAEJJP_00480	569	2077	+	cd00216	103	328	4e-06	46.8	0.47	PQQ-dependent dehydrogenases and related proteins. This family is composed of dehydrogenases with pyrroloquinoline quinone (PQQ) as a cofactor, such as ethanol, methanol, and membrane-bound glucose dehydrogenases. The alignment model contains an 8-bladed beta-propeller, and the family also includes distantly related proteins which are not enzymatically active and do not bind PQQ.
12529	DKPBABLC_93	JMKAEJJP_00480	569	2077	+	cd10276	39	440	1e-83	264	0.99	Beta-barrel assembly machinery (Bam) complex component B and related proteins. BamB (YflG) is a non-essential component of the beta-barrel assembly machinery (Bam), a multi-subunit complex that inserts proteins with beta-barrel topology into the outer membrane. BamB has been found to interact with BamA, which in turn binds and stabilizes pre-folded beta-barrel proteins; it has been suggested that…
12530	DKPBABLC_93	JMKAEJJP_00480	569	2077	+	cd10277	53	144	9e-09	55.4	0.16	Ethanol dehydrogenase, a bacterial quinoprotein (PQQ-dependent type I alcohol dehydrogenase). This bacterial family of homodimeric ethanol dehydrogenases utilize pyrroloquinoline quinone (PQQ) as a cofactor. It represents proteins whose expression may be induced by ethanol, and which are similar to quinoprotein methanol dehydrogenases, but have higher specificities for ethanol and other primary a…
12531	DKPBABLC_93	JMKAEJJP_00480	569	2077	+	cd10277	81	160	4e-07	50	0.15	Ethanol dehydrogenase, a bacterial quinoprotein (PQQ-dependent type I alcohol dehydrogenase). This bacterial family of homodimeric ethanol dehydrogenases utilize pyrroloquinoline quinone (PQQ) as a cofactor. It represents proteins whose expression may be induced by ethanol, and which are similar to quinoprotein methanol dehydrogenases, but have higher specificities for ethanol and other primary a…
12532	DKPBABLC_93	JMKAEJJP_00480	569	2077	+	cd10278	50	167	8e-09	55.4	0.19	Large subunit of methanol dehydrogenase (moxF). Methanol dehydrogenase is a key enzyme in the utilization of C1 compounds as a source of energy and carbon by bacteria. It catalyzes the oxidation of methanol to formaldehyde, transfering two electrons per methanol to cytochrome c(L) as the acceptor. Methanol dehydrogenase belongs to a family of dehydrogenases with pyrroloquinoline quinone (PQQ) as …
12533	DKPBABLC_93	JMKAEJJP_00480	569	2077	+	cd10279	66	153	6e-08	52.6	0.16	PQQ_like domain of the quinohemoprotein alcohol dehydrogenase (type II). This family of monomeric and soluble type II alcohol dehydrogenases utilizes pyrroloquinoline quinone (PQQ) as a cofactor and is related to ethanol, methanol, and membrane-bound glucose dehydrogenases. The alignment model contains an 8-bladed beta-propeller.
12534	DKPBABLC_93	JMKAEJJP_00480	569	2077	+	cd10279	72	144	6e-05	43	0.12	PQQ_like domain of the quinohemoprotein alcohol dehydrogenase (type II). This family of monomeric and soluble type II alcohol dehydrogenases utilizes pyrroloquinoline quinone (PQQ) as a cofactor and is related to ethanol, methanol, and membrane-bound glucose dehydrogenases. The alignment model contains an 8-bladed beta-propeller.
12535	DKPBABLC_93	JMKAEJJP_00480	569	2077	+	cd14256	441	490	2e-06	44.5	0.88	Type I dockerin repeat domain. Bacterial cohesin domains bind to a complementary protein domain named dockerin, and this interaction is required for the formation of the cellulosome, a cellulose-degrading complex. The cellulosome consists of scaffoldin, a noncatalytic scaffolding polypeptide, that comprises repeating cohesion modules and a single carbohydrate-binding module (CBM). Specific calciu…
