## Supplementary material for "Comparative genomics reveals electron transfer and syntrophic mechanisms differentiating methanotrophic and methanogenic archaea": S4 Data: ANME-2c_sp._HMMV_459B1_d.csv.cohesin.csv

	Contig	Feature	Feature.Start.in.Contig	Feature.End.in.Contig	Feature.Direction.in.Contig	Domain.Accession	Domain.Start.in.Feature	Domain.End.in.Feature	E.value	Bit.Score	Domain.Coverage	Domain.Description
2182	LDLILCAP_12	KFOPECGP_01087	19572	19907	-	cd14256	55	103	7e-09	46.8	0.86	Type I dockerin repeat domain. Bacterial cohesin domains bind to a complementary protein domain named dockerin, and this interaction is required for the formation of the cellulosome, a cellulose-degrading complex. The cellulosome consists of scaffoldin, a noncatalytic scaffolding polypeptide, that comprises repeating cohesion modules and a single carbohydrate-binding module (CBM). Specific calciu…
3573	LDLILCAP_16	KFOPECGP_01242	23392	23595	-	cd14256	40	67	1e-06	39.4	0.5	Type I dockerin repeat domain. Bacterial cohesin domains bind to a complementary protein domain named dockerin, and this interaction is required for the formation of the cellulosome, a cellulose-degrading complex. The cellulosome consists of scaffoldin, a noncatalytic scaffolding polypeptide, that comprises repeating cohesion modules and a single carbohydrate-binding module (CBM). Specific calciu…
3663	LDLILCAP_17	KFOPECGP_01334	15248	17305	+	COG1404	56	378	2e-37	143	0.63	Serine protease, subtilisin family [Posttranslational modification, protein turnover, chaperones].
3664	LDLILCAP_17	KFOPECGP_01334	15248	17305	+	COG3420	502	608	5e-11	62.1	0.27	Nitrous oxidase accessory protein NosD, contains tandem CASH domains [Inorganic ion transport and metabolism].
3665	LDLILCAP_17	KFOPECGP_01334	15248	17305	+	PF00082.17	124	378	1e-63	215.1	0.982269503546099	Subtilase family
3666	LDLILCAP_17	KFOPECGP_01334	15248	17305	+	TIGR03804	491	534	1.2e-14	51.7	1	para_beta_helix: parallel beta-helix repeat
3667	LDLILCAP_17	KFOPECGP_01334	15248	17305	+	TIGR03804	513	557	1.1e-10	39	1	para_beta_helix: parallel beta-helix repeat
3668	LDLILCAP_17	KFOPECGP_01334	15248	17305	+	cd00306	123	336	2e-52	180	0.89	Peptidase domain in the S8 and S53 families. Members of the peptidases S8 (subtilisin and kexin) and S53 (sedolisin) family include endopeptidases and exopeptidases. The S8 family has an Asp/His/Ser catalytic triad similar to that found in trypsin-like proteases, but do not share their three-dimensional structure and are not homologous to trypsin. Serine acts as a nucleophile, aspartate as an ele…
3669	LDLILCAP_17	KFOPECGP_01334	15248	17305	+	cd04059	113	336	2e-33	128	0.74	Peptidase S8 family domain in Protein convertases. Protein convertases, whose members include furins and kexins, are members of the peptidase S8 or Subtilase clan of proteases. They have an Asp/His/Ser catalytic triad that is not homologous to trypsin. Kexins are involved in the activation of peptide hormones, growth factors, and viral proteins. Furin cleaves cell surface vasoactive peptides and …
3670	LDLILCAP_17	KFOPECGP_01334	15248	17305	+	cd04077	119	336	1e-56	193	0.82	Peptidase S8 family domain in ProteinaseK-like proteins. The peptidase S8 or Subtilase clan of proteases have a Asp/His/Ser catalytic triad that is not homologous to trypsin. This CD contains several members of this clan including: PCSK9 (Proprotein convertase subtilisin/kexin type 9), Proteinase_K, Proteinase_T, and other subtilisin-like serine proteases. PCSK9 posttranslationally regulates hepa…
3671	LDLILCAP_17	KFOPECGP_01334	15248	17305	+	cd04842	117	332	6e-25	104	0.74	Peptidase S8 family domain in Kp43 proteases. Kp43 proteases are members of the peptidase S8 or Subtilase clan of proteases. They have an Asp/His/Ser catalytic triad similar to that found in trypsin-like proteases, but do not share their three-dimensional structure (an example of convergent evolution). Kp43 is topologically similar to kexin and furin both of which are proprotein convertases, but …
3672	LDLILCAP_17	KFOPECGP_01334	15248	17305	+	cd04843	116	332	2e-20	90.1	0.75	Peptidase S8 family domain, uncharacterized subfamily 11. This family is a member of the Peptidases S8 or Subtilases serine endo- and exo-peptidase clan. They have an Asp/His/Ser catalytic triad similar to that found in trypsin-like proteases, but do not share their three-dimensional structure and are not homologous to trypsin. The stability of subtilases may be enhanced by calcium, some members …
3673	LDLILCAP_17	KFOPECGP_01334	15248	17305	+	cd04847	124	334	2e-09	56.5	0.7	Peptidase S8 family domain in Subtilisin-like proteins. This family is a member of the Peptidases S8 or Subtilases serine endo- and exo-peptidase clan. They have an Asp/His/Ser catalytic triad similar to that found in trypsin-like proteases, but do not share their three-dimensional structure and are not homologous to trypsin. The stability of subtilases may be enhanced by calcium, some members ha…
3674	LDLILCAP_17	KFOPECGP_01334	15248	17305	+	cd04848	119	332	9e-40	145	0.81	Peptidase S8 family domain in Autotransporter serine proteases. Autotransporter serine proteases belong to Peptidase S8 or Subtilase family. Subtilases, or subtilisin-like serine proteases, have an Asp/His/Ser catalytic triad similar to that found in trypsin-like proteases, but do not share their three-dimensional structure (an example of convergent evolution). Autotransporters are a superfamily …
3675	LDLILCAP_17	KFOPECGP_01334	15248	17305	+	cd04852	120	339	2e-22	96.5	0.66	Peptidase S8 family domain, uncharacterized subfamily 3. This family is a member of the Peptidases S8 or Subtilases serine endo- and exo-peptidase clan. They have an Asp/His/Ser catalytic triad similar to that found in trypsin-like proteases, but do not share their three-dimensional structure and are not homologous to trypsin. The stability of subtilases may be enhanced by calcium, some members h…
3676	LDLILCAP_17	KFOPECGP_01334	15248	17305	+	cd04857	97	334	6e-14	71.9	0.54	Peptidase S8 family domain in Tripeptidyl aminopeptidases_II. Tripeptidyl aminopeptidases II are member of the peptidase S8 or Subtilase family. Subtilases, or subtilisin-like serine proteases, have an Asp/His/Ser catalytic triad similar to that found in trypsin-like proteases, but do not share their three-dimensional structure (an example of convergent evolution). Tripeptidyl aminopeptidase II r…
3677	LDLILCAP_17	KFOPECGP_01334	15248	17305	+	cd05561	123	374	2e-43	155	0.98	Peptidase S8 family domain, uncharacterized subfamily 4. This family is a member of the Peptidases S8 or Subtilases serine endo- and exo-peptidase clan. They have an Asp/His/Ser catalytic triad similar to that found in trypsin-like proteases, but do not share their three-dimensional structure and are not homologous to trypsin. The stability of subtilases may be enhanced by calcium, some members h…
3678	LDLILCAP_17	KFOPECGP_01334	15248	17305	+	cd05562	117	378	6e-23	97.7	0.87	Peptidase domain in the S53 family. Members of the peptidase S53 (sedolisin) family include endopeptidases and exopeptidases. The S53 family contains a catalytic triad Glu/Asp/Ser with an additional acidic residue Asp in the oxyanion hole, similar to that of Asn in subtilisin. The stability of these enzymes may be enhanced by calcium, some members have been shown to bind up to 4 ions via binding …
3679	LDLILCAP_17	KFOPECGP_01334	15248	17305	+	cd07473	122	336	2e-67	222	0.83	Peptidase S8 family domain in Subtilisin-like proteins. This family is a member of the Peptidases S8 or Subtilases serine endo- and exo-peptidase clan. They have an Asp/His/Ser catalytic triad similar to that found in trypsin-like proteases, but do not share their three-dimensional structure and are not homologous to trypsin. The stability of subtilases may be enhanced by calcium, some members ha…
3680	LDLILCAP_17	KFOPECGP_01334	15248	17305	+	cd07474	120	332	1e-57	197	0.73	Peptidase S8 family domain in Vpr-like proteins. The maturation of the peptide antibiotic (lantibiotic) subtilin in Bacillus subtilis ATCC 6633 includes posttranslational modifications of the propeptide and proteolytic cleavage of the leader peptide. Vpr was identified as one of the proteases, along with WprA, that are capable of processing subtilin. Asp, Ser, His triadPeptidases S8 or Subtilases…
3681	LDLILCAP_17	KFOPECGP_01334	15248	17305	+	cd07475	115	386	4e-42	154	0.77	Peptidase S8 family domain in Streptococcal C5a peptidases. Streptococcal C5a peptidase (SCP), is a highly specific protease and adhesin/invasin. The subtilisin-like protease domain is located at the N-terminus and contains a protease-associated domain inserted into a loop. There are three fibronectin type III (Fn) domains at the C-terminus. SCP binds to integrins with the help of Arg-Gly-Asp mot…
3682	LDLILCAP_17	KFOPECGP_01334	15248	17305	+	cd07476	114	369	8e-21	91.2	0.92	Peptidase S8 family domain in Thiazoline oxidase/subtilisin-like proteases. Thiazoline oxidase/subtilisin-like protease is produced by the symbiotic bacteria Prochloron spp. that inhabit didemnid family ascidians. The cyclic peptides of the patellamide class found in didemnid extracts are now known to be synthesized by the Prochloron spp. The prepatellamide is heterocyclized to form thiazole and …
3683	LDLILCAP_17	KFOPECGP_01334	15248	17305	+	cd07477	122	334	5e-96	297	0.93	Peptidase S8 family domain in Subtilisin proteins. This group is composed of many different subtilisins: Pro-TK-subtilisin, subtilisin Carlsberg, serine protease Pb92 subtilisin, and BPN subtilisins just to name a few. Pro-TK-subtilisin is a serine protease from the hyperthermophilic archaeon Thermococcus kodakaraensis and consists of a signal peptide, a propeptide, and a mature domain. TK-subtil…
3684	LDLILCAP_17	KFOPECGP_01334	15248	17305	+	cd07478	118	374	4e-18	85	0.57	Peptidase S8 family domain in CspA-like proteins. GSP (germination-specific protease) converts the spore peptidoglycan hydrolase (SleC) precursor to an active enzyme during germination of Clostridium perfringens S40 spores. Analysis of an enzyme fraction of GSP showed that it was composed of a gene cluster containing the processed forms of products of cspA, cspB, and cspC which are positioned in …
3685	LDLILCAP_17	KFOPECGP_01334	15248	17305	+	cd07479	115	335	8e-21	91	0.85	Peptidase S8 family domain in SKI-1-like proteins. SKI-1 (type I membrane-bound subtilisin-kexin-isoenzyme) proteins are secretory Ca2+-dependent serine proteinases cleave at nonbasic residues: Thr, Leu, and Lys. SKI-1s play a critical role in the regulation of the synthesis and metabolism of cholesterol and fatty acid metabolism. Members of the peptidases S8 and S35 clan include endopeptidases, …
3686	LDLILCAP_17	KFOPECGP_01334	15248	17305	+	cd07480	119	331	3e-39	145	0.7	Peptidase S8 family domain, uncharacterized subfamily 12. This family is a member of the Peptidases S8 or Subtilases serine endo- and exo-peptidase clan. They have an Asp/His/Ser catalytic triad similar to that found in trypsin-like proteases, but do not share their three-dimensional structure and are not homologous to trypsin. The stability of subtilases may be enhanced by calcium, some members …
3687	LDLILCAP_17	KFOPECGP_01334	15248	17305	+	cd07481	120	336	3e-44	158	0.82	Peptidase S8 family domain in BacillopeptidaseF-like proteins. Bacillus subtilis produces and secretes proteases and other types of exoenzymes at the end of the exponential phase of growth. The ones that make up this group is known as bacillopeptidase F, encoded by bpr, a serine protease with high esterolytic activity which is inhibited by PMSF. Like other members of the peptidases S8 family thes…
3688	LDLILCAP_17	KFOPECGP_01334	15248	17305	+	cd07482	123	336	1e-31	123	0.72	Peptidase S8 family domain in Lantiobiotic (lanthionine-containing antibiotics) specific proteases. Lantiobiotic (lanthionine-containing antibiotics) specific proteases are very similar in structure to serine proteases. Lantibiotics are ribosomally synthesised antimicrobial agents derived from ribosomally synthesised peptides with antimicrobial activities against Gram-positive bacteria. The prote…
3689	LDLILCAP_17	KFOPECGP_01334	15248	17305	+	cd07483	123	334	3e-26	107	0.72	Peptidase S8 family domain in Subtilisin_Novo-like proteins. Subtilisins are a group of alkaline proteinases originating from different strains of Bacillus subtilis. Novo is one of the strains that produced enzymes belonging to this group. The enzymes obtained from the Novo and BPN' strains are identical. The Carlsburg and Novo subtilisins are thought to have arisen from a common ancestral protei…
3690	LDLILCAP_17	KFOPECGP_01334	15248	17305	+	cd07484	118	363	6e-74	240	0.9	Peptidase S8 family domain in Thermitase-like proteins. Thermitase is a non-specific, trypsin-related serine protease with a very high specific activity. It contains a subtilisin like domain. The tertiary structure of thermitase is similar to that of subtilisin BPN'. It contains a Asp/His/Ser catalytic triad. Members of the peptidases S8 (subtilisin and kexin) and S53 (sedolisin) clan include end…
3691	LDLILCAP_17	KFOPECGP_01334	15248	17305	+	cd07485	120	334	4e-45	161	0.79	Peptidase S8 family domain in Fervidolysin. Fervidolysin found in Fervidobacterium pennivorans is an extracellular subtilisin-like keratinase. It is contains a signal peptide, a propeptide, and a catalytic region. The tertiary structure of fervidolysin is similar to that of subtilisin. It contains a Asp/His/Ser catalytic triad and is a member of the peptidase S8 (subtilisin and kexin) family. The…
3692	LDLILCAP_17	KFOPECGP_01334	15248	17305	+	cd07487	120	360	4e-57	194	0.89	Peptidase S8 family domain, uncharacterized subfamily 1. This family is a member of the Peptidases S8 or Subtilases serine endo- and exo-peptidase clan. They have an Asp/His/Ser catalytic triad similar to that found in trypsin-like proteases, but do not share their three-dimensional structure and are not homologous to trypsin. The stability of subtilases may be enhanced by calcium, some members h…
3693	LDLILCAP_17	KFOPECGP_01334	15248	17305	+	cd07488	158	334	4e-06	46.7	0.65	Peptidase S8 family domain, uncharacterized subfamily 2. This family is a member of the Peptidases S8 or Subtilases serine endo- and exo-peptidase clan. They have an Asp/His/Ser catalytic triad similar to that found in trypsin-like proteases, but do not share their three-dimensional structure and are not homologous to trypsin. The stability of subtilases may be enhanced by calcium, some members h…
3694	LDLILCAP_17	KFOPECGP_01334	15248	17305	+	cd07489	114	362	1e-52	183	0.76	Peptidase S8 family domain, uncharacterized subfamily 5. gap in seq This family is a member of the Peptidases S8 or Subtilases serine endo- and exo-peptidase clan. They have an Asp/His/Ser catalytic triad similar to that found in trypsin-like proteases, but do not share their three-dimensional structure and are not homologous to trypsin. The stability of subtilases may be enhanced by calcium, som…
3695	LDLILCAP_17	KFOPECGP_01334	15248	17305	+	cd07490	122	334	1e-39	145	0.83	Peptidase S8 family domain, uncharacterized subfamily 6. This family is a member of the Peptidases S8 or Subtilases serine endo- and exo-peptidase clan. They have an Asp/His/Ser catalytic triad similar to that found in trypsin-like proteases, but do not share their three-dimensional structure and are not homologous to trypsin. The stability of subtilases may be enhanced by calcium, some members h…
3696	LDLILCAP_17	KFOPECGP_01334	15248	17305	+	cd07491	123	334	2e-18	83.9	0.82	Peptidase S8 family domain, uncharacterized subfamily 7. This family is a member of the Peptidases S8 or Subtilases serine endo- and exo-peptidase clan. They have an Asp/His/Ser catalytic triad similar to that found in trypsin-like proteases, but do not share their three-dimensional structure and are not homologous to trypsin. The stability of subtilases may be enhanced by calcium, some members h…
3697	LDLILCAP_17	KFOPECGP_01334	15248	17305	+	cd07492	122	345	5e-31	120	0.94	Peptidase S8 family domain, uncharacterized subfamily 8. This family is a member of the Peptidases S8 or Subtilases serine endo- and exo-peptidase clan. They have an Asp/His/Ser catalytic triad similar to that found in trypsin-like proteases, but do not share their three-dimensional structure and are not homologous to trypsin. The stability of subtilases may be enhanced by calcium, some members h…
3698	LDLILCAP_17	KFOPECGP_01334	15248	17305	+	cd07493	122	336	2e-24	102	0.82	Peptidase S8 family domain, uncharacterized subfamily 9. This family is a member of the Peptidases S8 or Subtilases serine endo- and exo-peptidase clan. They have an Asp/His/Ser catalytic triad similar to that found in trypsin-like proteases, but do not share their three-dimensional structure and are not homologous to trypsin. The stability of subtilases may be enhanced by calcium, some members h…
3699	LDLILCAP_17	KFOPECGP_01334	15248	17305	+	cd07494	113	362	1e-13	69.8	0.76	Peptidase S8 family domain, uncharacterized subfamily 10. This family is a member of the Peptidases S8 or Subtilases serine endo- and exo-peptidase clan. They have an Asp/His/Ser catalytic triad similar to that found in trypsin-like proteases, but do not share their three-dimensional structure and are not homologous to trypsin. The stability of subtilases may be enhanced by calcium, some members …
3700	LDLILCAP_17	KFOPECGP_01334	15248	17305	+	cd07496	122	336	2e-44	159	0.75	Peptidase S8 family domain, uncharacterized subfamily 13. This family is a member of the Peptidases S8 or Subtilases serine endo- and exo-peptidase clan. They have an Asp/His/Ser catalytic triad similar to that found in trypsin-like proteases, but do not share their three-dimensional structure and are not homologous to trypsin. The stability of subtilases may be enhanced by calcium, some members …
3701	LDLILCAP_17	KFOPECGP_01334	15248	17305	+	cd07497	120	359	3e-11	62.9	0.77	Peptidase S8 family domain, uncharacterized subfamily 14. This family is a member of the Peptidases S8 or Subtilases serine endo- and exo-peptidase clan. They have an Asp/His/Ser catalytic triad similar to that found in trypsin-like proteases, but do not share their three-dimensional structure and are not homologous to trypsin. The stability of subtilases may be enhanced by calcium, some members …
3702	LDLILCAP_17	KFOPECGP_01334	15248	17305	+	cd07498	123	336	8e-47	165	0.88	Peptidase S8 family domain, uncharacterized subfamily 15. This family is a member of the Peptidases S8 or Subtilases serine endo- and exo-peptidase clan. They have an Asp/His/Ser catalytic triad similar to that found in trypsin-like proteases, but do not share their three-dimensional structure and are not homologous to trypsin. The stability of subtilases may be enhanced by calcium, some members …
3703	LDLILCAP_17	KFOPECGP_01334	15248	17305	+	cd14256	629	677	2e-07	47.5	0.86	Type I dockerin repeat domain. Bacterial cohesin domains bind to a complementary protein domain named dockerin, and this interaction is required for the formation of the cellulosome, a cellulose-degrading complex. The cellulosome consists of scaffoldin, a noncatalytic scaffolding polypeptide, that comprises repeating cohesion modules and a single carbohydrate-binding module (CBM). Specific calciu…
4274	LDLILCAP_196	KFOPECGP_00725	76	549	+	cd14253	102	152	3e-05	37.8	0.92	Dockerin repeat domain. Dockerins are modules in the cellulosome complex that often anchor catalytic subunits by binding to cohesin domains of scaffolding proteins. Three types of dockerins and their corresponding cohesin have been described in the literature. This alignment models two consecutive dockerin repeats, the functional unit.
4275	LDLILCAP_196	KFOPECGP_00725	76	549	+	cd14254	102	149	2e-05	38	0.89	Type II dockerin repeat domain. Bacterial cohesin domains bind to a complementary protein domain named dockerin, and this interaction is required for the formation of the cellulosome, a cellulose-degrading complex. The cellulosome consists of scaffoldin, a noncatalytic scaffolding polypeptide, that comprises repeating cohesion modules and a single carbohydrate-binding module (CBM). Specific calci…
4276	LDLILCAP_196	KFOPECGP_00725	76	549	+	cd14256	102	149	3e-10	51.4	0.85	Type I dockerin repeat domain. Bacterial cohesin domains bind to a complementary protein domain named dockerin, and this interaction is required for the formation of the cellulosome, a cellulose-degrading complex. The cellulosome consists of scaffoldin, a noncatalytic scaffolding polypeptide, that comprises repeating cohesion modules and a single carbohydrate-binding module (CBM). Specific calciu…
4925	LDLILCAP_23	KFOPECGP_01248	5425	7950	-	COG1520	73	396	3e-42	156	0.84	Outer membrane protein assembly factor BamB, contains PQQ-like beta-propeller repeat [Cell wall/membrane/envelope biogenesis].
4926	LDLILCAP_23	KFOPECGP_01248	5425	7950	-	COG1520	449	782	2e-30	122	0.86	Outer membrane protein assembly factor BamB, contains PQQ-like beta-propeller repeat [Cell wall/membrane/envelope biogenesis].
4927	LDLILCAP_23	KFOPECGP_01248	5425	7950	-	COG1520	333	677	2e-22	97.3	0.87	Outer membrane protein assembly factor BamB, contains PQQ-like beta-propeller repeat [Cell wall/membrane/envelope biogenesis].
4928	LDLILCAP_23	KFOPECGP_01248	5425	7950	-	COG1520	54	266	4e-07	50.3	0.48	Outer membrane protein assembly factor BamB, contains PQQ-like beta-propeller repeat [Cell wall/membrane/envelope biogenesis].
4929	LDLILCAP_23	KFOPECGP_01248	5425	7950	-	PF13360.1	48	138	3.8e-09	36.3	0.382352941176471	PQQ-like domain
4930	LDLILCAP_23	KFOPECGP_01248	5425	7950	-	PF13360.1	148	297	1.4e-14	54.1	0.663865546218487	PQQ-like domain
4931	LDLILCAP_23	KFOPECGP_01248	5425	7950	-	PF13360.1	309	399	8e-09	35.2	0.348739495798319	PQQ-like domain
4932	LDLILCAP_23	KFOPECGP_01248	5425	7950	-	PF13360.1	422	516	6.2e-08	32.3	0.373949579831933	PQQ-like domain
4933	LDLILCAP_23	KFOPECGP_01248	5425	7950	-	PF13360.1	488	587	1.3e-07	31.3	0.436974789915966	PQQ-like domain
4934	LDLILCAP_23	KFOPECGP_01248	5425	7950	-	PF13360.1	593	787	3.2e-17	62.7	0.785714285714286	PQQ-like domain
4935	LDLILCAP_23	KFOPECGP_01248	5425	7950	-	cd00216	473	780	2e-13	70.7	0.7	PQQ-dependent dehydrogenases and related proteins. This family is composed of dehydrogenases with pyrroloquinoline quinone (PQQ) as a cofactor, such as ethanol, methanol, and membrane-bound glucose dehydrogenases. The alignment model contains an 8-bladed beta-propeller, and the family also includes distantly related proteins which are not enzymatically active and do not bind PQQ.
4936	LDLILCAP_23	KFOPECGP_01248	5425	7950	-	cd00216	105	528	2e-10	61.5	0.87	PQQ-dependent dehydrogenases and related proteins. This family is composed of dehydrogenases with pyrroloquinoline quinone (PQQ) as a cofactor, such as ethanol, methanol, and membrane-bound glucose dehydrogenases. The alignment model contains an 8-bladed beta-propeller, and the family also includes distantly related proteins which are not enzymatically active and do not bind PQQ.
4937	LDLILCAP_23	KFOPECGP_01248	5425	7950	-	cd00216	220	608	4e-10	60.3	0.8	PQQ-dependent dehydrogenases and related proteins. This family is composed of dehydrogenases with pyrroloquinoline quinone (PQQ) as a cofactor, such as ethanol, methanol, and membrane-bound glucose dehydrogenases. The alignment model contains an 8-bladed beta-propeller, and the family also includes distantly related proteins which are not enzymatically active and do not bind PQQ.
4938	LDLILCAP_23	KFOPECGP_01248	5425	7950	-	cd00216	600	780	2e-05	45.7	0.39	PQQ-dependent dehydrogenases and related proteins. This family is composed of dehydrogenases with pyrroloquinoline quinone (PQQ) as a cofactor, such as ethanol, methanol, and membrane-bound glucose dehydrogenases. The alignment model contains an 8-bladed beta-propeller, and the family also includes distantly related proteins which are not enzymatically active and do not bind PQQ.
4939	LDLILCAP_23	KFOPECGP_01248	5425	7950	-	cd10276	465	776	4e-28	115	0.8	Beta-barrel assembly machinery (Bam) complex component B and related proteins. BamB (YflG) is a non-essential component of the beta-barrel assembly machinery (Bam), a multi-subunit complex that inserts proteins with beta-barrel topology into the outer membrane. BamB has been found to interact with BamA, which in turn binds and stabilizes pre-folded beta-barrel proteins; it has been suggested that…
4940	LDLILCAP_23	KFOPECGP_01248	5425	7950	-	cd10276	68	397	1e-26	110	0.83	Beta-barrel assembly machinery (Bam) complex component B and related proteins. BamB (YflG) is a non-essential component of the beta-barrel assembly machinery (Bam), a multi-subunit complex that inserts proteins with beta-barrel topology into the outer membrane. BamB has been found to interact with BamA, which in turn binds and stabilizes pre-folded beta-barrel proteins; it has been suggested that…
4941	LDLILCAP_23	KFOPECGP_01248	5425	7950	-	cd10276	442	713	2e-25	107	0.69	Beta-barrel assembly machinery (Bam) complex component B and related proteins. BamB (YflG) is a non-essential component of the beta-barrel assembly machinery (Bam), a multi-subunit complex that inserts proteins with beta-barrel topology into the outer membrane. BamB has been found to interact with BamA, which in turn binds and stabilizes pre-folded beta-barrel proteins; it has been suggested that…
4942	LDLILCAP_23	KFOPECGP_01248	5425	7950	-	cd10276	317	689	3e-24	103	0.89	Beta-barrel assembly machinery (Bam) complex component B and related proteins. BamB (YflG) is a non-essential component of the beta-barrel assembly machinery (Bam), a multi-subunit complex that inserts proteins with beta-barrel topology into the outer membrane. BamB has been found to interact with BamA, which in turn binds and stabilizes pre-folded beta-barrel proteins; it has been suggested that…
4943	LDLILCAP_23	KFOPECGP_01248	5425	7950	-	cd10276	242	648	4e-22	96.6	0.87	Beta-barrel assembly machinery (Bam) complex component B and related proteins. BamB (YflG) is a non-essential component of the beta-barrel assembly machinery (Bam), a multi-subunit complex that inserts proteins with beta-barrel topology into the outer membrane. BamB has been found to interact with BamA, which in turn binds and stabilizes pre-folded beta-barrel proteins; it has been suggested that…
4944	LDLILCAP_23	KFOPECGP_01248	5425	7950	-	cd10276	185	549	5e-21	93.6	0.85	Beta-barrel assembly machinery (Bam) complex component B and related proteins. BamB (YflG) is a non-essential component of the beta-barrel assembly machinery (Bam), a multi-subunit complex that inserts proteins with beta-barrel topology into the outer membrane. BamB has been found to interact with BamA, which in turn binds and stabilizes pre-folded beta-barrel proteins; it has been suggested that…
4945	LDLILCAP_23	KFOPECGP_01248	5425	7950	-	cd10277	320	778	2e-05	45.8	0.7	Ethanol dehydrogenase, a bacterial quinoprotein (PQQ-dependent type I alcohol dehydrogenase). This bacterial family of homodimeric ethanol dehydrogenases utilize pyrroloquinoline quinone (PQQ) as a cofactor. It represents proteins whose expression may be induced by ethanol, and which are similar to quinoprotein methanol dehydrogenases, but have higher specificities for ethanol and other primary a…
4946	LDLILCAP_23	KFOPECGP_01248	5425	7950	-	cd10279	470	656	8e-10	59.6	0.33	PQQ_like domain of the quinohemoprotein alcohol dehydrogenase (type II). This family of monomeric and soluble type II alcohol dehydrogenases utilizes pyrroloquinoline quinone (PQQ) as a cofactor and is related to ethanol, methanol, and membrane-bound glucose dehydrogenases. The alignment model contains an 8-bladed beta-propeller.
4947	LDLILCAP_23	KFOPECGP_01248	5425	7950	-	cd10279	281	391	3e-07	51.5	0.17	PQQ_like domain of the quinohemoprotein alcohol dehydrogenase (type II). This family of monomeric and soluble type II alcohol dehydrogenases utilizes pyrroloquinoline quinone (PQQ) as a cofactor and is related to ethanol, methanol, and membrane-bound glucose dehydrogenases. The alignment model contains an 8-bladed beta-propeller.
4948	LDLILCAP_23	KFOPECGP_01248	5425	7950	-	cd10279	127	232	8e-06	46.9	0.18	PQQ_like domain of the quinohemoprotein alcohol dehydrogenase (type II). This family of monomeric and soluble type II alcohol dehydrogenases utilizes pyrroloquinoline quinone (PQQ) as a cofactor and is related to ethanol, methanol, and membrane-bound glucose dehydrogenases. The alignment model contains an 8-bladed beta-propeller.
4949	LDLILCAP_23	KFOPECGP_01248	5425	7950	-	cd14256	785	833	2e-10	57.2	0.86	Type I dockerin repeat domain. Bacterial cohesin domains bind to a complementary protein domain named dockerin, and this interaction is required for the formation of the cellulosome, a cellulose-degrading complex. The cellulosome consists of scaffoldin, a noncatalytic scaffolding polypeptide, that comprises repeating cohesion modules and a single carbohydrate-binding module (CBM). Specific calciu…
4950	LDLILCAP_23	KFOPECGP_01249	8059	9477	-	COG1520	65	416	4e-53	182	0.91	Outer membrane protein assembly factor BamB, contains PQQ-like beta-propeller repeat [Cell wall/membrane/envelope biogenesis].
4951	LDLILCAP_23	KFOPECGP_01249	8059	9477	-	COG1520	17	217	4e-05	42.6	0.45	Outer membrane protein assembly factor BamB, contains PQQ-like beta-propeller repeat [Cell wall/membrane/envelope biogenesis].
4952	LDLILCAP_23	KFOPECGP_01249	8059	9477	-	PF13570.1	94	134	4.6e-07	29.9	1	PQQ-like domain
4953	LDLILCAP_23	KFOPECGP_01249	8059	9477	-	PF13570.1	325	366	0.0012	19	0.9	PQQ-like domain
4954	LDLILCAP_23	KFOPECGP_01249	8059	9477	-	PF13570.1	374	411	8.7e-07	29	0.9	PQQ-like domain
4955	LDLILCAP_23	KFOPECGP_01249	8059	9477	-	cd00216	77	162	7e-07	48.8	0.2	PQQ-dependent dehydrogenases and related proteins. This family is composed of dehydrogenases with pyrroloquinoline quinone (PQQ) as a cofactor, such as ethanol, methanol, and membrane-bound glucose dehydrogenases. The alignment model contains an 8-bladed beta-propeller, and the family also includes distantly related proteins which are not enzymatically active and do not bind PQQ.
4956	LDLILCAP_23	KFOPECGP_01249	8059	9477	-	cd00216	107	331	2e-06	47.6	0.46	PQQ-dependent dehydrogenases and related proteins. This family is composed of dehydrogenases with pyrroloquinoline quinone (PQQ) as a cofactor, such as ethanol, methanol, and membrane-bound glucose dehydrogenases. The alignment model contains an 8-bladed beta-propeller, and the family also includes distantly related proteins which are not enzymatically active and do not bind PQQ.
4957	LDLILCAP_23	KFOPECGP_01249	8059	9477	-	cd00216	49	407	3e-06	46.8	0.77	PQQ-dependent dehydrogenases and related proteins. This family is composed of dehydrogenases with pyrroloquinoline quinone (PQQ) as a cofactor, such as ethanol, methanol, and membrane-bound glucose dehydrogenases. The alignment model contains an 8-bladed beta-propeller, and the family also includes distantly related proteins which are not enzymatically active and do not bind PQQ.
4958	LDLILCAP_23	KFOPECGP_01249	8059	9477	-	cd10276	36	412	7e-103	313	0.99	Beta-barrel assembly machinery (Bam) complex component B and related proteins. BamB (YflG) is a non-essential component of the beta-barrel assembly machinery (Bam), a multi-subunit complex that inserts proteins with beta-barrel topology into the outer membrane. BamB has been found to interact with BamA, which in turn binds and stabilizes pre-folded beta-barrel proteins; it has been suggested that…
4959	LDLILCAP_23	KFOPECGP_01249	8059	9477	-	cd10277	84	162	1e-05	45	0.15	Ethanol dehydrogenase, a bacterial quinoprotein (PQQ-dependent type I alcohol dehydrogenase). This bacterial family of homodimeric ethanol dehydrogenases utilize pyrroloquinoline quinone (PQQ) as a cofactor. It represents proteins whose expression may be induced by ethanol, and which are similar to quinoprotein methanol dehydrogenases, but have higher specificities for ethanol and other primary a…
4960	LDLILCAP_23	KFOPECGP_01249	8059	9477	-	cd10277	47	186	1e-04	42.3	0.25	Ethanol dehydrogenase, a bacterial quinoprotein (PQQ-dependent type I alcohol dehydrogenase). This bacterial family of homodimeric ethanol dehydrogenases utilize pyrroloquinoline quinone (PQQ) as a cofactor. It represents proteins whose expression may be induced by ethanol, and which are similar to quinoprotein methanol dehydrogenases, but have higher specificities for ethanol and other primary a…
4961	LDLILCAP_23	KFOPECGP_01249	8059	9477	-	cd10278	55	145	2e-05	44.2	0.17	Large subunit of methanol dehydrogenase (moxF). Methanol dehydrogenase is a key enzyme in the utilization of C1 compounds as a source of energy and carbon by bacteria. It catalyzes the oxidation of methanol to formaldehyde, transfering two electrons per methanol to cytochrome c(L) as the acceptor. Methanol dehydrogenase belongs to a family of dehydrogenases with pyrroloquinoline quinone (PQQ) as …
4962	LDLILCAP_23	KFOPECGP_01249	8059	9477	-	cd10279	64	154	2e-05	44.6	0.17	PQQ_like domain of the quinohemoprotein alcohol dehydrogenase (type II). This family of monomeric and soluble type II alcohol dehydrogenases utilizes pyrroloquinoline quinone (PQQ) as a cofactor and is related to ethanol, methanol, and membrane-bound glucose dehydrogenases. The alignment model contains an 8-bladed beta-propeller.
4963	LDLILCAP_23	KFOPECGP_01249	8059	9477	-	cd10279	65	186	2e-05	44.2	0.22	PQQ_like domain of the quinohemoprotein alcohol dehydrogenase (type II). This family of monomeric and soluble type II alcohol dehydrogenases utilizes pyrroloquinoline quinone (PQQ) as a cofactor and is related to ethanol, methanol, and membrane-bound glucose dehydrogenases. The alignment model contains an 8-bladed beta-propeller.
4964	LDLILCAP_23	KFOPECGP_01249	8059	9477	-	cd14256	413	463	5e-08	48.7	0.9	Type I dockerin repeat domain. Bacterial cohesin domains bind to a complementary protein domain named dockerin, and this interaction is required for the formation of the cellulosome, a cellulose-degrading complex. The cellulosome consists of scaffoldin, a noncatalytic scaffolding polypeptide, that comprises repeating cohesion modules and a single carbohydrate-binding module (CBM). Specific calciu…
9210	LDLILCAP_43	KFOPECGP_01355	13424	15064	-	COG3420	8	459	1e-19	88.3	0.83	Nitrous oxidase accessory protein NosD, contains tandem CASH domains [Inorganic ion transport and metabolism].
9211	LDLILCAP_43	KFOPECGP_01355	13424	15064	-	PF05048.8	36	198	2.4e-12	46.5	0.728813559322034	Periplasmic copper-binding protein (NosD)
9212	LDLILCAP_43	KFOPECGP_01355	13424	15064	-	PF05048.8	274	474	8.9e-54	182.1	0.822033898305085	Periplasmic copper-binding protein (NosD)
9213	LDLILCAP_43	KFOPECGP_01355	13424	15064	-	TIGR03804	114	152	7.5e-10	36.3	0.886363636363636	para_beta_helix: parallel beta-helix repeat
9214	LDLILCAP_43	KFOPECGP_01355	13424	15064	-	TIGR03804	275	313	2.3e-06	25.2	0.863636363636364	para_beta_helix: parallel beta-helix repeat
9215	LDLILCAP_43	KFOPECGP_01355	13424	15064	-	TIGR03804	316	359	1.1e-07	29.4	0.977272727272727	para_beta_helix: parallel beta-helix repeat
9216	LDLILCAP_43	KFOPECGP_01355	13424	15064	-	TIGR03804	361	403	3.1e-07	28	0.977272727272727	para_beta_helix: parallel beta-helix repeat
9217	LDLILCAP_43	KFOPECGP_01355	13424	15064	-	cd14256	480	535	6e-09	51.8	0.99	Type I dockerin repeat domain. Bacterial cohesin domains bind to a complementary protein domain named dockerin, and this interaction is required for the formation of the cellulosome, a cellulose-degrading complex. The cellulosome consists of scaffoldin, a noncatalytic scaffolding polypeptide, that comprises repeating cohesion modules and a single carbohydrate-binding module (CBM). Specific calciu…
11956	LDLILCAP_66	KFOPECGP_00843	8116	9264	-	COG3420	13	310	5e-09	54.4	0.72	Nitrous oxidase accessory protein NosD, contains tandem CASH domains [Inorganic ion transport and metabolism].
11957	LDLILCAP_66	KFOPECGP_00843	8116	9264	-	PF05048.8	69	165	4.4e-11	42.3	0.5	Periplasmic copper-binding protein (NosD)
11958	LDLILCAP_66	KFOPECGP_00843	8116	9264	-	PF05048.8	170	322	4.8e-28	97.9	0.652542372881356	Periplasmic copper-binding protein (NosD)
11959	LDLILCAP_66	KFOPECGP_00843	8116	9264	-	TIGR03804	87	126	4.8e-09	33.8	0.931818181818182	para_beta_helix: parallel beta-helix repeat
11960	LDLILCAP_66	KFOPECGP_00843	8116	9264	-	TIGR03804	213	256	7.4e-07	26.7	0.977272727272727	para_beta_helix: parallel beta-helix repeat
11961	LDLILCAP_66	KFOPECGP_00843	8116	9264	-	cd14256	326	374	3e-06	43.3	0.86	Type I dockerin repeat domain. Bacterial cohesin domains bind to a complementary protein domain named dockerin, and this interaction is required for the formation of the cellulosome, a cellulose-degrading complex. The cellulosome consists of scaffoldin, a noncatalytic scaffolding polypeptide, that comprises repeating cohesion modules and a single carbohydrate-binding module (CBM). Specific calciu…
14804	LDLILCAP_96	KFOPECGP_01416	4753	5655	-	PF00963.13	2	80	2.2e-05	24.3	0.638297872340426	Cohesin domain
14805	LDLILCAP_96	KFOPECGP_01416	4753	5655	-	cd14256	229	292	4e-07	45.2	0.97	Type I dockerin repeat domain. Bacterial cohesin domains bind to a complementary protein domain named dockerin, and this interaction is required for the formation of the cellulosome, a cellulose-degrading complex. The cellulosome consists of scaffoldin, a noncatalytic scaffolding polypeptide, that comprises repeating cohesion modules and a single carbohydrate-binding module (CBM). Specific calciu…
