## Supplementary material for "Comparative genomics reveals electron transfer and syntrophic mechanisms differentiating methanotrophic and methanogenic archaea": S4 Data: ANME-2d_M_nitroreducens_d.csv.cohesin.csv

	Contig	Feature	Feature.Start.in.Contig	Feature.End.in.Contig	Feature.Direction.in.Contig	Domain.Accession	Domain.Start.in.Feature	Domain.End.in.Feature	E.value	Bit.Score	Domain.Coverage	Domain.Description
8037	ANME2D_Contig_2.2	FPCEHEOB_01090	223701	224699	-	PF00963.13	34	122	2.4e-08	33.9	0.702127659574468	Cohesin domain
8038	ANME2D_Contig_2.2	FPCEHEOB_01090	223701	224699	-	cd08547	30	153	7e-11	57.4	0.91	Type II cohesin domain, interaction partner of dockerin. Bacterial cohesin domains bind to a complementary protein domain named dockerin, and this interaction is required for the formation of the cellulosome, a cellulose-degrading complex. The cellulosome consists of scaffoldin, a noncatalytic scaffolding polypeptide, that comprises repeating cohesion modules and a single carbohydrate-binding mod…
8039	ANME2D_Contig_2.2	FPCEHEOB_01090	223701	224699	-	cd08548	30	139	8e-06	42.3	0.8	Type I cohesin domain, interaction partner of dockerin. Bacterial cohesin domains bind to a complementary protein domain named dockerin, and this interaction is required for the formation of the cellulosome, a cellulose-degrading complex. The cellulosome consists of scaffoldin, a noncatalytic scaffolding polypeptide, that comprises repeating cohesion modules and a single carbohydrate-binding modu…
8040	ANME2D_Contig_2.2	FPCEHEOB_01090	223701	224699	-	cd14254	160	212	7e-12	58.8	0.99	Type II dockerin repeat domain. Bacterial cohesin domains bind to a complementary protein domain named dockerin, and this interaction is required for the formation of the cellulosome, a cellulose-degrading complex. The cellulosome consists of scaffoldin, a noncatalytic scaffolding polypeptide, that comprises repeating cohesion modules and a single carbohydrate-binding module (CBM). Specific calci…
8041	ANME2D_Contig_2.2	FPCEHEOB_01090	223701	224699	-	cd14256	161	211	2e-08	49.1	0.9	Type I dockerin repeat domain. Bacterial cohesin domains bind to a complementary protein domain named dockerin, and this interaction is required for the formation of the cellulosome, a cellulose-degrading complex. The cellulosome consists of scaffoldin, a noncatalytic scaffolding polypeptide, that comprises repeating cohesion modules and a single carbohydrate-binding module (CBM). Specific calciu…
13794	ANME2D_Contig_3.3	FPCEHEOB_02040	288730	291165	+	PF13229.1	100	267	1.2e-07	31.5	0.974683544303797	Right handed beta helix region
13795	ANME2D_Contig_3.3	FPCEHEOB_02040	288730	291165	+	PF13229.1	169	316	3.7e-19	69	0.917721518987342	Right handed beta helix region
13796	ANME2D_Contig_3.3	FPCEHEOB_02040	288730	291165	+	PF13229.1	259	409	1.1e-20	73.9	0.936708860759494	Right handed beta helix region
13797	ANME2D_Contig_3.3	FPCEHEOB_02040	288730	291165	+	TIGR03804	203	246	3e-05	21.6	0.931818181818182	para_beta_helix: parallel beta-helix repeat
13798	ANME2D_Contig_3.3	FPCEHEOB_02040	288730	291165	+	TIGR03804	257	294	0.00012	19.7	0.818181818181818	para_beta_helix: parallel beta-helix repeat
13799	ANME2D_Contig_3.3	FPCEHEOB_02040	288730	291165	+	TIGR03804	299	340	8.6e-05	20.1	0.909090909090909	para_beta_helix: parallel beta-helix repeat
13800	ANME2D_Contig_3.3	FPCEHEOB_02040	288730	291165	+	TIGR03804	346	390	1.2e-05	22.8	0.977272727272727	para_beta_helix: parallel beta-helix repeat
13801	ANME2D_Contig_3.3	FPCEHEOB_02040	288730	291165	+	cd00063	506	592	4e-08	50.6	0.81	Fibronectin type 3 domain; One of three types of internal repeats found in the plasma protein fibronectin. Its tenth fibronectin type III repeat contains an RGD cell recognition sequence in a flexible loop between 2 strands. Approximately 2% of all animal proteins contain the FN3 repeat; including extracellular and intracellular proteins, membrane spanning cytokine receptors, growth hormone recep…
13802	ANME2D_Contig_3.3	FPCEHEOB_02040	288730	291165	+	cd14254	761	811	1e-11	60.3	0.95	Type II dockerin repeat domain. Bacterial cohesin domains bind to a complementary protein domain named dockerin, and this interaction is required for the formation of the cellulosome, a cellulose-degrading complex. The cellulosome consists of scaffoldin, a noncatalytic scaffolding polypeptide, that comprises repeating cohesion modules and a single carbohydrate-binding module (CBM). Specific calci…
13803	ANME2D_Contig_3.3	FPCEHEOB_02040	288730	291165	+	cd14256	761	811	3e-10	56.4	0.9	Type I dockerin repeat domain. Bacterial cohesin domains bind to a complementary protein domain named dockerin, and this interaction is required for the formation of the cellulosome, a cellulose-degrading complex. The cellulosome consists of scaffoldin, a noncatalytic scaffolding polypeptide, that comprises repeating cohesion modules and a single carbohydrate-binding module (CBM). Specific calciu…
13804	ANME2D_Contig_3.3	FPCEHEOB_02040	288730	291165	+	smart00060	506	593	1e-08	48.4	0.92	Fibronectin type 3 domain. One of three types of internal repeat within the plasma protein, fibronectin. The tenth fibronectin type III repeat contains a RGD cell recognition sequence in a flexible loop between 2 strands. Type III modules are present in both extracellular and intracellular proteins.
14083	ANME2D_Contig_3.3	FPCEHEOB_02059	315067	318102	+	COG3291	508	637	1e-10	61.1	0.42	PKD repeat [Function unknown].
14084	ANME2D_Contig_3.3	FPCEHEOB_02059	315067	318102	+	COG3291	548	668	1e-09	57.6	0.39	PKD repeat [Function unknown].
14085	ANME2D_Contig_3.3	FPCEHEOB_02059	315067	318102	+	PF13204.1	154	420	1.4e-28	100	0.97923875432526	Protein of unknown function (DUF4038)
14086	ANME2D_Contig_3.3	FPCEHEOB_02059	315067	318102	+	cd00146	543	622	9e-14	67.5	0.97	polycystic kidney disease I (PKD) domain; similar to other cell-surface modules, with an IG-like fold; domain probably functions as a ligand binding site in protein-protein or protein-carbohydrate interactions; a single instance of the repeat is presented here. The domain is also found in microbial collagenases and chitinases.
14087	ANME2D_Contig_3.3	FPCEHEOB_02059	315067	318102	+	cd08547	874	1009	8e-12	63.2	0.95	Type II cohesin domain, interaction partner of dockerin. Bacterial cohesin domains bind to a complementary protein domain named dockerin, and this interaction is required for the formation of the cellulosome, a cellulose-degrading complex. The cellulosome consists of scaffoldin, a noncatalytic scaffolding polypeptide, that comprises repeating cohesion modules and a single carbohydrate-binding mod…
14088	ANME2D_Contig_3.3	FPCEHEOB_02059	315067	318102	+	cd08548	877	1004	3e-06	46.1	0.92	Type I cohesin domain, interaction partner of dockerin. Bacterial cohesin domains bind to a complementary protein domain named dockerin, and this interaction is required for the formation of the cellulosome, a cellulose-degrading complex. The cellulosome consists of scaffoldin, a noncatalytic scaffolding polypeptide, that comprises repeating cohesion modules and a single carbohydrate-binding modu…
14089	ANME2D_Contig_3.3	FPCEHEOB_02059	315067	318102	+	smart00089	545	622	1e-19	80.6	0.94	Repeats in polycystic kidney disease 1 (PKD1) and other proteins. Polycystic kidney disease 1 protein contains 14 repeats, present elsewhere such as in microbial collagenases.
