## Supplementary material for "Comparative genomics reveals electron transfer and syntrophic mechanisms differentiating methanotrophic and methanogenic archaea": S4 Data: ANME-2d_M_sp._BLZ1_d.csv.cohesin.csv

	Contig	Feature	Feature.Start.in.Contig	Feature.End.in.Contig	Feature.Direction.in.Contig	Domain.Accession	Domain.Start.in.Feature	Domain.End.in.Feature	E.value	Bit.Score	Domain.Coverage	Domain.Description
1273	LKCM01000017.1	JIFBEMJF_01562	11238	12749	-	PF00963.13	37	169	1.1e-08	35	0.99290780141844	Cohesin domain
1274	LKCM01000017.1	JIFBEMJF_01562	11238	12749	-	PF00963.13	203	331	9.9e-10	38.4	0.971631205673759	Cohesin domain
1275	LKCM01000017.1	JIFBEMJF_01562	11238	12749	-	cd08547	34	167	2e-11	60.5	0.97	Type II cohesin domain, interaction partner of dockerin. Bacterial cohesin domains bind to a complementary protein domain named dockerin, and this interaction is required for the formation of the cellulosome, a cellulose-degrading complex. The cellulosome consists of scaffoldin, a noncatalytic scaffolding polypeptide, that comprises repeating cohesion modules and a single carbohydrate-binding mod…
1276	LKCM01000017.1	JIFBEMJF_01562	11238	12749	-	cd08547	199	329	2e-09	54.3	0.95	Type II cohesin domain, interaction partner of dockerin. Bacterial cohesin domains bind to a complementary protein domain named dockerin, and this interaction is required for the formation of the cellulosome, a cellulose-degrading complex. The cellulosome consists of scaffoldin, a noncatalytic scaffolding polypeptide, that comprises repeating cohesion modules and a single carbohydrate-binding mod…
1277	LKCM01000017.1	JIFBEMJF_01563	12771	17468	-	cd14254	1506	1560	1e-09	55.3	1	Type II dockerin repeat domain. Bacterial cohesin domains bind to a complementary protein domain named dockerin, and this interaction is required for the formation of the cellulosome, a cellulose-degrading complex. The cellulosome consists of scaffoldin, a noncatalytic scaffolding polypeptide, that comprises repeating cohesion modules and a single carbohydrate-binding module (CBM). Specific calci…
1278	LKCM01000017.1	JIFBEMJF_01563	12771	17468	-	cd14256	1506	1557	1e-08	52.9	0.92	Type I dockerin repeat domain. Bacterial cohesin domains bind to a complementary protein domain named dockerin, and this interaction is required for the formation of the cellulosome, a cellulose-degrading complex. The cellulosome consists of scaffoldin, a noncatalytic scaffolding polypeptide, that comprises repeating cohesion modules and a single carbohydrate-binding module (CBM). Specific calciu…
18548	LKCM01000221.1	JIFBEMJF_00827	957	2108	-	PF00963.13	37	151	3.3e-09	36.7	0.822695035460993	Cohesin domain
18549	LKCM01000221.1	JIFBEMJF_00827	957	2108	-	TIGR04213	180	330	8.2e-44	147.2	0.993464052287582	PGF_pre_PGF: PGF-pre-PGF domain
18550	LKCM01000221.1	JIFBEMJF_00827	957	2108	-	cd08547	34	159	3e-12	62	0.87	Type II cohesin domain, interaction partner of dockerin. Bacterial cohesin domains bind to a complementary protein domain named dockerin, and this interaction is required for the formation of the cellulosome, a cellulose-degrading complex. The cellulosome consists of scaffoldin, a noncatalytic scaffolding polypeptide, that comprises repeating cohesion modules and a single carbohydrate-binding mod…
18551	LKCM01000221.1	JIFBEMJF_00828	2105	3991	-	PF00963.13	33	143	5.1e-09	36.1	0.815602836879433	Cohesin domain
18552	LKCM01000221.1	JIFBEMJF_00828	2105	3991	-	PF00963.13	256	357	7.7e-12	45.2	0.723404255319149	Cohesin domain
18553	LKCM01000221.1	JIFBEMJF_00828	2105	3991	-	cd08547	252	392	2e-11	60.9	1	Type II cohesin domain, interaction partner of dockerin. Bacterial cohesin domains bind to a complementary protein domain named dockerin, and this interaction is required for the formation of the cellulosome, a cellulose-degrading complex. The cellulosome consists of scaffoldin, a noncatalytic scaffolding polypeptide, that comprises repeating cohesion modules and a single carbohydrate-binding mod…
18554	LKCM01000221.1	JIFBEMJF_00828	2105	3991	-	cd08547	29	164	5e-06	44.3	0.92	Type II cohesin domain, interaction partner of dockerin. Bacterial cohesin domains bind to a complementary protein domain named dockerin, and this interaction is required for the formation of the cellulosome, a cellulose-degrading complex. The cellulosome consists of scaffoldin, a noncatalytic scaffolding polypeptide, that comprises repeating cohesion modules and a single carbohydrate-binding mod…
18555	LKCM01000221.1	JIFBEMJF_00828	2105	3991	-	cd08548	263	387	4e-05	41.5	0.89	Type I cohesin domain, interaction partner of dockerin. Bacterial cohesin domains bind to a complementary protein domain named dockerin, and this interaction is required for the formation of the cellulosome, a cellulose-degrading complex. The cellulosome consists of scaffoldin, a noncatalytic scaffolding polypeptide, that comprises repeating cohesion modules and a single carbohydrate-binding modu…
18556	LKCM01000221.1	JIFBEMJF_00828	2105	3991	-	cd08548	25	158	4e-05	41.5	0.97	Type I cohesin domain, interaction partner of dockerin. Bacterial cohesin domains bind to a complementary protein domain named dockerin, and this interaction is required for the formation of the cellulosome, a cellulose-degrading complex. The cellulosome consists of scaffoldin, a noncatalytic scaffolding polypeptide, that comprises repeating cohesion modules and a single carbohydrate-binding modu…
18557	LKCM01000221.1	JIFBEMJF_00828	2105	3991	-	cd14254	573	625	4e-13	63.8	0.99	Type II dockerin repeat domain. Bacterial cohesin domains bind to a complementary protein domain named dockerin, and this interaction is required for the formation of the cellulosome, a cellulose-degrading complex. The cellulosome consists of scaffoldin, a noncatalytic scaffolding polypeptide, that comprises repeating cohesion modules and a single carbohydrate-binding module (CBM). Specific calci…
18558	LKCM01000221.1	JIFBEMJF_00828	2105	3991	-	cd14256	574	623	1e-05	42.1	0.88	Type I dockerin repeat domain. Bacterial cohesin domains bind to a complementary protein domain named dockerin, and this interaction is required for the formation of the cellulosome, a cellulose-degrading complex. The cellulosome consists of scaffoldin, a noncatalytic scaffolding polypeptide, that comprises repeating cohesion modules and a single carbohydrate-binding module (CBM). Specific calciu…
18559	LKCM01000221.1	JIFBEMJF_00828	2105	3991	-	smart00736	396	481	2e-06	41.6	0.88	Dystroglycan-type cadherin-like domains. Cadherin-homologous domains present in metazoan dystroglycans and alpha/epsilon sarcoglycans, yeast Axl2p and in a very large protein from magnetotactic bacteria. Likely to bind calcium ions.
18560	LKCM01000221.1	JIFBEMJF_00828	2105	3991	-	smart00736	169	249	4e-05	37.3	0.83	Dystroglycan-type cadherin-like domains. Cadherin-homologous domains present in metazoan dystroglycans and alpha/epsilon sarcoglycans, yeast Axl2p and in a very large protein from magnetotactic bacteria. Likely to bind calcium ions.
20493	LKCM01000242.1	JIFBEMJF_01744	1522	2313	+	PF13620.1	174	248	6.2e-09	35.7	0.975609756097561	Carboxypeptidase regulatory-like domain
20494	LKCM01000242.1	JIFBEMJF_01744	1522	2313	+	cd08547	24	157	1e-06	44.7	0.94	Type II cohesin domain, interaction partner of dockerin. Bacterial cohesin domains bind to a complementary protein domain named dockerin, and this interaction is required for the formation of the cellulosome, a cellulose-degrading complex. The cellulosome consists of scaffoldin, a noncatalytic scaffolding polypeptide, that comprises repeating cohesion modules and a single carbohydrate-binding mod…
