## Supplementary material for "Comparative genomics reveals electron transfer and syntrophic mechanisms differentiating methanotrophic and methanogenic archaea": S4 Data: ANME-3_sp._HMMV2_d.csv.cohesin.csv

	Contig	Feature	Feature.Start.in.Contig	Feature.End.in.Contig	Feature.Direction.in.Contig	Domain.Accession	Domain.Start.in.Feature	Domain.End.in.Feature	E.value	Bit.Score	Domain.Coverage	Domain.Description
3664	LBLEPAFP_142	EMICMLNO_01849	5643	6896	+	PF00963.13	39	163	3e-08	33.6	0.843971631205674	Cohesin domain
3665	LBLEPAFP_142	EMICMLNO_01849	5643	6896	+	TIGR04213	185	337	8.4e-55	182.9	1	PGF_pre_PGF: PGF-pre-PGF domain
3666	LBLEPAFP_142	EMICMLNO_01849	5643	6896	+	cd08547	28	160	1e-09	54.7	0.94	Type II cohesin domain, interaction partner of dockerin. Bacterial cohesin domains bind to a complementary protein domain named dockerin, and this interaction is required for the formation of the cellulosome, a cellulose-degrading complex. The cellulosome consists of scaffoldin, a noncatalytic scaffolding polypeptide, that comprises repeating cohesion modules and a single carbohydrate-binding mod…
6679	LBLEPAFP_198	EMICMLNO_00322	2039	2641	+	PF00963.13	45	144	5e-11	42.6	0.75886524822695	Cohesin domain
6680	LBLEPAFP_198	EMICMLNO_00322	2039	2641	+	TIGR04126	173	195	1.2e-06	26	0.821428571428571	PGF_CTERM: PGF-CTERM archaeal protein-sorting signal
6681	LBLEPAFP_198	EMICMLNO_00322	2039	2641	+	cd08547	44	165	1e-17	74.4	0.9	Type II cohesin domain, interaction partner of dockerin. Bacterial cohesin domains bind to a complementary protein domain named dockerin, and this interaction is required for the formation of the cellulosome, a cellulose-degrading complex. The cellulosome consists of scaffoldin, a noncatalytic scaffolding polypeptide, that comprises repeating cohesion modules and a single carbohydrate-binding mod…
6682	LBLEPAFP_198	EMICMLNO_00322	2039	2641	+	cd08548	54	143	5e-06	41.9	0.67	Type I cohesin domain, interaction partner of dockerin. Bacterial cohesin domains bind to a complementary protein domain named dockerin, and this interaction is required for the formation of the cellulosome, a cellulose-degrading complex. The cellulosome consists of scaffoldin, a noncatalytic scaffolding polypeptide, that comprises repeating cohesion modules and a single carbohydrate-binding modu…
9446	LBLEPAFP_282	EMICMLNO_00543	218	1420	-	PF00963.13	29	130	1e-07	31.9	0.74468085106383	Cohesin domain
9447	LBLEPAFP_282	EMICMLNO_00543	218	1420	-	cd08547	27	146	5e-09	52.8	0.85	Type II cohesin domain, interaction partner of dockerin. Bacterial cohesin domains bind to a complementary protein domain named dockerin, and this interaction is required for the formation of the cellulosome, a cellulose-degrading complex. The cellulosome consists of scaffoldin, a noncatalytic scaffolding polypeptide, that comprises repeating cohesion modules and a single carbohydrate-binding mod…
9448	LBLEPAFP_282	EMICMLNO_00543	218	1420	-	cd14254	343	395	9e-10	53.4	0.99	Type II dockerin repeat domain. Bacterial cohesin domains bind to a complementary protein domain named dockerin, and this interaction is required for the formation of the cellulosome, a cellulose-degrading complex. The cellulosome consists of scaffoldin, a noncatalytic scaffolding polypeptide, that comprises repeating cohesion modules and a single carbohydrate-binding module (CBM). Specific calci…
9449	LBLEPAFP_282	EMICMLNO_00543	218	1420	-	smart00736	167	252	7e-12	57	0.89	Dystroglycan-type cadherin-like domains. Cadherin-homologous domains present in metazoan dystroglycans and alpha/epsilon sarcoglycans, yeast Axl2p and in a very large protein from magnetotactic bacteria. Likely to bind calcium ions.
9790	LBLEPAFP_3	EMICMLNO_01609	7721	8302	+	PF00963.13	38	121	1.4e-07	31.4	0.638297872340426	Cohesin domain
9791	LBLEPAFP_3	EMICMLNO_01609	7721	8302	+	cd08547	31	157	6e-15	67	0.93	Type II cohesin domain, interaction partner of dockerin. Bacterial cohesin domains bind to a complementary protein domain named dockerin, and this interaction is required for the formation of the cellulosome, a cellulose-degrading complex. The cellulosome consists of scaffoldin, a noncatalytic scaffolding polypeptide, that comprises repeating cohesion modules and a single carbohydrate-binding mod…
9792	LBLEPAFP_3	EMICMLNO_01609	7721	8302	+	cd08548	31	133	3e-05	40	0.75	Type I cohesin domain, interaction partner of dockerin. Bacterial cohesin domains bind to a complementary protein domain named dockerin, and this interaction is required for the formation of the cellulosome, a cellulose-degrading complex. The cellulosome consists of scaffoldin, a noncatalytic scaffolding polypeptide, that comprises repeating cohesion modules and a single carbohydrate-binding modu…
9793	LBLEPAFP_3	EMICMLNO_01610	8322	10043	+	COG0747	94	570	2e-110	342	0.85	ABC-type transport system, periplasmic component [Amino acid transport and metabolism].
9794	LBLEPAFP_3	EMICMLNO_01610	8322	10043	+	COG4166	93	571	3e-46	169	0.84	ABC-type oligopeptide transport system, periplasmic component [Amino acid transport and metabolism].
9795	LBLEPAFP_3	EMICMLNO_01610	8322	10043	+	COG4533	117	530	4e-18	84.7	0.62	DNA-binding transcriptional regulator SgrR of sgrS sRNA, contains a MarR-type HTH domain and a periplasmic-type solute-binding domain [Transcription].
9796	LBLEPAFP_3	EMICMLNO_01610	8322	10043	+	PF00496.17	129	488	4e-86	289.1	0.991978609625668	Bacterial extracellular solute-binding proteins, family 5 Middle
9797	LBLEPAFP_3	EMICMLNO_01610	8322	10043	+	cd00995	96	555	4e-132	395	0.97	The substrate-binding domain of an ABC-type nickel/oligopeptide-like import system contains the type 2 periplasmic binding fold. This family represents the periplasmic substrate-binding domain of nickel/dipeptide/oligopeptide transport systems, which function in the import of nickel and peptides, and other closely related proteins. The oligopeptide-binding protein OppA is a periplasmic component …
9798	LBLEPAFP_3	EMICMLNO_01610	8322	10043	+	cd08489	101	556	1e-91	291	0.93	The substrate-binding component of an ABC-type nickel import system contains the type 2 periplasmic binding fold. This family represents the periplasmic substrate-binding domain of nickel transport system, which functions in the import of nickel and in the control of chemotactic response away from nickel. The ATP-binding cassette (ABC) type nickel transport system is comprised of five subunits Ni…
9799	LBLEPAFP_3	EMICMLNO_01610	8322	10043	+	cd08490	87	563	0	539	1	The substrate-binding component of an uncharacterized ABC-type nickel/dipeptide/oligopeptide-like import system contains the type 2 periplasmic binding fold. This CD represents the substrate-binding domain of an uncharacterized ATP-binding cassette (ABC) type nickel/dipeptide/oligopeptide-like transporter. The oligopeptide-binding protein OppA and the dipeptide-binding protein DppA show significa…
9800	LBLEPAFP_3	EMICMLNO_01610	8322	10043	+	cd08491	117	548	2e-55	194	0.84	The substrate-binding component of an uncharacterized ABC-type nickel/dipeptide/oligopeptide-like import system contains the type 2 periplasmic binding fold. This CD represents the substrate-binding domain of an uncharacterized ATP-binding cassette (ABC) type nickel/dipeptide/oligopeptide-like transporter. The oligopeptide-binding protein OppA and the dipeptide-binding protein DppA show significa…
9801	LBLEPAFP_3	EMICMLNO_01610	8322	10043	+	cd08492	86	554	6e-106	328	0.96	The substrate-binding component of an uncharacterized ABC-type nickel/dipeptide/oligopeptide-like import system contains the type 2 periplasmic binding fold. This CD represents the substrate-binding domain of an uncharacterized ATP-binding cassette (ABC) type nickel/dipeptide/oligopeptide-like transporter. The oligopeptide-binding protein OppA and the dipeptide-binding protein DppA show significa…
9802	LBLEPAFP_3	EMICMLNO_01610	8322	10043	+	cd08493	96	555	4e-109	337	0.93	The substrate-binding component of an ABC-type dipeptide import system contains the type 2 periplasmic binding fold. This family represents the substrate-binding domain of an ATP-binding cassette (ABC)-type dipeptide import system. The DppA binds dipeptides and some tripeptides and is involved in chemotaxis toward dipeptides, whereas the OppA binds peptides of a wide range of lengths (2-35 amino …
9803	LBLEPAFP_3	EMICMLNO_01610	8322	10043	+	cd08494	117	555	1e-83	269	0.92	The substrate-binding component of an uncharacterized ABC-type nickel/dipeptide/oligopeptide-like import system contains the type 2 periplasmic binding fold. This CD represents the substrate-binding domain of an uncharacterized ATP-binding cassette (ABC) type nickel/dipeptide/oligopeptide-like transporter. The oligopeptide-binding protein OppA and the dipeptide-binding protein DppA show significa…
9804	LBLEPAFP_3	EMICMLNO_01610	8322	10043	+	cd08495	94	554	8e-90	286	0.93	The substrate-binding component of an uncharacterized ABC-type nickel/dipeptide/oligopeptide-like import system contains the type 2 periplasmic binding fold. This CD represents the substrate-binding domain of an uncharacterized ATP-binding cassette (ABC) type nickel/dipeptide/oligopeptide-like transporter. The oligopeptide-binding protein OppA and the dipeptide-binding protein DppA show significa…
9805	LBLEPAFP_3	EMICMLNO_01610	8322	10043	+	cd08496	89	555	1e-84	272	0.98	The substrate-binding component of an uncharacterized ABC-type nickel/dipeptide/oligopeptide-like import system contains the type 2 periplasmic binding fold. This CD represents the substrate-binding domain of an uncharacterized ATP-binding cassette (ABC) type nickel/dipeptide/oligopeptide-like transporter. The oligopeptide-binding protein OppA and the dipeptide-binding protein DppA show significa…
9806	LBLEPAFP_3	EMICMLNO_01610	8322	10043	+	cd08497	117	523	7e-40	149	0.76	The substrate-binding component of an uncharacterized ABC-type nickel/dipeptide/oligopeptide-like import system contains the type 2 periplasmic binding fold. This CD represents the substrate-binding domain of an uncharacterized ATP-binding cassette (ABC) type nickel/dipeptide/oligopeptide-like transporter. The oligopeptide-binding protein OppA and the dipeptide-binding protein DppA show significa…
9807	LBLEPAFP_3	EMICMLNO_01610	8322	10043	+	cd08498	117	552	4e-105	326	0.88	The substrate-binding component of an uncharacterized ABC-type nickel/dipeptide/oligopeptide-like import system contains the type 2 periplasmic binding fold. This CD represents the substrate-binding domain of an uncharacterized ATP-binding cassette (ABC) type nickel/dipeptide/oligopeptide-like transporter. The oligopeptide-binding protein OppA and the dipeptide-binding protein DppA show significa…
9808	LBLEPAFP_3	EMICMLNO_01610	8322	10043	+	cd08499	100	562	7e-131	392	0.95	The substrate-binding component of an uncharacterized ABC-type peptide import system Ylib contains the type 2 periplasmic binding fold. This family represents the periplasmic substrate-binding component of an uncharacterized ATP-binding cassette (ABC)-type peptide transport system YliB. Although the ligand specificity of Ylib protein is not known, it shares significant sequence similarity to the …
9809	LBLEPAFP_3	EMICMLNO_01610	8322	10043	+	cd08500	117	555	5e-53	188	0.84	The substrate-binding component of an uncharacterized ABC-type nickel/dipeptide/oligopeptide-like import system contains the type 2 periplasmic binding fold. This CD represents the substrate-binding domain of an uncharacterized ATP-binding cassette (ABC) type nickel/dipeptide/oligopeptide-like transporter. The oligopeptide-binding protein OppA and the dipeptide-binding protein DppA show significa…
9810	LBLEPAFP_3	EMICMLNO_01610	8322	10043	+	cd08501	150	555	3e-38	145	0.82	The substrate-binding domain of mycobacterial lipoprotein Lpqw contains type 2 periplasmic binding fold. LpqW is one of key players in synthesis and transport of the unique components of the mycobacterial cell wall which is a complex structure rich in two related lipoglycans, the phosphatidylinositol mannosides (PIMs) and lipoarabinomannans (LAMs). Lpqw is a highly conserved lipoprotein that tran…
9811	LBLEPAFP_3	EMICMLNO_01610	8322	10043	+	cd08502	89	555	7e-66	222	0.94	The substrate-binding component of an uncharacterized ABC-type nickel/dipeptide/oligopeptide-like import system contains the type 2 periplasmic binding fold. This CD represents the substrate-binding domain of an uncharacterized ATP-binding cassette (ABC) type nickel/dipeptide/oligopeptide-like transporter. The oligopeptide-binding protein OppA and the dipeptide-binding protein DppA show significa…
9812	LBLEPAFP_3	EMICMLNO_01610	8322	10043	+	cd08503	83	555	2e-91	290	0.98	The substrate-binding component of an uncharacterized ABC-type nickel/dipeptide/oligopeptide-like import system contains the type 2 periplasmic binding fold. This CD represents the substrate-binding domain of an uncharacterized ATP-binding cassette (ABC) type nickel/dipeptide/oligopeptide-like transporter. The oligopeptide-binding protein OppA and the dipeptide-binding protein DppA show significa…
9813	LBLEPAFP_3	EMICMLNO_01610	8322	10043	+	cd08504	93	571	2e-65	222	0.92	The substrate-binding component of an ABC-type oligopetide import system contains the type 2 periplasmic binding fold. This family represents the periplasmic substrate-binding component of an ATP-binding cassette (ABC)-type oligopeptide transport system comprised of 5 subunits. The transport system OppABCDEF contains two homologous integral membrane proteins OppB and OppF that form the translocat…
9814	LBLEPAFP_3	EMICMLNO_01610	8322	10043	+	cd08505	100	541	4e-28	115	0.78	The substrate-binding component of an uncharacterized ABC-type nickel/dipeptide/oligopeptide-like import system contains the type 2 periplasmic binding fold. This CD represents the substrate-binding domain of an uncharacterized ATP-binding cassette (ABC) type nickel/dipeptide/oligopeptide-like transporter. The oligopeptide-binding protein OppA and the dipeptide-binding protein DppA show significa…
9815	LBLEPAFP_3	EMICMLNO_01610	8322	10043	+	cd08506	96	542	3e-45	165	0.87	The substrate-binding domain of an oligopeptide binding protein (OppA2) from the biosynthesis pathway of the beta-lactamase inhibitor clavulanic acid contains the type 2 periplasmic binding fold. Clavulanic acid (CA), a clinically important beta-lactamase inhibitor, is one of a family of clavams produced as secondary metabolites by fermentation of Streptomyces clavuligeru. The biosynthesis of CA …
9816	LBLEPAFP_3	EMICMLNO_01610	8322	10043	+	cd08507	117	541	6e-28	114	0.82	The C-terminal solute-binding domain of DNA-binding transcriptional regulator SgrR is related to the ABC-type oligopeptide-binding proteins and contains the type 2 periplasmic-binding fold. A novel family of SgrR transcriptional regulator contains a two-domain structure with an N terminal DNA-binding domain of the winged helix family and a C-terminal solute-binding domain. The C-terminal domain s…
9817	LBLEPAFP_3	EMICMLNO_01610	8322	10043	+	cd08508	99	552	2e-57	199	0.93	The substrate-binding component of an uncharacterized ABC-type nickel/dipeptide/oligopeptide-like import system contains the type 2 periplasmic binding fold. This CD represents the substrate-binding domain of an uncharacterized ATP-binding cassette (ABC) type nickel/dipeptide/oligopeptide-like transporter. The oligopeptide-binding protein OppA and the dipeptide-binding protein DppA show significa…
9818	LBLEPAFP_3	EMICMLNO_01610	8322	10043	+	cd08509	93	550	1e-65	222	0.89	The substrate binding domain of a cellulose-binding protein from Thermotoga maritima contains the type 2 periplasmic binding fold. This family represents the substrate-binding domain of a cellulose-binding protein from the hyperthermophilic bacterium Thermotoga maritima (TmCBP) and its closest related proteins. TmCBP binds a variety of lengths of beta-1,4-linked glucose oligomers, ranging from tw…
9819	LBLEPAFP_3	EMICMLNO_01610	8322	10043	+	cd08510	115	555	4e-48	174	0.84	The substrate binding component of an ABC-type lactococcal OppA-like transport system contains. This family represents the substrate binding domain of an ATP-binding cassette (ABC)-type oligopeptide import system from Lactococcus lactis and other gram-positive bacteria, as well as its closet homologs from gram-negative bacteria. Oligopeptide-binding protein (OppA) from Lactococcus lactis can bind…
9820	LBLEPAFP_3	EMICMLNO_01610	8322	10043	+	cd08511	99	562	2e-95	300	0.95	The substrate-binding component of an uncharacterized ABC-type nickel/dipeptide/oligopeptide-like import system contains the type 2 periplasmic binding fold. This family represents the substrate-binding domain of an uncharacterized ATP-binding cassette (ABC) type nickel/dipeptide/oligopeptide-like transporter. The oligopeptide-binding protein OppA and the dipeptide-binding protein DppA show signi…
9821	LBLEPAFP_3	EMICMLNO_01610	8322	10043	+	cd08512	92	555	1e-107	333	0.94	The substrate-binding component of an uncharacterized ABC-type nickel/dipeptide/oligopeptide-like import system contains the type 2 periplasmic binding fold. This CD represents the substrate-binding domain of an uncharacterized ATP-binding cassette (ABC) type nickel/dipeptide/oligopeptide-like transporter. The oligopeptide-binding protein OppA and the dipeptide-binding protein DppA show significa…
9822	LBLEPAFP_3	EMICMLNO_01610	8322	10043	+	cd08513	117	555	1e-92	293	0.9	The substrate-binding component of ABC-type thermophilic oligopeptide-binding protein Hb8-like import systems, contains the type 2 periplasmic binding fold. This family includes the substrate-binding domain of an ABC-type oligopeptide-binding protein Hb8 from Thermus thermophilius and its closest homologs from other bacteria. The structural topology of this substrate-binding domain is similar to …
9823	LBLEPAFP_3	EMICMLNO_01610	8322	10043	+	cd08514	117	558	7e-91	289	0.91	The substrate-binding component of the oligopeptide-binding protein, AppA, from Bacillus subtilis contains the type 2 periplasmic-binding fold. This family represents the substrate-binding domain of the oligopeptide-binding protein, AppA, from Bacillus subtilis and its closest homologs from other bacteria and archaea. Bacillus subtilis has three ABC-type peptide transport systems, a dipeptide-bin…
9824	LBLEPAFP_3	EMICMLNO_01610	8322	10043	+	cd08515	99	552	3e-83	268	0.93	The substrate-binding component of an uncharacterized ABC-type nickel/dipeptide/oligopeptide-like import system contains the type 2 periplasmic binding fold. This CD represents the substrate-binding domain of an uncharacterized ATP-binding cassette (ABC) type nickel/dipeptide/oligopeptide-like transporter. The oligopeptide-binding protein OppA and the dipeptide-binding protein DppA show significa…
9825	LBLEPAFP_3	EMICMLNO_01610	8322	10043	+	cd08516	99	555	4e-104	323	0.96	The substrate-binding component of an uncharacterized ABC-type nickel/dipeptide/oligopeptide-like import system contains the type 2 periplasmic binding fold. This CD represents the substrate-binding domain of an uncharacterized ATP-binding cassette (ABC) type nickel/dipeptide/oligopeptide-like transporter. The oligopeptide-binding protein OppA and the dipeptide-binding protein DppA show significa…
9826	LBLEPAFP_3	EMICMLNO_01610	8322	10043	+	cd08517	86	540	3e-79	258	0.93	The substrate-binding component of an uncharacterized ABC-type nickel/dipeptide/oligopeptide-like import system contains the type 2 periplasmic binding fold. This CD represents the substrate-binding domain of an uncharacterized ATP-binding cassette (ABC) type nickel/dipeptide/oligopeptide-like transporter. The oligopeptide-binding protein OppA and the dipeptide-binding protein DppA show significa…
9827	LBLEPAFP_3	EMICMLNO_01610	8322	10043	+	cd08518	92	552	6e-80	260	0.95	The substrate-binding component of an uncharacterized ABC-type nickel/dipeptide/oligopeptide-like import system contains the type 2 periplasmic binding fold. This CD represents the substrate-binding domain of an uncharacterized ATP-binding cassette (ABC) type nickel/dipeptide/oligopeptide-like transporter. The oligopeptide-binding protein OppA and the dipeptide-binding protein DppA show significa…
9828	LBLEPAFP_3	EMICMLNO_01610	8322	10043	+	cd08519	99	535	1e-66	224	0.89	The substrate-binding component of an uncharacterized ABC-type nickel/dipeptide/oligopeptide-like import system contains the type 2 periplasmic binding fold. This CD represents the substrate-binding domain of an uncharacterized ATP-binding cassette (ABC) type nickel/dipeptide/oligopeptide-like transporter. The oligopeptide-binding protein OppA and the dipeptide-binding protein DppA show significa…
9829	LBLEPAFP_3	EMICMLNO_01610	8322	10043	+	cd08520	111	555	1e-68	230	0.93	The substrate-binding component of an uncharacterized ABC-type nickel/dipeptide/oligopeptide-like import system contains the type 2 periplasmic binding fold. This CD represents the substrate-binding domain of an uncharacterized ATP-binding cassette (ABC) type nickel/dipeptide/oligopeptide-like transporter. The oligopeptide-binding protein OppA and the dipeptide-binding protein DppA show significa…
9830	LBLEPAFP_3	EMICMLNO_01610	8322	10043	+	cd14256	27	79	1e-06	45.2	0.93	Type I dockerin repeat domain. Bacterial cohesin domains bind to a complementary protein domain named dockerin, and this interaction is required for the formation of the cellulosome, a cellulose-degrading complex. The cellulosome consists of scaffoldin, a noncatalytic scaffolding polypeptide, that comprises repeating cohesion modules and a single carbohydrate-binding module (CBM). Specific calciu…
12301	LBLEPAFP_35	EMICMLNO_01157	3953	6103	-	COG3291	203	461	7e-06	45.6	0.86	PKD repeat [Function unknown].
12302	LBLEPAFP_35	EMICMLNO_01157	3953	6103	-	PF02494.11	353	429	4.7e-08	32.9	1	HYR domain
12303	LBLEPAFP_35	EMICMLNO_01157	3953	6103	-	cd00146	199	278	1e-07	49	0.98	polycystic kidney disease I (PKD) domain; similar to other cell-surface modules, with an IG-like fold; domain probably functions as a ligand binding site in protein-protein or protein-carbohydrate interactions; a single instance of the repeat is presented here. The domain is also found in microbial collagenases and chitinases.
12304	LBLEPAFP_35	EMICMLNO_01157	3953	6103	-	cd08547	59	191	7e-06	43.9	0.92	Type II cohesin domain, interaction partner of dockerin. Bacterial cohesin domains bind to a complementary protein domain named dockerin, and this interaction is required for the formation of the cellulosome, a cellulose-degrading complex. The cellulosome consists of scaffoldin, a noncatalytic scaffolding polypeptide, that comprises repeating cohesion modules and a single carbohydrate-binding mod…
12305	LBLEPAFP_35	EMICMLNO_01157	3953	6103	-	smart00089	204	279	2e-10	53.6	0.94	Repeats in polycystic kidney disease 1 (PKD1) and other proteins. Polycystic kidney disease 1 protein contains 14 repeats, present elsewhere such as in microbial collagenases.
17415	LBLEPAFP_77	EMICMLNO_01403	853	2097	+	COG0614	79	379	4e-42	150	0.9	ABC-type Fe3+-hydroxamate transport system, periplasmic component [Inorganic ion transport and metabolism].
17416	LBLEPAFP_77	EMICMLNO_01403	853	2097	+	COG4558	73	351	5e-17	78.2	0.82	ABC-type hemin transport system, periplasmic component [Inorganic ion transport and metabolism].
17417	LBLEPAFP_77	EMICMLNO_01403	853	2097	+	COG4594	86	355	6e-11	60.2	0.8	ABC-type Fe3+-citrate transport system, periplasmic component [Inorganic ion transport and metabolism].
17418	LBLEPAFP_77	EMICMLNO_01403	853	2097	+	COG4607	90	355	4e-09	54.7	0.76	ABC-type enterochelin transport system, periplasmic component [Inorganic ion transport and metabolism].
17419	LBLEPAFP_77	EMICMLNO_01403	853	2097	+	PF01497.13	124	352	1.9e-27	95.9	0.928571428571429	Periplasmic binding protein
17420	LBLEPAFP_77	EMICMLNO_01403	853	2097	+	cd00636	108	245	6e-21	87.2	0.94	Helical backbone metal receptor (TroA-like domain). These proteins have been shown to function in the ABC transport of ferric siderophores and metal ions such as Mn2+, Fe3+, Cu2+ and/or Zn2+. Their ligand binding site is formed in the interface between two globular domains linked by a single helix. Many of these proteins also possess a low complexity region containing a metal-binding histidine-ri…
17421	LBLEPAFP_77	EMICMLNO_01403	853	2097	+	cd01138	101	351	2e-09	55.4	0.89	Periplasmic binding protein FeuA. These proteins have predicted to function as initial receptors in ABC transport of metal ions in some eubacterial species. They belong to the TroA superfamily of periplasmic metal binding proteins that share a distinct fold and ligand binding mechanism. A typical TroA protein is comprised of two globular subdomains connected by a single helix and can bind their l…
17422	LBLEPAFP_77	EMICMLNO_01403	853	2097	+	cd01139	91	400	1e-36	136	0.9	Periplasmic binding protein TroA_f. These proteins are predicted to function as initial receptors in the ABC metal ion uptake in eubacteria and archaea. They belong to the TroA superfamily of helical backbone metal receptor proteins that share a distinct fold and ligand binding mechanism. A typical TroA protein is comprised of two globular subdomains connected by a single helix and can bind their…
17423	LBLEPAFP_77	EMICMLNO_01403	853	2097	+	cd01140	95	355	3e-10	58.4	0.87	Siderophore binding protein FatB. These proteins have been shown to function as ABC-type initial receptors in the siderophore-mediated iron uptake in some eubacterial species. They belong to the TroA superfamily of periplasmic metal binding proteins that share a distinct fold and ligand binding mechanism. A typical TroA protein is comprised of two globular subdomains connected by a single helix a…
17424	LBLEPAFP_77	EMICMLNO_01403	853	2097	+	cd01141	100	224	9e-14	67.4	0.67	Periplasmic binding protein TroA_d. These proteins are predicted to function as initial receptors in the ABC metal ion uptake in eubacteria and archaea. They belong to the TroA superfamily of helical backbone metal receptor proteins that share a distinct fold and ligand binding mechanism. A typical TroA protein is comprised of two globular subdomains connected by a single helix and can bind their…
17425	LBLEPAFP_77	EMICMLNO_01403	853	2097	+	cd01142	92	380	7e-34	127	0.93	Periplasmic binding protein TroA_e. These proteins are predicted to function as initial receptors in the ABC metal ion uptake in eubacteria and archaea. They belong to the TroA superfamily of helical backbone metal receptor proteins that share a distinct fold and ligand binding mechanism. A typical TroA protein is comprised of two globular subdomains connected by a single helix and can bind their…
17426	LBLEPAFP_77	EMICMLNO_01403	853	2097	+	cd01143	105	306	1e-20	87.3	0.98	Periplasmic binding protein YvrC. These proteins are predicted to function as initial receptors in ABC transport of metal ions in eubacteria and archaea. They belong to the TroA superfamily of periplasmic metal binding proteins that share a distinct fold and ligand binding mechanism. A typical TroA protein is comprised of two globular subdomains connected by a single helix and can bind the metal …
17427	LBLEPAFP_77	EMICMLNO_01403	853	2097	+	cd01144	108	354	7e-24	97.4	0.9	Cobalamin binding protein BtuF. These proteins have been shown to function as initial receptors in ABC transport of vitamin B12 (cobalamin) in eubacterial and some archaeal species. They belong to the TroA superfamily of helical backbone metal receptor proteins that share a distinct fold and ligand binding mechanism. A typical TroA protein is comprised of two globular subdomains connected by a si…
17428	LBLEPAFP_77	EMICMLNO_01403	853	2097	+	cd01146	108	355	6e-12	63.1	0.88	Fe3+-siderophore binding domain FhuD. These proteins have been shown to function as initial receptors in ABC transport of Fe3+-siderophores in many eubacterial species. They belong to the TroA-like superfamily of helical backbone metal receptor proteins that share a distinct fold and ligand binding mechanism. A typical TroA-like protein is comprised of two globular subdomains connected by a long …
17429	LBLEPAFP_77	EMICMLNO_01403	853	2097	+	cd01147	103	357	2e-43	153	0.93	Metal binding protein HemV-2. These proteins are predicted to function as initial receptors in ABC transport of metal ions. They belong to the TroA superfamily of helical backbone metal receptor proteins that share a distinct fold and ligand binding mechanism. A typical TroA protein is comprised of two globular subdomains connected by a single helix and can bind the metal ion in the cleft between…
17430	LBLEPAFP_77	EMICMLNO_01403	853	2097	+	cd01148	93	351	2e-18	82.4	0.83	Metal binding protein TroA_a. These proteins are predicted to function as initial receptors in ABC transport of metal ions in eubacteria. They belong to the TroA superfamily of helical backbone metal receptor proteins that share a distinct fold and ligand binding mechanism. A typical TroA protein is comprised of two globular subdomains connected by a single helix and can bind the metal ion in the…
17431	LBLEPAFP_77	EMICMLNO_01403	853	2097	+	cd01149	107	351	3e-13	66.5	0.93	Hemin binding protein HutB. These proteins have been shown to function as initial receptors in ABC transport of hemin and hemoproteins in many eubacterial species. They belong to the TroA superfamily of periplasmic metal binding proteins that share a distinct fold and ligand binding mechanism. A typical TroA protein is comprised of two globular subdomains connected by a single helix and can bind …
17432	LBLEPAFP_77	EMICMLNO_01403	853	2097	+	cd14256	33	78	1e-05	41.4	0.81	Type I dockerin repeat domain. Bacterial cohesin domains bind to a complementary protein domain named dockerin, and this interaction is required for the formation of the cellulosome, a cellulose-degrading complex. The cellulosome consists of scaffoldin, a noncatalytic scaffolding polypeptide, that comprises repeating cohesion modules and a single carbohydrate-binding module (CBM). Specific calciu…
