## Supplementary material for "Comparative genomics reveals electron transfer and syntrophic mechanisms differentiating methanotrophic and methanogenic archaea": S4 Data: Archaeoglobus_fulgidus_d.csv.cohesin.csv

	Contig	Feature	Feature.Start.in.Contig	Feature.End.in.Contig	Feature.Direction.in.Contig	Domain.Accession	Domain.Start.in.Feature	Domain.End.in.Feature	E.value	Bit.Score	Domain.Coverage	Domain.Description
24014	NC_000917.1	AF_RS11975	2119896	2121239	+	COG0823	31	235	2e-06	46.7	0.44	Periplasmic component of the Tol biopolymer transport system [Intracellular trafficking, secretion, and vesicular transport].
24015	NC_000917.1	AF_RS11975	2119896	2121239	+	PF00963.13	221	359	2e-24	86	0.99290780141844	Cohesin domain
24016	NC_000917.1	AF_RS11975	2119896	2121239	+	cd08547	221	364	2e-10	57	0.89	Type II cohesin domain, interaction partner of dockerin. Bacterial cohesin domains bind to a complementary protein domain named dockerin, and this interaction is required for the formation of the cellulosome, a cellulose-degrading complex. The cellulosome consists of scaffoldin, a noncatalytic scaffolding polypeptide, that comprises repeating cohesion modules and a single carbohydrate-binding mod…
24017	NC_000917.1	AF_RS11975	2119896	2121239	+	cd08548	220	366	3e-21	88.1	0.92	Type I cohesin domain, interaction partner of dockerin. Bacterial cohesin domains bind to a complementary protein domain named dockerin, and this interaction is required for the formation of the cellulosome, a cellulose-degrading complex. The cellulosome consists of scaffoldin, a noncatalytic scaffolding polypeptide, that comprises repeating cohesion modules and a single carbohydrate-binding modu…
24018	NC_000917.1	AF_RS11975	2119896	2121239	+	cd14256	376	426	4e-12	60.2	0.9	Type I dockerin repeat domain. Bacterial cohesin domains bind to a complementary protein domain named dockerin, and this interaction is required for the formation of the cellulosome, a cellulose-degrading complex. The cellulosome consists of scaffoldin, a noncatalytic scaffolding polypeptide, that comprises repeating cohesion modules and a single carbohydrate-binding module (CBM). Specific calciu…
24019	NC_000917.1	AF_RS11980	2121220	2121792	+	PF00963.13	33	155	6.6e-23	81.1	0.99290780141844	Cohesin domain
24020	NC_000917.1	AF_RS11980	2121220	2121792	+	cd08547	31	133	4e-15	67.4	0.76	Type II cohesin domain, interaction partner of dockerin. Bacterial cohesin domains bind to a complementary protein domain named dockerin, and this interaction is required for the formation of the cellulosome, a cellulose-degrading complex. The cellulosome consists of scaffoldin, a noncatalytic scaffolding polypeptide, that comprises repeating cohesion modules and a single carbohydrate-binding mod…
24021	NC_000917.1	AF_RS11980	2121220	2121792	+	cd08548	33	154	3e-21	84.6	0.91	Type I cohesin domain, interaction partner of dockerin. Bacterial cohesin domains bind to a complementary protein domain named dockerin, and this interaction is required for the formation of the cellulosome, a cellulose-degrading complex. The cellulosome consists of scaffoldin, a noncatalytic scaffolding polypeptide, that comprises repeating cohesion modules and a single carbohydrate-binding modu…
