## Supplementary material for "Comparative genomics reveals electron transfer and syntrophic mechanisms differentiating methanotrophic and methanogenic archaea": S4 Data: GoM_ArcI_ex4484-138_d.csv.cohesin.csv

	Contig	Feature	Feature.Start.in.Contig	Feature.End.in.Contig	Feature.Direction.in.Contig	Domain.Accession	Domain.Start.in.Feature	Domain.End.in.Feature	E.value	Bit.Score	Domain.Coverage	Domain.Description
6196	NJEQ01000070.1	OLLEIOJO_00874	182	655	-	cd08547	29	152	5e-13	60.9	0.92	Type II cohesin domain, interaction partner of dockerin. Bacterial cohesin domains bind to a complementary protein domain named dockerin, and this interaction is required for the formation of the cellulosome, a cellulose-degrading complex. The cellulosome consists of scaffoldin, a noncatalytic scaffolding polypeptide, that comprises repeating cohesion modules and a single carbohydrate-binding mod…
6353	NJEQ01000072.1	OLLEIOJO_00549	1172	1969	-	PF00963.13	35	139	4.9e-11	42.6	0.74468085106383	Cohesin domain
6354	NJEQ01000072.1	OLLEIOJO_00549	1172	1969	-	cd08547	28	166	2e-15	69	0.98	Type II cohesin domain, interaction partner of dockerin. Bacterial cohesin domains bind to a complementary protein domain named dockerin, and this interaction is required for the formation of the cellulosome, a cellulose-degrading complex. The cellulosome consists of scaffoldin, a noncatalytic scaffolding polypeptide, that comprises repeating cohesion modules and a single carbohydrate-binding mod…
6355	NJEQ01000072.1	OLLEIOJO_00549	1172	1969	-	cd08548	41	160	6e-05	39.6	0.87	Type I cohesin domain, interaction partner of dockerin. Bacterial cohesin domains bind to a complementary protein domain named dockerin, and this interaction is required for the formation of the cellulosome, a cellulose-degrading complex. The cellulosome consists of scaffoldin, a noncatalytic scaffolding polypeptide, that comprises repeating cohesion modules and a single carbohydrate-binding modu…
6356	NJEQ01000072.1	OLLEIOJO_00551	2197	2856	-	PF00963.13	42	139	5.5e-09	36	0.695035460992908	Cohesin domain
6357	NJEQ01000072.1	OLLEIOJO_00551	2197	2856	-	cd08547	33	170	3e-10	53.9	0.98	Type II cohesin domain, interaction partner of dockerin. Bacterial cohesin domains bind to a complementary protein domain named dockerin, and this interaction is required for the formation of the cellulosome, a cellulose-degrading complex. The cellulosome consists of scaffoldin, a noncatalytic scaffolding polypeptide, that comprises repeating cohesion modules and a single carbohydrate-binding mod…
6358	NJEQ01000072.1	OLLEIOJO_00551	2197	2856	-	cd08759	33	137	8e-05	39.4	0.63	Cohesin domain, interaction partner of dockerin. Bacterial cohesin domains bind to a complementary protein domain named dockerin, and this interaction is required for the formation of the cellulosome, a cellulose-degrading complex. Two specific calcium-dependent interactions between cohesin and dockerin appear to be essential for cellulosome assembly, type I and type II. This subfamily represents…
6359	NJEQ01000072.1	OLLEIOJO_00552	2901	4526	-	PF13229.1	67	212	4.2e-06	26.5	0.791139240506329	Right handed beta helix region
6360	NJEQ01000072.1	OLLEIOJO_00552	2901	4526	-	PF13229.1	142	260	6.8e-05	22.6	0.727848101265823	Right handed beta helix region
6361	NJEQ01000072.1	OLLEIOJO_00552	2901	4526	-	TIGR03804	180	216	4e-05	21.2	0.818181818181818	para_beta_helix: parallel beta-helix repeat
6362	NJEQ01000072.1	OLLEIOJO_00552	2901	4526	-	cd14254	474	536	2e-07	47.2	0.99	Type II dockerin repeat domain. Bacterial cohesin domains bind to a complementary protein domain named dockerin, and this interaction is required for the formation of the cellulosome, a cellulose-degrading complex. The cellulosome consists of scaffoldin, a noncatalytic scaffolding polypeptide, that comprises repeating cohesion modules and a single carbohydrate-binding module (CBM). Specific calci…
6363	NJEQ01000072.1	OLLEIOJO_00552	2901	4526	-	cd14256	474	532	4e-06	43.7	0.9	Type I dockerin repeat domain. Bacterial cohesin domains bind to a complementary protein domain named dockerin, and this interaction is required for the formation of the cellulosome, a cellulose-degrading complex. The cellulosome consists of scaffoldin, a noncatalytic scaffolding polypeptide, that comprises repeating cohesion modules and a single carbohydrate-binding module (CBM). Specific calciu…
6364	NJEQ01000072.1	OLLEIOJO_00552	2901	4526	-	smart00089	396	464	5e-05	36.7	0.7	Repeats in polycystic kidney disease 1 (PKD1) and other proteins. Polycystic kidney disease 1 protein contains 14 repeats, present elsewhere such as in microbial collagenases.
6365	NJEQ01000072.1	OLLEIOJO_00553	4589	7165	-	COG1572	300	576	2e-12	67.6	0.45	Serine protease, subtilase family [Posttranslational modification, protein turnover, chaperones].
6366	NJEQ01000072.1	OLLEIOJO_00553	4589	7165	-	COG1572	336	511	8e-09	56	0.28	Serine protease, subtilase family [Posttranslational modification, protein turnover, chaperones].
6367	NJEQ01000072.1	OLLEIOJO_00553	4589	7165	-	COG1572	293	575	2e-08	54.8	0.45	Serine protease, subtilase family [Posttranslational modification, protein turnover, chaperones].
6368	NJEQ01000072.1	OLLEIOJO_00553	4589	7165	-	PF07705.6	320	419	1.5e-10	41	0.98019801980198	CARDB
6369	NJEQ01000072.1	OLLEIOJO_00553	4589	7165	-	PF07705.6	427	527	1.9e-14	53.5	0.99009900990099	CARDB
6370	NJEQ01000072.1	OLLEIOJO_00553	4589	7165	-	cd08547	536	668	5e-09	53.9	0.94	Type II cohesin domain, interaction partner of dockerin. Bacterial cohesin domains bind to a complementary protein domain named dockerin, and this interaction is required for the formation of the cellulosome, a cellulose-degrading complex. The cellulosome consists of scaffoldin, a noncatalytic scaffolding polypeptide, that comprises repeating cohesion modules and a single carbohydrate-binding mod…
6371	NJEQ01000072.1	OLLEIOJO_00553	4589	7165	-	cd14253	787	846	5e-05	41.3	0.92	Dockerin repeat domain. Dockerins are modules in the cellulosome complex that often anchor catalytic subunits by binding to cohesin domains of scaffolding proteins. Three types of dockerins and their corresponding cohesin have been described in the literature. This alignment models two consecutive dockerin repeats, the functional unit.
6372	NJEQ01000072.1	OLLEIOJO_00553	4589	7165	-	cd14256	787	846	1e-05	42.5	0.9	Type I dockerin repeat domain. Bacterial cohesin domains bind to a complementary protein domain named dockerin, and this interaction is required for the formation of the cellulosome, a cellulose-degrading complex. The cellulosome consists of scaffoldin, a noncatalytic scaffolding polypeptide, that comprises repeating cohesion modules and a single carbohydrate-binding module (CBM). Specific calciu…
8381	NJEQ01000100.1	OLLEIOJO_00246	8461	9243	-	PF00963.13	43	176	2.1e-12	47	0.936170212765957	Cohesin domain
8382	NJEQ01000100.1	OLLEIOJO_00246	8461	9243	-	cd08547	40	179	2e-11	57.8	0.98	Type II cohesin domain, interaction partner of dockerin. Bacterial cohesin domains bind to a complementary protein domain named dockerin, and this interaction is required for the formation of the cellulosome, a cellulose-degrading complex. The cellulosome consists of scaffoldin, a noncatalytic scaffolding polypeptide, that comprises repeating cohesion modules and a single carbohydrate-binding mod…
8383	NJEQ01000100.1	OLLEIOJO_00246	8461	9243	-	cd08548	43	183	3e-09	52.3	0.95	Type I cohesin domain, interaction partner of dockerin. Bacterial cohesin domains bind to a complementary protein domain named dockerin, and this interaction is required for the formation of the cellulosome, a cellulose-degrading complex. The cellulosome consists of scaffoldin, a noncatalytic scaffolding polypeptide, that comprises repeating cohesion modules and a single carbohydrate-binding modu…
