## Supplementary material for "Comparative genomics reveals electron transfer and syntrophic mechanisms differentiating methanotrophic and methanogenic archaea": S4 Data: GoM_ArcI_ex4572-44_d.csv.cohesin.csv

	Contig	Feature	Feature.Start.in.Contig	Feature.End.in.Contig	Feature.Direction.in.Contig	Domain.Accession	Domain.Start.in.Feature	Domain.End.in.Feature	E.value	Bit.Score	Domain.Coverage	Domain.Description
3702	PAMKEHKM_28	ADGAFGKG_00571	1982	5380	+	COG3250	28	232	3e-10	61.3	0.24	Beta-galactosidase/beta-glucuronidase [Carbohydrate transport and metabolism].
3703	PAMKEHKM_28	ADGAFGKG_00571	1982	5380	+	COG3934	94	231	1e-05	46.4	0.23	Endo-1,4-beta-mannosidase [Carbohydrate transport and metabolism].
3704	PAMKEHKM_28	ADGAFGKG_00571	1982	5380	+	COG5368	498	1057	7e-95	310	0.87	Uncharacterized protein [Function unknown].
3705	PAMKEHKM_28	ADGAFGKG_00571	1982	5380	+	PF10091.4	866	1045	3.5e-55	186.6	0.807692307692308	Putative glucoamylase
3706	PAMKEHKM_28	ADGAFGKG_00571	1982	5380	+	cd14256	1060	1114	6e-05	41.4	0.97	Type I dockerin repeat domain. Bacterial cohesin domains bind to a complementary protein domain named dockerin, and this interaction is required for the formation of the cellulosome, a cellulose-degrading complex. The cellulosome consists of scaffoldin, a noncatalytic scaffolding polypeptide, that comprises repeating cohesion modules and a single carbohydrate-binding module (CBM). Specific calciu…
