## Supplementary material for "Comparative genomics reveals electron transfer and syntrophic mechanisms differentiating methanotrophic and methanogenic archaea": S4 Data: Methanosarcina_mazei_Go1_d.csv.cohesin.csv

	Contig	Feature	Feature.Start.in.Contig	Feature.End.in.Contig	Feature.Direction.in.Contig	Domain.Accession	Domain.Start.in.Feature	Domain.End.in.Feature	E.value	Bit.Score	Domain.Coverage	Domain.Description
20323	NC_003901.1	MM_RS10870	2502799	2503362	-	PF00963.13	33	151	3.8e-21	75.4	0.829787234042553	Cohesin domain
20324	NC_003901.1	MM_RS10870	2502799	2503362	-	cd08547	31	170	4e-14	64.7	1	Type II cohesin domain, interaction partner of dockerin. Bacterial cohesin domains bind to a complementary protein domain named dockerin, and this interaction is required for the formation of the cellulosome, a cellulose-degrading complex. The cellulosome consists of scaffoldin, a noncatalytic scaffolding polypeptide, that comprises repeating cohesion modules and a single carbohydrate-binding mod…
20325	NC_003901.1	MM_RS10870	2502799	2503362	-	cd08548	39	164	8e-05	38.4	0.92	Type I cohesin domain, interaction partner of dockerin. Bacterial cohesin domains bind to a complementary protein domain named dockerin, and this interaction is required for the formation of the cellulosome, a cellulose-degrading complex. The cellulosome consists of scaffoldin, a noncatalytic scaffolding polypeptide, that comprises repeating cohesion modules and a single carbohydrate-binding modu…
20326	NC_003901.1	MM_RS10875	2503554	2504933	-	PF05345.7	254	295	1.8e-07	31	0.877551020408163	Putative Ig domain
20327	NC_003901.1	MM_RS10875	2503554	2504933	-	cd08547	82	221	5e-08	50.1	1	Type II cohesin domain, interaction partner of dockerin. Bacterial cohesin domains bind to a complementary protein domain named dockerin, and this interaction is required for the formation of the cellulosome, a cellulose-degrading complex. The cellulosome consists of scaffoldin, a noncatalytic scaffolding polypeptide, that comprises repeating cohesion modules and a single carbohydrate-binding mod…
20328	NC_003901.1	MM_RS10875	2503554	2504933	-	cd14254	403	455	1e-13	64.9	0.99	Type II dockerin repeat domain. Bacterial cohesin domains bind to a complementary protein domain named dockerin, and this interaction is required for the formation of the cellulosome, a cellulose-degrading complex. The cellulosome consists of scaffoldin, a noncatalytic scaffolding polypeptide, that comprises repeating cohesion modules and a single carbohydrate-binding module (CBM). Specific calci…
20329	NC_003901.1	MM_RS10875	2503554	2504933	-	cd14256	404	450	5e-06	42.9	0.81	Type I dockerin repeat domain. Bacterial cohesin domains bind to a complementary protein domain named dockerin, and this interaction is required for the formation of the cellulosome, a cellulose-degrading complex. The cellulosome consists of scaffoldin, a noncatalytic scaffolding polypeptide, that comprises repeating cohesion modules and a single carbohydrate-binding module (CBM). Specific calciu…
20330	NC_003901.1	MM_RS10875	2503554	2504933	-	smart00736	244	311	2e-05	37.7	0.71	Dystroglycan-type cadherin-like domains. Cadherin-homologous domains present in metazoan dystroglycans and alpha/epsilon sarcoglycans, yeast Axl2p and in a very large protein from magnetotactic bacteria. Likely to bind calcium ions.
