## Supplementary material for "Comparative genomics reveals electron transfer and syntrophic mechanisms differentiating methanotrophic and methanogenic archaea": S1 Table

### Sheet: Sheet1
Order in Alignment	Marker Accession	Marker Name
1	PF00164	Ribosomal protein S12/S23
2	PF00177	Ribosomal protein S7p/S5e
3	PF00181	Ribosomal Proteins L2, RNA binding domain
4	PF00189	Ribosomal protein S3, C-terminal domain
5	PF00203	Ribosomal protein S19
6	PF00237	Ribosomal protein L22p/L17e
7	PF00238	Ribosomal protein L14p/L23e
8	PF00252	Ribosomal protein L16p/L10e
9	PF00276	Ribosomal protein L23
10	PF00281	Ribosomal protein L5
11	PF00297	Ribosomal protein L3
12	PF00298	Ribosomal protein L11, RNA binding domain
13	PF00312	Ribosomal protein S15
14	PF00318	Ribosomal protein S2
15	PF00333	Ribosomal protein S5, N-terminal domain
16	PF00366	Ribosomal protein S17
17	PF00380	Ribosomal protein S9/S16
18	PF00410	Ribosomal protein S8
19	PF00411	Ribosomal protein S11
20	PF00466	Ribosomal protein L10
21	PF00562	RNA polymerase Rpb2, domain 6
22	PF00572	Ribosomal protein L13
23	PF00573	Ribosomal protein L4/L1 family
24	PF00623	RNA polymerase Rpb1, domain 2
25	PF00673	ribosomal L5P family C-terminus
26	PF00687	Ribosomal protein L1p/L10e family
27	PF00831	Ribosomal L29 protein
28	PF00861	Ribosomal L18 of archaea, bacteria, mitoch. and chloroplast
29	PF01192	RNA polymerase Rpb6
30	PF01509	TruB family pseudouridylate synthase (N terminal domain)
31	PF02978	Signal peptide binding domain
32	PF03719	Ribosomal protein S5, C-terminal domain
33	PF03946	Ribosomal protein L11, N-terminal domain
34	PF03947	Ribosomal Proteins L2, C-terminal domain
35	PF04560	RNA polymerase Rpb2, domain 7
36	PF04561	RNA polymerase Rpb2, domain 2
37	PF04563	RNA polymerase beta subunit
38	PF04565	RNA polymerase Rpb2, domain 3
39	PF04997	RNA polymerase Rpb1, domain 1
40	PF05000	RNA polymerase Rpb1, domain 4
41	PF11987	Translation-initiation factor 2
42	TIGR00344	alaS: alanine--tRNA ligase
43	TIGR00422	valS: valine--tRNA ligase
