## Supplementary material for "Comparative genomics reveals electron transfer and syntrophic mechanisms differentiating methanotrophic and methanogenic archaea": S2 Table

### Sheet: Sheet1
Organism	Clone Name	NCBI Accession
ANME sp. CONS3730F07p2b1	3730p2a-F7a-D1	MH828292
ANME sp. CONS3730H04p2b1	3730p2a-H4a-C6	MH828293
ANME sp. CONS7142G09b1	7142QL-G9a-A11	MH828294
ANME sp. CONS3730F09p3b1	3730p3a-F9a-A10	MH828295
